# Deep Spatial Sequencing Revealing Differential Immune Responses in Human Hepatocellular Carcinoma

**DOI:** 10.1101/2025.03.25.645292

**Authors:** Yan-Ping Yu, Silvia Liu, Caroline Obert, Bao-Guo Ren, Marielle Krivet, Kyle Metcalfe, Jia-Jun Liu, Tuval Ben-Yehezkel, Jian-Hua Luo

## Abstract

Hepatocellular carcinoma (HCC) is one of the most lethal cancers for humans. HCC is highly heterogeneous. In this study, we performed ultra-depth (∼1 million reads per spot) spatial sequencing on a case of HCC. Sixteen distinct spatial expression clusters were identified. Each of these clusters was spatially contiguous and had distinct gene expression patterns. In contrast, benign liver tissues showed minimal heterogeneity in terms of gene expression. Numerous immune cell-enriched spots were identified in both HCC and benign liver regions. Cells adjacent to these immune cell-enriched spots showed significant alterations in their gene expression patterns. Interestingly, the responses of HCC cells to the nearby immune cells were significantly more intense and broader, while the responses of benign liver cells to immune cells were somewhat narrow and muted, suggesting an innate difference in immune cell activities towards HCC cells in comparison with benign liver cells. When standard-depth sequencing was performed, significant numbers of genes and pathways that were associated with these changes disappeared. Qualitative differences in some pathways were also found. These results suggest that deep spatial sequencing may help to uncover previously unidentified mechanisms of liver cancer development.
