## Supplemental table 5 for "Deep Spatial Sequencing Revealing Differential Immune Responses in Human Hepatocellular Carcinoma"

### Sheet: Sheet0
Supplemental table 5. Deep sequencing Cluster 3 pathways
Ingenuity Canonical Pathways	-log(p-value)	Ratio	z-score	Molecules
Integrin cell surface interactions	19.6	0.2	4.123	BSG,CD44,COL1A1,COL1A2,COL3A1,COL4A1,COL4A2,COL5A1,COL6A1,COL6A2,COL6A3,FBN1,ICAM1,ITGB2,LUM,PECAM1,SPP1
Assembly of collagen fibrils and other multimeric structures	13.9	0.197	3.464	COL1A1,COL1A2,COL3A1,COL4A1,COL4A2,COL5A1,COL6A1,COL6A2,COL6A3,CTSS,MMP7,PLEC
Neutrophil Extracellular Trap Signaling Pathway	12.6	0.0533	-0.426	C1QA,C1QB,C1QC,CCL5,COL1A1,COL1A2,COL3A1,COL4A1,COL4A2,COL5A1,COL6A1,COL6A2,COL6A3,IGHG1,IGHG3,IGHM,IGKC,IGLC1,ITGB2,JCHAIN,PLA2G2A,RAC2
Hepatic Fibrosis / Hepatic Stellate Cell Activation	12.2	0.0833	ND	ACTA2,CCL5,COL1A1,COL1A2,COL3A1,COL4A1,COL4A2,COL5A1,COL6A1,COL6A2,COL6A3,ECE1,ICAM1,PDGFRB,SERPINE1,TIMP1
Extracellular matrix organization	12.1	0.121	3.606	COL1A1,COL1A2,COL3A1,COL4A1,COL4A2,COL5A1,COL6A1,COL6A2,COL6A3,LUM,SERPINE1,SPARC,VCAN
Collagen degradation	12.1	0.172	3.317	COL1A1,COL1A2,COL3A1,COL4A1,COL4A2,COL5A1,COL6A1,COL6A2,COL6A3,MMP14,MMP7
Signaling by PDGF	11	0.172	3.162	COL3A1,COL4A1,COL4A2,COL5A1,COL6A1,COL6A2,COL6A3,PDGFRB,SPP1,THBS2
Collagen chain trimerization	10.7	0.205	3	COL1A1,COL1A2,COL3A1,COL4A1,COL4A2,COL5A1,COL6A1,COL6A2,COL6A3
Neutrophil degranulation	10.5	0.044	4.583	ADA2,CD44,CMTM6,COTL1,CTSC,CTSS,CYBA,FGL2,FTH1,GRN,GSN,HEXB,ITGB2,LCN2,LYZ,NPC2,PECAM1,PIGR,STING1,TXNDC5,TYROBP
Collagen biosynthesis and modifying enzymes	10.4	0.149	3.162	COL1A1,COL1A2,COL3A1,COL4A1,COL4A2,COL5A1,COL6A1,COL6A2,COL6A3,SERPINH1
Role of Osteoclasts in Rheumatoid Arthritis Signaling Pathway	9.88	0.0535	4.123	COL1A1,COL1A2,COL3A1,COL4A1,COL4A2,COL5A1,COL6A1,COL6A2,COL6A3,CSF1R,GSN,MMP14,MMP7,RAC2,SPI1,SPP1,TYROBP
Binding and Uptake of Ligands by Scavenger Receptors	9.25	0.0965	3.317	COL1A1,COL1A2,COL3A1,COL4A1,COL4A2,FTH1,IGKC,IGLC1,JCHAIN,SPARC,STAB1
Leukocyte Extravasation Signaling	8.85	0.067	2.496	ACTA2,CD44,CYBA,ICAM1,ITGB2,MMP14,MMP7,MSN,PECAM1,RAC2,THY1,TIMP1,VASP
Pulmonary Fibrosis Idiopathic Signaling Pathway	7.89	0.046	3.742	ACTA2,COL1A1,COL1A2,COL3A1,COL4A1,COL4A2,COL5A1,COL6A1,COL6A2,COL6A3,MMP14,MMP7,NOTCH3,PDGFRB,SERPINE1
Pathogen Induced Cytokine Storm Signaling Pathway	7.78	0.0417	3.873	CCL20,CCL5,COL1A1,COL1A2,COL3A1,COL4A1,COL4A2,COL5A1,COL6A1,COL6A2,COL6A3,CRP,FTH1,PRDM1,SPI1,STING1
Microautophagy Signaling Pathway	6.68	0.0629	ND	COL1A1,COL1A2,COL3A1,COL4A1,COL4A2,COL5A1,COL6A1,COL6A2,COL6A3,SQSTM1
Sheddase Signaling Pathway	6.59	0.0537	0.302	BSG,CD44,COL1A1,COL1A2,COL4A1,COL4A2,ITGB2,MMP14,MMP7,PDGFRB,TIMP1
NCAM signaling for neurite out-growth	6.5	0.111	2.646	COL3A1,COL4A1,COL4A2,COL5A1,COL6A1,COL6A2,COL6A3
Hepatic Fibrosis Signaling Pathway	6.5	0.036	3.207	ACTA2,CCL5,COL1A1,COL1A2,COL3A1,FTH1,ICAM1,ITGB2,PDGFRB,PDK1,RAC2,SERPINE1,SOD2,SPP1,TIMP1
GP6 Signaling Pathway	6.44	0.0698	3	COL1A1,COL1A2,COL3A1,COL4A1,COL4A2,COL5A1,COL6A1,COL6A2,COL6A3
Cell surface interactions at the vascular wall	6.38	0.0512	3.317	BSG,CD44,CD74,COL1A1,COL1A2,IGHM,IGKC,IGLC1,ITGB2,JCHAIN,PECAM1
Agranulocyte Adhesion and Diapedesis	6.17	0.0487	ND	ACTA2,CCL20,CCL5,CD34,ICAM1,ITGB2,MMP14,MMP7,MSN,PECAM1,PODXL
Post-translational protein phosphorylation	6.02	0.0748	2.828	CALU,FBN1,GPC3,LGALS1,SPP1,TIMP1,VCAN,VWA1
Degradation of the extracellular matrix	5.75	0.0864	2.646	BSG,CD44,CTSS,FBN1,MMP14,MMP7,SPP1
Wound Healing Signaling Pathway	5.69	0.0435	3.317	ACTA2,CCL5,COL1A1,COL1A2,COL3A1,COL4A1,COL4A2,COL5A1,COL6A1,COL6A2,COL6A3
Activin Inhibin Signaling Pathway	5.54	0.0472	3.162	COL1A1,COL1A2,IGHG1,IGHG3,IGHM,IGKC,IGLC1,JCHAIN,MMP7,SERPINE1
Regulation of Insulin-like Growth Factor (IGF) transport and uptake by IGFBPs	5.53	0.0645	2.828	CALU,FBN1,GPC3,LGALS1,SPP1,TIMP1,VCAN,VWA1
Immunoregulatory interactions between a Lymphoid and a non-Lymphoid cell	5.48	0.0465	3.162	CD34,COL1A1,COL1A2,COL3A1,ICAM1,IGKC,IGLC1,ITGB2,TRAC,TYROBP
Primary Immunodeficiency Signaling	5.29	0.0968	ND	IGHG1,IGHG3,IGHM,IGKC,IGLC1,JCHAIN
Complement cascade	5.23	0.0588	2.828	C1QA,C1QB,C1QC,CRP,IGHG1,IGHG3,IGKC,IGLC1
IL-12 Signaling and Production in Macrophages	5.03	0.0413	-0.333	COL1A1,COL1A2,IGHG1,IGHG3,IGHM,IGKC,JCHAIN,LYZ,PRKDC,SPI1
Granulocyte Adhesion and Diapedesis	4.77	0.0437	ND	CCL20,CCL5,ICAM1,ITGB2,MMP14,MMP7,MSN,PECAM1,THY1
IL-17A Signaling in Fibroblasts	4.65	0.075	1.633	ACTA2,COL1A1,COL1A2,LCN2,SERPINH1,THY1
HOTAIR Regulatory Pathway	4.6	0.0482	2.646	CD44,COL1A1,COL1A2,COL3A1,ICAM1,MMP14,MMP7,SPP1
Syndecan interactions	4.43	0.148	2	COL1A1,COL1A2,COL3A1,COL5A1
Response to elevated platelet cytosolic Ca2+	4.35	0.053	2.646	ANXA5,CALU,PECAM1,SERPINE1,SPARC,TIMP1,TMSB4X
Tumor Microenvironment Pathway	4.35	0.0444	2.646	CD44,COL1A1,COL1A2,COL3A1,ICAM1,MMP14,MMP7,SPP1
Atherosclerosis Signaling	4.25	0.0511	2.449	COL1A1,COL1A2,COL3A1,ICAM1,ITGB2,LYZ,PLA2G2A
Gene and protein expression by JAK-STAT signaling after IL-12 stimulation	3.88	0.108	-2	LCP1,MSN,SOD2,TALDO1
Interleukin-4 and Interleukin-13 signaling	3.85	0.0541	2.449	COL1A2,ICAM1,IGHG1,ITGB2,LCN2,TIMP1
Inhibition of Matrix Metalloproteases	3.83	0.105	0	MMP14,MMP7,THBS2,TIMP1
Complement System	3.78	0.103	ND	C1QA,C1QB,C1QC,ITGB2
RHOGDI Signaling	3.73	0.0362	-1.633	ACTA2,ARHGDIB,ARHGEF1,ARPC4,CD44,ITGB2,MSN,RAC2
Interleukin-10 signaling	3.54	0.0889	2	CCL20,CCL5,ICAM1,TIMP1
Actin Cytoskeleton Signaling	3.45	0.0329	1.633	ACTA2,ARHGEF1,ARPC4,GSN,ITGB2,MSN,RAC2,TMSB4X
XBP1(S) activates chaperone genes	3.43	0.0833	2	CTDSP2,GFPT1,SRPRA,XBP1
Dendritic Cell Maturation	3.39	0.0214	3	COL1A1,COL1A2,COL3A1,ICAM1,IGHG1,IGHG3,IGHM,IGKC,IGLC1,IL32,JCHAIN,TRBC2,TYROBP
Apelin Liver Signaling Pathway	3.38	0.143	ND	COL1A1,COL1A2,PDGFRB
Macrophage Alternative Activation Signaling Pathway	3.35	0.0365	2.646	CSF1R,IGHG1,IGHG3,IGHM,IGKC,IGLC1,JCHAIN
Trans, trans-farnesyl Diphosphate Biosynthesis	3.31	0.4	ND	FDPS,IDI1
Role of Macrophages, Fibroblasts and Endothelial Cells in Rheumatoid Arthritis	3.16	0.0267	2.828	CCL5,ICAM1,IGHG1,IGHG3,IGHM,IGKC,IGLC1,IL32,JCHAIN
Pentose Phosphate Pathway (Non-oxidative Branch)	3.14	0.333	ND	TALDO1,TKT
Iron uptake and transport	3.06	0.0667	2	ATP6V1B2,ATP6V1F,FTH1,LCN2
Regulation of Actin-based Motility by Rho	2.91	0.0446	ND	ACTA2,ARPC4,GSN,ITGB2,RAC2
NFE2L2 regulates pentose phosphate pathway genes	2.87	0.25	ND	TALDO1,TKT
Superoxide Radicals Degradation	2.87	0.25	ND	NQO1,SOD2
Activation of Matrix Metalloproteinases	2.79	0.0909	ND	MMP14,MMP7,TIMP1
GPVI-mediated activation cascade	2.71	0.0857	ND	COL1A1,COL1A2,RAC2
Glycosaminoglycan metabolism	2.66	0.0391	2.236	CD44,GPC3,HEXB,LUM,VCAN
Signaling by MET	2.62	0.0506	2	COL1A1,COL1A2,COL3A1,COL5A1
Acute Phase Response Signaling	2.61	0.0314	ND	C1QA,C1QB,C1QC,CRP,SERPINE1,SOD2
Neuroinflammation Signaling Pathway	2.59	0.0241	1.342	CCL5,CRP,CSF1R,ICAM1,PLA2G2A,RAC2,SOD2,TYROBP
Pentose Phosphate Pathway	2.58	0.182	ND	TALDO1,TKT
IL-4 Signaling	2.56	0.0191	3.317	COL1A1,COL1A2,COL3A1,COL4A1,COL4A2,COL5A1,COL6A1,COL6A2,COL6A3,TGM2,TRBC2
CGAS-STING Signaling Pathway	2.52	0.0362	2.236	ATP6V1B2,ATP6V1F,CCL20,ICAM1,STING1
GP1b-IX-V activation signalling	2.5	0.167	ND	COL1A1,COL1A2
Intrinsic Prothrombin Activation Pathway	2.46	0.0698	ND	COL1A1,COL1A2,COL3A1
Platelet Aggregation (Plug Formation)	2.43	0.154	ND	COL1A1,COL1A2
Elastic fibre formation	2.43	0.0682	ND	EFEMP1,FBLN2,FBN1
Iron homeostasis signaling pathway	2.42	0.0345	ND	ATP6V1B2,ATP6V1F,FTH1,GDF15,PDGFRB
Clathrin-mediated Endocytosis Signaling	2.42	0.0287	ND	ACTA2,ARPC4,DAB2,ITGB2,LYZ,UBD
Integrin Signaling	2.42	0.0287	1.342	ACTA2,ARPC4,GSN,ITGB2,RAC2,VASP
S100 Family Signaling Pathway	2.39	0.0165	3.051	BSG,CALCRL,CCL20,IGHG1,IGHG3,IGHM,IGKC,IGLC1,JCHAIN,MMP14,MMP7,PLA2G2A,RAC2
Actin Nucleation by ARP-WASP Complex	2.38	0.0435	ND	ARPC4,ITGB2,RAC2,VASP
Fcγ Receptor-mediated Phagocytosis in Macrophages and Monocytes	2.36	0.043	2	ACTA2,ARPC4,RAC2,VASP
CLEAR Signaling Pathway	2.36	0.0245	0.378	ATP6V1B2,ATP6V1F,CLCN7,HEXB,IFI30,PDGFRB,PTPA
Phagosome Formation	2.31	0.0169	2.53	ARPC4,CALCRL,IGHG1,IGHG3,IGHM,IGKC,IGLC1,ITGB2,JCHAIN,MARCKS,PLA2G2A,RAC2
Pentose phosphate pathway	2.31	0.133	ND	TALDO1,TKT
Antimicrobial peptides	2.3	0.0612	ND	LCN2,LYZ,PLA2G2A
Glycation Signaling Pathway	2.26	0.0267	0	COL4A1,COL4A2,ICAM1,RAC2,STAB1,XBP1
Platelet Adhesion to exposed collagen	2.25	0.125	ND	COL1A1,COL1A2
Transcriptional activity of SMAD2/SMAD3:SMAD4 heterotrimer	2.25	0.0588	ND	COL1A2,NCOR2,SERPINE1
Fcgamma receptor (FCGR) dependent phagocytosis	2.18	0.0301	2.236	ARPC4,IGHG1,IGHG3,IGKC,IGLC1
Sertoli Cell-Germ Cell Junction Signaling Pathway (Enhanced)	2.16	0.0253	0	ACTA2,ARPC4,ICAM1,PTPA,RAC2,UBE2J1
Integration of energy metabolism	2.13	0.037	2	ACSL4,MARCKS,TALDO1,TKT
Phagosome Maturation	2.13	0.0292	ND	ATP6V1B2,ATP6V1F,CTSC,CTSS,RAC2
Superpathway of Geranylgeranyldiphosphate Biosynthesis I (via Mevalonate)	2.1	0.105	ND	FDPS,IDI1
UFMylation Signaling Pathway	1.98	0.0469	ND	PDK1,RPN1,XBP1
NFE2L2 regulating anti-oxidant/detoxification enzymes	1.94	0.087	ND	NQO1,SRXN1
Differential Regulation of Cytokine Production in Intestinal Epithelial Cells by IL-17A and IL-17F	1.94	0.087	ND	CCL5,LCN2
RHOA Signaling	1.94	0.0325	2	ACTA2,ARHGEF1,ARPC4,MSN
Production of Nitric Oxide and Reactive Oxygen Species in Macrophages	1.92	0.026	ND	CYBA,LYZ,PTPA,RAC2,SPI1
Asparagine N-linked glycosylation	1.92	0.032	2	DERL1,GFPT1,RPN1,SLC35C1
Signaling by Rho Family GTPases	1.91	0.0224	2	ACTA2,ARHGEF1,ARPC4,ITGB2,MSN,RAC2
Other interleukin signaling	1.91	0.0833	ND	CSF1R,IL32
RHO GTPases Activate NADPH Oxidases	1.91	0.0833	ND	CYBA,RAC2
MHC class II antigen presentation	1.88	0.0312	2	CD74,CTSC,CTSS,IFI30
ILK Signaling	1.87	0.0253	ND	ACTA2,ITGB2,PTPA,RAC2,TMSB4X
Glioma Invasiveness Signaling	1.85	0.0423	ND	CD44,RAC2,TIMP1
Remodeling of Epithelial Adherens Junctions	1.85	0.0423	ND	ACTA2,ARPC4,MAPRE2
IL-17A Signaling in Gastric Cells	1.84	0.0769	ND	CCL20,CCL5
Natural Killer Cell Signaling	1.82	0.0245	-0.447	COL1A1,COL1A2,COL3A1,RAC2,TYROBP
Cholesterol biosynthesis	1.81	0.0741	ND	FDPS,IDI1
IL-8 Signaling	1.79	0.024	2	ICAM1,ITGB2,MAP4K4,RAC2,VASP
Plasma lipoprotein assembly, remodeling, and clearance	1.78	0.0395	ND	ANGPTL8,LIPA,NPC2
RAC Signaling	1.77	0.029	ND	ARPC4,CD44,ITGB2,RAC2
VDR/RXR Activation	1.75	0.0385	ND	CCL5,NCOR2,SPP1
Th2 Pathway	1.74	0.0284	ND	ICAM1,ITGB2,NOTCH3,SPI1
SRP-dependent cotranslational protein targeting to membrane	1.73	0.0282	2	RPN1,SEC61A1,SRPRA,SSR4
Superpathway of Cholesterol Biosynthesis	1.72	0.0667	ND	FDPS,IDI1
Caveolar-mediated Endocytosis Signaling	1.72	0.0375	ND	ACTA2,FLOT1,ITGB2
TRIM21 Intracellular Antibody Signaling Pathway	1.7	0.0159	1.667	IGHG1,IGHG3,IGHM,IGKC,IGLC1,PRDM1,SQSTM1,STING1,UBD
Senescence Pathway	1.69	0.02	0.816	PDK1,PTPA,SERPINE1,SOD2,SQSTM1,STING1
ERK/MAPK Signaling	1.68	0.0226	0	DUSP6,ITGB2,PLA2G2A,PTPA,RAC2
BEX2 Signaling Pathway	1.67	0.0361	ND	LGALS1,PTPA,SPP1
Role of Osteoblasts, Osteoclasts and Chondrocytes in Rheumatoid Arthritis	1.63	0.0218	ND	COL1A1,CSF1R,GSN,MMP14,SPP1
Role of Pattern Recognition Receptors in Recognition of Bacteria and Viruses	1.62	0.026	2	C1QA,C1QB,C1QC,CCL5
IL-10 Signaling	1.61	0.0258	0	ICAM1,MAFB,MAP4K4,PRDM1
ABRA Signaling Pathway	1.61	0.0341	ND	ACTA2,GSN,MEF2D
Parkinson's Signaling Pathway	1.6	0.019	-0.816	ACTA2,ATP6V1B2,ATP6V1F,NQO1,UBD,XBP1
Acute Myeloid Leukemia Signaling	1.56	0.0326	ND	CSF1R,PIM2,SPI1
HEY1 Signaling Pathway	1.56	0.0248	2	MMP14,MMP7,NCOR2,NOTCH3
Detoxification of Reactive Oxygen Species	1.55	0.0541	ND	CYBA,SOD2
Role of Osteoblasts in Rheumatoid Arthritis Signaling Pathway	1.55	0.0208	1.342	COL1A1,CTSC,CTSS,MMP14,MMP7
Phospholipase C Signaling	1.54	0.0125	1.89	ARHGEF1,IGHG1,IGHG3,IGHM,IGKC,IGLC1,ITGB2,JCHAIN,MARCKS,MEF2D,PLA2G2A,RAC2,TGM2,TRBC2
MIF-mediated Glucocorticoid Regulation	1.53	0.0526	ND	CD74,PLA2G2A
Neddylation	1.51	0.0203	2.236	COMMD5,FBXW7,NPLOC4,SQSTM1,UBD
Interferon gamma signaling	1.49	0.0306	ND	CD44,ICAM1,IFI30
Death Receptor Signaling	1.49	0.0306	ND	ACTA2,ARHGDIB,MAP4K4
Sumoylation Pathway	1.46	0.0297	ND	ARHGDIB,ISG20,RAC2
Systemic Lupus Erythematosus in B Cell Signaling Pathway	1.45	0.0137	2.646	IGHG1,IGHG3,IGHM,IGKC,IGLC1,ISG20,MAP4K4,PIM2,RAC2,STING1
WNT/β-catenin Signaling	1.45	0.023	ND	CD44,MMP7,PTPA,UBD
Activation of gene expression by SREBF (SREBP)	1.45	0.0476	ND	FDPS,IDI1
Th1 and Th2 Activation Pathway	1.44	0.0227	ND	ICAM1,ITGB2,NOTCH3,SPI1
Smooth Muscle Contraction	1.43	0.0465	ND	ACTA2,DYSF
Hematoma Resolution Signaling Pathway	1.43	0.0193	0.447	FTH1,MMP14,MMP7,NQO1,SOD2
SUMOylation of transcription cofactors	1.41	0.0455	ND	NCOR2,SAFB
Aspirin ADME	1.41	0.0455	ND	BSG,UGT1A9
Tight Junction Signaling	1.4	0.0221	ND	ACTA2,PTPA,SAFB,VASP
Signaling by Insulin receptor	1.39	0.0444	ND	ATP6V1B2,ATP6V1F
Hematopoiesis from Pluripotent Stem Cells	1.39	0.0156	ND	IGHG1,IGHG3,IGHM,IGKC,IGLC1,JCHAIN,TRBC2
Ion channel transport	1.38	0.0219	2	ASPH,ATP6V1B2,ATP6V1F,CLCN7
PPAR Signaling	1.38	0.0278	ND	MAP4K4,NCOR2,PDGFRB
RHO GTPase cycle	1.38	0.0156	2.646	ARFGAP3,ARHGDIB,ARHGEF1,CYBA,FLOT1,IL32,RAC2
UDP-N-acetyl-D-glucosamine Biosynthesis II	1.38	0.167	ND	GFPT1
MIF Regulation of Innate Immunity	1.38	0.0435	ND	CD74,PLA2G2A
ISGylation Signaling Pathway	1.37	0.0275	ND	ITGB2,SQSTM1,STING1
NRF2-mediated Oxidative Stress Response	1.36	0.0185	ND	ACTA2,FTH1,NQO1,SOD2,SQSTM1
Autoimmune Thyroid Disease Signaling	1.33	0.0151	ND	IGHG1,IGHG3,IGHM,IGKC,IGLC1,JCHAIN,TRBC2
Airway Pathology in Chronic Obstructive Pulmonary Disease	1.33	0.0263	ND	CCL20,LCN2,PTGDS
Role of MAPK Signaling in Promoting the Pathogenesis of Influenza	1.32	0.0261	ND	ATP6V1B2,ATP6V1F,PLA2G2A
Creatine-phosphate Biosynthesis	1.31	0.143	ND	MAP4K4
Aspartate Degradation II	1.31	0.143	ND	MDH2
Signaling by TGFBR3	1.31	0.04	ND	MMP14,TIMP1
Apoptotic execution phase	1.28	0.0385	ND	GSN,PLEC
Virus Entry via Endocytic Pathways	1.27	0.025	ND	ACTA2,ITGB2,RAC2
Adenine and Adenosine Salvage III	1.26	0.125	ND	ADA2
Purine Ribonucleosides Degradation to Ribose-1-phosphate	1.26	0.125	ND	ADA2
Irritable Bowel Syndrome Signaling Pathway	1.25	0.0172	2.236	CCL20,MMP14,MMP7,RAC2,XBP1
Ephrin Receptor Signaling	1.25	0.0197	ND	ARPC4,ITGB2,MAP4K4,RAC2
Pulmonary Healing Signaling Pathway	1.24	0.0196	2	MMP14,MMP7,NOTCH3,PECAM1
Amino acids regulate mTORC1	1.24	0.0364	ND	ATP6V1B2,ATP6V1F
Sensory processing of sound by outer hair cells of the cochlea	1.24	0.0364	ND	GSN,MSN
Th1 Pathway	1.23	0.024	ND	ICAM1,ITGB2,NOTCH3
Deadenylation-dependent mRNA decay	1.22	0.0357	ND	LSM4,SKIC3
E3 ubiquitin ligases ubiquitinate target proteins	1.22	0.0357	ND	DERL1,PRKDC
FAT10 Signaling Pathway	1.22	0.0357	ND	SQSTM1,UBD
Sirtuin Signaling Pathway	1.21	0.0168	0.447	DUSP6,NQO1,PDK1,PRKDC,SOD2
Allograft Rejection Signaling	1.21	0.0142	ND	IGHG1,IGHG3,IGHM,IGKC,IGLC1,JCHAIN,TRBC2
Malate-aspartate shuttle	1.21	0.111	ND	MDH2
Pathogenesis of Multiple Sclerosis	1.21	0.111	ND	CCL5
Cytoprotection by HMOX1	1.2	0.0345	ND	HM13,NCOR2
Role of IL-17A in Arthritis	1.2	0.0345	ND	CCL20,CCL5
ROBO SLIT Signaling Pathway	1.2	0.0233	ND	ARPC4,MMP14,MMP7
IL-6 Signaling	1.2	0.0233	ND	COL1A1,CRP,MAP4K4
HIF1α Signaling	1.19	0.0189	ND	MMP14,MMP7,RAC2,SERPINE1
TR/RXR Activation	1.18	0.0229	ND	ANGPTL8,COL6A3,NCOR2
ATF6 (ATF6-alpha) activates chaperone genes	1.16	0.1	ND	XBP1
Calcium Transport I	1.16	0.1	ND	ANXA5
Multiple Sclerosis Signaling Pathway	1.16	0.0183	1	C1QA,C1QB,C1QC,DUSP6
MSP-RON Signaling Pathway	1.15	0.0323	ND	ACTA2,ITGB2
Ferroptosis Signaling Pathway	1.14	0.0221	ND	ACSL4,FTH1,SQSTM1
Pexophagy	1.12	0.0909	ND	SQSTM1
Prostanoid Biosynthesis	1.12	0.0909	ND	PTGDS
NAD Phosphorylation and Dephosphorylation	1.12	0.0909	ND	NADK
Nuclear Cytoskeleton Signaling Pathway	1.12	0.0179	2	ACTA2,ITGB2,PLEC,PRKDC
Mitochondrial biogenesis	1.12	0.0312	ND	MEF2D,SOD2
Cytosolic sensors of pathogen-associated DNA	1.12	0.0312	ND	PRKDC,STING1
Reelin Signaling in Neurons	1.11	0.0214	ND	ARHGEF1,ARPC4,PDK1
Specification of primordial germ cells	1.09	0.0833	ND	PRDM1
Assembly of RNA Polymerase I Complex	1.09	0.0833	ND	UBTF
Agrin Interactions at Neuromuscular Junction	1.08	0.0294	ND	ACTA2,RAC2
Chaperone Mediated Autophagy Signaling Pathway	1.07	0.0125	-0.707	ATP6V1B2,ATP6V1F,MEF2D,MMP14,MMP7,NCOR2,STING1,TRBC2
Semaphorin Neuronal Repulsive Signaling Pathway	1.06	0.0203	ND	CD44,ITGB2,VCAN
Trafficking and processing of endosomal TLR	1.05	0.0769	ND	CTSS
Dissolution of Fibrin Clot	1.05	0.0769	ND	SERPINE1
Transcriptional regulation of testis differentiation	1.05	0.0769	ND	PTGDS
RAR Activation	1.05	0.0138	-0.816	COL1A1,COL1A2,COL3A1,NCOR2,RAC2,TGM2
Osteoarthritis Pathway	1.04	0.0167	ND	ANKH,ANXA5,ITGB2,SPP1
DNA Double-Strand Break Repair by Non-Homologous End Joining	1.02	0.0714	ND	PRKDC
Role of IL-17A in Psoriasis	1.02	0.0714	ND	CCL20
PTEN Signaling	1.02	0.0196	ND	ITGB2,PDGFRB,RAC2
trans-Golgi Network Vesicle Budding	1.01	0.0267	ND	FTH1,TXNDC5
Synthesis of Prostaglandins (PG) and Thromboxanes (TX)	0.996	0.0667	ND	PTGDS
Telomere Extension by Telomerase	0.996	0.0667	ND	TERF2IP
Fatty Acid Activation	0.996	0.0667	ND	ACSL4
Mevalonate Pathway I	0.996	0.0667	ND	IDI1
Macropinocytosis Signaling	0.996	0.0263	ND	CSF1R,ITGB2
Epithelial Adherens Junction Signaling	0.992	0.019	ND	ARPC4,NOTCH3,PTPA
Signaling by NOTCH1	0.986	0.026	ND	FBXW7,NCOR2
Toll-like Receptor Signaling	0.986	0.026	ND	MAP4K4,UBD
HMGB1 Signaling	0.98	0.0187	ND	ICAM1,RAC2,SERPINE1
Hypoxia Signaling in the Cardiovascular System	0.977	0.0256	ND	NQO1,UBE2J1
Signal regulatory protein family interactions	0.969	0.0625	ND	TYROBP
Granzyme B Signaling	0.969	0.0625	ND	PRKDC
TREM1 Signaling	0.968	0.0253	ND	ICAM1,TYROBP
IL-7 Signaling Pathway	0.959	0.025	ND	IGHG1,IGHM
Role of MAPK Signaling in Inhibiting the Pathogenesis of Influenza	0.959	0.025	ND	CCL5,PLA2G2A
Chondroitin Sulfate Degradation (Metazoa)	0.944	0.0588	ND	HEXB
Adenosine Nucleotides Degradation II	0.944	0.0588	ND	ADA2
Role of JAK family kinases in IL-6-type Cytokine Signaling	0.932	0.0241	ND	CRP,TIMP1
Serotonin Receptor Signaling	0.924	0.0127	1.633	CD44,PDK1,PLA2G2A,RAC2,SQSTM1,TGM2
Signaling by the B Cell Receptor (BCR)	0.922	0.0176	ND	IGHM,IGKC,IGLC1
Differential Regulation of Cytokine Production in Macrophages and T Helper Cells by IL-17A and IL-17F	0.921	0.0556	ND	CCL5
Dermatan Sulfate Degradation (Metazoa)	0.921	0.0556	ND	HEXB
Germ Cell-Sertoli Cell Junction Signaling	0.916	0.0175	ND	ACTA2,GSN,RAC2
Role of MAPK Signaling in the Pathogenesis of Influenza	0.915	0.0235	ND	CCL5,PLA2G2A
Netrin Signaling	0.9	0.0172	ND	ARPC4,RAC2,VASP
Unfolded Protein Response (UPR)	0.899	0.0526	ND	XBP1
γ-linolenate Biosynthesis II (Animals)	0.899	0.0526	ND	ACSL4
Mitochondrial L-carnitine Shuttle Pathway	0.899	0.0526	ND	ACSL4
HIPPO signaling	0.899	0.023	ND	CD44,PTPA
Amyloid fiber formation	0.883	0.0225	ND	GSN,LYZ
Purine Nucleotides Degradation II (Aerobic)	0.878	0.05	ND	ADA2
Class I MHC mediated antigen processing and presentation	0.873	0.0131	2.236	CTSS,CYBA,FBXW7,SEC61A1,UBE2J1
Cell junction organization	0.86	0.0217	ND	PLEC,VASP
Role of Hypercytokinemia/hyperchemokinemia in the Pathogenesis of Influenza	0.86	0.0217	ND	CCL5,ISG20
Synaptic adhesion-like molecules	0.859	0.0476	ND	FLOT1
Citric acid cycle (TCA cycle)	0.859	0.0476	ND	MDH2
Endoplasmic Reticulum Stress Pathway	0.859	0.0476	ND	XBP1
Aryl Hydrocarbon Receptor Signaling	0.853	0.0164	ND	NCOR2,NQO1,TGM2
Post-translational modification: synthesis of GPI-anchored proteins	0.852	0.0215	ND	CD52,THY1
Chaperone Mediated Autophagy	0.84	0.0455	ND	RNASE1
MITF-M-dependent gene expression	0.837	0.0211	ND	ATP6V1B2,ATP6V1F
Macrophage Classical Activation Signaling Pathway	0.828	0.016	ND	CCL20,CCL5,SPI1
Hepatitis B Chronic Liver Pathogenesis Signaling Pathway	0.828	0.016	ND	CCL5,IL32,MMP14
RAF-independent MAPK1/3 activation	0.822	0.0435	ND	DUSP6
TCA Cycle II (Eukaryotic)	0.822	0.0435	ND	MDH2
Apelin Cardiac Fibroblast Signaling Pathway	0.822	0.0435	ND	SERPINE1
Mitochondrial protein degradation	0.816	0.0204	ND	MDH2,PDK1
Crosstalk between Dendritic Cells and Natural Killer Cells	0.816	0.0204	ND	ACTA2,TYROBP
p53 Signaling	0.809	0.0202	ND	PRKDC,TP53INP1
Role of Lipids/Lipid Rafts in the Pathogenesis of Influenza	0.805	0.0417	ND	FDPS
Tumoricidal Function of Hepatic Natural Killer Cells	0.805	0.0417	ND	ICAM1
Axonal Guidance Signaling	0.79	0.0116	ND	ARPC4,ITGB2,MMP14,MMP7,RAC2,VASP
B Cell Receptor Signaling	0.774	0.011	ND	IGHG1,IGHG3,IGHM,IGKC,IGLC1,JCHAIN,RAC2
Estrogen Receptor Signaling	0.774	0.0121	1.342	MMP14,MMP7,NCOR2,PRKDC,SOD2
Miscellaneous transport and binding events	0.773	0.0385	ND	ANKH
PI3K/AKT Signaling	0.764	0.0149	ND	GDF15,ITGB2,PTPA
BMAL1:CLOCK,NPAS2 activates circadian gene expression	0.758	0.037	ND	SERPINE1
Paxillin Signaling	0.756	0.0187	ND	ACTA2,ITGB2
Telomerase Signaling	0.75	0.0185	ND	PTPA,TERF2IP
Xenobiotic Metabolism AHR Signaling Pathway	0.744	0.0183	ND	NQO1,UGT1A9
Myogenesis	0.73	0.0345	ND	MEF2D
Paracetamol ADME	0.73	0.0345	ND	UGT1A9
Gluconeogenesis I	0.73	0.0345	ND	MDH2
Role of p14/p19ARF in Tumor Suppression	0.73	0.0345	ND	UBTF
mRNA 3 Prime End Processing Signaling Pathway	0.726	0.0179	ND	CD44,IGHM
Coronavirus Pathogenesis Pathway	0.725	0.0142	ND	CCL5,SERPINE1,STING1
O-linked glycosylation	0.72	0.0177	ND	SPON2,THBS2
FOXO-mediated transcription of oxidative stress, metabolic and neuronal genes	0.717	0.0333	ND	SOD2
Nicotinate metabolism	0.704	0.0323	ND	NADK
Signaling by ALK	0.704	0.0323	ND	PRDM1
Signaling by CSF1 (M-CSF) in myeloid cells	0.704	0.0323	ND	CSF1R
Cholecystokinin/Gastrin-mediated Signaling	0.698	0.0171	ND	MEF2D,RAC2
Calcium Signaling	0.697	0.0138	ND	ACTA2,ASPH,MEF2D
Toll-like Receptor Cascades	0.692	0.0312	ND	ITGB2
RIPK1-mediated regulated necrosis	0.692	0.0312	ND	FLOT1
Surfactant metabolism	0.692	0.0312	ND	ADA2
Sphingosine-1-phosphate Signaling	0.692	0.0169	ND	PDGFRB,RAC2
Regulation of lipid metabolism by PPARalpha	0.687	0.0168	ND	NCOR2,UGT1A9
Bladder Cancer Signaling	0.687	0.0168	ND	MMP14,MMP7
PAK Signaling	0.687	0.0168	ND	ITGB2,PDGFRB
Myelination Signaling Pathway	0.686	0.0121	2	IDI1,ITGB2,PDGFRB,PDK1
Xenobiotic Metabolism Signaling	0.686	0.0121	ND	NCOR2,NQO1,PTPA,UGT1A9
Fc Epsilon RI Signaling	0.681	0.0167	ND	PLA2G2A,RAC2
MAPK targets/ Nuclear events mediated by MAP kinases	0.68	0.0303	ND	DUSP6
Airway Inflammation in Asthma	0.68	0.0303	ND	CCL20
IL-15 Production	0.67	0.0164	ND	CSF1R,PDGFRB
Cargo concentration in the ER	0.669	0.0294	ND	CTSC
Late endosomal microautophagy	0.669	0.0294	ND	RNASE1
p38 MAPK Signaling	0.66	0.0161	ND	MEF2D,PLA2G2A
Coagulation System	0.658	0.0286	ND	SERPINE1
Fatty Acid β-oxidation I	0.658	0.0286	ND	ACSL4
TCR signaling	0.65	0.0159	ND	TRAC,VASP
p70S6K Signaling	0.639	0.0103	ND	IGHG1,IGHG3,IGHM,IGKC,IGLC1,PTPA
Fatty acyl-CoA biosynthesis	0.636	0.027	ND	ACSL4
Clathrin-mediated endocytosis	0.635	0.0155	ND	ARPC4,DAB2
Cell Cycle Regulation by BTG Family Proteins	0.626	0.0263	ND	PTPA
Notch Signaling	0.626	0.0263	ND	NOTCH3
LXR/RXR Activation	0.625	0.0153	ND	LYZ,NCOR2
Regulation of TP53 Expression and Degradation	0.616	0.0256	ND	PRDM1
NGF-stimulated transcription	0.616	0.0256	ND	MEF2D
fMLP Signaling in Neutrophils	0.616	0.015	ND	ARPC4,RAC2
Orexin Signaling Pathway	0.614	0.0124	ND	ATP6V1B2,ATP6V1F,PLA2G2A
Gα12/13 Signaling	0.611	0.0149	ND	ARHGEF1,MEF2D
Mitophagy	0.607	0.025	ND	SQSTM1
Transcriptional Regulation by VENTX	0.607	0.025	ND	CSF1R
Mechanisms of Viral Exit from Host Cells	0.598	0.0244	ND	ACTA2
Glucocorticoid Receptor Signaling	0.595	0.00997	ND	CCL5,ICAM1,KRT23,NCOR2,PLA2G2A,SERPINE1
Sertoli Cell-Sertoli Cell Junction Signaling	0.594	0.0121	ND	ACTA2,ICAM1,TIMP1
Adipogenesis pathway	0.593	0.0145	ND	FBXW7,XBP1
Cyclophilin Signaling Pathway	0.585	0.012	ND	BSG,CD44,SPP1
Pancreatic Secretion Signaling Pathway	0.582	0.012	ND	ARHGDIB,ARHGEF1,LIPA
Signaling by NOTCH4	0.58	0.0142	ND	ACTA2,FBXW7
DAP12 interactions	0.58	0.0233	ND	TYROBP
Transport of vitamins, nucleosides, and related molecules	0.58	0.0233	ND	SLC35C1
Antigen Presentation Pathway	0.58	0.0233	ND	CD74
Cachexia Signaling Pathway	0.579	0.0109	ND	CRP,GDF15,LCN2,XBP1
B Cell Development	0.572	0.0102	ND	IGHG1,IGHG3,IGHM,IGKC,IGLC1
TP53 Regulates Transcription of Cell Death Genes	0.571	0.0227	ND	TP53INP1
Retinoid metabolism and transport	0.571	0.0227	ND	GPC3
Role of Chondrocytes in Rheumatoid Arthritis Signaling Pathway	0.567	0.0139	ND	MMP14,MMP7
Apelin Endothelial Signaling Pathway	0.567	0.0139	ND	ICAM1,MEF2D
RHO GTPases Activate WASPs and WAVEs	0.563	0.0222	ND	ARPC4
Sperm Motility	0.56	0.0116	ND	CSF1R,PDGFRB,PLA2G2A
G alpha (i) signalling events	0.557	0.0116	ND	CCL20,CCL5,RGS5
Signaling by Retinoic Acid	0.555	0.0217	ND	PDK1
Role of OCT4 in Mammalian Embryonic Stem Cell Pluripotency	0.555	0.0217	ND	SPP1
PIP3 activates AKT signaling	0.555	0.0136	ND	PDGFRB,RAC2
Heme signaling	0.547	0.0213	ND	MEF2D
NAD Signaling Pathway	0.543	0.0133	ND	NADK,SOD2
DNA Damage Bypass	0.539	0.0208	ND	NPLOC4
KEAP1-NFE2L2 pathway	0.535	0.0132	ND	NPLOC4,SQSTM1
Nonhomologous End-Joining (NHEJ)	0.532	0.0204	ND	PRKDC
Pyruvate metabolism	0.532	0.0204	ND	PDK1
PFKFB4 Signaling Pathway	0.532	0.0204	ND	TKT
Colorectal Cancer Metastasis Signaling	0.525	0.0111	ND	MMP14,MMP7,RAC2
Signaling by NOTCH3	0.524	0.02	ND	NOTCH3
Gap junction trafficking and regulation	0.517	0.0196	ND	DAB2
Transcriptional regulation by RUNX2	0.517	0.0196	ND	COL1A1
NR1H2 and NR1H3-mediated signaling	0.517	0.0196	ND	NCOR2
Transcriptional regulation of granulopoiesis	0.517	0.0196	ND	SPI1
Cell Cycle: G2/M DNA Damage Checkpoint Regulation	0.517	0.0196	ND	PRKDC
FAT10 Cancer Signaling Pathway	0.517	0.0196	ND	UBD
Systemic Lupus Erythematosus in T Cell Signaling Pathway	0.514	0.0093	2.236	CD44,MSN,PDK1,PTPA,RAC2,TRBC2
p75 NTR receptor-mediated signalling	0.512	0.0127	ND	ARHGEF1,SQSTM1
Ovarian Cancer Signaling	0.508	0.0126	ND	CD44,MMP7
Signaling by EGFR	0.503	0.0189	ND	SPRY1
Spliceosomal Cycle	0.503	0.0189	ND	DDX23
Protein Ubiquitination Pathway	0.501	0.0108	ND	FBXW7,UBD,UBE2J1
IL-15 Signaling	0.499	0.00949	ND	IGHG1,IGHG3,IGHM,IGKC,IGLC1
Signaling by TGF-beta Receptor Complex	0.497	0.0185	ND	FBN1
Chronic Myeloid Leukemia Signaling	0.495	0.0107	ND	NOTCH3,RAC2,SPP1
Xenobiotic Metabolism General Signaling Pathway	0.494	0.0123	ND	NQO1,UGT1A9
Opioid Signaling Pathway	0.493	0.0106	ND	PDK1,RAC2,RGS5
Meiotic synapsis	0.49	0.0182	ND	TERF2IP
Signaling by PTK6	0.49	0.0182	ND	GPNMB
Role of Cytokines in Mediating Communication between Immune Cells	0.49	0.0182	ND	IL32
FcγRIIB Signaling in B Lymphocytes	0.488	0.00938	ND	IGHG1,IGHG3,IGHM,IGKC,IGLC1
DNA Damage/Telomere Stress Induced Senescence	0.484	0.0179	ND	TERF2IP
Mitochondrial Division Signaling Pathway	0.484	0.012	ND	DUSP6,PTPA
Huntington's Disease Signaling	0.48	0.0105	ND	NCOR2,TGM2,UBD
Circadian Clock	0.472	0.0172	ND	MEF2D
Role of CHK Proteins in Cell Cycle Checkpoint Control	0.472	0.0172	ND	PTPA
Cancer Drug Resistance by Drug Efflux	0.472	0.0172	ND	PDK1
Glioblastoma Multiforme Signaling	0.467	0.0117	ND	PDGFRB,RAC2
Signaling by ERBB4	0.466	0.0169	ND	SPARC
Metabolism of polyamines	0.466	0.0169	ND	NQO1
Semaphorin Signaling in Neurons	0.466	0.0169	ND	RAC2
Systemic Lupus Erythematosus Signaling	0.465	0.00843	ND	IGHG1,IGHG3,IGHM,IGKC,IGLC1,JCHAIN,LSM4,PIM2,TRBC2
Thyroid Hormone Metabolism II (via Conjugation and/or Degradation)	0.46	0.0167	ND	UGT1A9
Communication between Innate and Adaptive Immune Cells	0.458	0.0085	2.646	CCL5,IGHG1,IGHG3,IGHM,IGKC,IGLC1,JCHAIN,TRBC2
Gamma carboxylation, hypusinylation, hydroxylation, and arylsulfatase activation	0.454	0.0164	ND	ASPH
Transcriptional Regulation by MECP2	0.443	0.0159	ND	NCOR2
Semaphorin interactions	0.437	0.0156	ND	TYROBP
Peroxisomal protein import	0.437	0.0156	ND	MPV17
Cellular Effects of Sildenafil (Viagra)	0.435	0.00865	0.447	ACTA2,CALCRL,CRP,MEF2D,PTPA,SOD2
Stearate Biosynthesis I (Animals)	0.432	0.0154	ND	ACSL4
SPINK1 Pancreatic Cancer Pathway	0.427	0.0152	ND	SPINK1
NoRC negatively regulates rRNA expression	0.422	0.0149	ND	UBTF
PXR/RXR Activation	0.422	0.0149	ND	UGT1A9
CD40 Signaling	0.422	0.0149	ND	ICAM1
Mitotic Roles of Polo-Like Kinase	0.422	0.0149	ND	PTPA
Role of PI3K/AKT Signaling in the Pathogenesis of Influenza	0.422	0.0149	ND	CCL5
IL-17A Signaling in Airway Cells	0.417	0.0147	ND	CCL20
SPINK1 General Cancer Pathway	0.417	0.0147	ND	SPINK1
IL-17 Signaling	0.412	0.0106	ND	CCL20,LCN2
Regulation of eIF4 and p70S6K Signaling	0.412	0.0106	ND	ITGB2,PTPA
Sensory processing of sound by inner hair cells of the cochlea	0.412	0.0145	ND	MSN
Phospholipases	0.412	0.0145	ND	PLA2G2A
Synaptogenesis Signaling Pathway	0.41	0.00946	ND	ARPC4,MARCKS,THBS2
D-myo-inositol (1,4,5,6)-Tetrakisphosphate Biosynthesis	0.41	0.0105	ND	DUSP6,PTPA
D-myo-inositol (3,4,5,6)-tetrakisphosphate Biosynthesis	0.41	0.0105	ND	DUSP6,PTPA
Endothelin-1 Signaling	0.399	0.0103	ND	ECE1,PLA2G2A
Regulation of the Epithelial-Mesenchymal Transition Pathway	0.399	0.0103	ND	NOTCH3,PDGFRB
FXR/RXR Activation	0.396	0.0103	ND	ICAM1,NQO1
IL-33 Signaling Pathway	0.393	0.0102	ND	CCL5,ICAM1
COPII-mediated vesicle transport	0.393	0.0137	ND	CTSC
Ephrin B Signaling	0.393	0.0137	ND	RAC2
Adrenergic Receptor Signaling Pathway (Enhanced)	0.391	0.0102	ND	ATP6V1B2,ATP6V1F
PPARα/RXRα Activation	0.391	0.0102	ND	MAP4K4,NCOR2
PI3K Signaling in B Lymphocytes	0.389	0.00845	ND	IGHG1,IGHG3,IGHM,IGKC,IGLC1
RNA Polymerase I Transcription	0.388	0.0135	ND	UBTF
ERK5 Signaling	0.388	0.0135	ND	MEF2D
Molecular Mechanisms of Cancer	0.386	0.0081	1.89	ARHGEF1,CALCRL,ITGB2,MMP14,MMP7,PRKDC,RAC2
Synaptic Long Term Depression	0.386	0.0101	ND	PLA2G2A,PTPA
Extra-nuclear estrogen signaling	0.384	0.0133	ND	MMP7
Nicotine Degradation III	0.384	0.0133	ND	UGT1A9
3-phosphoinositide Degradation	0.38	0.00995	ND	DUSP6,PTPA
Interferon alpha/beta signaling	0.38	0.0132	ND	ISG20
Oxytocin in Brain Signaling Pathway	0.378	0.0099	ND	MEF2D,PLA2G2A
Class A/1 (Rhodopsin-like receptors)	0.378	0.00901	ND	CCL20,CCL5,ECE1
Gap Junction Signaling	0.376	0.00898	ND	ACTA2,PDGFRB,PLA2G2A
Pre-NOTCH Expression and Processing	0.375	0.013	ND	NOTCH3
Renal Cell Carcinoma Signaling	0.371	0.0128	ND	UBD
Fc epsilon receptor (FCERI) signaling	0.368	0.00971	ND	IGKC,IGLC1
D-myo-inositol-5-phosphate Metabolism	0.368	0.00971	ND	DUSP6,PTPA
Thyroid Cancer Signaling	0.367	0.0127	ND	PDK1
Neurotrophin/TRK Signaling	0.367	0.0127	ND	SPRY1
G alpha (12/13) signalling events	0.363	0.0125	ND	ARHGEF1
Signaling by NTRK1 (TRKA)	0.359	0.0123	ND	DUSP6
Chemokine Signaling	0.359	0.0123	ND	CCL5
Dopamine Receptor Signaling	0.359	0.0123	ND	PTPA
Melatonin Degradation I	0.351	0.012	ND	UGT1A9
Transcriptional regulation of white adipocyte differentiation	0.347	0.0119	ND	NCOR2
Transport of bile salts and organic acids, metal ions and amine compounds	0.347	0.0119	ND	BSG
Activation of anterior HOX genes in hindbrain during early embryogenesis	0.347	0.0119	ND	MAFB
Nicotine Degradation II	0.347	0.0119	ND	UGT1A9
PEDF Signaling	0.347	0.0119	ND	SOD2
mTOR Signaling	0.347	0.0093	ND	PTPA,RAC2
T Cell Receptor Signaling	0.346	0.00803	1	DUSP6,ICAM1,ITGB2,PDK1,TRBC2
3-phosphoinositide Biosynthesis	0.344	0.00926	ND	DUSP6,PTPA
FAK Signaling	0.343	0.0077	2.828	ARPC4,CALCRL,COL1A1,COL1A2,ITGB2,MMP14,PDGFRB,TRBC2
Platelet homeostasis	0.34	0.0116	ND	PECAM1
Cyclins and Cell Cycle Regulation	0.34	0.0116	ND	PTPA
VEGF Family Ligand-Receptor Interactions	0.34	0.0116	ND	PLA2G2A
PDGF Signaling	0.336	0.0115	ND	PDGFRB
Autophagy	0.335	0.00909	ND	PTPA,SQSTM1
Oxidative Stress Induced Senescence	0.333	0.0114	ND	MAP4K4
Thrombin Signaling	0.331	0.00901	ND	ARHGEF1,RAC2
Telomere Maintenance	0.329	0.0112	ND	TERF2IP
Superpathway of Melatonin Degradation	0.329	0.0112	ND	UGT1A9
Regulation of Cellular Mechanics by Calpain Protease	0.329	0.0112	ND	ITGB2
NAFLD Signaling Pathway	0.325	0.00889	ND	PTPA,XBP1
Ceramide Signaling	0.322	0.011	ND	PTPA
HER-2 Signaling in Breast Cancer	0.316	0.00873	ND	ITGB2,PDK1
EPH-Ephrin signaling	0.315	0.0108	ND	ARPC4
Regulation of TP53 Activity through Phosphorylation	0.315	0.0108	ND	TP53INP1
Factors involved in megakaryocyte development and platelet production	0.315	0.0108	ND	EHD1
RANK Signaling in Osteoclasts	0.315	0.0108	ND	GSN
Unfolded protein response	0.315	0.0108	ND	XBP1
Apelin Adipocyte Signaling Pathway	0.315	0.0108	ND	RAC2
Xenobiotic Metabolism PXR Signaling Pathway	0.312	0.00866	ND	NCOR2,UGT1A9
Xenobiotic Metabolism CAR Signaling Pathway	0.31	0.00862	ND	PTPA,UGT1A9
Immunogenic Cell Death Signaling Pathway	0.306	0.0104	ND	STING1
Class B/2 (Secretin family receptors)	0.306	0.0104	ND	CALCRL
Transcriptional regulation by RUNX3	0.306	0.0104	ND	SPP1
TGF-β Signaling	0.303	0.0103	ND	SERPINE1
VEGF Signaling	0.303	0.0103	ND	ACTA2
Altered T Cell and B Cell Signaling in Rheumatoid Arthritis	0.299	0.00742	ND	IGHG1,IGHG3,IGHM,IGKC,IGLC1,SPP1,TRBC2
Protein folding	0.296	0.0101	ND	FBXW7
Serotonin Degradation	0.296	0.0101	ND	UGT1A9
ATM Signaling	0.293	0.01	ND	PTPA
Cellular response to heat stress	0.29	0.0099	ND	SERPINH1
Superpathway of Inositol Phosphate Compounds	0.289	0.00823	ND	DUSP6,PTPA
COPI-mediated anterograde transport	0.288	0.0098	ND	ARFGAP3
ABC-family proteins mediated transport	0.285	0.00971	ND	DERL1
Cargo recognition for clathrin-mediated endocytosis	0.279	0.00952	ND	DAB2
Apoptosis Signaling	0.279	0.00952	ND	MAP4K4
Docosahexaenoic Acid (DHA) Signaling	0.273	0.00794	ND	CCL20,PLA2G2A
Signaling by VEGF	0.271	0.00926	ND	CYBA
Phase II - Conjugation of compounds	0.268	0.00917	ND	UGT1A9
Sphingolipid metabolism	0.266	0.00909	ND	HEXB
Cardiac Hypertrophy Signaling	0.259	0.00769	ND	MEF2D,RAC2
RAF/MAP kinase cascade	0.256	0.00763	ND	DUSP6,PDGFRB
CDK5 Signaling	0.253	0.0087	ND	PTPA
Amyotrophic Lateral Sclerosis Signaling	0.25	0.00862	ND	SSR4
Neuregulin Signaling	0.243	0.0084	ND	ITGB2
Antioxidant Action of Vitamin C	0.243	0.0084	ND	PLA2G2A
MSP-RON Signaling in Macrophages Pathway	0.241	0.00833	ND	ITGB2
Renin-Angiotensin Signaling	0.239	0.00826	ND	CCL5
L1CAM interactions	0.232	0.00806	ND	MSN
Endocannabinoid Developing Neuron Pathway	0.226	0.00787	ND	RAC2
Glycerophospholipid biosynthesis	0.224	0.00781	ND	PLA2G2A
Glioma Signaling	0.224	0.00781	ND	PDGFRB
Interleukin-1 family signaling	0.221	0.00775	ND	SQSTM1
Neuroprotective Role of THOP1 in Alzheimer's Disease	0.219	0.00769	ND	ECE1
Costimulation by the CD28 family	0.215	0.00758	ND	TRAC
Cardiac conduction	0.215	0.00758	ND	ASPH
HGF Signaling	0.215	0.00758	ND	ITGB2
GABA Receptor Signaling	0.213	0.00752	ND	UBD
CCR3 Signaling in Eosinophils	0.208	0.00735	ND	PLA2G2A
Hereditary Breast Cancer Signaling	0.204	0.00725	ND	UBD
Role of PKR in Interferon Induction and Antiviral Response	0.202	0.00719	ND	PDGFRB
STAT3 Pathway	0.202	0.00719	ND	PDGFRB
Ephrin A Signaling	0.198	0.00709	ND	MMP14
Dilated Cardiomyopathy Signaling Pathway	0	0.00667	ND	ACTA2
Neurovascular Coupling Signaling Pathway	0	0.00429	ND	PLA2G2A
Oxytocin Signaling Pathway	0	0.00702	ND	CCL5,PLA2G2A
ID1 Signaling Pathway	0	0.0049	ND	TGM2
CDX Gastrointestinal Cancer Signaling Pathway	0	0.00508	ND	RAC2
Circadian Rhythm Signaling	0	0.00366	ND	PTGDS
NOD1/2 Signaling Pathway	0	0.00515	ND	MAP4K4
Glutaminergic Receptor Signaling Pathway (Enhanced)	0	0.00304	ND	PLA2G2A
NFKBIE Signaling Pathway	0	0.00445	ND	DYSF,TRBC2
LPS/IL-1 Mediated Inhibition of RXR Function	0	0.00337	ND	ACSL4
Generic Transcription Pathway	0	0.00466	ND	NCOR2,NOTCH3
Signaling by ROBO receptors	0	0.00407	ND	VASP
Beta-catenin independent WNT signaling	0	0.00488	ND	RAC2
G alpha (q) signalling events	0	0.00571	ND	RGS5
G alpha (s) signalling events	0	0.0069	ND	CALCRL
Keratinization	0	0.00463	ND	KRT23
Intra-Golgi and retrograde Golgi-to-ER traffic	0	0.0049	ND	ARFGAP3
Processing of Capped Intron-Containing Pre-mRNA	0	0.00694	ND	DDX23,LSM4
Transcriptional regulation by RUNX1	0	0.00658	ND	SPI1
Mitochondrial Dysfunction	0	0.0058	ND	FBXW7,SOD2
Protein Sorting Signaling Pathway	0	0.00549	ND	SERPINH1
BBSome Signaling Pathway	0	0.00404	ND	CALCRL,XBP1
Cohesin Chromatin Regulation Pathway	0	0.00379	ND	PTPA
Histone Modification Signaling Pathway	0	0.00667	ND	PRKDC,TGM2
Ribosomal Quality Control Signaling Pathway	0	0.00377	ND	NPLOC4
Chromatin organization	0	0.00392	ND	NCOR2
Lung Ionic Balance Signaling Pathway	0	0.0038	ND	CALCRL,PTPA
Erythropoietin Signaling Pathway	0	0.00552	ND	RAC2
Role of NFAT in Regulation of the Immune Response	0	0.00668	ND	IGHG1,IGHG3,IGHM,IGKC,IGLC1,MEF2D,TRBC2
CCR5 Signaling in Macrophages	0	0.00399	ND	CCL5,TRBC2
Calcium-induced T Lymphocyte Apoptosis	0	0.0043	ND	MEF2D,TRBC2
Cytotoxic T Lymphocyte-mediated Apoptosis of Target Cells	0	0.00234	ND	TRBC2
CXCR4 Signaling	0	0.00599	ND	RAC2
CTLA4 Signaling in Cytotoxic T Lymphocytes	0	0.00653	0	ITGB2,PTPA,RAC2,TRBC2
T Helper Cell Differentiation	0	0.00211	ND	TRBC2
CD28 Signaling in T Helper Cells	0	0.00383	ND	ARPC4,TRBC2
ICOS-ICOSL Signaling in T Helper Cells	0	0.00195	ND	TRBC2
Lipid Antigen Presentation by CD1	0	0.00242	ND	TRBC2
Corticotropin Releasing Hormone Signaling	0	0.00649	ND	MEF2D
Human Embryonic Stem Cell Pluripotency	0	0.00498	ND	PDGFRB
CREB Signaling in Neurons	0	0.00324	ND	CALCRL,PDGFRB
Type I Diabetes Mellitus Signaling	0	0.00195	ND	TRBC2
Graft-versus-Host Disease Signaling	0	0.00223	ND	TRBC2
Type II Diabetes Mellitus Signaling	0	0.00658	ND	ACSL4
G Protein Signaling Mediated by Tubby	0	0.00213	ND	TRBC2
CDC42 Signaling	0	0.00518	ND	ARPC4,ITGB2,TRBC2
EIF2 Signaling	0	0.0042	ND	ACTA2
AMPK Signaling	0	0.00408	ND	PTPA
Protein Kinase A Signaling	0	0.0049	ND	DUSP6,VASP
Role of NFAT in Cardiac Hypertrophy	0	0.00439	ND	MEF2D
Breast Cancer Regulation by Stathmin1	0	0.00658	1	ARHGEF1,CALCRL,PTPA,RAC2
Regulation of IL-2 Expression in Activated and Anergic T Lymphocytes	0	0.00214	ND	TRBC2
NUR77 Signaling in T Lymphocytes	0	0.00578	ND	MEF2D,PDK1,TRBC2
PKCθ Signaling in T Lymphocytes	0	0.00357	ND	RAC2,TRBC2
Antiproliferative Role of TOB in T Cell Signaling	0	0.00235	ND	TRBC2
OX40 Signaling Pathway	0	0.00207	ND	TRBC2
Role of Tissue Factor in Cancer	0	0.00478	ND	PTPA
Dopamine-DARPP32 Feedback in cAMP Signaling	0	0.00535	ND	PTPA
Gαq Signaling	0	0.00592	ND	RAC2
TEC Kinase Signaling	0	0.00691	ND	ACTA2,ITGB2,RAC2,TRBC2
SAPK/JNK Signaling	0	0.00598	ND	MAP4K4,RAC2,TRBC2
Cardiac β-adrenergic Signaling	0	0.00556	ND	PTPA
cAMP-mediated signaling	0	0.00415	ND	DUSP6
NF-κB Signaling	0	0.00525	ND	MAP4K4,PDGFRB,TRBC2
G-Protein Coupled Receptor Signaling	0	0.0056	1	CALCRL,DUSP6,MEF2D,RAC2
Gustation Pathway	0	0.00474	ND	LIPA
Adrenomedullin signaling pathway	0	0.00495	ND	CALCRL
Th17 Activation Pathway	0	0.00408	ND	CCL20,TRBC2
Endocannabinoid Cancer Inhibition Pathway	0	0.00685	ND	NUPR1
Cardiac Hypertrophy Signaling (Enhanced)	0	0.00558	ND	ITGB2,MEF2D,PDK1
T Cell Exhaustion Signaling Pathway	0	0.00705	ND	PDK1,PRDM1,PTPA,TRBC2
Inhibition of ARE-Mediated mRNA Degradation Pathway	0	0.00613	ND	PTPA
Necroptosis Signaling Pathway	0	0.00617	ND	PLA2G2A
Insulin Secretion Signaling Pathway	0	0.00702	ND	SEC61A1,SSR4
Regulation of the Epithelial Mesenchymal Transition by Growth Factors Pathway	0	0.00515	ND	PDGFRB
MSP-RON Signaling in Cancer Cells Pathway	0	0.00699	ND	ACTA2
Eicosanoid Signaling	0	0.00707	ND	PLA2G2A,PTGDS
