## Supplemental table 9 for "Deep Spatial Sequencing Revealing Differential Immune Responses in Human Hepatocellular Carcinoma"

### Sheet: Sheet0
Supplemental table 9. Deep sequencing Cluster 7 pathways
Ingenuity Canonical Pathways	-log(p-value)	Ratio	z-score	Molecules
Phase II - Conjugation of compounds	6.62	0.0573	3.317	CYP1A2,MTRR,NADPH,OPLAH,phosphate,SLC26A2,SLC35B3,SULT1A2,SULT1C4,UGT2A3,UGT3A1
Melatonin Degradation I	5.16	0.0745	ND	B3GAT3,CYP1A2,CYP3A7,SULT1A2,SULT1C4,UGT2A3,UGT3A1
Superpathway of Melatonin Degradation	4.71	0.0636	ND	B3GAT3,CYP1A2,CYP3A7,SULT1A2,SULT1C4,UGT2A3,UGT3A1
Plasma lipoprotein assembly, remodeling, and clearance	4.14	0.0645	2.449	APOA5,APOF,CREB3L3,LCAT,NR1H3,phosphate
Nicotine Degradation II	4.12	0.0638	ND	B3GAT3,CYP1A2,CYP3A7,NADPH,UGT2A3,UGT3A1
LXR/RXR Activation	4.08	0.0507	0.447	ABCG5,APOA5,APOF,CD14,LCAT,NR1H3,TLR4
Hepatic Cholestasis	4.05	0.0373	0.378	ABCB4,ABCG5,CD14,CYP3A7,INSR,NR1H3,TIRAP,TLR4,TNFSF14
Nicotine Degradation III	3.47	0.0625	ND	B3GAT3,CYP1A2,CYP3A7,UGT2A3,UGT3A1
Thyroid Hormone Metabolism II (via Conjugation and/or Degradation)	3.44	0.0617	ND	B3GAT3,SULT1A2,SULT1C4,UGT2A3,UGT3A1
LPS/IL-1 Mediated Inhibition of RXR Function	3.33	0.0299	0	ABCG5,CD14,CYP3A7,FABP4,NR1H3,SLC27A3,SULT1A2,SULT1C4,TLR4
EPH-Ephrin signaling	3.01	0.0495	2.236	EFNA1,EPHA1,ITSN1,phosphate,VAV2
Triglyceride metabolism	3	0.0678	2	FABP4,MOGAT2,phosphate,PNPLA4
Serotonin Degradation	2.74	0.0431	ND	B3GAT3,SULT1A2,SULT1C4,UGT2A3,UGT3A1
PXR/RXR Activation	2.7	0.0563	ND	CYP1A2,CYP3A7,G6PC1,INSR
Lysine catabolism	2.65	0.0857	ND	CRYM,NADPH,phosphate
L1CAM interactions	2.51	0.0382	2.236	DLG1,phosphate,RANBP9,SPTBN2,VAV2
Abacavir ADME	2.45	0.0482	2	FER,phosphate,SLC22A1,STK39
Role of MAPK Signaling in Inhibiting the Pathogenesis of Influenza	2.45	0.0482	ND	LCAT,MAP3K5,PNPLA4,TLR4
Pyruvate metabolism	2.4	0.0465	2	MPC1,NADPH,phosphate,RANBP9
FXR/RXR Activation	2.34	0.0293	-0.447	ABCB4,ABCG5,G6PC1,NR1H3,SLC51B,TNFSF14
Metabolism of water-soluble vitamins and cofactors	2.32	0.0345	2.236	CD320,MTRR,NADPH,phosphate,VNN1
Proline Biosynthesis I	2.32	0.143	ND	NADPH,phosphate
MyD88:MAL(TIRAP) cascade initiated on plasma membrane	2.31	0.0652	ND	CD14,TIRAP,TLR4
Caspase activation via Death Receptors in the presence of ligand	2.21	0.125	ND	CD14,TLR4
Paracetamol ADME	2.21	0.06	ND	NADPH,phosphate,SULT1C4
Acetone Degradation I (to Methylglyoxal)	2.18	0.0588	ND	CYP1A2,CYP3A7,NADPH
Prednisone ADME	2.15	0.118	ND	NADPH,phosphate
Proline Biosynthesis II (from Arginine)	2.1	0.111	ND	NADPH,phosphate
NAD Phosphorylation and Dephosphorylation	2.1	0.111	ND	NADPH,phosphate
Sphingosine and Sphingosine-1-phosphate Metabolism	2.06	0.105	ND	NADPH,phosphate
Bile acid and bile salt metabolism	2.05	0.037	2	AKR1D1,NADPH,phosphate,SLC51B
Estrogen Biosynthesis	2.03	0.0517	ND	CYP1A2,CYP3A7,NADPH
NAFLD Signaling Pathway	2.02	0.025	1.633	G6PC1,INSR,MAP3K5,NR1H3,TLR4,TNFSF14
Fatty acyl-CoA biosynthesis	2.01	0.0508	ND	NADPH,phosphate,SLC27A3
Heparan Sulfate Biosynthesis	1.96	0.0348	2	AARSD1,B3GAT3,SULT1A2,SULT1C4
Aspirin ADME	1.89	0.0462	ND	phosphate,UGT2A3,UGT3A1
Role of JAK2 in Hormone-like Cytokine Signaling	1.89	0.0462	ND	CYP3A7,PRLR,THPO
ABC-family proteins mediated transport	1.88	0.0331	2	ABCA8,ABCB4,ABCG5,phosphate
Arginine Biosynthesis IV	1.86	0.0833	ND	NADPH,phosphate
Cholesterol biosynthesis	1.86	0.0448	ND	DHCR7,NADPH,phosphate
γ-glutamyl Cycle	1.83	0.08	ND	OPLAH,phosphate
Lysine Degradation V	1.83	0.08	ND	NADPH,phosphate
Triacylglycerol Biosynthesis	1.82	0.0435	ND	ASPG,phosphate,PLPPR2
Nicotinate metabolism	1.81	0.0429	ND	NADPH,NMNAT3,phosphate
Docosahexaenoic Acid (DHA) Signaling	1.8	0.0224	2.449	CREB3L3,FABP4,LCAT,PNPLA4,SPTBN2,SYT12
D-myo-inositol (1,4,5,6)-Tetrakisphosphate Biosynthesis	1.78	0.0254	2	ALPL,DUSP12,G6PC1,phosphate,PPP1R13B
D-myo-inositol (3,4,5,6)-tetrakisphosphate Biosynthesis	1.78	0.0254	2	ALPL,DUSP12,G6PC1,phosphate,PPP1R13B
Macrophage Alternative Activation Signaling Pathway	1.77	0.0251	2	CREB3L3,FCGR2B,MARCO,NR1H3,TLR4
Carnitine metabolism	1.76	0.0741	ND	phosphate,SLC22A5
Bupropion Degradation	1.73	0.0714	ND	CYP1A2,CYP3A7
Citrulline Biosynthesis	1.73	0.0714	ND	NADPH,phosphate
Growth hormone receptor signaling	1.7	0.069	ND	phosphate,PRLR
Mevalonate Pathway I	1.7	0.069	ND	NADPH,phosphate
Folate Transformations I	1.7	0.069	ND	NADPH,phosphate
Ribavirin ADME	1.7	0.039	ND	FER,phosphate,STK39
Atherosclerosis Signaling	1.69	0.029	ND	APOF,LCAT,PNPLA4,TNFSF14
3-phosphoinositide Degradation	1.69	0.024	2	ALPL,DUSP12,G6PC1,phosphate,PPP1R13B
Toll-like Receptor Signaling	1.68	0.0385	ND	CD14,TIRAP,TLR4
Urea cycle	1.68	0.0667	ND	NADPH,phosphate
Stearate Biosynthesis I (Animals)	1.67	0.038	ND	ASPG,NADPH,SLC27A3
Sulfur amino acid metabolism	1.65	0.0375	ND	MTRR,NADPH,phosphate
D-myo-inositol-5-phosphate Metabolism	1.65	0.0235	2	ALPL,DUSP12,G6PC1,phosphate,PPP1R13B
NAD biosynthesis II (from tryptophan)	1.65	0.0645	ND	NADPH,NMNAT3
Maturity Onset Diabetes of Young (MODY) Signaling	1.64	0.037	ND	APOA5,APOF,INSR
Toll-like Receptor Cascades	1.62	0.0625	ND	CD14,TLR4
NAD Salvage Pathway II	1.62	0.0625	ND	NMNAT3,phosphate
Interconversion of nucleotide di- and triphosphates	1.61	0.0361	ND	NADPH,NUDT13,phosphate
MyD88 dependent cascade initiated on endosome	1.6	0.0606	ND	CD14,TLR4
G alpha (12/13) signalling events	1.59	0.0353	ND	ITSN1,TBXA2R,VAV2
LPS-stimulated MAPK Signaling	1.59	0.0353	ND	CD14,MAP3K5,TLR4
Regulation of TLR by endogenous ligand	1.57	0.0588	ND	CD14,TLR4
Signaling by MET	1.57	0.0349	ND	HGFAC,phosphate,RANBP9
Chondroitin Sulfate Biosynthesis	1.56	0.0345	ND	B3GAT3,SULT1A2,SULT1C4
Superpathway of Cholesterol Biosynthesis	1.56	0.0345	ND	DHCR7,NADPH,phosphate
Role of MAPK Signaling in the Pathogenesis of Influenza	1.55	0.0341	ND	LCAT,MAP3K5,PNPLA4
Dermatan Sulfate Biosynthesis	1.55	0.0341	ND	B3GAT3,SULT1A2,SULT1C4
3-phosphoinositide Biosynthesis	1.53	0.0218	2	ALPL,DUSP12,G6PC1,phosphate,PPP1R13B
Glycosaminoglycan metabolism	1.52	0.0256	2	B3GAT3,HEXD,SLC26A2,SLC35B3
Class I MHC mediated antigen processing and presentation	1.51	0.0176	2.646	CD14,ERAP2,FBXW11,NADPH,phosphate,TIRAP,TLR4
Metabolism of folate and pterines	1.51	0.0541	ND	NADPH,phosphate
Chromatin modifications during the maternal to zygotic transition (MZT)	1.51	0.0541	ND	KDM5B,KDM6A
Superpathway of Geranylgeranyldiphosphate Biosynthesis I (via Mevalonate)	1.51	0.0541	ND	NADPH,phosphate
Mitochondrial Fatty Acid Beta-Oxidation	1.49	0.0323	ND	ACADL,NADPH,phosphate
Pentose phosphate pathway	1.48	0.0526	ND	NADPH,phosphate
Sphingolipid metabolism	1.47	0.0247	ND	CERK,HEXD,NADPH,phosphate
Role of Osteoclasts in Rheumatoid Arthritis Signaling Pathway	1.47	0.0187	2	BLNK,CREB3L3,FCGR2B,MAP3K5,MMP11,TLR4
Glutamate binding, activation of AMPA receptors and synaptic plasticity	1.46	0.0513	ND	DLG1,phosphate
Glutamate and glutamine metabolism	1.46	0.0513	ND	NADPH,phosphate
MyD88-independent TLR4 cascade	1.44	0.05	ND	CD14,TLR4
MIF-mediated Glucocorticoid Regulation	1.44	0.05	ND	CD14,TLR4
Superpathway of Citrulline Metabolism	1.44	0.05	ND	NADPH,phosphate
Cholesterol Biosynthesis I	1.44	0.05	ND	DHCR7,NADPH
Cholesterol Biosynthesis II (via 24,25-dihydrolanosterol)	1.44	0.05	ND	DHCR7,NADPH
Cholesterol Biosynthesis III (via Desmosterol)	1.44	0.05	ND	DHCR7,NADPH
Asparagine Degradation I	1.43	0.2	ND	ASPG
p75 NTR receptor-mediated signalling	1.43	0.024	2	FER,ITSN1,STK39,VAV2
Crosstalk between Dendritic Cells and Natural Killer Cells	1.42	0.0303	ND	CCR7,MICA,TLR4
DHCR24 Signaling Pathway	1.4	0.0234	ND	APOF,DHCR7,LCAT,NR1H3
RNA Polymerase III Transcription	1.39	0.0465	ND	POLR1C,SNAPC4
Heparan Sulfate Biosynthesis (Late Stages)	1.36	0.0288	ND	AARSD1,SULT1A2,SULT1C4
Transmission across Electrical Synapses	1.36	0.167	ND	GJC1
Pyrophosphate hydrolysis	1.36	0.167	ND	phosphate
S-methyl-5'-thioadenosine Degradation II	1.36	0.167	ND	phosphate
Phosphatidylglycerol Biosynthesis II (Non-plastidic)	1.35	0.0444	ND	NADPH,phosphate
Post-translational modification: synthesis of GPI-anchored proteins	1.34	0.0283	ND	ALPL,RTN4RL2,VNN1
Phagosome Formation	1.34	0.0139	2.828	CCR7,CD14,FCGR2B,GPR65,LCAT,MARCO,PNPLA4,TBXA2R,TLR4,VAV2
Azathioprine ADME	1.33	0.0435	ND	phosphate,VAV2
Citric acid cycle (TCA cycle)	1.3	0.0417	ND	NADPH,phosphate
Glutamine Biosynthesis I	1.29	0.143	ND	phosphate
GDP-L-fucose Biosynthesis I (from GDP-D-mannose)	1.29	0.143	ND	NADPH
Glutamate Biosynthesis II	1.29	0.143	ND	NADPH
Glutamate Degradation X	1.29	0.143	ND	NADPH
Superpathway of Inositol Phosphate Compounds	1.29	0.0187	2	ALPL,DUSP12,G6PC1,phosphate,PPP1R13B
Assembly and cell surface presentation of NMDA receptors	1.28	0.0408	ND	DLG1,phosphate
MIF Regulation of Innate Immunity	1.28	0.0408	ND	CD14,TLR4
TP53 Regulates Transcription of Cell Death Genes	1.27	0.04	ND	NADPH,PPP1R13B
Gluconeogenesis I	1.27	0.04	ND	NADPH,phosphate
Sperm Motility	1.26	0.0183	ND	EPHA1,FER,INSR,LCAT,PNPLA4
Signaling by Insulin receptor	1.25	0.0392	ND	INSR,phosphate
Salvage Pathways of Pyrimidine Ribonucleotides	1.25	0.0259	ND	ACVR2A,G6PC1,phosphate
RHO GTPase cycle	1.25	0.0153	2.646	DSG2,ITSN1,MTX1,NDUFA5,phosphate,PLEKHG3,VAV2
Mitotic Prophase	1.24	0.0256	ND	MASTL,PHF8,phosphate
iNOS Signaling	1.24	0.0385	ND	CD14,TLR4
NADH Repair	1.23	0.125	ND	phosphate
Acetyl-CoA Biosynthesis III (from Citrate)	1.23	0.125	ND	phosphate
Morphine Biosynthesis	1.23	0.125	ND	NADPH
Citrulline Degradation	1.23	0.125	ND	phosphate
S-adenosyl-L-methionine Biosynthesis	1.23	0.125	ND	phosphate
Role of MAPK Signaling in Promoting the Pathogenesis of Influenza	1.23	0.0254	ND	LCAT,MAP3K5,PNPLA4
Dopamine Degradation	1.22	0.0377	ND	SULT1A2,SULT1C4
IL-15 Production	1.2	0.0246	ND	EPHA1,FER,INSR
Gap junction trafficking and regulation	1.2	0.0364	ND	GJA5,GJC1
Epoxysqualene Biosynthesis	1.18	0.111	ND	NADPH
Thioredoxin Pathway	1.18	0.111	ND	NADPH
1,25-dihydroxyvitamin D3 Biosynthesis	1.18	0.111	ND	NADPH
Glutathione Redox Reactions II	1.18	0.111	ND	NADPH
Myo-inositol Biosynthesis	1.18	0.111	ND	phosphate
Cardiolipin Biosynthesis II	1.18	0.111	ND	phosphate
Rapoport-Luebering Glycolytic Shunt	1.18	0.111	ND	phosphate
Formaldehyde Oxidation II (Glutathione-dependent)	1.18	0.111	ND	NADPH
Ion channel transport	1.18	0.0198	2	ANO1,CLCN5,FXYD1,phosphate
NR1H2 and NR1H3-mediated signaling	1.18	0.0357	ND	ABCG5,NR1H3
Antioxidant Action of Vitamin C	1.17	0.024	ND	LCAT,NADPH,PNPLA4
Detoxification of Reactive Oxygen Species	1.17	0.0351	ND	NADPH,phosphate
Sheddase Signaling Pathway	1.16	0.0195	-1	CCR7,IGFBP2,MICA,MMP11
Ephrin Receptor Signaling	1.16	0.0194	ND	CREB3L3,EFNA1,EPHA1,ITSN1
Regulation of Insulin-like Growth Factor (IGF) transport and uptake by IGFBPs	1.15	0.0236	ND	APOA5,IGFBP2,PAPPA2
Oxytocin in Brain Signaling Pathway	1.15	0.0193	ND	CREB3L3,LCAT,PNPLA4,TLR4
Intrinsic Pathway for Apoptosis	1.14	0.0339	ND	phosphate,PPP1R13B
Metabolism of porphyrins	1.14	0.0339	ND	NADPH,phosphate
Neurotransmitter uptake and metabolism In glial cells	1.14	0.1	ND	phosphate
Uracil Degradation II (Reductive)	1.14	0.1	ND	NADPH
Thymine Degradation	1.14	0.1	ND	NADPH
Xanthine and Xanthosine Salvage	1.14	0.1	ND	phosphate
NAD Biosynthesis III	1.14	0.1	ND	NMNAT3
Gap Junction Signaling	1.13	0.0154	0.816	CREB3L3,DLG1,GJA5,GJC1,MAP3K5,TLR4
Bile Acid Biosynthesis, Neutral Pathway	1.12	0.0328	ND	AKR1D1,NADPH
Regulation of lipid metabolism by PPARalpha	1.11	0.0227	ND	ABCB4,APOA5,NR1H3
Miro GTPase Cycle	1.1	0.0909	ND	phosphate
Pentose Phosphate Pathway (Oxidative Branch)	1.1	0.0909	ND	NADPH
Heme Degradation	1.1	0.0909	ND	NADPH
Guanine and Guanosine Salvage I	1.1	0.0909	ND	phosphate
S-methyl-5-thio-α-D-ribose 1-phosphate Degradation	1.1	0.0909	ND	phosphate
NAD Salvage Pathway III	1.1	0.0909	ND	NMNAT3
Glutathione Biosynthesis	1.1	0.0909	ND	phosphate
Tetrahydrobiopterin Biosynthesis I	1.1	0.0909	ND	NADPH
L-glutamine Biosynthesis II (tRNA-dependent)	1.1	0.0909	ND	phosphate
Adenine and Adenosine Salvage I	1.1	0.0909	ND	phosphate
Retinol Biosynthesis	1.09	0.0317	ND	NADPH,PNPLA4
Gα12/13 Signaling	1.09	0.0222	ND	MAP3K5,TBXA2R,VAV2
TR/RXR Activation	1.07	0.0217	ND	APOA5,G6PC1,SYT12
Deadenylation-dependent mRNA decay	1.07	0.0308	ND	DCP1B,phosphate
Dermatan Sulfate Biosynthesis (Late Stages)	1.07	0.0308	ND	SULT1A2,SULT1C4
PFKFB4 Signaling Pathway	1.07	0.0308	ND	CREB3L3,NADPH
Assembly of RNA Polymerase I Complex	1.06	0.0833	ND	POLR1C
Hematopoiesis from Multipotent Stem Cells	1.06	0.0833	ND	THPO
Diphthamide Biosynthesis	1.06	0.0833	ND	phosphate
Serine Biosynthesis	1.06	0.0833	ND	phosphate
Methylmalonyl Pathway	1.06	0.0833	ND	phosphate
Ascorbate Recycling (Cytosolic)	1.06	0.0833	ND	NADPH
Biotin-carboxyl Carrier Protein Assembly	1.06	0.0833	ND	phosphate
Tetrahydrobiopterin Biosynthesis II	1.06	0.0833	ND	NADPH
Costimulation by the CD28 family	1.06	0.0214	ND	FER,phosphate,STK39
Role of PKR in Interferon Induction and Antiviral Response	1.06	0.0214	ND	MARCO,TIRAP,TLR4
Collagen degradation	1.04	0.0294	ND	MMP11,phosphate
Antimicrobial peptides	1.04	0.0294	ND	PGLYRP2,phosphate
Class A/1 (Rhodopsin-like receptors)	1.03	0.0145	2.449	CCR7,GPR65,NPW,phosphate,PLPPR2,TBXA2R
Multiple Sclerosis Signaling Pathway	1.03	0.0175	2	NR1H3,PARP11,TLR4,TNFSF14
POU5F1 (OCT4), SOX2, NANOG activate genes related to proliferation	1.03	0.0769	ND	EPHA1
RHOBTB3 ATPase cycle	1.03	0.0769	ND	phosphate
Cleavage and Polyadenylation of Pre-mRNA	1.03	0.0769	ND	CPSF3
Dolichol and Dolichyl Phosphate Biosynthesis	1.03	0.0769	ND	NADPH
Palmitate Biosynthesis I (Animals)	1.03	0.0769	ND	NADPH
D-glucuronate Degradation I	1.03	0.0769	ND	NADPH
Ephrin A Signaling	1.03	0.0208	ND	EFNA1,EPHA1,VAV2
Mitochondrial protein import	1.03	0.029	ND	MTX1,phosphate
NCAM signaling for neurite out-growth	1.03	0.029	ND	phosphate,SPTBN2
Retinoid metabolism and transport	1.01	0.0286	ND	BCO2,NADPH
UFMylation Signaling Pathway	1.01	0.0286	ND	NR1H3,TLR4
Triacylglycerol Degradation	1.01	0.0286	ND	AARSD1,PNPLA4
Xenobiotic Metabolism CAR Signaling Pathway	1.01	0.0172	ND	CYP1A2,CYP3A7,SULT1A2,SULT1C4
Synaptogenesis Signaling Pathway	1.01	0.0154	2.236	CREB3L3,EFNA1,EPHA1,ITSN1,SYT12
Axonal Guidance Signaling	1	0.0134	ND	EFNA1,EPHA1,ERAP2,GLIS2,ITSN1,MMP11,PAPPA2
LGI-ADAM interactions	1	0.0714	ND	LGI4
Calcium Transport I	1	0.0714	ND	phosphate
Glycoaminoglycan-protein Linkage Region Biosynthesis	1	0.0714	ND	B3GAT3
dTMP De Novo Biosynthesis	1	0.0714	ND	NADPH
Chondroitin Sulfate Biosynthesis (Late Stages)	0.994	0.0278	ND	SULT1A2,SULT1C4
Neutrophil Extracellular Trap Signaling Pathway	0.987	0.014	2.449	CD14,LCAT,NDUFA5,PNPLA4,TIRAP,TLR4
Sirtuin Signaling Pathway	0.985	0.0151	1	ACADL,ATG4D,NDUFA5,NR1H3,POLR1C
Xenobiotic Metabolism Signaling	0.977	0.015	ND	CYP1A2,CYP3A7,MAP3K5,SULT1A2,SULT1C4
Factors Promoting Cardiogenesis in Vertebrates	0.975	0.0197	ND	ACVR2A,CREB3L3,GJA5
Atorvastatin ADME	0.973	0.0667	ND	NADPH
Role of Osteoblasts in Rheumatoid Arthritis Signaling Pathway	0.969	0.0166	ND	ACVR2A,ALPL,MMP11,TNFSF14
Neurotransmitter release cycle	0.965	0.0267	ND	phosphate,SLC22A1
Ephrin B Signaling	0.965	0.0267	ND	ITSN1,VAV2
Pyridoxal 5'-phosphate Salvage Pathway	0.965	0.0267	ND	ACVR2A,G6PC1
Iron uptake and transport	0.955	0.0263	ND	NADPH,phosphate
Macropinocytosis Signaling	0.955	0.0263	ND	CD14,USP6NL
Myelination Signaling Pathway	0.953	0.0147	1.342	ACVR2A,CREB3L3,DTX1,GLIS2,LGI4
Regulation of TP53 Activity through Association with Co-factors	0.946	0.0625	ND	PPP1R13B
NAD Biosynthesis from 2-amino-3-carboxymuconate Semialdehyde	0.946	0.0625	ND	NMNAT3
Glycogen Degradation II	0.946	0.0625	ND	phosphate
Selenocysteine Biosynthesis II (Archaea and Eukaryotes)	0.946	0.0625	ND	phosphate
Tryptophan Degradation to 2-amino-3-carboxymuconate Semialdehyde	0.946	0.0625	ND	NADPH
Citrulline-Nitric Oxide Cycle	0.946	0.0625	ND	NADPH
Transport of bile salts and organic acids, metal ions and amine compounds	0.944	0.0191	ND	SLC13A5,SLC22A1,SLC22A5
Osteoarthritis Pathway	0.94	0.0162	ND	ALPL,CREB3L3,GLIS2,TLR4
Macroautophagy	0.937	0.0256	ND	ATG4D,phosphate
Phospholipases	0.928	0.0253	ND	LCAT,PNPLA4
Sertoli Cell-Sertoli Cell Junction Signaling	0.926	0.016	2	CREB3L3,DLG1,MAP3K5,SPTBN2
Platelet Aggregation (Plug Formation)	0.922	0.0588	ND	THPO
Superpathway of Serine and Glycine Biosynthesis I	0.922	0.0588	ND	phosphate
Ceramide Biosynthesis	0.922	0.0588	ND	NADPH
Arginine Degradation VI (Arginase 2 Pathway)	0.922	0.0588	ND	NADPH
CMP-N-acetylneuraminate Biosynthesis I (Eukaryotes)	0.922	0.0588	ND	phosphate
α-tocopherol Degradation	0.922	0.0588	ND	NADPH
Inosine-5'-phosphate Biosynthesis II	0.922	0.0588	ND	phosphate
2-oxobutanoate Degradation I	0.922	0.0588	ND	phosphate
Epithelial Adherens Junction Signaling	0.92	0.0186	ND	ACVR2A,FER,VAV2
TREM1 Signaling	0.919	0.025	ND	FCGR2B,TLR4
IL-10 Signaling	0.914	0.0185	ND	CREB3L3,FCGR2B,TLR4
trans-Golgi Network Vesicle Budding	0.91	0.0247	ND	phosphate,YIPF6
Nucleotide salvage	0.91	0.0247	ND	NADPH,phosphate
IL-12 Signaling and Production in Macrophages	0.904	0.0157	ND	APOF,FCGR2B,PRLR,TLR4
Caveolar-mediated Endocytosis Signaling	0.901	0.0244	ND	INSR,ITSN1
Vitamin D (calciferol) metabolism	0.898	0.0556	ND	NADPH
Formation of xylulose-5-phosphate	0.898	0.0556	ND	NADPH
Wax and plasmalogen biosynthesis	0.898	0.0556	ND	NADPH
Response of EIF2AK1 (HRI) to heme deficiency	0.898	0.0556	ND	ATF5
5-aminoimidazole Ribonucleotide Biosynthesis I	0.898	0.0556	ND	phosphate
Glycogen Degradation III	0.898	0.0556	ND	phosphate
Adenine and Adenosine Salvage III	0.898	0.0556	ND	phosphate
Folate Polyglutamylation	0.898	0.0556	ND	phosphate
C-type lectin receptors (CLRs)	0.897	0.0182	ND	FBXW11,MUC12,phosphate
Xenobiotic Metabolism General Signaling Pathway	0.891	0.0181	ND	MAP3K5,NR1H3,SLC51B
Neurotrophin/TRK Signaling	0.884	0.0238	ND	CREB3L3,MAP3K5
Lysine Degradation II	0.876	0.0526	ND	NADPH
Salvage Pathways of Pyrimidine Deoxyribonucleotides	0.876	0.0526	ND	phosphate
NAD Signaling Pathway	0.875	0.0178	ND	ACADL,NMNAT3,PARP11
Prolactin receptor signaling	0.856	0.05	ND	PRLR
Uridine-5'-phosphate Biosynthesis	0.856	0.05	ND	phosphate
Purine Ribonucleosides Degradation to Ribose-1-phosphate	0.856	0.05	ND	phosphate
Type II Diabetes Mellitus Signaling	0.853	0.0173	ND	INSR,MAP3K5,SLC27A3
HIPPO signaling	0.852	0.0227	ND	DLG1,phosphate
Hematoma Resolution Signaling Pathway	0.84	0.0148	-1	MMP11,NDUFA5,TLR4,TNFSF14
RNA polymerase II transcribes snRNA genes	0.836	0.0222	ND	phosphate,SNAPC4
FGF Signaling	0.836	0.0222	ND	CREB3L3,MAP3K5
Signaling by Activin	0.836	0.0476	ND	ACVR2A
Cytosolic iron-sulfur cluster assembly	0.836	0.0476	ND	NADPH
Unfolded Protein Response (UPR)	0.836	0.0476	ND	CREB3L3
Fatty Acid Activation	0.836	0.0476	ND	SLC27A3
Urea Cycle	0.836	0.0476	ND	phosphate
D-myo-inositol (1,4,5)-trisphosphate Degradation	0.836	0.0476	ND	phosphate
Endoplasmic Reticulum Stress Pathway	0.836	0.0476	ND	MAP3K5
Mitochondrial iron-sulfur cluster biogenesis	0.818	0.0455	ND	NADPH
Signaling by Hippo	0.818	0.0455	ND	AMOTL1
Synthesis of Lipoxins (LX)	0.818	0.0455	ND	NADPH
Fructose metabolism	0.818	0.0455	ND	NADPH
Creatine metabolism	0.818	0.0455	ND	phosphate
Glucose and Glucose-1-phosphate Degradation	0.818	0.0455	ND	phosphate
Zymosterol Biosynthesis	0.818	0.0455	ND	NADPH
RAF/MAP kinase cascade	0.815	0.0145	2	DLG1,phosphate,RANBP9,SPTBN2
Mitochondrial Dysfunction	0.815	0.0133	-1.342	ACADL,CREB3L3,MAP3K5,NADPH,NDUFA5
RHO GTPases Activate ROCKs	0.8	0.0435	ND	phosphate
Synaptic adhesion-like molecules	0.8	0.0435	ND	DLG1
Serine biosynthesis	0.8	0.0435	ND	phosphate
Formation of ATP by chemiosmotic coupling	0.8	0.0435	ND	phosphate
Pentose Phosphate Pathway	0.8	0.0435	ND	NADPH
Mitochondrial L-carnitine Shuttle Pathway	0.8	0.0435	ND	SLC27A3
D-myo-inositol (1,3,4)-trisphosphate Biosynthesis	0.8	0.0435	ND	phosphate
Chondroitin Sulfate Degradation (Metazoa)	0.783	0.0417	ND	HEXD
Urate Biosynthesis/Inosine 5'-phosphate Degradation	0.783	0.0417	ND	phosphate
Dermatan Sulfate Degradation (Metazoa)	0.783	0.0417	ND	HEXD
Guanosine Nucleotides Degradation III	0.783	0.0417	ND	phosphate
Death Receptor Signaling	0.778	0.0204	ND	MAP3K5,PARP11
Transport of inorganic cations/anions and amino acids/oligopeptides	0.773	0.0159	ND	phosphate,SLC15A1,SLC26A2
BBSome Signaling Pathway	0.773	0.0121	2.236	CCR7,GLIS2,GPR65,INSR,PCGF1,TBXA2R
Signaling by NODAL	0.767	0.04	ND	ACVR2A
Insertion of tail-anchored proteins into the endoplasmic reticulum membrane	0.767	0.04	ND	phosphate
1D-myo-inositol Hexakisphosphate Biosynthesis II (Mammalian)	0.767	0.04	ND	phosphate
Immunogenic Cell Death Signaling Pathway	0.764	0.02	ND	ATG4D,TLR4
Serotonin Receptor Signaling	0.762	0.012	2.449	CCR7,CREB3L3,G6PC1,LCAT,MAP3K5,PNPLA4
Activation of NMDA receptors and postsynaptic events	0.758	0.0198	ND	DLG1,phosphate
RAF-independent MAPK1/3 activation	0.751	0.0385	ND	phosphate
RHO GTPases activate PAKs	0.751	0.0385	ND	phosphate
Cardiomyocyte Differentiation via BMP Receptors	0.751	0.0385	ND	ACVR2A
γ-linolenate Biosynthesis II (Animals)	0.751	0.0385	ND	SLC27A3
Leucine Degradation I	0.751	0.0385	ND	phosphate
Fatty Acid α-oxidation	0.751	0.0385	ND	BCO2
Inflammasome pathway	0.751	0.0385	ND	TLR4
Telomere Maintenance	0.751	0.0196	ND	phosphate,STN1
Visual phototransduction	0.751	0.0196	ND	NADPH,phosphate
Mitochondrial translation	0.751	0.0196	ND	MTIF3,phosphate
NOD1/2 Signaling Pathway	0.75	0.0155	ND	SLC15A1,TLR4,TNFSF14
Macrophage Classical Activation Signaling Pathway	0.746	0.0154	ND	CD14,TLR4,TNFSF14
Hepatic Fibrosis / Hepatic Stellate Cell Activation	0.741	0.0153	ND	CCR7,CD14,TLR4
Histidine catabolism	0.736	0.037	ND	phosphate
Regulation of RUNX1 Expression and Activity	0.736	0.037	ND	phosphate
Production of Nitric Oxide and Reactive Oxygen Species in Macrophages	0.732	0.0152	ND	APOF,MAP3K5,TLR4
Histone Modification Signaling Pathway	0.726	0.0133	ND	BAZ2B,KDM5B,KDM6A,PHF8
Leukocyte Extravasation Signaling	0.724	0.015	ND	FER,MMP11,VAV2
Mitochondrial RNA degradation	0.722	0.0357	ND	phosphate
Adenosine Nucleotides Degradation II	0.722	0.0357	ND	phosphate
COPI-mediated anterograde transport	0.72	0.0187	ND	phosphate,SPTBN2
Sumoylation Pathway	0.72	0.0187	ND	MAP3K5,phosphate
PPARα/RXRα Activation	0.715	0.0149	ND	ACADL,ACVR2A,INSR
PPAR Signaling	0.713	0.0185	ND	INSR,NR1H3
TNFs bind their physiological receptors	0.709	0.0345	ND	TNFSF14
Processing of Capped Intronless Pre-mRNA	0.709	0.0345	ND	CPSF3
Glucocorticoid Biosynthesis	0.709	0.0345	ND	NADPH
Mineralocorticoid Biosynthesis	0.709	0.0345	ND	NADPH
Methionine Degradation I (to Homocysteine)	0.709	0.0345	ND	phosphate
PI Metabolism	0.707	0.0183	ND	phosphate,PNPLA7
Cellular response to heat stress	0.707	0.0183	ND	HSBP1,phosphate
GPER1 signaling	0.701	0.0182	ND	FER,STK39
Sleep REM Signaling Pathway	0.701	0.0182	ND	CREB3L3,TNFSF14
Insulin Secretion Signaling Pathway	0.699	0.013	2	CREB3L3,INSR,NADPH,PRLR
Arachidonic acid metabolism	0.695	0.018	ND	CYP1A2,NADPH
TP53 Regulates Metabolic Genes	0.695	0.018	ND	NADPH,phosphate
Natural Killer Cell Signaling	0.686	0.0144	ND	MAP3K5,MICA,VAV2
Kinetochore Metaphase Signaling Pathway	0.684	0.0177	ND	DNALI1,MASTL
Eicosanoid Signaling	0.683	0.0128	2	CREB3L3,LCAT,PNPLA4,TBXA2R
Superpathway of D-myo-inositol (1,4,5)-trisphosphate Metabolism	0.683	0.0323	ND	phosphate
WNK Renal Signaling Pathway	0.678	0.0175	ND	INSR,STK39
Cargo recognition for clathrin-mediated endocytosis	0.673	0.0174	ND	ITSN1,TOR1B
Neurotransmitter clearance	0.67	0.0312	ND	SLC22A1
Pregnenolone Biosynthesis	0.67	0.0312	ND	NADPH
Sonic Hedgehog Signaling	0.67	0.0312	ND	GLIS2
Activin Inhibin Signaling Pathway	0.666	0.014	ND	ACVR2A,HAMP,TLR4
Hepatic Fibrosis Signaling Pathway	0.665	0.0117	1.342	ACVR2A,CREB3L3,GLIS2,TIRAP,TLR4
Intra-Golgi and retrograde Golgi-to-ER traffic	0.662	0.014	ND	GCC1,phosphate,USP6NL
Nucleotide Excision Repair	0.662	0.0171	ND	phosphate,POLK
Signaling by BMP	0.659	0.0303	ND	ACVR2A
RHO GTPases activate PKNs	0.659	0.0303	ND	phosphate
Cristae formation	0.659	0.0303	ND	MTX1
Signaling by CSF3 (G-CSF)	0.659	0.0303	ND	phosphate
Oxidative Phosphorylation	0.651	0.0168	ND	NDUFA5,phosphate
Activation of kainate receptors upon glutamate binding	0.647	0.0294	ND	DLG1
FOXO-mediated transcription of oxidative stress, metabolic and neuronal genes	0.647	0.0294	ND	G6PC1
4-1BB Signaling in T Lymphocytes	0.647	0.0294	ND	MAP3K5
Vitamin-C Transport	0.647	0.0294	ND	NADPH
Beta-catenin independent WNT signaling	0.643	0.0136	ND	FER,phosphate,STK39
Glucose metabolism	0.64	0.0165	ND	G6PC1,phosphate
Metabolism of nitric oxide: NOS3 activation and regulation	0.636	0.0286	ND	NADPH
Energy dependent regulation of mTOR by LKB1-AMPK	0.636	0.0286	ND	phosphate
Aspartate and asparagine metabolism	0.636	0.0286	ND	ASPG
Endosomal Sorting Complex Required For Transport (ESCRT)	0.636	0.0286	ND	phosphate
Airway Inflammation in Asthma	0.636	0.0286	ND	PRG2
Androgen Biosynthesis	0.636	0.0286	ND	NADPH
Phenylalanine Degradation IV (Mammalian, via Side Chain)	0.636	0.0286	ND	SLC27A3
Fc epsilon receptor (FCERI) signaling	0.632	0.0135	ND	FBXW11,phosphate,VAV2
HDR through Homologous Recombination (HRR) or Single Strand Annealing (SSA)	0.63	0.0163	ND	phosphate,POLK
MSP-RON Signaling in Macrophages Pathway	0.63	0.0163	ND	CREB3L3,TLR4
Activation of Matrix Metalloproteinases	0.626	0.0278	ND	MMP11
SUMOylation of intracellular receptors	0.626	0.0278	ND	NR1H3
MAPK targets/ Nuclear events mediated by MAP kinases	0.626	0.0278	ND	phosphate
RHO GTPases Activate NADPH Oxidases	0.626	0.0278	ND	NADPH
mRNA Capping	0.626	0.0278	ND	phosphate
Transcriptional regulation by the AP-2 (TFAP2) family of transcription factors	0.626	0.0278	ND	KDM5B
Colanic Acid Building Blocks Biosynthesis	0.626	0.0278	ND	NADPH
p38 MAPK Signaling	0.625	0.0161	ND	CREB3L3,MAP3K5
Parkinson's Signaling Pathway	0.621	0.012	ND	FCGR2B,NDUFA5,TLR4,TNFSF14
G alpha (q) signalling events	0.617	0.0132	ND	GPR65,phosphate,TBXA2R
RAR Activation	0.616	0.0112	1.342	ACVR2A,CREB3L3,MEIS2,MMP11,TNFSF14
Regulation of TP53 Activity through Acetylation	0.615	0.027	ND	phosphate
Signaling by NTRK3 (TRKC)	0.615	0.027	ND	phosphate
Glutathione Redox Reactions I	0.615	0.027	ND	NADPH
Purine Nucleotides Degradation II (Aerobic)	0.615	0.027	ND	phosphate
Cysteine Biosynthesis III (mammalia)	0.615	0.027	ND	phosphate
NGF Signaling	0.61	0.0157	ND	CREB3L3,MAP3K5
Phase I - Functionalization of compounds	0.607	0.013	ND	CYP1A2,CYP3A7,NADPH
Integrin signaling	0.605	0.0263	ND	phosphate
Signal amplification	0.605	0.0263	ND	TBXA2R
Activation of the pre-replicative complex	0.605	0.0263	ND	phosphate
The Visual Cycle	0.605	0.0263	ND	NADPH
Histamine Degradation	0.605	0.0263	ND	phosphate
Notch Signaling	0.605	0.0263	ND	DTX1
Autophagy	0.603	0.013	ND	CREB3L3,INSR,TLR4
Xenobiotic Metabolism PXR Signaling Pathway	0.6	0.0129	ND	CYP3A7,SULT1A2,SULT1C4
Signaling by ALK	0.595	0.0256	ND	phosphate
Glycogen metabolism	0.595	0.0256	ND	phosphate
CDP-diacylglycerol Biosynthesis I	0.595	0.0256	ND	NADPH
Inhibition of Matrix Metalloproteases	0.595	0.0256	ND	MMP11
Glutaminergic Receptor Signaling Pathway (Enhanced)	0.593	0.0117	2	AGK,CREB3L3,LCAT,PNPLA4
Signaling by VEGF	0.591	0.0153	ND	NADPH,VAV2
Role of Osteoblasts, Osteoclasts and Chondrocytes in Rheumatoid Arthritis	0.59	0.0128	ND	ACVR2A,ALPL,MAP3K5
Striated Muscle Contraction	0.586	0.025	ND	phosphate
Maturation of TCA enzymes and regulation of TCA cycle	0.586	0.025	ND	SDHAF4
Neuroinflammation Signaling Pathway	0.582	0.0115	2	ACVR2A,CREB3L3,TIRAP,TLR4
MHC class II antigen presentation	0.582	0.015	ND	phosphate,SPTBN2
MAP kinase activation	0.577	0.0244	ND	FBXW11
Tryptophan Degradation X (Mammalian, via Tryptamine)	0.577	0.0244	ND	NADPH
TCA Cycle II (Eukaryotic)	0.577	0.0244	ND	phosphate
TCR signaling	0.572	0.0148	ND	FBXW11,phosphate
Nucleotide catabolism	0.572	0.0148	ND	NADPH,phosphate
Mitophagy	0.568	0.0238	ND	MTERF3
Formation of WDR5-containing histone-modifying complexes	0.568	0.0238	ND	KDM6A
Nucleotide biosynthesis	0.568	0.0238	ND	phosphate
Purine Nucleotides De Novo Biosynthesis II	0.568	0.0238	ND	phosphate
GPVI-mediated activation cascade	0.559	0.0233	ND	VAV2
Regulation of TP53 Expression and Degradation	0.559	0.0233	ND	phosphate
Adipogenesis pathway	0.555	0.0144	ND	ACVR2A,FABP4
Tryptophan catabolism	0.551	0.0227	ND	NADPH
Ubiquinol-10 Biosynthesis (Eukaryotic)	0.551	0.0227	ND	NADPH
Glycolysis I	0.551	0.0227	ND	phosphate
Methylglyoxal Degradation III	0.551	0.0227	ND	NADPH
FLT3 Signaling	0.542	0.0222	ND	phosphate
Cardiac conduction	0.542	0.0141	ND	FXYD1,phosphate
Cyclophilin Signaling Pathway	0.538	0.012	ND	CREB3L3,MAP3K5,PRLR
MSP-RON Signaling in Cancer Cells Pathway	0.538	0.014	ND	CREB3L3,HGFAC
Synthesis of Prostaglandins (PG) and Thromboxanes (TX)	0.534	0.0217	ND	NADPH
Resolution of Abasic Sites (AP sites)	0.534	0.0217	ND	phosphate
Role of OCT4 in Mammalian Embryonic Stem Cell Pluripotency	0.534	0.0217	ND	KDM5B
Role of IL-17F in Allergic Inflammatory Airway Diseases	0.534	0.0217	ND	CREB3L3
Complement cascade	0.534	0.0139	ND	CFHR3,FCN3
Clathrin-mediated endocytosis	0.534	0.0139	ND	ITSN1,phosphate
Signaling by NOTCH4	0.534	0.0139	ND	FER,STK39
TAK1-dependent IKK and NF-kappa-B activation	0.527	0.0213	ND	LRRC14
TBC/RABGAPs	0.527	0.0213	ND	phosphate
M-decay: degradation of maternal mRNAs by maternally stored factors	0.527	0.0213	ND	KDM5B
Hedgehog 'on' state	0.526	0.0137	ND	FER,STK39
Glyoxylate metabolism and glycine degradation	0.519	0.0208	ND	NADPH
Surfactant metabolism	0.519	0.0208	ND	phosphate
Fatty Acid β-oxidation I	0.519	0.0208	ND	SLC27A3
Neurovascular Coupling Signaling Pathway	0.514	0.0116	ND	LCAT,PNPLA4,TBXA2R
Signaling by SCF-KIT	0.512	0.0204	ND	FER
DAP12 interactions	0.512	0.0204	ND	VAV2
Activation of gene expression by SREBF (SREBP)	0.512	0.0204	ND	DHCR7
Signaling by FGFR4	0.512	0.0204	ND	phosphate
Tryptophan Degradation III (Eukaryotic)	0.512	0.0204	ND	NADPH
Metabolism of amine-derived hormones	0.504	0.02	ND	NADPH
Signaling by FGFR3	0.504	0.02	ND	phosphate
Cachexia Signaling Pathway	0.499	0.0105	1	ACVR2A,INSR,TLR4,TNFSF14
FAT10 Cancer Signaling Pathway	0.497	0.0196	ND	ACVR2A
Role of Pattern Recognition Receptors in Recognition of Bacteria and Viruses	0.495	0.013	ND	TLR4,TNFSF14
Chromatin organization	0.492	0.0112	ND	KDM5B,KDM6A,PHF8
PTEN Signaling	0.491	0.0129	ND	INSR,MAGIX
Branched-chain amino acid catabolism	0.49	0.0192	ND	phosphate
Signaling by TGFBR3	0.49	0.0192	ND	ACVR2A
tRNA Splicing	0.49	0.0192	ND	phosphate
PIP3 activates AKT signaling	0.487	0.0128	ND	INSR,phosphate
RNA Polymerase II Transcription	0.487	0.0128	ND	CPSF3,phosphate
KEAP1-NFE2L2 pathway	0.487	0.0128	ND	FER,STK39
NRF2-mediated Oxidative Stress Response	0.484	0.0111	ND	CYP1A2,CYP3A7,MAP3K5
Smooth Muscle Contraction	0.484	0.0189	ND	phosphate
Carboxyterminal post-translational modifications of tubulin	0.484	0.0189	ND	phosphate
Pyrimidine Ribonucleotides Interconversion	0.484	0.0189	ND	phosphate
B-WICH complex positively regulates rRNA expression	0.477	0.0185	ND	POLR1C
Apoptotic execution phase	0.477	0.0185	ND	DSG2
HMGB1 Signaling	0.473	0.0125	ND	TLR4,TNFSF14
Iron homeostasis signaling pathway	0.473	0.0125	ND	CREB3L3,HAMP
Sialic acid metabolism	0.471	0.0182	ND	phosphate
Complex IV assembly	0.471	0.0182	ND	SMIM20
Transcriptional activity of SMAD2/SMAD3:SMAD4 heterotrimer	0.464	0.0179	ND	phosphate
DNA Damage Bypass	0.464	0.0179	ND	POLK
CD27 Signaling in Lymphocytes	0.464	0.0179	ND	MAP3K5
Neurexins and neuroligins	0.458	0.0175	ND	SYT12
Lymphotoxin β Receptor Signaling	0.458	0.0175	ND	TNFSF14
HEY1 Signaling Pathway	0.456	0.0121	ND	ACVR2A,MMP11
Signaling by TGF-beta Receptor Complex	0.452	0.0172	ND	phosphate
Interleukin-3, Interleukin-5 and GM-CSF signaling	0.452	0.0172	ND	BLNK
Digestion	0.452	0.0172	ND	phosphate
HOTAIR Regulatory Pathway	0.446	0.0119	ND	MMP11,TLR4
Signaling by FGFR1	0.44	0.0167	ND	phosphate
GADD45 Signaling	0.44	0.0167	ND	ACVR2A
Signaling by EGFR	0.435	0.0164	ND	phosphate
Amino acids regulate mTORC1	0.435	0.0164	ND	phosphate
CLEAR Signaling Pathway	0.431	0.0103	ND	CREB3L3,INSR,TLR4
Signaling by ERBB2	0.429	0.0161	ND	phosphate
G alpha (z) signalling events	0.429	0.0161	ND	phosphate
NIK-->noncanonical NF-kB signaling	0.429	0.0161	ND	FBXW11
Metabolism of cofactors	0.429	0.0161	ND	NADPH
Primary Immunodeficiency Signaling	0.429	0.0161	ND	BLNK
Processing of Capped Intron-Containing Pre-mRNA	0.428	0.0103	ND	CPSF3,phosphate,SDE2
Germ Cell-Sertoli Cell Junction Signaling	0.427	0.0115	ND	FER,MAP3K5
WNT/β-catenin Signaling	0.427	0.0115	ND	ACVR2A,SOX13
Irritable Bowel Syndrome Signaling Pathway	0.426	0.0102	ND	MMP11,TLR4,TNFSF14
Retinoic acid Mediated Apoptosis Signaling	0.424	0.0159	ND	PARP11
MSP-RON Signaling Pathway	0.424	0.0159	ND	TLR4
Ribonucleotide Reductase Signaling Pathway	0.421	0.0114	ND	CREB3L3,PARP11
Signaling by PTK6	0.418	0.0156	ND	phosphate
Sensory processing of sound by outer hair cells of the cochlea	0.418	0.0156	ND	phosphate
Heme signaling	0.418	0.0156	ND	TLR4
S100 Family Signaling Pathway	0.418	0.00883	2.449	CCR7,CREB3L3,FCGR2B,GPR65,MMP11,TBXA2R,TLR4
Signaling by PDGF	0.413	0.0154	ND	phosphate
Induction of Apoptosis by HIV1	0.408	0.0152	ND	MAP3K5
SPINK1 Pancreatic Cancer Pathway	0.408	0.0152	ND	SPINK1
DNA Double Strand Break Response	0.403	0.0149	ND	phosphate
GABA receptor activation	0.403	0.0149	ND	phosphate
Pyrimidine Ribonucleotides De Novo Biosynthesis	0.403	0.0149	ND	phosphate
Fcgamma receptor (FCGR) dependent phagocytosis	0.4	0.0109	ND	phosphate,VAV2
Asparagine N-linked glycosylation	0.4	0.0109	ND	NADPH,phosphate
Signaling by the B Cell Receptor (BCR)	0.4	0.0109	ND	BLNK,FBXW11
G alpha (i) signalling events	0.399	0.00984	ND	CCR7,NPW,phosphate
TNFR2 non-canonical NF-kB pathway	0.398	0.0147	ND	TNFSF14
Thrombopoietin Signaling	0.398	0.0147	ND	THPO
SPINK1 General Cancer Pathway	0.398	0.0147	ND	SPINK1
Semaphorin interactions	0.393	0.0145	ND	phosphate
Role of JAK1 and JAK3 in γc Cytokine Signaling	0.393	0.0145	ND	BLNK
WNT/Ca+ pathway	0.393	0.0145	ND	CREB3L3
NoRC negatively regulates rRNA expression	0.388	0.0143	ND	POLR1C
Signaling by Retinoic Acid	0.388	0.0143	ND	NADPH
Complex I biogenesis	0.388	0.0143	ND	NDUFA5
Aryl Hydrocarbon Receptor Signaling	0.386	0.0106	ND	CYP1A2,CYP3A7
Hedgehog ligand biogenesis	0.384	0.0141	ND	phosphate
Inositol phosphate metabolism	0.384	0.0141	ND	phosphate
Superpathway of Methionine Degradation	0.384	0.0141	ND	phosphate
Metabolism of steroid hormones	0.379	0.0139	ND	NADPH
Basal Cell Carcinoma Signaling	0.379	0.0139	ND	GLIS2
Cytosolic sensors of pathogen-associated DNA	0.375	0.0137	ND	POLR1C
Peroxisomal lipid metabolism	0.375	0.0137	ND	NADPH
Acute Phase Response Signaling	0.373	0.0104	ND	HAMP,MAP3K5
Selenoamino acid metabolism	0.37	0.0103	ND	NADPH,phosphate
HSP90 chaperone cycle for steroid hormone receptors in the presence of ligand	0.366	0.0133	ND	phosphate
Sensory processing of sound by inner hair cells of the cochlea	0.366	0.0133	ND	phosphate
ERK5 Signaling	0.366	0.0133	ND	CREB3L3
Granzyme A Signaling	0.366	0.0133	ND	NDUFA5
Cellular Effects of Sildenafil (Viagra)	0.364	0.00851	-1.633	ACVR2A,CCR7,CREB3L3,GPR65,MAP3K5,TBXA2R
GNRH Signaling	0.36	0.0101	ND	CREB3L3,MAP3K5
rRNA modification in the nucleus and cytosol	0.357	0.013	ND	phosphate
CDX Gastrointestinal Cancer Signaling Pathway	0.355	0.01	ND	SLC15A1,TNFSF14
Glycerophospholipid biosynthesis	0.355	0.01	ND	AGK,phosphate
Hypoxia Signaling in the Cardiovascular System	0.353	0.0128	ND	CREB3L3
Translocation of SLC2A4 (GLUT4) to the plasma membrane	0.349	0.0127	ND	phosphate
COPII-mediated vesicle transport	0.349	0.0127	ND	phosphate
RNA Polymerase I Transcription	0.349	0.0127	ND	POLR1C
Interferon alpha/beta signaling	0.349	0.0127	ND	phosphate
VDR/RXR Activation	0.349	0.0127	ND	CD14
Oxidative Ethanol Degradation III	0.349	0.0127	ND	NADPH
Signaling by NOTCH1	0.345	0.0125	ND	DTX1
Signaling by FGFR2	0.341	0.0123	ND	phosphate
Thyroid Cancer Signaling	0.341	0.0123	ND	INSR
Pulmonary Healing Signaling Pathway	0.34	0.00971	ND	MMP11,TLR4
Degradation of the extracellular matrix	0.337	0.0122	ND	MMP11
FLT3 Signaling in Hematopoietic Progenitor Cells	0.337	0.0122	ND	CREB3L3
Synaptic Long Term Depression	0.336	0.00962	ND	LCAT,PNPLA4
Mitotic G2-G2/M phases	0.336	0.00962	ND	FBXW11,phosphate
Granulocyte Adhesion and Diapedesis	0.336	0.00962	ND	CCR7,MMP11
PI3K Signaling in B Lymphocytes	0.335	0.00838	2	ATF5,BLNK,FCGR2B,TLR4,VAV2
Cytoprotection by HMOX1	0.333	0.012	ND	NADPH
Folate Signaling Pathway	0.333	0.012	ND	NADPH
Cilium Assembly	0.333	0.00957	ND	B9D1,phosphate
Endothelin-1 Signaling	0.333	0.00957	ND	LCAT,PNPLA4
Activation of anterior HOX genes in hindbrain during early embryogenesis	0.33	0.0119	ND	KDM6A
Regulation of the Epithelial Mesenchymal Transition in Development Pathway	0.322	0.0116	ND	GLIS2
Estrogen-Dependent Breast Cancer Signaling	0.319	0.0115	ND	CREB3L3
Signaling by NTRK1 (TRKA)	0.305	0.011	ND	phosphate
BMP signaling pathway	0.305	0.011	ND	ACVR2A
Keratinization	0.303	0.00897	ND	CSTA,DSG2
Transcriptional regulation of white adipocyte differentiation	0.302	0.0109	ND	FABP4
CREB Signaling in Neurons	0.299	0.008	2.236	CCR7,CREB3L3,GPR65,INSR,TBXA2R
Immunoregulatory interactions between a Lymphoid and a non-Lymphoid cell	0.299	0.00889	ND	FCGR2B,MICA
Role of Hypercytokinemia/hyperchemokinemia in the Pathogenesis of Influenza	0.299	0.0108	ND	TLR4
Unfolded protein response	0.299	0.0108	ND	MAP3K5
RANK Signaling in Osteoclasts	0.295	0.0106	ND	MAP3K5
Agranulocyte Adhesion and Diapedesis	0.295	0.00881	ND	CCR7,MMP11
Oxidative Stress Induced Senescence	0.292	0.0105	ND	MAP3K5
Ceramide Signaling	0.292	0.0105	ND	CERK
MAPK6/MAPK4 signaling	0.289	0.0104	ND	phosphate
NER (Nucleotide Excision Repair, Enhanced Pathway)	0.289	0.0104	ND	POLK
Extra-nuclear estrogen signaling	0.286	0.0103	ND	NADPH
TGF-β Signaling	0.286	0.0103	ND	ACVR2A
p53 Signaling	0.28	0.0101	ND	PPP1R13B
Fcγ Receptor-mediated Phagocytosis in Macrophages and Monocytes	0.28	0.0101	ND	VAV2
Prolactin Signaling	0.28	0.0101	ND	PRLR
UVA-Induced MAPK Signaling	0.28	0.0101	ND	PARP11
Melanocyte Development and Pigmentation Signaling	0.277	0.01	ND	CREB3L3
ATM Signaling	0.277	0.01	ND	CREB3L3
B Cell Receptor Signaling	0.277	0.00776	2	BLNK,CREB3L3,FCGR2B,MAP3K5,VAV2
Interferon gamma signaling	0.274	0.0099	ND	phosphate
Protein folding	0.268	0.00971	ND	phosphate
Mitochondrial protein degradation	0.268	0.00971	ND	phosphate
EIF2 Signaling	0.268	0.0083	ND	ATF5,INSR
Factors involved in megakaryocyte development and platelet production	0.266	0.00962	ND	NADPH
S Phase	0.263	0.00952	ND	phosphate
Respiratory electron transport	0.263	0.00952	ND	NDUFA5
Apoptosis Signaling	0.263	0.00952	ND	MAP3K5
cAMP-mediated signaling	0.261	0.00816	ND	CREB3L3,TBXA2R
Pyroptosis Signaling Pathway	0.26	0.00943	ND	TLR4
IGF-1 Signaling	0.258	0.00935	ND	IGFBP2
Actin Cytoskeleton Signaling	0.257	0.0081	ND	CD14,VAV2
Gene Silencing by RNA	0.255	0.00926	ND	phosphate
Neddylation	0.254	0.00803	ND	FBXW11,OBSL1
Post-translational protein phosphorylation	0.252	0.00917	ND	APOA5
Xenobiotic Metabolism AHR Signaling Pathway	0.25	0.00909	ND	CYP1A2
ISGylation Signaling Pathway	0.247	0.00901	ND	TLR4
Opioid Signalling	0.247	0.00901	ND	phosphate
Platelet homeostasis	0.242	0.00885	ND	NADPH
mRNA 3 Prime End Processing Signaling Pathway	0.242	0.00885	ND	CPSF3
Wound Healing Signaling Pathway	0.241	0.00778	ND	ACVR2A,TNFSF14
Airway Pathology in Chronic Obstructive Pulmonary Disease	0.24	0.00877	ND	TNFSF14
Glycation Signaling Pathway	0.238	0.00772	ND	TIRAP,TNFSF14
Transport of vitamins, nucleosides, and related molecules	0.237	0.0087	ND	SLC35B3
AMPK Signaling	0.234	0.00766	ND	CREB3L3,INSR
Bladder Cancer Signaling	0.228	0.0084	ND	MMP11
Pancreatic Secretion Signaling Pathway	0.227	0.00752	ND	ANO1,STK39
Prostate Cancer Signaling	0.226	0.00833	ND	CREB3L3
Sleep NREM Signaling Pathway	0.222	0.0082	ND	CREB3L3
Role of NANOG in Mammalian Embryonic Stem Cell Pluripotency	0.219	0.00813	ND	ACVR2A
IL-13 Signaling Pathway	0.215	0.008	ND	ANO1
Eukaryotic Translation Elongation	0.215	0.008	ND	phosphate
RHOA Signaling	0.215	0.008	ND	EPHA1
Fc Epsilon RI Signaling	0.213	0.00794	ND	VAV2
ESR-mediated signaling	0.213	0.00794	ND	phosphate
Virus Entry via Endocytic Pathways	0.213	0.00794	ND	ITSN1
Eukaryotic Translation Termination	0.211	0.00787	ND	phosphate
O-linked glycosylation	0.209	0.00781	ND	MUC12
Endocannabinoid Developing Neuron Pathway	0.209	0.00781	ND	CREB3L3
IL-6 Signaling	0.207	0.00775	ND	CD14
Gαs Signaling	0.205	0.00769	ND	CREB3L3
Interleukin-1 family signaling	0.203	0.00763	ND	FBXW11
Dilated Cardiomyopathy Signaling Pathway	0	0.00658	ND	DSG2
Oxytocin Signaling Pathway	0	0.00341	ND	CREB3L3
Pulmonary Fibrosis Idiopathic Signaling Pathway	0	0.00612	ND	ACVR2A,MMP11
ID1 Signaling Pathway	0	0.00488	ND	ACVR2A
SNARE Signaling Pathway	0	0.00709	ND	SYT12
Pathogen Induced Cytokine Storm Signaling Pathway	0	0.00515	ND	TLR4,TNFSF14
Role of Chondrocytes in Rheumatoid Arthritis Signaling Pathway	0	0.0068	ND	MMP11
Glucocorticoid Receptor Signaling	0	0.0049	ND	DNALI1,G6PC1,NDUFA5
Circadian Rhythm Signaling	0	0.0035	ND	CREB3L3
Synaptic Long Term Potentiation	0	0.00704	ND	CREB3L3
Huntington's Disease Signaling	0	0.00341	ND	CREB3L3
Chaperone Mediated Autophagy Signaling Pathway	0	0.00155	ND	MMP11
IL-33 Signaling Pathway	0	0.00503	ND	CREB3L3
Acetylcholine Receptor Signaling Pathway	0	0.00478	ND	CREB3L3
Adrenergic Receptor Signaling Pathway (Enhanced)	0	0.00463	ND	TNFSF14
Microautophagy Signaling Pathway	0	0.00625	ND	MIEF1
NFKBIE Signaling Pathway	0	0.00223	ND	TNFSF14
Sertoli Cell-Germ Cell Junction Signaling Pathway (Enhanced)	0	0.00403	ND	MAP3K5
Integration of energy metabolism	0	0.00699	ND	phosphate
TCF dependent signaling in response to WNT	0	0.00481	ND	SOX13
Generic Transcription Pathway	0	0.00466	ND	NR1H3,ZNF268
Binding and Uptake of Ligands by Scavenger Receptors	0	0.00719	ND	MARCO
Mitotic Metaphase and Anaphase	0	0.00407	ND	phosphate
Signaling by ROBO receptors	0	0.00397	ND	phosphate
G alpha (s) signalling events	0	0.00592	ND	phosphate
Mitotic G1 phase and G1/S transition	0	0.00741	ND	phosphate
RHO GTPases Activate Formins	0	0.00685	ND	phosphate
Neutrophil degranulation	0	0.00629	ND	CD14,PRG2,VNN1
Mitotic Prometaphase	0	0.00472	ND	phosphate
Eukaryotic Translation Initiation	0	0.00645	ND	phosphate
Response to elevated platelet cytosolic Ca2+	0	0.00699	ND	phosphate
Autism Signaling Pathway	0	0.00631	ND	DHCR7,TNFSF14
CGAS-STING Signaling Pathway	0	0.00699	ND	TNFSF14
Protein Sorting Signaling Pathway	0	0.00529	ND	GCC1
IL-27 Signaling Pathway	0	0.00725	ND	TLR4
WNT/SHH Axonal Guidance Signaling Pathway	0	0.00649	ND	GLIS2
Mitochondrial Division Signaling Pathway	0	0.00581	ND	MIEF1
Hepatitis B Chronic Liver Pathogenesis Signaling Pathway	0	0.00524	ND	CREB3L3
Lung Ionic Balance Signaling Pathway	0	0.00556	ND	CCR7,GPR65,TBXA2R
Tight Junction Signaling	0	0.00552	ND	CPSF3
Erythropoietin Signaling Pathway	0	0.00535	ND	TNFSF14
14-3-3-mediated Signaling	0	0.00741	ND	MAP3K5
Clathrin-mediated Endocytosis Signaling	0	0.00472	ND	APOF
Role of NFAT in Regulation of the Immune Response	0	0.0019	ND	BLNK,FCGR2B
FcγRIIB Signaling in B Lymphocytes	0	0.00372	ND	BLNK,FCGR2B
IL-17 Signaling	0	0.00524	ND	TNFSF14
CTLA4 Signaling in Cytotoxic T Lymphocytes	0	0.00162	ND	VAV2
Dendritic Cell Maturation	0	0.00658	ND	CCR7,CREB3L3,FCGR2B,TLR4
Reelin Signaling in Neurons	0	0.00709	ND	DNALI1
HIF1α Signaling	0	0.00459	ND	MMP11
Cardiac Hypertrophy Signaling	0	0.00372	ND	MAP3K5
Molecular Mechanisms of Cancer	0	0.00686	1.633	ACVR2A,CCR7,GPR65,MAP3K5,MMP11,TBXA2R
Corticotropin Releasing Hormone Signaling	0	0.0061	ND	CREB3L3
HGF Signaling	0	0.00741	ND	MAP3K5
Human Embryonic Stem Cell Pluripotency	0	0.00488	ND	ACVR2A
Androgen Signaling	0	0.00562	ND	SHBG
Type I Diabetes Mellitus Signaling	0	0.00195	ND	MAP3K5
Chronic Myeloid Leukemia Signaling	0	0.00353	ND	GLIS2
Colorectal Cancer Metastasis Signaling	0	0.00727	ND	MMP11,TLR4
mTOR Signaling	0	0.00452	ND	INSR
G Protein Signaling Mediated by Tubby	0	0.00423	ND	INSR,VAV2
Communication between Innate and Adaptive Immune Cells	0	0.00212	ND	CCR7,TLR4
Systemic Lupus Erythematosus Signaling	0	0.000933	ND	FCGR2B
CDC42 Signaling	0	0.00172	ND	VAV2
ILK Signaling	0	0.005	ND	CREB3L3
FAK Signaling	0	0.0048	2.236	ACVR2A,CCR7,EFNA1,GPR65,TBXA2R
Phospholipase C Signaling	0	0.00265	ND	BLNK,CREB3L3,FCGR2B
Altered T Cell and B Cell Signaling in Rheumatoid Arthritis	0	0.00106	ND	TLR4
Protein Kinase A Signaling	0	0.00476	ND	CREB3L3,DUSP12
Role of Macrophages, Fibroblasts and Endothelial Cells in Rheumatoid Arthritis	0	0.00583	ND	CREB3L3,TLR4
Breast Cancer Regulation by Stathmin1	0	0.00655	2	CCR7,CREB3L3,GPR65,TBXA2R
Neuroprotective Role of THOP1 in Alzheimer's Disease	0	0.00735	ND	HGFAC
Regulation of IL-2 Expression in Activated and Anergic T Lymphocytes	0	0.00213	ND	VAV2
PKCθ Signaling in T Lymphocytes	0	0.00355	ND	MAP3K5,VAV2
P2Y Purinergic Receptor Signaling Pathway	0	0.00699	ND	CREB3L3
Role of Tissue Factor in Cancer	0	0.00478	ND	ACVR2A
Dopamine-DARPP32 Feedback in cAMP Signaling	0	0.00498	ND	CREB3L3
Transcriptional Regulatory Network in Embryonic Stem Cells	0	0.0061	ND	ACVR2A
Gαi Signaling	0	0.00671	ND	TBXA2R
TEC Kinase Signaling	0	0.00344	ND	TLR4,VAV2
STAT3 Pathway	0	0.00714	ND	INSR
Estrogen Receptor Signaling	0	0.00719	ND	CREB3L3,MMP11,NDUFA5
ERK/MAPK Signaling	0	0.00444	ND	CREB3L3
SAPK/JNK Signaling	0	0.00199	ND	MAP3K5
PI3K/AKT Signaling	0	0.00483	ND	MAP3K5
Protein Ubiquitination Pathway	0	0.00353	ND	phosphate
IL-4 Signaling	0	0.00345	ND	ANO1,CREB3L3
Insulin Receptor Signaling	0	0.00685	ND	INSR
NF-κB Signaling	0	0.00525	ND	INSR,TIRAP,TLR4
T Cell Receptor Signaling	0	0.00159	ND	VAV2
G-Protein Coupled Receptor Signaling	0	0.0069	2.236	CCR7,CREB3L3,GPR65,MAP3K5,TBXA2R
Th1 and Th2 Activation Pathway	0	0.00565	ND	ACVR2A
Th2 Pathway	0	0.00709	ND	ACVR2A
GP6 Signaling Pathway	0	0.00746	ND	VAV2
Opioid Signaling Pathway	0	0.00342	ND	CREB3L3
Endocannabinoid Neuronal Synapse Pathway	0	0.00613	ND	DNALI1
Endocannabinoid Cancer Inhibition Pathway	0	0.00654	ND	CREB3L3
Cardiac Hypertrophy Signaling (Enhanced)	0	0.00727	ND	ACVR2A,DLG1,MAP3K5,TNFSF14
T Cell Exhaustion Signaling Pathway	0	0.00175	ND	ACVR2A
Systemic Lupus Erythematosus in T Cell Signaling Pathway	0	0.00153	ND	CREB3L3
Systemic Lupus Erythematosus in B Cell Signaling Pathway	0	0.00408	ND	BLNK,FCGR2B,TNFSF14
Senescence Pathway	0	0.00656	ND	ACVR2A,PCGF1
White Adipose Tissue Browning Pathway	0	0.00662	ND	CREB3L3
Inhibition of ARE-Mediated mRNA Degradation Pathway	0	0.00613	ND	TNFSF14
Necroptosis Signaling Pathway	0	0.00599	ND	TLR4
Regulation of the Epithelial Mesenchymal Transition by Growth Factors Pathway	0	0.00515	ND	TNFSF14
Tumor Microenvironment Pathway	0	0.00529	ND	MMP11
Calcium Signaling	0	0.00442	ND	CREB3L3
