## Supplemental table 22 for "Deep Spatial Sequencing Revealing Differential Immune Responses in Human Hepatocellular Carcinoma"

### Sheet: Sheet0
Supplemental table 22. Standard sequencing Cluster 0 pathways
Ingenuity Canonical Pathways	-log(p-value)	Ratio	z-score	Molecules
Integrin cell surface interactions	17	0.2	4.123	BSG,CD44,COL1A1,COL1A2,COL3A1,COL4A1,COL4A2,COL5A1,COL6A1,COL6A2,COL6A3,FBN1,ICAM1,ITGB2,LUM,PECAM1,SPP1
Assembly of collagen fibrils and other multimeric structures	13.5	0.213	3.606	CD151,COL1A1,COL1A2,COL3A1,COL4A1,COL4A2,COL5A1,COL6A1,COL6A2,COL6A3,CTSB,CTSS,MMP7
Collagen degradation	13.2	0.203	3.606	COL1A1,COL1A2,COL3A1,COL4A1,COL4A2,COL5A1,COL6A1,COL6A2,COL6A3,CTSB,MMP14,MMP2,MMP7
Neutrophil Extracellular Trap Signaling Pathway	12.9	0.063	0	C1QA,C1QB,C1QC,CASP8,CCL5,COL1A1,COL1A2,COL3A1,COL4A1,COL4A2,COL5A1,COL6A1,COL6A2,COL6A3,CYBB,IGHG1,IGHG3,IGHM,IGKC,IGLC1,ITGB2,JCHAIN,MMP2,PLA2G2A,RAC2,TOMM5
Neutrophil degranulation	11.5	0.0545	5.099	ADA2,CD44,CD53,COTL1,CTSB,CTSS,CYBA,CYBB,DIAPH1,FGL2,FTH1,GRN,GSN,HEXB,ITGB2,LCN2,LYZ,NPC2,PECAM1,PPIA,S100A11,S100A9,TRAPPC1,TXNDC5,TYROBP,VCP
Extracellular matrix organization	10.2	0.121	3.606	COL1A1,COL1A2,COL3A1,COL4A1,COL4A2,COL5A1,COL6A1,COL6A2,COL6A3,LUM,SERPINE1,SPARC,VCAN
Collagen biosynthesis and modifying enzymes	10.2	0.164	3.317	COL1A1,COL1A2,COL3A1,COL4A1,COL4A2,COL5A1,COL6A1,COL6A2,COL6A3,P4HB,SERPINH1
Role of Osteoclasts in Rheumatoid Arthritis Signaling Pathway	10	0.0629	4.472	COL1A1,COL1A2,COL3A1,COL4A1,COL4A2,COL5A1,COL6A1,COL6A2,COL6A3,CSF1R,FNBP1,GSN,MMP14,MMP2,MMP7,RAC2,RHOC,SPI1,SPP1,TYROBP
Signaling by PDGF	9.52	0.172	3.162	COL3A1,COL4A1,COL4A2,COL5A1,COL6A1,COL6A2,COL6A3,PDGFRB,SPP1,THBS2
Collagen chain trimerization	9.32	0.205	3	COL1A1,COL1A2,COL3A1,COL4A1,COL4A2,COL5A1,COL6A1,COL6A2,COL6A3
Hepatic Fibrosis / Hepatic Stellate Cell Activation	8.94	0.0781	ND	CCL5,COL1A1,COL1A2,COL3A1,COL4A1,COL4A2,COL5A1,COL6A1,COL6A2,COL6A3,ICAM1,MMP2,PDGFRB,SERPINE1,TIMP1
Regulation of Insulin-like Growth Factor (IGF) transport and uptake by IGFBPs	8.32	0.0968	3.464	CALU,FBN1,FSTL1,GAS6,GPC3,LGALS1,MMP2,P4HB,SPP1,TIMP1,VCAN,VWA1
Hepatic Fibrosis Signaling Pathway	8	0.048	3.441	CCL5,CDKN1B,COL1A1,COL1A2,COL3A1,CYBB,FNBP1,FTH1,GNAI2,ICAM1,ITGB2,PDGFRB,PDK1,RAC2,RHOC,SERPINE1,SOD2,SPP1,TFRC,TIMP1
Post-translational protein phosphorylation	7.95	0.103	3.317	CALU,FBN1,FSTL1,GAS6,GPC3,LGALS1,P4HB,SPP1,TIMP1,VCAN,VWA1
Leukocyte Extravasation Signaling	7.94	0.0722	2.496	CD44,CYBA,CYBB,GNAI2,ICAM1,ITGB2,MMP14,MMP2,MMP7,PECAM1,RAC2,THY1,TIMP1,VASP
Binding and Uptake of Ligands by Scavenger Receptors	7.66	0.0965	3.317	COL1A1,COL1A2,COL3A1,COL4A1,COL4A2,FTH1,IGKC,IGLC1,JCHAIN,SPARC,STAB1
Activin Inhibin Signaling Pathway	7.45	0.066	3.742	CDKN1A,CDKN1B,COL1A1,COL1A2,IGHG1,IGHG3,IGHM,IGKC,IGLC1,JCHAIN,MAX,MMP2,MMP7,SERPINE1
Cell surface interactions at the vascular wall	7.38	0.0651	3.742	BSG,CD44,CD74,COL1A1,COL1A2,GAS6,GPC1,IGHM,IGKC,IGLC1,ITGB2,JCHAIN,PECAM1,PPIA
HOTAIR Regulatory Pathway	6.9	0.0723	2.714	CD44,CDKN1A,COL1A1,COL1A2,COL3A1,HSF1,ICAM1,MMP14,MMP2,MMP7,RHOC,SPP1
Sheddase Signaling Pathway	6.76	0.0634	0.832	BSG,CD44,COL1A1,COL1A2,COL4A1,COL4A2,GNAI2,ITGB2,MMP14,MMP2,MMP7,PDGFRB,TIMP1
Pulmonary Fibrosis Idiopathic Signaling Pathway	6.64	0.0491	3.873	COL1A1,COL1A2,COL3A1,COL4A1,COL4A2,COL5A1,COL6A1,COL6A2,COL6A3,EGR1,MMP14,MMP2,MMP7,NOTCH3,PDGFRB,SERPINE1
Pathogen Induced Cytokine Storm Signaling Pathway	6.39	0.0443	4	CASP8,CCL20,CCL5,COL1A1,COL1A2,COL3A1,COL4A1,COL4A2,COL5A1,COL6A1,COL6A2,COL6A3,CRP,CXCL16,FTH1,PRDM1,SPI1
Microautophagy Signaling Pathway	6.18	0.0692	ND	COL1A1,COL1A2,COL3A1,COL4A1,COL4A2,COL5A1,COL6A1,COL6A2,COL6A3,SEC24D,SQSTM1
GP6 Signaling Pathway	6.12	0.0775	3.162	APBB1IP,COL1A1,COL1A2,COL3A1,COL4A1,COL4A2,COL5A1,COL6A1,COL6A2,COL6A3
Degradation of the extracellular matrix	5.8	0.0988	2.828	BSG,CD44,CTSS,FBN1,MMP14,MMP2,MMP7,SPP1
Primary Immunodeficiency Signaling	5.53	0.113	ND	IGHG1,IGHG3,IGHM,IGKC,IGLC1,JCHAIN,TAP2
NCAM signaling for neurite out-growth	5.49	0.111	2.646	COL3A1,COL4A1,COL4A2,COL5A1,COL6A1,COL6A2,COL6A3
Agranulocyte Adhesion and Diapedesis	5.47	0.0531	ND	CCL20,CCL5,CD34,CXCL16,GNAI2,ICAM1,ITGB2,MMP14,MMP2,MMP7,PECAM1,PODXL
Granulocyte Adhesion and Diapedesis	5.09	0.0534	ND	CCL20,CCL5,CXCL16,GNAI2,ICAM1,ITGB2,MMP14,MMP2,MMP7,PECAM1,THY1
Ferroptosis Signaling Pathway	5	0.0662	1.667	ACSL4,ARF4,CDKN1A,CTSB,CYBB,FDFT1,FTH1,SQSTM1,TFRC
Interleukin-4 and Interleukin-13 signaling	4.77	0.0721	2.828	CDKN1A,COL1A2,ICAM1,IGHG1,ITGB2,LCN2,MMP2,TIMP1
Iron uptake and transport	4.51	0.1	2.449	ATP6V1B2,ATP6V1E1,ATP6V1F,FTH1,LCN2,TFRC
Inhibition of Matrix Metalloproteases	4.42	0.132	-0.447	MMP14,MMP2,MMP7,THBS2,TIMP1
RHO GTPase cycle	4.25	0.0333	3.873	ARFGAP3,ARHGDIB,ARHGEF1,BAIAP2L1,CYBA,CYBB,DIAPH1,FNBP1,GIT2,IL32,MUC13,RAC2,RHOC,TFRC,VCP
Response to elevated platelet cytosolic Ca2+	4.23	0.0606	2.828	CALU,GAS6,MANF,PECAM1,PPIA,SERPINE1,SPARC,TIMP1
Immunoregulatory interactions between a Lymphoid and a non-Lymphoid cell	4.17	0.0465	3.162	CD34,COL1A1,COL1A2,COL3A1,ICAM1,IGKC,IGLC1,ITGB2,TRAC,TYROBP
Complement cascade	4.14	0.0588	2.828	C1QA,C1QB,C1QC,CRP,IGHG1,IGHG3,IGKC,IGLC1
Glioma Invasiveness Signaling	4.09	0.0845	1.342	CD44,FNBP1,MMP2,RAC2,RHOC,TIMP1
RHO GTPases Activate NADPH Oxidases	4.04	0.167	2	CYBA,CYBB,RAC2,S100A9
Tumor Microenvironment Pathway	4.04	0.05	2.828	CD44,COL1A1,COL1A2,COL3A1,ICAM1,MMP14,MMP2,MMP7,SPP1
trans-Golgi Network Vesicle Budding	3.96	0.08	2.449	CLTA,DNM2,FTH1,GBF1,TFRC,TXNDC5
Syndecan interactions	3.84	0.148	2	COL1A1,COL1A2,COL3A1,COL5A1
IL-17A Signaling in Fibroblasts	3.81	0.075	1.633	COL1A1,COL1A2,LCN2,P4HB,SERPINH1,THY1
IL-12 Signaling and Production in Macrophages	3.74	0.0413	-0.333	COL1A1,COL1A2,IGHG1,IGHG3,IGHM,IGKC,JCHAIN,LYZ,PRKDC,SPI1
Wound Healing Signaling Pathway	3.59	0.0395	3.162	CCL5,COL1A1,COL1A2,COL3A1,COL4A1,COL4A2,COL5A1,COL6A1,COL6A2,COL6A3
IL-8 Signaling	3.57	0.0433	2.828	CYBB,FNBP1,GNAI2,ICAM1,ITGB2,MMP2,RAC2,RHOC,VASP
Glycosaminoglycan metabolism	3.49	0.0547	2.646	CD44,CHPF,GPC1,GPC3,HEXB,LUM,VCAN
MHC class II antigen presentation	3.49	0.0547	2.646	CD74,CLTA,CTSB,CTSS,DNM2,IFI30,SEC24D
Activation of Matrix Metalloproteinases	3.49	0.121	2	MMP14,MMP2,MMP7,TIMP1
Glycation Signaling Pathway	3.32	0.04	1	COL4A1,COL4A2,CYBB,DIAPH1,EGR1,ICAM1,RAC2,STAB1,XBP1
Atherosclerosis Signaling	3.32	0.0511	2.449	COL1A1,COL1A2,COL3A1,ICAM1,ITGB2,LYZ,PLA2G2A
Detoxification of Reactive Oxygen Species	3.3	0.108	2	CYBA,CYBB,P4HB,SOD2
Gene and protein expression by JAK-STAT signaling after IL-12 stimulation	3.3	0.108	0	GSTA2,LCP1,PPIA,SOD2
Neuroinflammation Signaling Pathway	3.24	0.0331	1.89	CASP8,CCL5,CRP,CSF1R,CYBB,GJB1,ICAM1,PLA2G2A,RAC2,SOD2,TYROBP
NGF-stimulated transcription	3.21	0.103	2	DNM2,EGR1,MEF2D,TRIB1
Complement System	3.21	0.103	ND	C1QA,C1QB,C1QC,ITGB2
Iron homeostasis signaling pathway	3.17	0.0483	ND	ATP6V1B2,ATP6V1E1,ATP6V1F,FTH1,GDF15,PDGFRB,TFRC
Extra-nuclear estrogen signaling	3.02	0.0667	2.236	CAV2,CDKN1B,GNAI2,MMP2,MMP7
Plasma lipoprotein assembly, remodeling, and clearance	2.99	0.0658	2.236	ANGPTL8,CLTA,LIPA,NPC2,P4HB
Interleukin-10 signaling	2.97	0.0889	2	CCL20,CCL5,ICAM1,TIMP1
S100 Family Signaling Pathway	2.97	0.0229	3.5	BSG,CALCRL,CCL20,CDKN1A,CYBB,IGHG1,IGHG3,IGHM,IGKC,IGLC1,JCHAIN,MMP14,MMP2,MMP7,PLA2G2A,RAC2,S100A11,S100A9
VDR/RXR Activation	2.94	0.0641	ND	CCL5,CCNC,CDKN1A,CDKN1B,SPP1
Apelin Liver Signaling Pathway	2.93	0.143	ND	COL1A1,COL1A2,PDGFRB
Sphingosine-1-phosphate Signaling	2.9	0.0508	1.342	CASP8,FNBP1,GNAI2,PDGFRB,RAC2,RHOC
Integrin Signaling	2.89	0.0383	0.816	ARF4,FNBP1,GSN,ITGB2,RAC2,RHOC,TSPAN3,VASP
Antimicrobial peptides	2.83	0.0816	2	LCN2,LYZ,PLA2G2A,S100A9
NFE2L2 regulating anti-oxidant/detoxification enzymes	2.82	0.13	ND	GSTA2,NQO1,SRXN1
Gap junction trafficking and regulation	2.77	0.0784	2	CLTA,DAB2,DNM2,GJB1
Phagosome Maturation	2.75	0.0409	ND	ATP6V1B2,ATP6V1E1,ATP6V1F,CTSB,CTSS,CYBB,RAC2
RHOGDI Signaling	2.73	0.0362	-1.342	ARHGDIB,ARHGEF1,CD44,FNBP1,GNAI2,ITGB2,RAC2,RHOC
ROBO SLIT Signaling Pathway	2.71	0.0465	-0.816	ARF4,CDKN1A,MMP14,MMP2,MMP7,ROBO1
Fructose metabolism	2.69	0.286	ND	AKR1B1,ALDH1A1
Actin Nucleation by ARP-WASP Complex	2.62	0.0543	ND	FNBP1,ITGB2,RAC2,RHOC,VASP
CLEAR Signaling Pathway	2.6	0.0315	-0.333	ATP6V1B2,ATP6V1E1,ATP6V1F,CTSB,HEXB,IFI30,PDGFRB,SCPEP1,YWHAG
Aryl Hydrocarbon Receptor Signaling	2.59	0.0383	-1	ALDH1A1,CDKN1A,CDKN1B,GSTA2,NCOA7,NQO1,TGM2
NFE2L2 regulates pentose phosphate pathway genes	2.57	0.25	ND	PGD,TKT
Superoxide Radicals Degradation	2.57	0.25	ND	NQO1,SOD2
MITF-M-dependent gene expression	2.56	0.0526	2.236	ATP6V1B2,ATP6V1E1,ATP6V1F,CDKN1A,DIAPH1
CGAS-STING Signaling Pathway	2.56	0.0435	2.449	ATP6V1B2,ATP6V1E1,ATP6V1F,CCL20,CDKN1A,ICAM1
Interferon gamma signaling	2.5	0.051	2.236	CD44,ICAM1,IFI30,TRIM26,TRIM5
Macrophage Alternative Activation Signaling Pathway	2.47	0.0365	2.646	CSF1R,IGHG1,IGHG3,IGHM,IGKC,IGLC1,JCHAIN
Production of Nitric Oxide and Reactive Oxygen Species in Macrophages	2.47	0.0365	2	CYBA,CYBB,FNBP1,LYZ,RAC2,RHOC,SPI1
Neddylation	2.45	0.0325	2.828	CDKN1A,COMMD5,DCAF7,FBXW7,NPLOC4,SQSTM1,UBD,VCP
Endocannabinoid Cancer Inhibition Pathway	2.44	0.0411	1.633	CASP8,CDKN1A,CDKN1B,GNAI2,MMP2,NUPR1
Cyclophilin Signaling Pathway	2.41	0.032	2.828	BSG,CD44,CYBB,MMP2,PPIA,SF3B4,SPP1,TOMM5
RAR Activation	2.33	0.0253	0.632	ALDH1A1,CDKN1A,CDKN1B,COL1A1,COL1A2,COL3A1,FNBP1,MMP2,RAC2,RHOC,TGM2
ID1 Signaling Pathway	2.33	0.0343	0.816	CDKN1A,CDKN1B,EGR1,MMP2,RHOC,S100A9,TGM2
Integration of energy metabolism	2.32	0.0463	2.236	ACSL4,FASN,GNAI2,MARCKS,TKT
GPVI-mediated activation cascade	2.29	0.0857	ND	COL1A1,COL1A2,RAC2
Pentose Phosphate Pathway	2.28	0.182	ND	PGD,TKT
Clathrin-mediated Endocytosis Signaling	2.27	0.0335	ND	CLTA,DAB2,DNM2,ITGB2,LYZ,TFRC,UBD
Class I MHC mediated antigen processing and presentation	2.27	0.0262	3.162	CTSS,CYBA,CYBB,FBXW7,S100A9,SEC22B,SEC24D,SEC61A1,TAP2,UBE2J1
Regulation of Actin-based Motility by Rho	2.26	0.0446	ND	FNBP1,GSN,ITGB2,RAC2,RHOC
HIF1α Signaling	2.24	0.033	2.449	CDKN1A,CYBB,MMP14,MMP2,MMP7,RAC2,SERPINE1
Signaling by Rho Family GTPases	2.23	0.0299	2.236	ARHGEF1,CYBB,FNBP1,GNAI2,ITGB2,RAC2,RHOC,SEPTIN2
Fatty acyl-CoA biosynthesis	2.22	0.0811	ND	ACSL4,FASN,PPT1
Methylglyoxal Degradation III	2.22	0.0811	ND	AKR1B1,AKR1B10,PTGR1
GP1b-IX-V activation signalling	2.21	0.167	ND	COL1A1,COL1A2
Trafficking and processing of endosomal TLR	2.14	0.154	ND	CTSB,CTSS
Platelet Aggregation (Plug Formation)	2.14	0.154	ND	COL1A1,COL1A2
Role of Macrophages, Fibroblasts and Endothelial Cells in Rheumatoid Arthritis	2.14	0.0267	2.828	CCL5,ICAM1,IGHG1,IGHG3,IGHM,IGKC,IGLC1,IL32,JCHAIN
Virus Entry via Endocytic Pathways	2.13	0.0417	2	CLTA,DNM2,ITGB2,RAC2,TFRC
Glioblastoma Multiforme Signaling	2.11	0.0351	0.447	CDKN1A,CDKN1B,FNBP1,PDGFRB,RAC2,RHOC
Signaling by MET	2.08	0.0506	2	COL1A1,COL1A2,COL3A1,COL5A1
Role of IL-17A in Psoriasis	2.07	0.143	ND	CCL20,S100A9
Serotonin Receptor Signaling	2.07	0.0233	2.714	CAV2,CD44,FNBP1,GNAI2,MMP2,PDK1,PLA2G2A,RAC2,RHOC,SQSTM1,TGM2
Activation of gene expression by SREBF (SREBP)	2.06	0.0714	ND	FASN,FDFT1,IDI1
HER-2 Signaling in Breast Cancer	2.06	0.0306	0.816	ARF4,CDKN1A,CDKN1B,ITGB2,MMP2,PDK1,TPR
Dendritic Cell Maturation	2.06	0.0214	3	COL1A1,COL1A2,COL3A1,ICAM1,IGHG1,IGHG3,IGHM,IGKC,IGLC1,IL32,JCHAIN,TRBC2,TYROBP
Intrinsic Prothrombin Activation Pathway	2.04	0.0698	ND	COL1A1,COL1A2,COL3A1
Irritable Bowel Syndrome Signaling Pathway	2.03	0.0276	2.828	CCL20,FNBP1,MMP14,MMP2,MMP7,RAC2,RHOC,XBP1
Pentose phosphate pathway	2.01	0.133	ND	PGD,TKT
Elastic fibre formation	2.01	0.0682	ND	EFEMP1,EMILIN1,FBN1
Retinoid metabolism and transport	2.01	0.0682	ND	AKR1B10,GPC1,GPC3
BEX2 Signaling Pathway	2.01	0.0482	1	CDKN1A,LGALS1,MMP2,SPP1
Clathrin-mediated endocytosis	2.01	0.0388	2.236	CLTA,DAB2,DNM2,FNBP1,TFRC
Signaling by Insulin receptor	1.98	0.0667	ND	ATP6V1B2,ATP6V1E1,ATP6V1F
Ion channel transport	1.97	0.0328	2.449	ASPH,ATP13A1,ATP6V1B2,ATP6V1E1,ATP6V1F,TTYH3
Platelet Adhesion to exposed collagen	1.96	0.125	ND	COL1A1,COL1A2
Granzyme B Signaling	1.96	0.125	ND	CASP8,PRKDC
DNA damage-induced 14-3-3σ Signaling	1.96	0.0652	ND	CASP8,CDKN1A,CDKN1B
ABRA Signaling Pathway	1.92	0.0455	2	DIAPH1,EGR1,GSN,MEF2D
Hepatitis B Chronic Liver Pathogenesis Signaling Pathway	1.92	0.0319	2.449	CCL5,EGR1,HSF1,IL32,MMP14,MMP2
FOXO-mediated transcription of cell cycle genes	1.91	0.118	ND	CDKN1A,CDKN1B
Acute Phase Response Signaling	1.89	0.0314	ND	C1QA,C1QB,C1QC,CRP,SERPINE1,SOD2
Regulation of the Epithelial-Mesenchymal Transition Pathway	1.86	0.0309	ND	EGR1,ESRP2,MMP2,NOTCH3,PDGFRB,ZEB2
Regulation of the Epithelial Mesenchymal Transition by Growth Factors Pathway	1.86	0.0309	1.633	EGR1,ESRP2,HSF1,MMP2,PDGFRB,ZEB2
IL-4 Signaling	1.85	0.0208	3.464	COL1A1,COL1A2,COL3A1,COL4A1,COL4A2,COL5A1,COL6A1,COL6A2,COL6A3,GNAI2,TGM2,TRBC2
SRP-dependent cotranslational protein targeting to membrane	1.84	0.0352	2.236	RPN1,SEC61A1,SRP19,SRPRA,SSR4
Transcriptional activity of SMAD2/SMAD3:SMAD4 heterotrimer	1.83	0.0588	ND	CCNC,COL1A2,SERPINE1
Cell Cycle: G2/M DNA Damage Checkpoint Regulation	1.83	0.0588	ND	CDKN1A,PRKDC,YWHAG
Role of Chondrocytes in Rheumatoid Arthritis Signaling Pathway	1.82	0.0347	2.236	CASP8,EGR1,MMP14,MMP2,MMP7
RHO GTPases activate CIT	1.81	0.105	ND	CDKN1B,RHOC
γ-linolenate Biosynthesis II (Animals)	1.81	0.105	ND	ACSL4,FADS2
Retinoate Biosynthesis I	1.81	0.0577	ND	AKR1B1,AKR1B10,ALDH1A1
Hematoma Resolution Signaling Pathway	1.79	0.027	-0.378	CYBB,FTH1,MMP14,MMP2,MMP7,NQO1,SOD2
Amino acids regulate mTORC1	1.75	0.0545	ND	ATP6V1B2,ATP6V1E1,ATP6V1F
DNA Damage/Telomere Stress Induced Senescence	1.73	0.0536	ND	CDKN1A,CDKN1B,TERF2IP
Cellular response to heat stress	1.72	0.0396	ND	HSF1,SERPINH1,TPR,VCP
Sumoylation Pathway	1.72	0.0396	ND	ARHGDIB,FNBP1,RAC2,RHOC
PTEN Signaling	1.71	0.0327	0	CDKN1A,CDKN1B,ITGB2,PDGFRB,RAC2
COPI-mediated anterograde transport	1.71	0.0392	2	ARF4,ARFGAP3,COPZ1,GBF1
Colorectal Cancer Metastasis Signaling	1.7	0.0259	2.236	FNBP1,GNAI2,MMP14,MMP2,MMP7,RAC2,RHOC
UDP-D-xylose and UDP-D-glucuronate Biosynthesis	1.7	0.5	ND	UGDH
Epoxysqualene Biosynthesis	1.7	0.5	ND	FDFT1
Fatty Acid Biosynthesis Initiation II	1.7	0.5	ND	FASN
Semaphorin Signaling in Neurons	1.67	0.0508	ND	FNBP1,RAC2,RHOC
Differential Regulation of Cytokine Production in Intestinal Epithelial Cells by IL-17A and IL-17F	1.66	0.087	ND	CCL5,LCN2
HMGB1 Signaling	1.64	0.0312	ND	FNBP1,ICAM1,RAC2,RHOC,SERPINE1
HEY1 Signaling Pathway	1.63	0.0311	1.342	CDKN1A,MMP14,MMP2,MMP7,NOTCH3
Other interleukin signaling	1.62	0.0833	ND	CSF1R,IL32
Tumoricidal Function of Hepatic Natural Killer Cells	1.62	0.0833	ND	CASP8,ICAM1
Inflammasome pathway	1.62	0.0833	ND	CASP8,CTSB
Phase II - Conjugation of compounds	1.61	0.0367	2	GSTA2,TRMT112,UGDH,UGT1A9
Xenobiotic Metabolism AHR Signaling Pathway	1.61	0.0367	ND	ALDH1A1,GSTA2,NQO1,UGT1A9
UFMylation Signaling Pathway	1.57	0.0469	ND	PDK1,RPN1,XBP1
CXCR4 Signaling	1.57	0.0299	2	EGR1,FNBP1,GNAI2,RAC2,RHOC
Stearate Biosynthesis I (Animals)	1.56	0.0462	ND	ACSL4,FASN,PTGR1
IL-17A Signaling in Gastric Cells	1.55	0.0769	ND	CCL20,CCL5
Estrogen-mediated S-phase Entry	1.55	0.0769	ND	CDKN1A,CDKN1B
Phagosome Formation	1.55	0.0183	2.714	APBB1IP,CALCRL,DIAPH1,IGHG1,IGHG3,IGHM,IGKC,IGLC1,ITGB2,JCHAIN,MARCKS,PLA2G2A,RAC2
Role of MAPK Signaling in Promoting the Pathogenesis of Influenza	1.54	0.0348	2	ATP6V1B2,ATP6V1E1,ATP6V1F,PLA2G2A
Palmitate Biosynthesis I (Animals)	1.53	0.333	ND	FASN
Cholesterol biosynthesis	1.52	0.0741	ND	FDFT1,IDI1
PXR/RXR Activation	1.52	0.0448	ND	ALDH1A1,GSTA2,UGT1A9
Cholecystokinin/Gastrin-mediated Signaling	1.52	0.0342	ND	FNBP1,MEF2D,RAC2,RHOC
Sirtuin Signaling Pathway	1.5	0.0235	0.816	DUSP6,HSF1,NQO1,PDK1,PRKDC,SOD2,TOMM5
RHO GTPases activate PKNs	1.5	0.0714	ND	RHOC,YWHAG
Regulation of lipid metabolism by PPARalpha	1.49	0.0336	2	CCNC,FDFT1,MED29,UGT1A9
Bladder Cancer Signaling	1.49	0.0336	ND	CDKN1A,MMP14,MMP2,MMP7
Cell Cycle: G1/S Checkpoint Regulation	1.49	0.0435	ND	CDKN1A,CDKN1B,MAX
Role of Osteoblasts in Rheumatoid Arthritis Signaling Pathway	1.46	0.025	1.633	COL1A1,CTSB,CTSS,MMP14,MMP2,MMP7
Superpathway of Cholesterol Biosynthesis	1.44	0.0667	ND	FDFT1,IDI1
Protein Sorting Signaling Pathway	1.43	0.0275	2.236	CLTA,COPZ1,DNM2,SEC24D,SERPINH1
COPII-mediated vesicle transport	1.43	0.0411	ND	SEC22B,SEC24D,TRAPPC1
Asparagine N-linked glycosylation	1.43	0.032	2	MGAT2,RPN1,SLC35C1,VCP
Tryptophan Degradation X (Mammalian, via Tryptamine)	1.41	0.0645	ND	AKR1B10,ALDH1A1
Toll-like Receptor Cascades	1.39	0.0625	ND	DNM2,ITGB2
Parkinson's Signaling Pathway	1.39	0.0222	-0.816	ALDH1A1,ATP6V1B2,ATP6V1E1,ATP6V1F,NQO1,UBD,XBP1
Hypoxia Signaling in the Cardiovascular System	1.36	0.0385	ND	NQO1,P4HB,UBE2J1
Cargo concentration in the ER	1.34	0.0588	ND	SEC22B,SEC24D
Caveolar-mediated Endocytosis Signaling	1.33	0.0375	ND	COPZ1,DNM2,ITGB2
IL-7 Signaling Pathway	1.33	0.0375	ND	CDKN1B,IGHG1,IGHM
FXR/RXR Activation	1.32	0.0256	0	CASP8,FASN,GSTA2,ICAM1,NQO1
Signaling by NTRK1 (TRKA)	1.32	0.037	ND	CLTA,DNM2,DUSP6
FasL/ CD95L signaling	1.31	0.2	ND	CASP8
Pentose Phosphate Pathway (Oxidative Branch)	1.31	0.2	ND	PGD
D-glucuronate Degradation I	1.31	0.2	ND	AKR1B1
Trans, trans-farnesyl Diphosphate Biosynthesis	1.31	0.2	ND	IDI1
RAC Signaling	1.29	0.029	ND	CD44,CYBB,ITGB2,RAC2
PI3K/AKT Signaling	1.27	0.0248	ND	CDKN1A,CDKN1B,GDF15,ITGB2,YWHAG
Th2 Pathway	1.27	0.0284	ND	ICAM1,ITGB2,NOTCH3,SPI1
Molecular Mechanisms of Cancer	1.26	0.0162	2.138	ARHGEF1,CALCRL,CASP8,CDKN1A,FNBP1,GNAI2,ITGB2,MAX,MMP14,MMP2,MMP7,PRKDC,RAC2,RHOC
Pulmonary Healing Signaling Pathway	1.26	0.0245	2.236	MMP14,MMP2,MMP7,NOTCH3,PECAM1
Natural Killer Cell Signaling	1.26	0.0245	-0.447	COL1A1,COL1A2,COL3A1,RAC2,TYROBP
Intra-Golgi and retrograde Golgi-to-ER traffic	1.26	0.0245	2.236	ARF4,ARFGAP3,COPZ1,GBF1,SEC22B
MIF-mediated Glucocorticoid Regulation	1.25	0.0526	ND	CD74,PLA2G2A
Notch Signaling	1.25	0.0526	ND	NOTCH3,RFNG
NRF2-mediated Oxidative Stress Response	1.25	0.0222	ND	FTH1,GSTA2,NQO1,SOD2,SQSTM1,VCP
Estrogen Receptor Signaling	1.24	0.0194	2.121	CCNC,CDKN1A,GNAI2,MMP14,MMP2,MMP7,PRKDC,SOD2
Synthesis of Lipoxins (LX)	1.23	0.167	ND	PTGR1
Chondroitin and Dermatan Biosynthesis	1.23	0.167	ND	CHPF
Pentose Phosphate Pathway (Non-oxidative Branch)	1.23	0.167	ND	TKT
Tryptophan Degradation to 2-amino-3-carboxymuconate Semialdehyde	1.23	0.167	ND	KYNU
Mitophagy	1.21	0.05	ND	SQSTM1,TOMM5
PIP3 activates AKT signaling	1.21	0.0272	2	CDKN1A,CDKN1B,PDGFRB,RAC2
Acute Myeloid Leukemia Signaling	1.18	0.0326	ND	CSF1R,PIM2,SPI1
Opioid Signaling Pathway	1.18	0.0213	0.447	CDKN1B,CLTA,GNAI2,PDK1,RAC2,RGS5
Unfolded protein response	1.17	0.0323	ND	P4HB,VCP,XBP1
Apelin Adipocyte Signaling Pathway	1.17	0.0323	ND	CYBB,GNAI2,RAC2
KEAP1-NFE2L2 pathway	1.17	0.0263	2	CDKN1A,NPLOC4,SQSTM1,VCP
Antigen Presentation Pathway	1.16	0.0465	ND	CD74,TAP2
Multiple Sclerosis Signaling Pathway	1.16	0.0229	1.342	C1QA,C1QB,C1QC,CASP8,DUSP6
Role of Pattern Recognition Receptors in Recognition of Bacteria and Viruses	1.15	0.026	2	C1QA,C1QB,C1QC,CCL5
Huntington's Disease Signaling	1.15	0.0209	ND	CASP8,CLTA,DNM2,POLR2E,TGM2,UBD
IL-10 Signaling	1.15	0.0258	1	CDKN1A,ICAM1,MAFB,PRDM1
Aggrephagy	1.14	0.0455	ND	HSF1,VCP
Aspirin ADME	1.14	0.0455	ND	BSG,UGT1A9
ERK/MAPK Signaling	1.14	0.0226	ND	DUSP6,ITGB2,PLA2G2A,RAC2,YWHAG
Thrombin Signaling	1.13	0.0225	2	ARHGEF1,FNBP1,GNAI2,RAC2,RHOC
Adenine and Adenosine Salvage III	1.11	0.125	ND	ADA2
Purine Ribonucleosides Degradation to Ribose-1-phosphate	1.11	0.125	ND	ADA2
p53 Signaling	1.11	0.0303	ND	CDKN1A,PRKDC,TP53INP1
Signaling by Retinoic Acid	1.11	0.0435	ND	ALDH1A1,PDK1
MIF Regulation of Innate Immunity	1.11	0.0435	ND	CD74,PLA2G2A
S Phase	1.1	0.03	ND	CDKN1A,CDKN1B,MAX
Necroptosis Signaling Pathway	1.09	0.0247	1	CASP8,CYBB,PLA2G2A,TOMM5
Role of Osteoblasts, Osteoclasts and Chondrocytes in Rheumatoid Arthritis	1.09	0.0218	ND	COL1A1,CSF1R,GSN,MMP14,SPP1
Senescence Pathway	1.08	0.02	0.816	CDKN1A,CDKN1B,PDK1,SERPINE1,SOD2,SQSTM1
XBP1(S) activates chaperone genes	1.08	0.0417	ND	SRPRA,XBP1
DNA Damage Bypass	1.08	0.0417	ND	NPLOC4,VCP
Fcgamma receptor (FCGR) dependent phagocytosis	1.06	0.0241	2	IGHG1,IGHG3,IGKC,IGLC1
Mitochondrial Division Signaling Pathway	1.06	0.0241	0	CASP8,DNM2,DUSP6,P4HB
RHO GTPases Activate Rhotekin and Rhophilins	1.06	0.111	ND	RHOC
TRAIL signaling	1.06	0.111	ND	CASP8
Cellular response to mitochondrial stress	1.06	0.111	ND	PHB2
Malate-aspartate shuttle	1.06	0.111	ND	SLC25A18
Pathogenesis of Multiple Sclerosis	1.06	0.111	ND	CCL5
TP53 Regulates Transcription of Cell Cycle Genes	1.06	0.0408	ND	CDKN1A,CDKN1B
Cargo recognition for clathrin-mediated endocytosis	1.05	0.0286	ND	CLTA,DAB2,TFRC
Signaling by TGFBR3	1.05	0.04	ND	MMP14,TIMP1
MYC Mediated Apoptosis Signaling	1.05	0.04	ND	CASP8,MAX
Gαq Signaling	1.04	0.0237	ND	FNBP1,GNAI2,RAC2,RHOC
Signaling by the B Cell Receptor (BCR)	1.03	0.0235	2	IGHM,IGKC,IGLC1,PPIA
Transcriptional regulation by RUNX2	1.03	0.0392	ND	CDKN1A,COL1A1
Transcriptional regulation of granulopoiesis	1.03	0.0392	ND	CDKN1A,SPI1
Assembly of RNA Polymerase II Complex	1.03	0.0392	ND	POLR2E,TAF7
Germ Cell-Sertoli Cell Junction Signaling	1.03	0.0234	ND	FNBP1,GSN,RAC2,RHOC
Osteoarthritis Pathway	1.02	0.0208	ND	ANKH,CASP8,ITGB2,S100A9,SPP1
ATF6 (ATF6-alpha) activates chaperone genes	1.02	0.1	ND	XBP1
Formation of the posterior neural plate	1.02	0.1	ND	ZEB2
Apoptotic execution phase	1.02	0.0385	ND	CASP8,GSN
ISGylation Signaling Pathway	1.01	0.0275	ND	EIF4E2,ITGB2,SQSTM1
Actin Cytoskeleton Signaling	1	0.0206	1	ARHGEF1,DIAPH1,GSN,ITGB2,RAC2
Th1 and Th2 Activation Pathway	0.992	0.0227	ND	ICAM1,ITGB2,NOTCH3,SPI1
Phospholipase C Signaling	0.988	0.0142	2.333	ARHGEF1,FNBP1,IGHG1,IGHG3,IGHM,IGKC,IGLC1,ITGB2,JCHAIN,MARCKS,MEF2D,PLA2G2A,RAC2,RHOC,TGM2,TRBC2
Pexophagy	0.978	0.0909	ND	SQSTM1
Formation of the anterior neural plate	0.978	0.0909	ND	ZEB2
NAD biosynthesis II (from tryptophan)	0.978	0.0909	ND	KYNU
Oleate Biosynthesis II (Animals)	0.978	0.0909	ND	FADS2
NAD Phosphorylation and Dephosphorylation	0.978	0.0909	ND	NADK
Intrinsic Pathway for Apoptosis	0.976	0.0364	ND	CASP8,YWHAG
Signaling by PTK6	0.976	0.0364	ND	CDKN1B,GPNMB
Airway Pathology in Chronic Obstructive Pulmonary Disease	0.969	0.0263	ND	CCL20,LCN2,MMP2
Deadenylation-dependent mRNA decay	0.963	0.0357	ND	LSM4,SKIC3
E3 ubiquitin ligases ubiquitinate target proteins	0.963	0.0357	ND	PRKDC,VCP
FAT10 Signaling Pathway	0.963	0.0357	ND	SQSTM1,UBD
Folate Signaling Pathway	0.951	0.0351	ND	CDKN1A,CDKN1B
Specification of primordial germ cells	0.943	0.0833	ND	PRDM1
Role of IL-17A in Arthritis	0.938	0.0345	ND	CCL20,CCL5
Myelination Signaling Pathway	0.934	0.0182	2.449	FASN,IDI1,ITGB2,PDGFRB,PDK1,ZEB2
TRIM21 Intracellular Antibody Signaling Pathway	0.923	0.0159	2.333	IGHG1,IGHG3,IGHM,IGKC,IGLC1,PRDM1,SQSTM1,UBD,VCP
G alpha (i) signalling events	0.918	0.0193	2.236	CCL20,CCL5,CXCL16,GNAI2,RGS5
Macrophage Classical Activation Signaling Pathway	0.915	0.0213	2	CCL20,CCL5,CYBB,SPI1
Cardiac Hypertrophy Signaling	0.913	0.0192	1	FNBP1,GNAI2,MEF2D,RAC2,RHOC
Dissolution of Fibrin Clot	0.91	0.0769	ND	SERPINE1
Cholesterol Biosynthesis I	0.91	0.0769	ND	FDFT1
Cholesterol Biosynthesis II (via 24,25-dihydrolanosterol)	0.91	0.0769	ND	FDFT1
Cholesterol Biosynthesis III (via Desmosterol)	0.91	0.0769	ND	FDFT1
Gamma carboxylation, hypusinylation, hydroxylation, and arylsulfatase activation	0.902	0.0328	ND	ASPH,GAS6
p38 MAPK Signaling	0.889	0.0242	ND	MAX,MEF2D,PLA2G2A
Th1 Pathway	0.881	0.024	ND	ICAM1,ITGB2,NOTCH3
Metabolism of nitric oxide: NOS3 activation and regulation	0.88	0.0714	ND	DNM2
Tryptophan catabolism	0.88	0.0714	ND	KYNU
DNA Double-Strand Break Repair by Non-Homologous End Joining	0.88	0.0714	ND	PRKDC
Colanic Acid Building Blocks Biosynthesis	0.88	0.0714	ND	UGDH
Mitochondrial biogenesis	0.868	0.0312	ND	MEF2D,SOD2
Cytosolic sensors of pathogen-associated DNA	0.868	0.0312	ND	POLR2E,PRKDC
Semaphorin interactions	0.868	0.0312	ND	RHOC,TYROBP
IL-33 Signaling Pathway	0.868	0.0204	1	CASP8,CCL5,ICAM1,MMP2
Endocannabinoid Developing Neuron Pathway	0.866	0.0236	ND	CDKN1B,GNAI2,RAC2
Adrenergic Receptor Signaling Pathway (Enhanced)	0.862	0.0203	2	ATP6V1B2,ATP6V1E1,ATP6V1F,GNAI2
Hedgehog ligand biogenesis	0.858	0.0308	ND	P4HB,VCP
ILK Signaling	0.856	0.0202	ND	FNBP1,ITGB2,RAC2,RHOC
Regulation of cholesterol biosynthesis by SREBP (SREBF)	0.852	0.0667	ND	SEC24D
Telomere Extension by Telomerase	0.852	0.0667	ND	TERF2IP
Fatty Acid Activation	0.852	0.0667	ND	ACSL4
Mevalonate Pathway I	0.852	0.0667	ND	IDI1
SPINK1 Pancreatic Cancer Pathway	0.847	0.0303	ND	CTSB,SPINK1
G Beta Gamma Signaling	0.845	0.0231	ND	CAV2,DNM2,GNAI2
LXR/RXR Activation	0.838	0.0229	ND	FASN,FDFT1,LYZ
TR/RXR Activation	0.838	0.0229	ND	ANGPTL8,COL6A3,FASN
Role of PI3K/AKT Signaling in the Pathogenesis of Influenza	0.837	0.0299	ND	CCL5,GNAI2
Mitotic G1 phase and G1/S transition	0.831	0.0227	ND	CDKN1A,CDKN1B,MAX
Caspase activation via Death Receptors in the presence of ligand	0.826	0.0625	ND	CASP8
Signal regulatory protein family interactions	0.826	0.0625	ND	TYROBP
Processing of SMDT1	0.826	0.0625	ND	PHB2
fMLP Signaling in Neutrophils	0.824	0.0226	ND	CYBB,GNAI2,RAC2
Cilium Assembly	0.823	0.0196	2	ARF4,GBF1,SEPTIN2,YWHAG
Axonal Guidance Signaling	0.818	0.0154	ND	GNAI2,ITGB2,MMP14,MMP2,MMP7,RAC2,ROBO1,VASP
Chronic Myeloid Leukemia Signaling	0.813	0.0178	0.447	CDKN1A,CDKN1B,NOTCH3,RAC2,SPP1
Glucocorticoid Receptor Signaling	0.812	0.015	ND	CCL5,CDKN1A,ICAM1,KRT23,MMP2,PLA2G2A,POLR2E,SERPINE1,TAF7
Protein methylation	0.802	0.0588	ND	VCP
Chondroitin Sulfate Degradation (Metazoa)	0.802	0.0588	ND	HEXB
Adenosine Nucleotides Degradation II	0.802	0.0588	ND	ADA2
Remodeling of Epithelial Adherens Junctions	0.797	0.0282	ND	DNM2,MAPRE2
Hereditary Breast Cancer Signaling	0.791	0.0217	ND	CDKN1A,POLR2E,UBD
Processing of Capped Intron-Containing Pre-mRNA	0.782	0.0174	2.236	BUD31,LSM4,POLR2E,SF3B4,TPR
Hematopoiesis from Pluripotent Stem Cells	0.779	0.0156	ND	IGHG1,IGHG3,IGHM,IGKC,IGLC1,JCHAIN,TRBC2
Differential Regulation of Cytokine Production in Macrophages and T Helper Cells by IL-17A and IL-17F	0.779	0.0556	ND	CCL5
Dermatan Sulfate Degradation (Metazoa)	0.779	0.0556	ND	HEXB
Signaling by FGFR2	0.778	0.0274	ND	ESRP2,POLR2E
Ephrin B Signaling	0.778	0.0274	ND	GNAI2,RAC2
Cachexia Signaling Pathway	0.777	0.0163	2.236	CASP8,CRP,GDF15,LCN2,P4HB,XBP1
ISG15 antiviral mechanism	0.769	0.027	ND	EIF4E2,TPR
Senescence-Associated Secretory Phenotype (SASP)	0.769	0.027	ND	CDKN1A,CDKN1B
ERK5 Signaling	0.769	0.027	ND	MEF2D,YWHAG
mTOR Signaling	0.767	0.0186	ND	EIF3M,FNBP1,RAC2,RHOC
Unfolded Protein Response (UPR)	0.758	0.0526	ND	XBP1
RHO GTPases Activate ROCKs	0.758	0.0526	ND	RHOC
FOXO-mediated transcription	0.758	0.0526	ND	YWHAG
Mitochondrial L-carnitine Shuttle Pathway	0.758	0.0526	ND	ACSL4
Superpathway of Geranylgeranyldiphosphate Biosynthesis I (via Mevalonate)	0.758	0.0526	ND	IDI1
Apelin Endothelial Signaling Pathway	0.753	0.0208	ND	GNAI2,ICAM1,MEF2D
Interferon alpha/beta signaling	0.751	0.0263	ND	EGR1,SAMHD1
Macropinocytosis Signaling	0.751	0.0263	ND	CSF1R,ITGB2
Pre-NOTCH Expression and Processing	0.742	0.026	ND	NOTCH3,RFNG
Signaling by NOTCH1	0.742	0.026	ND	CCNC,FBXW7
Antiproliferative Role of Somatostatin Receptor 2	0.742	0.026	ND	CDKN1A,CDKN1B
Interleukin-12 family signaling	0.738	0.05	ND	P4HB
Purine Nucleotides Degradation II (Aerobic)	0.738	0.05	ND	ADA2
Autoimmune Thyroid Disease Signaling	0.73	0.0151	ND	IGHG1,IGHG3,IGHM,IGKC,IGLC1,JCHAIN,TRBC2
Semaphorin Neuronal Repulsive Signaling Pathway	0.729	0.0203	ND	CD44,ITGB2,VCAN
TREM1 Signaling	0.725	0.0253	ND	ICAM1,TYROBP
Nuclear Cytoskeleton Signaling Pathway	0.723	0.0179	2	EGR1,ITGB2,PRKDC,TPR
NAFLD Signaling Pathway	0.719	0.0178	2	CASP8,CTSB,FASN,XBP1
Endoplasmic Reticulum Stress Pathway	0.719	0.0476	ND	XBP1
NAD Signaling Pathway	0.717	0.02	ND	NADK,POLR2E,SOD2
G alpha (12/13) signalling events	0.717	0.025	ND	ARHGEF1,RHOC
Role of MAPK Signaling in Inhibiting the Pathogenesis of Influenza	0.717	0.025	ND	CCL5,PLA2G2A
B Cell Receptor Signaling	0.709	0.0141	ND	APBB1IP,EGR1,IGHG1,IGHG3,IGHM,IGKC,IGLC1,JCHAIN,RAC2
Chemokine Signaling	0.709	0.0247	ND	CCL5,GNAI2
Chaperone Mediated Autophagy	0.701	0.0455	ND	RNASE1
Role of JAK family kinases in IL-6-type Cytokine Signaling	0.693	0.0241	ND	CRP,TIMP1
Transcriptional regulation of white adipocyte differentiation	0.685	0.0238	ND	CCNC,MED29
Activation of anterior HOX genes in hindbrain during early embryogenesis	0.685	0.0238	ND	MAFB,POLR2E
PEDF Signaling	0.685	0.0238	ND	CASP8,SOD2
RAF-independent MAPK1/3 activation	0.684	0.0435	ND	DUSP6
Regulation of TLR by endogenous ligand	0.684	0.0435	ND	S100A9
Azathioprine ADME	0.684	0.0435	ND	GSTA2
Fatty Acid α-oxidation	0.684	0.0435	ND	ALDH1A1
Apelin Cardiac Fibroblast Signaling Pathway	0.684	0.0435	ND	SERPINE1
Role of MAPK Signaling in the Pathogenesis of Influenza	0.677	0.0235	ND	CCL5,PLA2G2A
Epithelial Adherens Junction Signaling	0.673	0.019	ND	DIAPH1,NOTCH3,YWHAG
Cyclins and Cell Cycle Regulation	0.67	0.0233	ND	CDKN1A,CDKN1B
Ovarian Cancer Signaling	0.668	0.0189	ND	CD44,MMP2,MMP7
Tryptophan Degradation III (Eukaryotic)	0.667	0.0417	ND	KYNU
Histamine Degradation	0.667	0.0417	ND	ALDH1A1
Sertoli Cell-Germ Cell Junction Signaling Pathway (Enhanced)	0.666	0.0169	1	ICAM1,MMP2,RAC2,UBE2J1
HIPPO signaling	0.662	0.023	ND	CD44,YWHAG
BAG2 Signaling Pathway	0.662	0.023	ND	CDKN1A,CTSB
Insulin processing	0.652	0.04	ND	P4HB
Glycogen metabolism	0.652	0.04	ND	PHKB
Putrescine Degradation III	0.652	0.04	ND	ALDH1A1
Orexin Signaling Pathway	0.649	0.0166	2	ATP6V1B2,ATP6V1E1,ATP6V1F,PLA2G2A
Telomere Maintenance	0.648	0.0225	ND	POLR2E,TERF2IP
Amyloid fiber formation	0.648	0.0225	ND	GSN,LYZ
Regulation of Cellular Mechanics by Calpain Protease	0.648	0.0225	ND	CDKN1B,ITGB2
Xenobiotic Metabolism General Signaling Pathway	0.647	0.0184	ND	GSTA2,NQO1,UGT1A9
Allograft Rejection Signaling	0.641	0.0142	ND	IGHG1,IGHG3,IGHM,IGKC,IGLC1,JCHAIN,TRBC2
Miscellaneous transport and binding events	0.637	0.0385	ND	ANKH
The Visual Cycle	0.637	0.0385	ND	AKR1B10
Cell junction organization	0.627	0.0217	ND	CD151,VASP
BMAL1:CLOCK,NPAS2 activates circadian gene expression	0.622	0.037	ND	SERPINE1
Integrin signaling	0.622	0.037	ND	APBB1IP
Ethanol Degradation IV	0.622	0.037	ND	ALDH1A1
EPH-Ephrin signaling	0.62	0.0215	ND	CLTA,MMP2
Regulation of TP53 Activity through Phosphorylation	0.62	0.0215	ND	TAF7,TP53INP1
Post-translational modification: synthesis of GPI-anchored proteins	0.62	0.0215	ND	CD52,THY1
Fcγ Receptor-mediated Phagocytosis in Macrophages and Monocytes	0.62	0.0215	ND	RAC2,VASP
Pancreatic Secretion Signaling Pathway	0.609	0.0159	1	ARHGDIB,ARHGEF1,DIAPH1,LIPA
Gap Junction Signaling	0.609	0.015	0.447	CDKN1B,GJB1,GNAI2,PDGFRB,PLA2G2A
Transcriptional regulation by RUNX3	0.6	0.0208	ND	CDKN1A,SPP1
Myogenesis	0.595	0.0345	ND	MEF2D
EGR2 and SOX10-mediated initiation of Schwann cell myelination	0.595	0.0345	ND	GJB1
Paracetamol ADME	0.595	0.0345	ND	UGT1A9
WNT/β-catenin Signaling	0.594	0.0172	ND	CD44,MMP7,UBD
Androgen Signaling	0.589	0.0171	ND	GNAI2,POLR2E,TAF7
Small Cell Lung Cancer Signaling	0.588	0.0204	ND	CDKN1B,MAX
Death Receptor Signaling	0.588	0.0204	ND	ARHGDIB,CASP8
Sperm Motility	0.583	0.0155	ND	CSF1R,GNAI2,PDGFRB,PLA2G2A
mRNA Capping	0.583	0.0333	ND	POLR2E
Signaling by NTRK3 (TRKC)	0.583	0.0333	ND	CASP8
FOXO-mediated transcription of oxidative stress, metabolic and neuronal genes	0.583	0.0333	ND	SOD2
Regulation of CDH11 Expression and Function	0.583	0.0333	ND	ZEB2
Protein folding	0.582	0.0202	ND	DCAF7,FBXW7
Serotonin Degradation	0.582	0.0202	ND	ALDH1A1,UGT1A9
Nicotinate metabolism	0.571	0.0323	ND	NADK
Signaling by BMP	0.571	0.0323	ND	FSTL1
Signaling by ALK	0.571	0.0323	ND	PRDM1
Signaling by CSF1 (M-CSF) in myeloid cells	0.571	0.0323	ND	CSF1R
RIPK1-mediated regulated necrosis	0.559	0.0312	ND	CASP8
Surfactant metabolism	0.559	0.0312	ND	ADA2
Gene Silencing by RNA	0.558	0.0194	ND	POLR2E,TPR
Toll Like Receptor 3 (TLR3) Cascade	0.548	0.0303	ND	CASP8
Signal amplification	0.548	0.0303	ND	GNAI2
MAPK targets/ Nuclear events mediated by MAP kinases	0.548	0.0303	ND	DUSP6
Airway Inflammation in Asthma	0.548	0.0303	ND	CCL20
Transcriptional Regulation by E2F6	0.537	0.0294	ND	MAX
Late endosomal microautophagy	0.537	0.0294	ND	RNASE1
Paxillin Signaling	0.535	0.0187	ND	GIT2,ITGB2
IL-17 Signaling	0.53	0.0159	ND	CCL20,LCN2,MMP2
Signaling by VEGF	0.529	0.0185	ND	CYBA,CYBB
Transport of inorganic cations/anions and amino acids/oligopeptides	0.529	0.0185	ND	SLC25A18,SLC7A2
Telomerase Signaling	0.529	0.0185	ND	CDKN1A,TERF2IP
SUMOylation of SUMOylation proteins	0.526	0.0286	ND	TPR
Nucleotide catabolism	0.526	0.0286	ND	SAMHD1
Coagulation System	0.526	0.0286	ND	SERPINE1
Fatty Acid β-oxidation I	0.526	0.0286	ND	ACSL4
α-Adrenergic Signaling	0.519	0.0182	ND	GNAI2,PHKB
GNRH Signaling	0.518	0.0156	ND	EGR1,GNAI2,MMP2
Transcriptional regulation by the AP-2 (TFAP2) family of transcription factors	0.516	0.0278	ND	CDKN1A
Protein Ubiquitination Pathway	0.512	0.0143	ND	FBXW7,TAP2,UBD,UBE2J1
Endothelin-1 Signaling	0.51	0.0155	ND	CASP8,GNAI2,PLA2G2A
mRNA 3 Prime End Processing Signaling Pathway	0.508	0.0179	ND	CD44,IGHM
Nucleotide Excision Repair Pathway	0.506	0.027	ND	POLR2E
Chaperone Mediated Autophagy Signaling Pathway	0.504	0.0125	0	ATP6V1B2,ATP6V1E1,ATP6V1F,MEF2D,MMP14,MMP2,MMP7,TRBC2
O-linked glycosylation	0.503	0.0177	ND	MUC13,THBS2
Eicosanoid Signaling	0.499	0.0141	2	EGR1,GNAI2,MMP2,PLA2G2A
MyD88-independent TLR4 cascade	0.497	0.0263	ND	CASP8
Metabolism of steroid hormones	0.497	0.0263	ND	AKR1B1
TWEAK Signaling	0.497	0.0263	ND	CASP8
tRNA Charging	0.497	0.0263	ND	WARS1
Systemic Lupus Erythematosus in T Cell Signaling Pathway	0.491	0.0124	1.89	CASP8,CD44,FNBP1,GNAI2,PDK1,RAC2,RHOC,TRBC2
Sleep NREM Signaling Pathway	0.488	0.0172	ND	GNAI2,YWHAG
Prostate Cancer Signaling	0.488	0.0172	ND	CDKN1A,CDKN1B
SUMOylation of ubiquitinylation proteins	0.487	0.0256	ND	TPR
Regulation of TP53 Expression and Degradation	0.487	0.0256	ND	PRDM1
FLT3 Signaling	0.487	0.0256	ND	CDKN1B
Dopamine Degradation	0.487	0.0256	ND	ALDH1A1
Oxytocin in Brain Signaling Pathway	0.48	0.0149	ND	GNAI2,MEF2D,PLA2G2A
Adrenomedullin signaling pathway	0.48	0.0149	ND	CALCRL,MAX,MMP2
Transcriptional Regulation by VENTX	0.478	0.025	ND	CSF1R
Ephrin Receptor Signaling	0.476	0.0148	ND	GNAI2,ITGB2,RAC2
Neuregulin Signaling	0.474	0.0168	ND	CDKN1B,ITGB2
PAK Signaling	0.474	0.0168	ND	ITGB2,PDGFRB
RNA Polymerase III Transcription	0.47	0.0244	ND	POLR2E
Fc Epsilon RI Signaling	0.469	0.0167	ND	PLA2G2A,RAC2
MyD88:MAL(TIRAP) cascade initiated on plasma membrane	0.461	0.0238	ND	S100A9
Ethanol Degradation II	0.461	0.0238	ND	ALDH1A1
IL-15 Production	0.46	0.0164	ND	CSF1R,PDGFRB
Role of Tissue Factor in Cancer	0.456	0.0144	ND	EGR1,MMP2,P4HB
RHOA Signaling	0.455	0.0163	ND	ARHGEF1,SEPTIN2
DAP12 interactions	0.453	0.0233	ND	TYROBP
Transport of vitamins, nucleosides, and related molecules	0.453	0.0233	ND	SLC35C1
Smooth Muscle Contraction	0.453	0.0233	ND	DYSF
L1CAM interactions	0.451	0.0161	ND	CLTA,DNM2
Histone Modification Signaling Pathway	0.449	0.0133	2	MMP2,PRKDC,TGM2,YWHAG
Coronavirus Pathogenesis Pathway	0.449	0.0142	ND	CASP8,CCL5,SERPINE1
Pancreatic Adenocarcinoma Signaling	0.446	0.016	ND	CDKN1A,CDKN1B
Netrin-1 signaling	0.445	0.0227	ND	ROBO1
TAK1-dependent IKK and NF-kappa-B activation	0.445	0.0227	ND	CASP8
TP53 Regulates Transcription of Cell Death Genes	0.445	0.0227	ND	TP53INP1
TBC/RABGAPs	0.445	0.0227	ND	TBC1D14
Acetone Degradation I (to Methylglyoxal)	0.445	0.0227	ND	PTGR1
TCR signaling	0.442	0.0159	ND	TRAC,VASP
Arachidonic acid metabolism	0.437	0.0222	ND	PTGR1
Noradrenaline and Adrenaline Degradation	0.437	0.0222	ND	ALDH1A1
p70S6K Signaling	0.436	0.012	ND	GNAI2,IGHG1,IGHG3,IGHM,IGKC,IGLC1,YWHAG
Glycerophospholipid biosynthesis	0.433	0.0156	ND	PLA2G2A,PTDSS1
Glioma Signaling	0.433	0.0156	ND	CDKN1A,PDGFRB
SUMOylation of DNA replication proteins	0.43	0.0217	ND	TPR
Role of OCT4 in Mammalian Embryonic Stem Cell Pluripotency	0.43	0.0217	ND	SPP1
IL-6 Signaling	0.429	0.0155	ND	COL1A1,CRP
SUMOylation of RNA binding proteins	0.423	0.0213	ND	TPR
Heme signaling	0.423	0.0213	ND	MEF2D
Role of RIG1-like Receptors in Antiviral Innate Immunity	0.423	0.0213	ND	CASP8
HGF Signaling	0.417	0.0152	ND	CDKN1A,ITGB2
G alpha (z) signalling events	0.415	0.0208	ND	GNAI2
14-3-3-mediated Signaling	0.413	0.015	ND	CDKN1B,YWHAG
GABA Receptor Signaling	0.413	0.015	ND	GNAI2,UBD
Gα12/13 Signaling	0.409	0.0149	ND	ARHGEF1,MEF2D
Protein Kinase A Signaling	0.409	0.0123	0	DUSP6,GNAI2,PHKB,VASP,YWHAG
Nonhomologous End-Joining (NHEJ)	0.408	0.0204	ND	PRKDC
Pyruvate metabolism	0.408	0.0204	ND	PDK1
Apelin Muscle Signaling Pathway	0.408	0.0204	ND	GNAI2
PFKFB4 Signaling Pathway	0.408	0.0204	ND	TKT
Signaling by ERBB2	0.402	0.02	ND	DIAPH1
Signaling by NOTCH3	0.402	0.02	ND	NOTCH3
Melanoma Signaling	0.402	0.02	ND	CDKN1A
CCR3 Signaling in Eosinophils	0.401	0.0147	ND	GNAI2,PLA2G2A
NR1H2 and NR1H3-mediated signaling	0.395	0.0196	ND	FASN
Glutathione-mediated Detoxification	0.395	0.0196	ND	GSTA2
FAT10 Cancer Signaling Pathway	0.395	0.0196	ND	UBD
Adipogenesis pathway	0.393	0.0145	ND	FBXW7,XBP1
Role of PKR in Interferon Induction and Antiviral Response	0.39	0.0144	ND	CASP8,PDGFRB
STAT3 Pathway	0.39	0.0144	ND	CDKN1A,PDGFRB
B-WICH complex positively regulates rRNA expression	0.389	0.0192	ND	POLR2E
TNFR1 Signaling	0.389	0.0192	ND	CASP8
Xenobiotic Metabolism PXR Signaling Pathway	0.387	0.013	ND	ALDH1A1,GSTA2,UGT1A9
RHO GTPases Activate Formins	0.386	0.0143	ND	DIAPH1,RHOC
Reelin Signaling in Neurons	0.386	0.0143	ND	ARHGEF1,PDK1
Xenobiotic Metabolism CAR Signaling Pathway	0.384	0.0129	ND	ALDH1A1,GSTA2,UGT1A9
Signaling by EGFR	0.382	0.0189	ND	SPRY1
Spliceosomal Cycle	0.382	0.0189	ND	SF3B4
Ephrin A Signaling	0.382	0.0142	ND	CYBB,MMP14
Signaling by TGF-beta Receptor Complex	0.376	0.0185	ND	FBN1
Retinol Biosynthesis	0.376	0.0185	ND	AKR1B10
Xenobiotic Metabolism Signaling	0.373	0.0121	ND	ALDH1A1,GSTA2,NQO1,UGT1A9
Meiotic synapsis	0.37	0.0182	ND	TERF2IP
Sensory processing of sound by outer hair cells of the cochlea	0.37	0.0182	ND	GSN
Role of Cytokines in Mediating Communication between Immune Cells	0.37	0.0182	ND	IL32
G alpha (s) signalling events	0.368	0.0138	ND	CALCRL,GNAI2
C-type lectin receptors (CLRs)	0.368	0.0138	ND	CASP8,MUC13
NLR signaling pathways	0.364	0.0179	ND	CASP8
Metabolism of non-coding RNA	0.364	0.0179	ND	TPR
CD27 Signaling in Lymphocytes	0.364	0.0179	ND	CASP8
TNF signaling	0.359	0.0175	ND	CASP8
Circadian Clock	0.353	0.0172	ND	MEF2D
Cytoprotection by HMOX1	0.353	0.0172	ND	HM13
Role of CHK Proteins in Cell Cycle Checkpoint Control	0.353	0.0172	ND	CDKN1A
Cancer Drug Resistance by Drug Efflux	0.353	0.0172	ND	PDK1
RNA Polymerase II Transcription	0.351	0.0133	ND	POLR2E,TAF7
AMPK Signaling	0.35	0.0122	ND	CDKN1A,FASN,GNAI2
Signaling by ERBB4	0.348	0.0169	ND	SPARC
Metabolism of polyamines	0.348	0.0169	ND	NQO1
Signaling by ROBO receptors	0.347	0.0122	ND	GPC1,ROBO1,VASP
WNT/SHH Axonal Guidance Signaling Pathway	0.345	0.0132	ND	GPC1,YWHAG
GABA receptor activation	0.342	0.0167	ND	GNAI2
GADD45 Signaling	0.342	0.0167	ND	CDKN1A
Thyroid Hormone Metabolism II (via Conjugation and/or Degradation)	0.342	0.0167	ND	UGT1A9
Cardiac Hypertrophy Signaling (Enhanced)	0.342	0.0112	2.236	CYBB,DIAPH1,GNAI2,ITGB2,MEF2D,PDK1
Corticotropin Releasing Hormone Signaling	0.338	0.013	ND	GNAI2,MEF2D
Retinoic acid Mediated Apoptosis Signaling	0.337	0.0164	ND	CASP8
Docosahexaenoic Acid (DHA) Signaling	0.332	0.0119	ND	CASP8,CCL20,PLA2G2A
MSP-RON Signaling Pathway	0.332	0.0161	ND	ITGB2
Chondroitin Sulfate Biosynthesis (Late Stages)	0.327	0.0159	ND	CHPF
p75 NTR receptor-mediated signalling	0.326	0.0127	ND	ARHGEF1,SQSTM1
Triacylglycerol Degradation	0.322	0.0156	ND	ABHD16A
Mitochondrial protein import	0.317	0.0154	ND	TOMM5
ERB2-ERBB3 Signaling	0.317	0.0154	ND	CDKN1B
eNOS Signaling	0.317	0.0124	ND	CASP8,DNM2
Induction of Apoptosis by HIV1	0.313	0.0152	ND	CASP8
RAF/MAP kinase cascade	0.309	0.0115	ND	APBB1IP,DUSP6,PDGFRB
NoRC negatively regulates rRNA expression	0.308	0.0149	ND	POLR2E
CD40 Signaling	0.308	0.0149	ND	ICAM1
Oxidative Ethanol Degradation III	0.308	0.0149	ND	ALDH1A1
Cohesin Chromatin Regulation Pathway	0.305	0.0114	ND	CCNC,MED29,POLR2E
Agrin Interactions at Neuromuscular Junction	0.304	0.0147	ND	RAC2
IL-17A Signaling in Airway Cells	0.304	0.0147	ND	CCL20
SPINK1 General Cancer Pathway	0.304	0.0147	ND	SPINK1
Ribosomal Quality Control Signaling Pathway	0.302	0.0113	ND	HSF1,NPLOC4,VCP
rRNA modification in the nucleus and cytosol	0.299	0.0145	ND	TRMT112
Phospholipases	0.299	0.0145	ND	PLA2G2A
TP53 Regulates Transcription of DNA Repair Genes	0.295	0.0143	ND	POLR2E
SUMOylation of chromatin organization proteins	0.291	0.0141	ND	TPR
Chondroitin Sulfate Biosynthesis	0.291	0.0141	ND	CHPF
Cell Cycle Checkpoints	0.287	0.011	ND	CDKN1A,CDKN1B,YWHAG
Translocation of SLC2A4 (GLUT4) to the plasma membrane	0.287	0.0139	ND	YWHAG
Dermatan Sulfate Biosynthesis	0.282	0.0137	ND	CHPF
Ribonucleotide Reductase Signaling Pathway	0.281	0.0115	ND	CDKN1A,MMP2
Netrin Signaling	0.281	0.0115	ND	RAC2,VASP
TEC Kinase Signaling	0.279	0.0104	ND	FNBP1,GNAI2,ITGB2,RAC2,RHOC,TRBC2
RNA Polymerase I Transcription	0.278	0.0135	ND	POLR2E
Melatonin Signaling	0.278	0.0135	ND	GNAI2
Nicotine Degradation III	0.275	0.0133	ND	UGT1A9
GPCR-Mediated Integration of Enteroendocrine Signaling Exemplified by an L Cell	0.275	0.0133	ND	GNAI2
SUMOylation of DNA damage response and repair proteins	0.267	0.013	ND	TPR
Toll-like Receptor Signaling	0.267	0.013	ND	UBD
Tight Junction Signaling	0.264	0.011	ND	HSF1,VASP
Renal Cell Carcinoma Signaling	0.263	0.0128	ND	UBD
Oxytocin Signaling Pathway	0.262	0.0105	ND	CCL5,GNAI2,PLA2G2A
Insulin Secretion Signaling Pathway	0.262	0.0105	ND	SEC61A1,SRP19,SSR4
B Cell Development	0.26	0.0102	ND	IGHG1,IGHG3,IGHM,IGKC,IGLC1
Thyroid Cancer Signaling	0.26	0.0127	ND	PDK1
Neurotrophin/TRK Signaling	0.26	0.0127	ND	SPRY1
Role of BRCA1 in DNA Damage Response	0.256	0.0125	ND	CDKN1A
DDX58/IFIH1-mediated induction of interferon-alpha/beta	0.253	0.0123	ND	CASP8
Metabolism of water-soluble vitamins and cofactors	0.249	0.0122	ND	FASN
MicroRNA Biogenesis Signaling Pathway	0.248	0.0106	ND	POLR2E,TPR
Regulation of eIF4 and p70S6K Signaling	0.246	0.0106	ND	EIF3M,ITGB2
RNA polymerase II transcribes snRNA genes	0.246	0.012	ND	POLR2E
Melatonin Degradation I	0.246	0.012	ND	UGT1A9
JAK/STAT Signaling	0.246	0.012	ND	CDKN1A
Transport of bile salts and organic acids, metal ions and amine compounds	0.242	0.0119	ND	BSG
Nicotine Degradation II	0.242	0.0119	ND	UGT1A9
LPS/IL-1 Mediated Inhibition of RXR Function	0.24	0.0101	ND	ACSL4,ALDH1A1,GSTA2
TP53 Regulates Metabolic Genes	0.239	0.0118	ND	YWHAG
Platelet homeostasis	0.236	0.0116	ND	PECAM1
Glucose metabolism	0.236	0.0116	ND	TPR
VEGF Family Ligand-Receptor Interactions	0.236	0.0116	ND	PLA2G2A
PDGF Signaling	0.233	0.0115	ND	PDGFRB
CDX Gastrointestinal Cancer Signaling Pathway	0.229	0.0102	ND	CYBB,RAC2
Acetylcholine Receptor Signaling Pathway	0.229	0.0102	ND	CASP8,GNAI2
NAP1L1 Transcription Regulation Signaling Pathway	0.227	0.0112	ND	CDKN1A
Superpathway of Melatonin Degradation	0.227	0.0112	ND	UGT1A9
Synaptic Long Term Depression	0.225	0.0101	ND	GNAI2,PLA2G2A
Opioid Signalling	0.224	0.0111	ND	GNAI2
RAB GEFs exchange GTP for GDP on RABs	0.224	0.0111	ND	TRAPPC1
MAPK6/MAPK4 signaling	0.218	0.0109	ND	MMP2
Role of Hypercytokinemia/hyperchemokinemia in the Pathogenesis of Influenza	0.218	0.0109	ND	CCL5
NER (Nucleotide Excision Repair, Enhanced Pathway)	0.218	0.0109	ND	POLR2E
Factors involved in megakaryocyte development and platelet production	0.215	0.0108	ND	EHD1
RANK Signaling in Osteoclasts	0.215	0.0108	ND	GSN
Immunogenic Cell Death Signaling Pathway	0.207	0.0104	ND	CASP8
Class B/2 (Secretin family receptors)	0.207	0.0104	ND	CALCRL
IL-1 Signaling	0.204	0.0103	ND	GNAI2
TGF-β Signaling	0.204	0.0103	ND	SERPINE1
Mitochondrial protein degradation	0.202	0.0102	ND	PDK1
Crosstalk between Dendritic Cells and Natural Killer Cells	0.202	0.0102	ND	TYROBP
Neurovascular Coupling Signaling Pathway	0	0.00429	ND	PLA2G2A
Pyroptosis Signaling Pathway	0	0.0098	ND	CASP8
Circadian Rhythm Signaling	0	0.00733	ND	GNAI2,HSF1
Amyotrophic Lateral Sclerosis Signaling	0	0.00862	ND	SSR4
GABAergic Receptor Signaling Pathway (Enhanced)	0	0.00714	ND	GNAI2
Glutaminergic Receptor Signaling Pathway (Enhanced)	0	0.00608	ND	GNAI2,PLA2G2A
NFKBIE Signaling Pathway	0	0.00445	ND	DYSF,TRBC2
PPARα/RXRα Activation	0	0.00508	ND	FASN
Generic Transcription Pathway	0	0.00466	ND	CCNC,NOTCH3
Phase I - Functionalization of compounds	0	0.00885	ND	ALDH1A1
Fc epsilon receptor (FCERI) signaling	0	0.00971	ND	IGKC,IGLC1
Class A/1 (Rhodopsin-like receptors)	0	0.00901	ND	CCL20,CCL5,CXCL16
ABC-family proteins mediated transport	0	0.00971	ND	VCP
Beta-catenin independent WNT signaling	0	0.00976	ND	CLTA,RAC2
Costimulation by the CD28 family	0	0.00758	ND	TRAC
G alpha (q) signalling events	0	0.00571	ND	RGS5
Sphingolipid metabolism	0	0.00909	ND	HEXB
Interleukin-1 family signaling	0	0.00775	ND	SQSTM1
Mitotic G2-G2/M phases	0	0.01	ND	CDKN1A,YWHAG
Cardiac conduction	0	0.00758	ND	ASPH
Deubiquitination	0	0.00377	ND	VCP
Nucleotide Excision Repair	0	0.00917	ND	POLR2E
Keratinization	0	0.00463	ND	KRT23
PTEN Regulation	0	0.00667	ND	EGR1
Mitotic Prophase	0	0.00962	ND	TPR
Mitotic Prometaphase	0	0.00488	ND	YWHAG
Eukaryotic Translation Initiation	0	0.00667	ND	EIF3M
Eukaryotic Translation Termination	0	0.0082	ND	TRMT112
Transcriptional regulation by RUNX1	0	0.00658	ND	SPI1
ESR-mediated signaling	0	0.00847	ND	POLR2E
Signaling by NOTCH4	0	0.00709	ND	FBXW7
GPER1 signaling	0	0.00971	ND	GNAI2
Mitochondrial Dysfunction	0	0.0087	ND	FBXW7,HSF1,SOD2
Autism Signaling Pathway	0	0.00324	ND	ALDH1A1
BBSome Signaling Pathway	0	0.00404	ND	CALCRL,XBP1
Sleep REM Signaling Pathway	0	0.00943	ND	EGR1
Chromatin organization	0	0.00392	ND	ARID5B
Lung Ionic Balance Signaling Pathway	0	0.0019	ND	CALCRL
Erythropoietin Signaling Pathway	0	0.00552	ND	RAC2
Role of NFAT in Regulation of the Immune Response	0	0.00763	ND	GNAI2,IGHG1,IGHG3,IGHM,IGKC,IGLC1,MEF2D,TRBC2
FcγRIIB Signaling in B Lymphocytes	0	0.00938	ND	IGHG1,IGHG3,IGHM,IGKC,IGLC1
CCR5 Signaling in Macrophages	0	0.00599	ND	CCL5,GNAI2,TRBC2
Calcium-induced T Lymphocyte Apoptosis	0	0.0043	ND	MEF2D,TRBC2
Cytotoxic T Lymphocyte-mediated Apoptosis of Target Cells	0	0.00467	ND	CASP8,TRBC2
CTLA4 Signaling in Cytotoxic T Lymphocytes	0	0.00653	0	CLTA,ITGB2,RAC2,TRBC2
T Helper Cell Differentiation	0	0.00211	ND	TRBC2
CD28 Signaling in T Helper Cells	0	0.00192	ND	TRBC2
IL-15 Signaling	0	0.00949	ND	IGHG1,IGHG3,IGHM,IGKC,IGLC1
Cellular Effects of Sildenafil (Viagra)	0	0.00865	0.447	CALCRL,CASP8,CRP,GNAI2,MEF2D,SOD2
Relaxin Signaling	0	0.00641	ND	GNAI2
Renin-Angiotensin Signaling	0	0.00826	ND	CCL5
CDK5 Signaling	0	0.0087	ND	EGR1
ICOS-ICOSL Signaling in T Helper Cells	0	0.00195	ND	TRBC2
Lipid Antigen Presentation by CD1	0	0.00242	ND	TRBC2
Human Embryonic Stem Cell Pluripotency	0	0.00498	ND	PDGFRB
ATM Signaling	0	0.01	ND	CDKN1A
CREB Signaling in Neurons	0	0.00648	ND	CALCRL,GNAI2,PDGFRB,POLR2E
Type I Diabetes Mellitus Signaling	0	0.00391	ND	CASP8,TRBC2
Graft-versus-Host Disease Signaling	0	0.00223	ND	TRBC2
Type II Diabetes Mellitus Signaling	0	0.00658	ND	ACSL4
G Protein Signaling Mediated by Tubby	0	0.00426	ND	GNAI2,TRBC2
Communication between Innate and Adaptive Immune Cells	0	0.0085	2.646	CCL5,IGHG1,IGHG3,IGHM,IGKC,IGLC1,JCHAIN,TRBC2
Systemic Lupus Erythematosus Signaling	0	0.00937	ND	IGHG1,IGHG3,IGHM,IGKC,IGLC1,JCHAIN,LSM4,PIM2,SF3B4,TRBC2
CDC42 Signaling	0	0.00518	ND	DIAPH1,ITGB2,TRBC2
FAK Signaling	0	0.00866	3	CALCRL,COL1A1,COL1A2,GIT2,ITGB2,MMP14,MMP2,PDGFRB,TRBC2
EIF2 Signaling	0	0.0084	ND	EIF3M,WARS1
Altered T Cell and B Cell Signaling in Rheumatoid Arthritis	0	0.00742	ND	IGHG1,IGHG3,IGHM,IGKC,IGLC1,SPP1,TRBC2
Role of NFAT in Cardiac Hypertrophy	0	0.00877	ND	GNAI2,MEF2D
Breast Cancer Regulation by Stathmin1	0	0.00822	0.447	ARHGEF1,CALCRL,CDKN1B,MMP2,RAC2
Regulation of IL-2 Expression in Activated and Anergic T Lymphocytes	0	0.00214	ND	TRBC2
NUR77 Signaling in T Lymphocytes	0	0.00578	ND	MEF2D,PDK1,TRBC2
PKCθ Signaling in T Lymphocytes	0	0.00357	ND	RAC2,TRBC2
Antiproliferative Role of TOB in T Cell Signaling	0	0.00469	ND	CDKN1B,TRBC2
OX40 Signaling Pathway	0	0.00207	ND	TRBC2
PI3K Signaling in B Lymphocytes	0	0.00845	ND	IGHG1,IGHG3,IGHM,IGKC,IGLC1
P2Y Purinergic Receptor Signaling Pathway	0	0.00752	ND	GNAI2
Dopamine-DARPP32 Feedback in cAMP Signaling	0	0.00535	ND	GNAI2
Sertoli Cell-Sertoli Cell Junction Signaling	0	0.0081	ND	ICAM1,TIMP1
D-myo-inositol-5-phosphate Metabolism	0	0.00485	ND	DUSP6
D-myo-inositol (1,4,5,6)-Tetrakisphosphate Biosynthesis	0	0.00526	ND	DUSP6
Superpathway of Inositol Phosphate Compounds	0	0.00412	ND	DUSP6
D-myo-inositol (3,4,5,6)-tetrakisphosphate Biosynthesis	0	0.00526	ND	DUSP6
3-phosphoinositide Degradation	0	0.00498	ND	DUSP6
3-phosphoinositide Biosynthesis	0	0.00463	ND	DUSP6
Antioxidant Action of Vitamin C	0	0.0084	ND	PLA2G2A
Gαi Signaling	0	0.00685	ND	GNAI2
Gαs Signaling	0	0.00794	ND	GNAI2
SAPK/JNK Signaling	0	0.00398	ND	RAC2,TRBC2
Cardiac β-adrenergic Signaling	0	0.00556	ND	GNAI2
PPAR Signaling	0	0.00926	ND	PDGFRB
IGF-1 Signaling	0	0.00952	ND	YWHAG
cAMP-mediated signaling	0	0.0083	ND	DUSP6,GNAI2
Apoptosis Signaling	0	0.00952	ND	CASP8
NF-κB Signaling	0	0.00525	ND	CASP8,PDGFRB,TRBC2
T Cell Receptor Signaling	0	0.00963	0.447	CDKN1B,DUSP6,ICAM1,ITGB2,PDK1,TRBC2
G-Protein Coupled Receptor Signaling	0	0.007	1.342	CALCRL,DUSP6,GNAI2,MEF2D,RAC2
GPCR-Mediated Nutrient Sensing in Enteroendocrine Cells	0	0.00847	ND	GNAI2
Gustation Pathway	0	0.00474	ND	LIPA
Autophagy	0	0.00909	ND	CDKN1B,SQSTM1
PD-1, PD-L1 cancer immunotherapy pathway	0	0.00877	ND	CDKN1B
Th17 Activation Pathway	0	0.00408	ND	CCL20,TRBC2
Endocannabinoid Neuronal Synapse Pathway	0	0.00671	ND	GNAI2
Apelin Cardiomyocyte Signaling Pathway	0	0.01	ND	GNAI2
T Cell Exhaustion Signaling Pathway	0	0.00529	ND	PDK1,PRDM1,TRBC2
Synaptogenesis Signaling Pathway	0	0.00631	ND	MARCKS,THBS2
Systemic Lupus Erythematosus in B Cell Signaling Pathway	0	0.0096	2	IGHG1,IGHG3,IGHM,IGKC,IGLC1,PIM2,RAC2
Inhibition of ARE-Mediated mRNA Degradation Pathway	0	0.00613	ND	YWHAG
Coronavirus Replication Pathway	0	0.00599	ND	COPZ1
MSP-RON Signaling in Cancer Cells Pathway	0	0.00699	ND	YWHAG
MSP-RON Signaling in Macrophages Pathway	0	0.00833	ND	ITGB2
Calcium Signaling	0	0.00917	ND	ASPH,MEF2D
