## Supplemental table 25 for "Deep Spatial Sequencing Revealing Differential Immune Responses in Human Hepatocellular Carcinoma"

### Sheet: Sheet0
Supplemental table 25. Standard sequencing Cluster 3 pathways
Ingenuity Canonical Pathways	-log(p-value)	Ratio	z-score	Molecules
Neutrophil degranulation	13.2	0.0566	5.196	ARL8A,CAND1,CD68,CHI3L1,CNN2,CTSC,EEF2,FGL2,IGF2R,LAMTOR2,LCN2,LRG1,LTA4H,LYZ,MAN2B1,OSTF1,PSMC2,ROCK1,S100A9,SDCBP,SERPINA3,SNAP29,TMEM63A,TXNDC5,VAT1,VNN1,YPEL5
Activin Inhibin Signaling Pathway	6.15	0.0566	3.464	COL1A1,COL1A2,HAMP,IGHG3,IGHM,IGKC,IKBKB,MMP7,ROCK1,SMAD2,SNAI2,TCF7L2
Hepatic Fibrosis / Hepatic Stellate Cell Activation	5.74	0.0573	ND	A2M,COL1A1,COL1A2,COL3A1,FLT1,IFNGR1,IGFBP4,LBP,PDGFRB,SMAD2,TIMP1
Assembly of collagen fibrils and other multimeric structures	4.68	0.0984	2.449	COL1A1,COL1A2,COL3A1,CTSL,MMP7,PLEC
HOTAIR Regulatory Pathway	4.6	0.0542	2.828	COL1A1,COL1A2,COL3A1,HSF1,MMP7,ROCK1,SNAI2,TCF7L2,VIM
IL-6 Signaling	4.57	0.062	2.236	A2M,COL1A1,CRP,IKBKB,LBP,MAP4K4,MAPKAPK2,SHC1
Response to elevated platelet cytosolic Ca2+	4.5	0.0606	2.828	A2M,ACTN1,ANXA5,CHID1,SERPINA3,SPARC,TIMP1,TMSB4X
Acute Phase Response Signaling	4.13	0.0471	2.236	A2M,C4BPA,CRP,HAMP,IKBKB,LBP,SERPINA3,SHC1,SOD2
Binding and Uptake of Ligands by Scavenger Receptors	4.04	0.0614	2.646	CD163,COL1A1,COL1A2,COL3A1,IGKC,SPARC,STAB1
Syndecan interactions	3.98	0.148	2	ACTN1,COL1A1,COL1A2,COL3A1
Protein Sorting Signaling Pathway	3.52	0.044	2.828	ARFGEF2,CLTB,IGF2R,PLPP1,RER1,SNX1,SNX17,WASHC4
Collagen degradation	3.51	0.0781	2.236	COL1A1,COL1A2,COL3A1,CTSL,MMP7
IL-12 Signaling and Production in Macrophages	3.36	0.0372	0.707	COL1A1,COL1A2,IFNGR1,IGHG3,IGHM,IGKC,IKBKB,LYZ,SPI1
Neutrophil Extracellular Trap Signaling Pathway	3.31	0.0291	1.265	CASP4,COL1A1,COL1A2,COL3A1,IGHG3,IGHM,IGKC,NDUFB5,NDUFS6,PLA2G2A,RAC2,VDAC3
Hepatic Fibrosis Signaling Pathway	3.28	0.0288	2.887	COL1A1,COL1A2,COL3A1,FLT1,IKBKB,PDGFRB,RAC2,ROCK1,SMAD2,SOD2,TCF7L2,TIMP1
trans-Golgi Network Vesicle Budding	3.19	0.0667	2.236	CLTB,DNASE2,GAK,IGF2R,TXNDC5
RAF/MAP kinase cascade	3.11	0.0344	1.633	ARRB2,DLG1,LAMTOR2,PDGFRB,PEA15,PSMB5,PSMC2,PTPN3,SHC1
Apelin Liver Signaling Pathway	3.04	0.143	ND	COL1A1,COL1A2,PDGFRB
Antimicrobial peptides	2.97	0.0816	2	LCN2,LYZ,PLA2G2A,S100A9
PEDF Signaling	2.96	0.0595	0.447	IKBKB,ROCK1,SOD2,TCF7L2,WASF2
Choline catabolism	2.91	0.333	ND	CHDH,SLC44A1
Apoptotic execution phase	2.87	0.0769	2	ADD1,PLEC,ROCK1,VIM
Signaling by EGFR	2.84	0.0755	2	PTPN12,PTPN3,SHC1,SPRY1
Regulation of the Epithelial Mesenchymal Transition by Growth Factors Pathway	2.65	0.0361	2.646	HSF1,IKBKB,PDGFRB,SHC1,SMAD2,SNAI2,VIM
Iron uptake and transport	2.64	0.0667	2	ATP6V0D1,CAND1,LCN2,NEDD8
Iron homeostasis signaling pathway	2.64	0.0414	ND	ATP6V0D1,CD163,HAMP,ISCU,PDGFRB,SMAD2
PPARα/RXRα Activation	2.62	0.0355	-0.816	ABCA1,ADIPOR1,CAND1,IKBKB,MAP4K4,SHC1,SMAD2
Wound Healing Signaling Pathway	2.6	0.0316	2.828	COL1A1,COL1A2,COL3A1,IFNGR1,IKBKB,SHC1,SNAI2,VIM
Hematoma Resolution Signaling Pathway	2.54	0.0309	0.816	ADIPOR1,CD163,IFNGR1,MMP7,NDUFB5,NDUFS6,SOD2,SQOR
Cargo recognition for clathrin-mediated endocytosis	2.54	0.0476	2.236	ARRB2,CLTB,DAB2,IGF2R,NEDD8
PTEN Signaling	2.52	0.0392	-2.449	FLT1,IGF2R,IKBKB,PDGFRB,RAC2,SHC1
Sheddase Signaling Pathway	2.52	0.0341	-0.378	COL1A1,COL1A2,IGFBP4,IGFBP7,MMP7,PDGFRB,TIMP1
Pathogen Induced Cytokine Storm Signaling Pathway	2.5	0.026	2.646	CCL14,CCL15,CCL19,CD163,COL1A1,COL1A2,COL3A1,CRP,IFNGR1,SPI1
Extracellular matrix organization	2.5	0.0467	2.236	ASPN,COL1A1,COL1A2,COL3A1,SPARC
Post-translational protein phosphorylation	2.5	0.0467	2.236	EVA1A,FSTL1,IGFBP4,IGFBP7,TIMP1
SPINK1 Pancreatic Cancer Pathway	2.49	0.0606	-1	CPE,CPQ,SMAD2,SPINK1
Signaling by VEGF	2.48	0.0463	2.236	FLT1,MAPKAPK2,NRP1,ROCK1,WASF2
Pulmonary Fibrosis Idiopathic Signaling Pathway	2.47	0.0276	3	COL1A1,COL1A2,COL3A1,MMP7,PDGFRB,ROCK1,SMAD2,TCF7L2,VIM
Interleukin-4 and Interleukin-13 signaling	2.43	0.045	2.236	COL1A2,LBP,LCN2,TIMP1,VIM
Phase I - Functionalization of compounds	2.4	0.0442	2.236	ADH1C,ADH5,CYB5B,FDX1,FMO3
GPVI-mediated activation cascade	2.39	0.0857	ND	COL1A1,COL1A2,RAC2
Gene and protein expression by JAK-STAT signaling after IL-12 stimulation	2.32	0.0811	ND	CNN2,LCP1,SOD2
Inhibition of Matrix Metalloproteases	2.29	0.0789	ND	A2M,MMP7,TIMP1
GP1b-IX-V activation signalling	2.28	0.167	ND	COL1A1,COL1A2
Plasma lipoprotein assembly, remodeling, and clearance	2.27	0.0526	2	A2M,ABCA1,LIPA,PCSK6
Regulation of Insulin-like Growth Factor (IGF) transport and uptake by IGFBPs	2.23	0.0403	2.236	EVA1A,FSTL1,IGFBP4,IGFBP7,TIMP1
Signaling by MET	2.21	0.0506	2	COL1A1,COL1A2,COL3A1,SHC1
Mitochondrial iron-sulfur cluster biogenesis	2.21	0.154	ND	FDX1,ISCU
Platelet Aggregation (Plug Formation)	2.21	0.154	ND	COL1A1,COL1A2
Mitochondrial calcium ion transport	2.21	0.154	ND	SMDT1,VDAC3
IL-17A Signaling in Fibroblasts	2.19	0.05	2	COL1A1,COL1A2,IKBKB,LCN2
Clathrin-mediated endocytosis	2.16	0.0388	2.236	ARRB2,CLTB,DAB2,GAK,IGF2R
Metabolism of water-soluble vitamins and cofactors	2.15	0.0488	2	MMADHC,PCCA,SLC23A2,VNN1
Intrinsic Prothrombin Activation Pathway	2.14	0.0698	ND	COL1A1,COL1A2,COL3A1
Role of JAK family kinases in IL-6-type Cytokine Signaling	2.14	0.0482	ND	CRP,LBP,SERPINA3,TIMP1
Actin Cytoskeleton Signaling	2.12	0.0288	2.236	ACTN1,LBP,RAC2,ROCK1,SHC1,TMSB4X,WASF2
Collagen chain trimerization	2.11	0.0682	ND	COL1A1,COL1A2,COL3A1
VEGF Family Ligand-Receptor Interactions	2.08	0.0465	ND	FLT1,NRP1,PLA2G2A,SHC1
Regulation of the Epithelial Mesenchymal Transition in Development Pathway	2.08	0.0465	ND	PSENEN,S100A4,SNAI2,TCF7L2
Atherosclerosis Signaling	2.05	0.0365	2	COL1A1,COL1A2,COL3A1,LYZ,PLA2G2A
Platelet Adhesion to exposed collagen	2.03	0.125	ND	COL1A1,COL1A2
Role of Osteoclasts in Rheumatoid Arthritis Signaling Pathway	2.02	0.0252	2.828	COL1A1,COL1A2,COL3A1,IKBKB,MMP7,RAC2,SHC1,SPI1
XBP1(S) activates chaperone genes	2.01	0.0625	ND	ADD1,ATP6V0D1,SHC1
iNOS Signaling	1.98	0.0612	ND	IFNGR1,IKBKB,LBP
EPH-Ephrin signaling	1.97	0.043	2	CLTB,PSENEN,ROCK1,SDCBP
Signaling by TGFBR3	1.96	0.06	ND	ARRB2,PSENEN,TIMP1
Endocannabinoid Cancer Inhibition Pathway	1.94	0.0342	-2	CASP4,ROCK1,SNAI2,TCF7L2,VIM
Transcriptional activity of SMAD2/SMAD3:SMAD4 heterotrimer	1.93	0.0588	ND	CDK9,COL1A2,SMAD2
Transcriptional and post-translational regulation of MITF-M expression and activity	1.93	0.0588	ND	AIMP1,HINT1,SNAI2
FAT10 Cancer Signaling Pathway	1.93	0.0588	ND	IKBKB,SMAD2,TCF7L2
MITF-M-dependent gene expression	1.93	0.0421	2	ATP6V0D1,HINT1,SS18L1,TCF7L2
Formation of definitive endoderm	1.93	0.111	ND	SMAD2,TCF7L2
Deubiquitination	1.93	0.0264	2.646	ARRB2,NEDD8,OGT,PSMB5,PSMC2,SMAD2,VDAC3
Myelination Signaling Pathway	1.93	0.0242	1.134	CNP,IGF2R,PDGFRB,PSENEN,ROCK1,SMAD2,TCF7L2,ZNF24
Beta-catenin independent WNT signaling	1.92	0.0293	2	ARRB2,CLTB,PSMB5,PSMC2,RAC2,TCF7L2
VEGF Signaling	1.9	0.0412	2	ACTN1,FLT1,ROCK1,SHC1
IL-8 Signaling	1.89	0.0288	2.449	ARRB2,FLT1,IKBKB,MAP4K4,RAC2,ROCK1
Clathrin-mediated Endocytosis Signaling	1.88	0.0287	ND	ARRB2,CLTB,DAB2,GAK,LYZ,SH3GLB1
Protein folding	1.87	0.0404	2	ARFGEF2,CCT3,PFDN2,PFDN5
S100 Family Signaling Pathway	1.83	0.0178	2.496	CALCRL,IGHG3,IGHM,IGKC,IKBKB,MMP7,PLA2G2A,RAC2,ROCK1,S100A4,S100A9,SMAD2,TCF7L2,TPM4
Cell surface interactions at the vascular wall	1.82	0.0279	2.449	CD74,COL1A1,COL1A2,IGHM,IGKC,SHC1
Microautophagy Signaling Pathway	1.79	0.0314	ND	COL1A1,COL1A2,COL3A1,PSMB5,PSMC2
Signaling by PDGF	1.78	0.0517	ND	COL3A1,PDGFRB,PTPN12
HEY1 Signaling Pathway	1.77	0.0311	1.342	BPNT2,MMP7,NR2F2,PSENEN,SMAD2
Signaling by ERBB4	1.76	0.0508	ND	PSENEN,SHC1,SPARC
Metabolism of polyamines	1.76	0.0508	ND	PSMB5,PSMC2,SMS
Semaphorin Signaling in Neurons	1.76	0.0508	ND	NRP1,RAC2,ROCK1
Chaperone Mediated Autophagy	1.76	0.0909	ND	RNASE1,VIM
PPAR Signaling	1.75	0.037	-2	IKBKB,MAP4K4,PDGFRB,SHC1
NIK-->noncanonical NF-kB signaling	1.75	0.05	ND	NEDD8,PSMB5,PSMC2
Choline Degradation I	1.74	0.5	ND	CHDH
Signaling by NODAL	1.73	0.087	ND	PCSK6,SMAD2
Regulation of TLR by endogenous ligand	1.73	0.087	ND	LBP,S100A9
Primary Immunodeficiency Signaling	1.71	0.0484	ND	IGHG3,IGHM,IGKC
mRNA 3 Prime End Processing Signaling Pathway	1.7	0.0357	2	CSTF3,EIF4G2,IGHM,RBM3
RHO GTPases Activate NADPH Oxidases	1.69	0.0833	ND	RAC2,S100A9
Vitamin-C Transport	1.69	0.0833	ND	SELENOT,SLC23A2
Signaling by the B Cell Receptor (BCR)	1.68	0.0294	2.236	IGHM,IGKC,IKBKB,PSMB5,PSMC2
Semaphorin interactions	1.67	0.0469	ND	NRP1,PLXND1,ROCK1
Cachexia Signaling Pathway	1.67	0.0217	2.449	CASP4,CRP,IFNGR1,IKBKB,LCN2,PSMB5,PSMC2,SMAD2
Collagen biosynthesis and modifying enzymes	1.62	0.0448	ND	COL1A1,COL1A2,COL3A1
Role of Osteoblasts in Rheumatoid Arthritis Signaling Pathway	1.62	0.025	0.816	COL1A1,CTSC,CTSL,IGF2R,MMP7,TCF7L2
Antioxidant Action of Vitamin C	1.61	0.0336	ND	IKBKB,PLA2G2A,SELENOT,SLC23A2
Diphthamide Biosynthesis	1.56	0.333	ND	EEF2
Serine Biosynthesis	1.56	0.333	ND	PSAT1
Spermine Biosynthesis	1.56	0.333	ND	SMS
Formaldehyde Oxidation II (Glutathione-dependent)	1.56	0.333	ND	ADH5
Asparagine N-linked glycosylation	1.54	0.032	2	MAN2A1,MGAT1,SLC35C1,STT3A
Cyclophilin Signaling Pathway	1.54	0.024	0.816	ABCA1,KLF2,ROCK1,SF3B2,TCF7L2,VDAC3
TCR signaling	1.53	0.0317	2	IKBKB,PSMB5,PSMC2,TRAC
Macrophage Classical Activation Signaling Pathway	1.52	0.0266	2.236	CCL15,IFNGR1,IKBKB,LBP,SPI1
Signaling by NTRK3 (TRKC)	1.51	0.0667	ND	CASP4,SHC1
FOXO-mediated transcription of oxidative stress, metabolic and neuronal genes	1.51	0.0667	ND	SMAD2,SOD2
Interleukin-1 family signaling	1.5	0.031	2	IKBKB,PSMB5,PSMC2,PTPN12
Production of Nitric Oxide and Reactive Oxygen Species in Macrophages	1.48	0.026	ND	IFNGR1,IKBKB,LYZ,RAC2,SPI1
Leukocyte Extravasation Signaling	1.47	0.0258	1.342	ACTN1,MMP7,RAC2,ROCK1,TIMP1
Regulation of the Epithelial-Mesenchymal Transition Pathway	1.47	0.0258	ND	PDGFRB,PSENEN,SMAD2,SNAI2,TCF7L2
Toll-like Receptor Signaling	1.46	0.039	ND	IKBKB,LBP,MAP4K4
Neuroinflammation Signaling Pathway	1.46	0.0211	1.342	CRP,IFNGR1,IKBKB,PLA2G2A,PSENEN,RAC2,SOD2
RIPK1-mediated regulated necrosis	1.46	0.0625	ND	OGT,SDCBP
Gap Junction Signaling	1.45	0.021	0.378	DLG1,PDGFRB,PLA2G2A,SMAD2,TCF7L2,VDAC3,YBX3
NGF processing	1.44	0.25	ND	PCSK6
Lysosomal oligosaccharide catabolism	1.44	0.25	ND	MAN2B1
Methylmalonyl Pathway	1.44	0.25	ND	PCCA
Taurine Biosynthesis	1.44	0.25	ND	FMO3
ILK Signaling	1.43	0.0253	ND	ACTN1,RAC2,SNAI2,TMSB4X,VIM
Activation of Matrix Metalloproteinases	1.43	0.0606	ND	MMP7,TIMP1
Role of Macrophages, Fibroblasts and Endothelial Cells in Rheumatoid Arthritis	1.43	0.0208	1.89	IGHG3,IGHM,IGKC,IKBKB,MAPKAPK2,ROCK1,TCF7L2
Complement cascade	1.43	0.0294	2	C4BPA,CRP,IGHG3,IGKC
Degradation of the extracellular matrix	1.41	0.037	ND	A2M,CTSL,MMP7
Late endosomal microautophagy	1.41	0.0588	ND	RNASE1,VIM
Ephrin Receptor Signaling	1.39	0.0246	2	MAP4K4,RAC2,ROCK1,SDCBP,SHC1
Natural Killer Cell Signaling	1.39	0.0245	-0.447	COL1A1,COL1A2,COL3A1,RAC2,ROCK1
Mitochondrial Dysfunction	1.38	0.0203	-0.816	CYB5B,HSF1,NDUFB5,NDUFS6,PSENEN,SOD2,VDAC3
Fc epsilon receptor (FCERI) signaling	1.37	0.0243	ND	IGKC,IKBKB,PSMB5,PSMC2,SHC1
Striated Muscle Contraction	1.36	0.0556	ND	TPM4,VIM
Integrin cell surface interactions	1.36	0.0353	ND	COL1A1,COL1A2,COL3A1
Hedgehog 'on' state	1.35	0.0278	2	ARRB2,CDC73,PSMB5,PSMC2
Superpathway of Serine and Glycine Biosynthesis I	1.34	0.2	ND	PSAT1
Myo-inositol Biosynthesis	1.34	0.2	ND	BPNT2
2-oxobutanoate Degradation I	1.34	0.2	ND	PCCA
C-type lectin receptors (CLRs)	1.34	0.0276	2	IKBKB,NEDD8,PSMB5,PSMC2
BAG2 Signaling Pathway	1.33	0.0345	ND	MAPKAPK2,PSMB5,PSMC2
Eicosanoid Signaling	1.32	0.0212	2.236	ARRB2,LTA4H,MAPKAPK2,PLA2G2A,PTGDS,TCF7L2
MIF-mediated Glucocorticoid Regulation	1.32	0.0526	ND	CD74,PLA2G2A
ABRA Signaling Pathway	1.32	0.0341	ND	ACTN1,ROCK1,TPM4
RAR Activation	1.31	0.0184	-0.378	ADH1C,BRD7,COL1A1,COL1A2,COL3A1,KLF2,NR2F2,RAC2
Regulation of mRNA stability by proteins that bind AU-rich elements	1.31	0.0337	ND	MAPKAPK2,PSMB5,PSMC2
Immunoregulatory interactions between a Lymphoid and a non-Lymphoid cell	1.31	0.0233	2.236	COL1A1,COL1A2,COL3A1,IGKC,TRAC
CLEAR Signaling Pathway	1.3	0.021	-1.633	ATP6V0D1,FLT1,IGF2R,IKBKB,LAMTOR2,PDGFRB
MAP kinase activation	1.3	0.0513	ND	IKBKB,MAPKAPK2
PTEN Regulation	1.3	0.0267	ND	LAMTOR2,PSMB5,PSMC2,SNAI2
Degradation of beta-catenin by the destruction complex	1.28	0.033	ND	PSMB5,PSMC2,TCF7L2
Transcriptional regulation by RUNX1	1.28	0.0263	2	CTSL,PSMB5,PSMC2,SPI1
SLC15A4:TASL-dependent IRF5 activation	1.27	0.167	ND	IKBKB
UDP-N-acetyl-D-glucosamine Biosynthesis II	1.27	0.167	ND	FMO3
IL-10 Signaling	1.26	0.0258	-1	IFNGR1,IKBKB,MAFB,MAP4K4
MyD88:MAL(TIRAP) cascade initiated on plasma membrane	1.24	0.0476	ND	IKBKB,S100A9
Ethanol Degradation II	1.24	0.0476	ND	ADH1C,ADH5
RHO GTPase cycle	1.24	0.0178	2.828	ACTN1,MCF2L,PLXND1,RAC2,ROCK1,TPM4,VIM,WASF2
Sirtuin Signaling Pathway	1.23	0.0201	1	ABCA1,HSF1,NDUFB5,NDUFS6,SOD2,VDAC3
Transcriptional regulation by RUNX3	1.23	0.0312	ND	PSMB5,PSMC2,TCF7L2
Oncostatin M Signaling	1.22	0.0465	ND	CHI3L1,SHC1
Antigen Presentation Pathway	1.22	0.0465	ND	CD74,PSMB5
Aggrephagy	1.21	0.0455	ND	HSF1,VIM
Death Receptor Signaling	1.21	0.0306	ND	IKBKB,MAP4K4,ROCK1
Creatine-phosphate Biosynthesis	1.2	0.143	ND	MAP4K4
Thioredoxin Pathway	1.2	0.143	ND	SELENOT
Signaling by Insulin receptor	1.19	0.0444	ND	ATP6V0D1,SHC1
Arachidonic acid metabolism	1.19	0.0444	ND	LTA4H,MAPKAPK2
Interleukin-10 signaling	1.19	0.0444	ND	CCL19,TIMP1
Noradrenaline and Adrenaline Degradation	1.19	0.0444	ND	ADH1C,ADH5
MIF Regulation of Innate Immunity	1.17	0.0435	ND	CD74,PLA2G2A
Role of OCT4 in Mammalian Embryonic Stem Cell Pluripotency	1.17	0.0435	ND	NR2F2,SH3GLB1
Superoxide Radicals Degradation	1.15	0.125	ND	SOD2
Osteoarthritis Pathway	1.14	0.0208	ND	ANXA5,CASP4,S100A9,SMAD2,TCF7L2
IGF-1 Signaling	1.14	0.0286	ND	IGFBP4,IGFBP7,SHC1
Apoptosis Signaling	1.14	0.0286	ND	IKBKB,MAP4K4,ROCK1
Phagosome Maturation	1.13	0.0234	ND	ATP6V0D1,CTSC,CTSL,RAC2
Signaling by ERBB2	1.11	0.04	ND	PTPN12,SHC1
Signaling by NOTCH3	1.11	0.04	ND	PLXND1,PSENEN
Neddylation	1.11	0.0203	2.236	CAND1,COMMD5,NEDD8,PSMB5,PSMC2
Sertoli Cell-Sertoli Cell Junction Signaling	1.1	0.0202	2	A2M,ACTN1,DLG1,TIMP1,YBX3
Phase II - Conjugation of compounds	1.1	0.0275	ND	BPNT2,NNMT,TPST2
Oxidative Phosphorylation	1.1	0.0275	ND	CYB5B,NDUFB5,NDUFS6
Serine biosynthesis	1.1	0.111	ND	PSAT1
Cellular response to mitochondrial stress	1.1	0.111	ND	DELE1
Gap junction trafficking and regulation	1.1	0.0392	ND	CLTB,DAB2
Tumor Microenvironment Pathway	1.07	0.0222	ND	COL1A1,COL1A2,COL3A1,MMP7
Regulation of Apoptosis	1.07	0.0377	ND	PSMB5,PSMC2
Spliceosomal Cycle	1.07	0.0377	ND	DHX15,SF3B2
Tight Junction Signaling	1.06	0.0221	ND	CSTF3,HSF1,RAB13,YBX3
Estrogen Receptor Signaling	1.06	0.017	1.342	IGF2R,MMP7,NDUFB5,NDUFS6,ROCK1,SHC1,SOD2
Protein lipoylation	1.05	0.1	ND	FDX1
Calcium Transport I	1.05	0.1	ND	ANXA5
Signaling by TGF-beta Receptor Complex	1.05	0.037	ND	NEDD8,SMAD2
Amino acids regulate mTORC1	1.04	0.0364	ND	ATP6V0D1,LAMTOR2
Somitogenesis	1.04	0.0364	ND	PSMB5,PSMC2
Cholecystokinin/Gastrin-mediated Signaling	1.03	0.0256	ND	RAC2,ROCK1,SHC1
NLR signaling pathways	1.03	0.0357	ND	CASP4,IKBKB
Deadenylation-dependent mRNA decay	1.03	0.0357	ND	DCPS,HBS1L
E3 ubiquitin ligases ubiquitinate target proteins	1.03	0.0357	ND	CDC73,PEX2
FAT10 Signaling Pathway	1.03	0.0357	ND	PSMB5,PSMC2
ESR-mediated signaling	1.02	0.0254	ND	CDK9,CXXC5,USF2
Sphingosine-1-phosphate Signaling	1.02	0.0254	ND	CASP4,PDGFRB,RAC2
Hepatitis B Chronic Liver Pathogenesis Signaling Pathway	1.02	0.0213	1	HSF1,IKBKB,SMAD2,VDAC3
Prostanoid Biosynthesis	1.01	0.0909	ND	PTGDS
CSDE1 Signaling Pathway	1.01	0.0351	ND	SNAI2,VIM
TNF signaling	1.01	0.0351	ND	IKBKB,MAPKAPK2
Triacylglycerol Biosynthesis	1.01	0.0351	ND	AGPAT3,PLPP1
Ribosomal Quality Control Signaling Pathway	1	0.0189	2.236	HBS1L,HSF1,PSMB5,PSMC2,TCF25
NGF Signaling	0.994	0.0248	ND	IKBKB,ROCK1,SHC1
Macrophage Alternative Activation Signaling Pathway	0.991	0.0208	2	ABCA1,IGHG3,IGHM,IGKC
Polyamine Regulation in Colon Cancer	0.988	0.0339	ND	SMS,TCF7L2
Signaling by LTK	0.978	0.0833	ND	SHC1
Colorectal Cancer Metastasis Signaling	0.978	0.0185	ND	IFNGR1,MMP7,RAC2,SMAD2,TCF7L2
Glucocorticoid Receptor Signaling	0.974	0.015	ND	A2M,BRD7,CD163,IKBKB,NDUFB5,NDUFS6,PLA2G2A,SHC1,SMAD2
L1CAM interactions	0.97	0.0242	ND	DLG1,NRP1,SDCBP
Axonal Guidance Signaling	0.968	0.0154	ND	EIF3H,MMP7,NRP1,PLXND1,RAC2,ROCK1,SDCBP,SHC1
Gamma carboxylation, hypusinylation, hydroxylation, and arylsulfatase activation	0.964	0.0328	ND	EEF2,TPST2
TCF dependent signaling in response to WNT	0.954	0.0202	2	CDC73,PSMB5,PSMC2,TCF7L2
Trafficking and processing of endosomal TLR	0.945	0.0769	ND	CTSL
Transcriptional regulation of testis differentiation	0.945	0.0769	ND	PTGDS
Cleavage and Polyadenylation of Pre-mRNA	0.945	0.0769	ND	CSTF3
Glycerophospholipid biosynthesis	0.94	0.0234	ND	AGPAT3,PLA2G2A,SLC44A1
MHC class II antigen presentation	0.94	0.0234	ND	CD74,CTSC,CTSL
Glioma Signaling	0.94	0.0234	ND	IGF2R,PDGFRB,SHC1
GP6 Signaling Pathway	0.932	0.0233	ND	COL1A1,COL1A2,COL3A1
UFMylation Signaling Pathway	0.929	0.0312	ND	ABCA1,EIF4G2
Intra-Golgi and retrograde Golgi-to-ER traffic	0.92	0.0196	2	AGPAT3,IGF2R,MAN2A1,SNAP29
Opioid Signaling Pathway	0.919	0.0177	ND	ARRB2,CLTB,RAC2,RGS5,TCF7L2
Hedgehog ligand biogenesis	0.918	0.0308	ND	PSMB5,PSMC2
RAB geranylgeranylation	0.918	0.0308	ND	RAB13,RAB21
Stearate Biosynthesis I (Animals)	0.918	0.0308	ND	ACSL4,DHRS1
LXR/RXR Activation	0.918	0.0229	ND	ABCA1,LBP,LYZ
Formation of axial mesoderm	0.915	0.0714	ND	SMAD2
Role of IL-17A in Psoriasis	0.915	0.0714	ND	S100A9
Granulocyte Adhesion and Diapedesis	0.909	0.0194	ND	CCL14,CCL15,CCL19,MMP7
Oxytocin Signaling Pathway	0.906	0.0175	2.236	ARRB2,EEF2,PLA2G2A,ROCK1,SHC1
CD40 Signaling	0.897	0.0299	ND	IKBKB,MAPKAPK2
ERBB4 Signaling	0.897	0.0299	ND	PSENEN,SHC1
Huntington's Disease Signaling	0.896	0.0174	ND	CASP4,CLTB,PSMB5,PSMC2,SHC1
Integrin Signaling	0.892	0.0191	2	ACTN1,RAC2,ROCK1,SHC1
Processing of Capped Intron-Containing Pre-mRNA	0.892	0.0174	2.236	CSTF3,DHX15,HNRNPL,SF3B2,SNRPC
Synthesis of Prostaglandins (PG) and Thromboxanes (TX)	0.887	0.0667	ND	PTGDS
Interleukin-15 signaling	0.887	0.0667	ND	SHC1
Fatty Acid Activation	0.887	0.0667	ND	ACSL4
TNFR2 non-canonical NF-kB pathway	0.886	0.0294	ND	PSMB5,PSMC2
Complex I biogenesis	0.886	0.0294	ND	NDUFB5,NDUFS6
Irritable Bowel Syndrome Signaling Pathway	0.883	0.0172	2.236	IFNGR1,IKBKB,MMP7,RAC2,ROCK1
HIF1α Signaling	0.876	0.0189	ND	FLT1,MMP7,RAC2,VIM
Role of PKR in Interferon Induction and Antiviral Response	0.862	0.0216	ND	IFNGR1,IKBKB,PDGFRB
STAT3 Pathway	0.862	0.0216	ND	FLT1,IGF2R,PDGFRB
Processing of SMDT1	0.861	0.0625	ND	SMDT1
D-myo-inositol (1,4,5)-trisphosphate Degradation	0.861	0.0625	ND	BPNT2
Glioma Invasiveness Signaling	0.856	0.0282	ND	RAC2,TIMP1
Signaling by NOTCH4	0.849	0.0213	ND	PSENEN,PSMB5,PSMC2
Regulation of RUNX2 expression and activity	0.846	0.0278	ND	PSMB5,PSMC2
Signaling by Type 1 Insulin-like Growth Factor 1 Receptor (IGF1R)	0.837	0.0588	ND	SHC1
Transcriptional regulation of pluripotent stem cells	0.837	0.0588	ND	SMAD2
Protein methylation	0.837	0.0588	ND	EEF2
FOXO-mediated transcription of cell cycle genes	0.837	0.0588	ND	SMAD2
Germ layer formation at gastrulation	0.837	0.0588	ND	SMAD2
Chondroitin Sulfate Degradation (Metazoa)	0.837	0.0588	ND	OGA
Leukotriene Biosynthesis	0.837	0.0588	ND	LTA4H
Ephrin B Signaling	0.837	0.0274	ND	RAC2,ROCK1
MSP-RON Signaling in Cancer Cells Pathway	0.836	0.021	ND	SMAD2,TCF7L2,VIM
Thrombin Signaling	0.825	0.018	ND	IKBKB,RAC2,ROCK1,SHC1
Extra-nuclear estrogen signaling	0.818	0.0267	ND	MMP7,SHC1
Granzyme A Signaling	0.818	0.0267	ND	NDUFB5,NDUFS6
Dermatan Sulfate Degradation (Metazoa)	0.814	0.0556	ND	OGA
Cellular response to hypoxia	0.809	0.0263	ND	PSMB5,PSMC2
Agranulocyte Adhesion and Diapedesis	0.805	0.0177	ND	CCL14,CCL15,CCL19,MMP7
Semaphorin Neuronal Repulsive Signaling Pathway	0.805	0.0203	ND	NRP1,PLXND1,ROCK1
Signaling by NOTCH1	0.8	0.026	ND	ARRB2,PSENEN
RNA Polymerase II Transcription	0.793	0.02	ND	CDC73,CDK9,CSTF3
Signaling by Activin	0.792	0.0526	ND	SMAD2
Unfolded Protein Response (UPR)	0.792	0.0526	ND	ATF6B
RHO GTPases Activate ROCKs	0.792	0.0526	ND	ROCK1
γ-linolenate Biosynthesis II (Animals)	0.792	0.0526	ND	ACSL4
Mitochondrial L-carnitine Shuttle Pathway	0.792	0.0526	ND	ACSL4
Factors Promoting Cardiogenesis in Vertebrates	0.787	0.0199	ND	ROCK1,SMAD2,TCF7L2
Thyroid Cancer Signaling	0.783	0.0253	ND	SHC1,TCF7L2
Neurotrophin/TRK Signaling	0.783	0.0253	ND	SHC1,SPRY1
Type II Diabetes Mellitus Signaling	0.781	0.0197	ND	ACSL4,ADIPOR1,IKBKB
G alpha (12/13) signalling events	0.774	0.025	ND	MCF2L,ROCK1
IL-7 Signaling Pathway	0.774	0.025	ND	IGHM,SHC1
Signaling by Hippo	0.772	0.05	ND	AMOTL1
Class I peroxisomal membrane protein import	0.772	0.05	ND	PEX2
Maturation of TCA enzymes and regulation of TCA cycle	0.772	0.05	ND	ISCU
Signaling by NTRK1 (TRKA)	0.766	0.0247	ND	MAPKAPK2,SHC1
Synaptic adhesion-like molecules	0.753	0.0476	ND	DLG1
p75 NTR receptor-mediated signalling	0.747	0.019	ND	IKBKB,MCF2L,PSENEN
Epithelial Adherens Junction Signaling	0.747	0.019	ND	ROCK1,SNAI2,TCF7L2
Transcriptional regulation of white adipocyte differentiation	0.741	0.0238	ND	ADIRF,NR2F2
Superpathway of D-myo-inositol (1,4,5)-trisphosphate Metabolism	0.734	0.0455	ND	BPNT2
LPS-stimulated MAPK Signaling	0.734	0.0235	ND	IKBKB,LBP
Necroptosis Signaling Pathway	0.725	0.0185	ND	IKBKB,PLA2G2A,VDAC3
Inhibition of ARE-Mediated mRNA Degradation Pathway	0.72	0.0184	ND	MAPKAPK2,PSMB5,PSMC2
HIPPO signaling	0.718	0.023	ND	DLG1,SMAD2
PDGF Signaling	0.718	0.023	ND	PDGFRB,SHC1
RAF-independent MAPK1/3 activation	0.717	0.0435	ND	PEA15
Nephrin family interactions	0.717	0.0435	ND	ACTN1
Differential Regulation of Cytokine Production in Intestinal Epithelial Cells by IL-17A and IL-17F	0.717	0.0435	ND	LCN2
TCA Cycle II (Eukaryotic)	0.717	0.0435	ND	OGDHL
Oxidative Stress Induced Senescence	0.711	0.0227	ND	MAP4K4,MAPKAPK2
Regulation of mitotic cell cycle	0.711	0.0227	ND	PSMB5,PSMC2
Respiratory electron transport	0.711	0.0227	ND	NDUFB5,NDUFS6
Fcgamma receptor (FCGR) dependent phagocytosis	0.704	0.0181	ND	IGHG3,IGKC,WASF2
Amyloid fiber formation	0.703	0.0225	ND	LYZ,PSENEN
RAB GEFs exchange GTP for GDP on RABs	0.696	0.0222	ND	RAB13,RAB21
Gαq Signaling	0.689	0.0178	ND	IKBKB,RAC2,ROCK1
Insulin processing	0.685	0.04	ND	CPE
Incretin synthesis, secretion, and inactivation	0.685	0.04	ND	TCF7L2
MyD88 cascade initiated on plasma membrane	0.685	0.04	ND	IKBKB
Signaling by NTRK2 (TRKB)	0.685	0.04	ND	SHC1
Complex III assembly	0.685	0.04	ND	ISCU
Pregnenolone Biosynthesis	0.685	0.04	ND	FDX1
Cell junction organization	0.682	0.0217	ND	ACTN1,PLEC
MAPK6/MAPK4 signaling	0.682	0.0217	ND	PSMB5,PSMC2
Acute Myeloid Leukemia Signaling	0.682	0.0217	ND	SPI1,TCF7L2
Actin Nucleation by ARP-WASP Complex	0.682	0.0217	ND	RAC2,ROCK1
Germ Cell-Sertoli Cell Junction Signaling	0.679	0.0175	ND	A2M,ACTN1,RAC2
Glioblastoma Multiforme Signaling	0.679	0.0175	ND	PDGFRB,RAC2,SHC1
Phagosome Formation	0.675	0.0127	2.828	CALCRL,IGHG3,IGHM,IGKC,LBP,PLA2G2A,RAC2,ROCK1,WASF2
Miscellaneous transport and binding events	0.67	0.0385	ND	ADD1
Signaling by Erythropoietin	0.67	0.0385	ND	SHC1
Pyrimidine Deoxyribonucleotides De Novo Biosynthesis I	0.67	0.0385	ND	AK1
WNT/β-catenin Signaling	0.664	0.0172	ND	MMP7,SOX5,TCF7L2
Integrin signaling	0.655	0.037	ND	SHC1
Pyroptosis	0.655	0.037	ND	CASP4
Role of JAK1, JAK2 and TYK2 in Interferon Signaling	0.655	0.037	ND	IFNGR1
Th1 and Th2 Activation Pathway	0.655	0.017	ND	IFNGR1,PSENEN,SPI1
Immunogenic Cell Death Signaling Pathway	0.654	0.0208	ND	IFNGR1,ROCK1
DNA Methylation and Transcriptional Repression Signaling	0.641	0.0204	ND	CDK9,TCF25
Sulfur amino acid metabolism	0.641	0.0357	ND	SQOR
MTOR signalling	0.641	0.0357	ND	LAMTOR2
CDP-diacylglycerol Biosynthesis I	0.641	0.0357	ND	AGPAT3
Serotonin Degradation	0.635	0.0202	ND	ADH1C,ADH5
S Phase	0.629	0.02	ND	PSMB5,PSMC2
Energy dependent regulation of mTOR by LKB1-AMPK	0.628	0.0345	ND	LAMTOR2
Interconversion of nucleotide di- and triphosphates	0.628	0.0345	ND	AK1
Processing of Capped Intronless Pre-mRNA	0.628	0.0345	ND	CSTF3
Cellular response to heat stress	0.622	0.0198	ND	HSF1,MAPKAPK2
Activation of kainate receptors upon glutamate binding	0.615	0.0333	ND	DLG1
Regulation of TP53 Activity through Acetylation	0.615	0.0333	ND	BRD7
Signaling by CSF3 (G-CSF)	0.615	0.0333	ND	SHC1
Phosphatidylglycerol Biosynthesis II (Non-plastidic)	0.615	0.0333	ND	AGPAT3
ABC-family proteins mediated transport	0.61	0.0194	ND	PSMB5,PSMC2
DNA Replication Pre-Initiation	0.604	0.0192	ND	PSMB5,PSMC2
Nicotinate metabolism	0.603	0.0323	ND	NNMT
Signaling by BMP	0.603	0.0323	ND	FSTL1
Signaling by ALK	0.603	0.0323	ND	SHC1
Glutamate binding, activation of AMPA receptors and synaptic plasticity	0.603	0.0323	ND	DLG1
Signaling by CSF1 (M-CSF) in myeloid cells	0.603	0.0323	ND	SHC1
MyD88 dependent cascade initiated on endosome	0.603	0.0323	ND	IKBKB
Sonic Hedgehog Signaling	0.603	0.0323	ND	ARRB2
Regulation of eIF4 and p70S6K Signaling	0.597	0.0159	ND	EIF3H,EIF4G2,SHC1
D-myo-inositol (1,4,5,6)-Tetrakisphosphate Biosynthesis	0.592	0.0158	ND	PPP4C,PTPN12,PTPN3
D-myo-inositol (3,4,5,6)-tetrakisphosphate Biosynthesis	0.592	0.0158	ND	PPP4C,PTPN12,PTPN3
Toll-like Receptor Cascades	0.591	0.0312	ND	LBP
Thrombin signalling through proteinase activated receptors (PARs)	0.591	0.0312	ND	ARRB2
Paxillin Signaling	0.587	0.0187	ND	ACTN1,PTPN12
Integration of energy metabolism	0.581	0.0185	ND	ACSL4,ADIPOR1
Toll Like Receptor 3 (TLR3) Cascade	0.579	0.0303	ND	IKBKB
MAPK targets/ Nuclear events mediated by MAP kinases	0.579	0.0303	ND	MAPKAPK2
Airway Inflammation in Asthma	0.579	0.0303	ND	IFNGR1
TNFR2 Signaling	0.579	0.0303	ND	IKBKB
NOD1/2 Signaling Pathway	0.576	0.0155	ND	IKBKB,MAP4K4,MAPKAPK2
Endothelin-1 Signaling	0.576	0.0155	ND	CASP4,PLA2G2A,SHC1
Sphingolipid metabolism	0.57	0.0182	ND	CYB5B,PLPP1
TRIM21 Intracellular Antibody Signaling Pathway	0.569	0.0123	2.646	IFNGR1,IGHG3,IGHM,IGKC,IKBKB,PSMB5,PSMC2
Serotonin Receptor Signaling	0.569	0.0127	2.449	ARFGEF2,ARRB2,CPE,PLA2G2A,RAC2,ROCK1
Signaling by NOTCH2	0.568	0.0294	ND	PSENEN
Cargo concentration in the ER	0.568	0.0294	ND	CTSC
4-1BB Signaling in T Lymphocytes	0.568	0.0294	ND	IKBKB
IL-33 Signaling Pathway	0.568	0.0153	ND	CASP4,IKBKB,MAPKAPK2
CDX Gastrointestinal Cancer Signaling Pathway	0.564	0.0152	ND	IKBKB,RAC2,TCF7L2
Class I MHC mediated antigen processing and presentation	0.56	0.0131	2.236	CTSL,IKBKB,PSMB5,PSMC2,S100A9
Regulation of Actin-based Motility by Rho	0.559	0.0179	ND	RAC2,ROCK1
Coagulation System	0.558	0.0286	ND	A2M
Fatty Acid β-oxidation I	0.558	0.0286	ND	ACSL4
Hedgehog 'off' state	0.548	0.0175	ND	PSMB5,PSMC2
Airway Pathology in Chronic Obstructive Pulmonary Disease	0.548	0.0175	ND	LCN2,PTGDS
Human Embryonic Stem Cell Pluripotency	0.548	0.0149	ND	KLF2,PDGFRB,SMAD2
3-phosphoinositide Degradation	0.548	0.0149	ND	PPP4C,PTPN12,PTPN3
Role of MAPK Signaling in Promoting the Pathogenesis of Influenza	0.543	0.0174	ND	ATP6V0D1,PLA2G2A
Detoxification of Reactive Oxygen Species	0.537	0.027	ND	SOD2
Fatty acyl-CoA biosynthesis	0.537	0.027	ND	ACSL4
Mitochondrial Fatty Acid Beta-Oxidation	0.537	0.027	ND	PCCA
Methylglyoxal Degradation III	0.537	0.027	ND	DHRS1
Superpathway of Methionine Degradation	0.537	0.027	ND	PCCA
Interferon Signaling	0.537	0.027	ND	IFNGR1
ID1 Signaling Pathway	0.537	0.0147	ND	S100A9,SMAD2,VIM
LPS/IL-1 Mediated Inhibition of RXR Function	0.533	0.0135	ND	ABCA1,ACSL4,FMO3,LBP
D-myo-inositol-5-phosphate Metabolism	0.529	0.0146	ND	PPP4C,PTPN12,PTPN3
MyD88-independent TLR4 cascade	0.528	0.0263	ND	IKBKB
Metabolism of steroid hormones	0.528	0.0263	ND	FDX1
TWEAK Signaling	0.528	0.0263	ND	IKBKB
Notch Signaling	0.528	0.0263	ND	PSENEN
Senescence Pathway	0.523	0.0133	1	IKBKB,MAPKAPK2,SMAD2,SOD2
Regulation of lipid metabolism by PPARalpha	0.523	0.0168	ND	ABCA1,SIN3B
PAK Signaling	0.523	0.0168	ND	PDGFRB,SHC1
Role of Tissue Factor in Cancer	0.518	0.0144	ND	ARRB2,FLT1,IKBKB
Formation of Fibrin Clot (Clotting Cascade)	0.518	0.0256	ND	A2M
Complement System	0.518	0.0256	ND	C4BPA
Fc Epsilon RI Signaling	0.518	0.0167	ND	PLA2G2A,RAC2
Virus Entry via Endocytic Pathways	0.518	0.0167	ND	CLTB,RAC2
MSP-RON Signaling in Macrophages Pathway	0.518	0.0167	ND	IFNGR1,IKBKB
Neurotransmitter release cycle	0.509	0.025	ND	ARL6IP5
Mitophagy	0.509	0.025	ND	VDAC3
Signaling by FGFR3	0.509	0.025	ND	SHC1
Transcriptional Regulation by VENTX	0.509	0.025	ND	TCF7L2
Synthesis of DNA	0.508	0.0164	ND	PSMB5,PSMC2
IL-15 Production	0.508	0.0164	ND	FLT1,PDGFRB
Signaling by FGFR4	0.5	0.0244	ND	SHC1
RET signaling	0.5	0.0244	ND	SHC1
Mechanisms of Viral Exit from Host Cells	0.5	0.0244	ND	SH3GLB1
p38 MAPK Signaling	0.499	0.0161	ND	MAPKAPK2,PLA2G2A
mTOR Signaling	0.497	0.014	ND	EIF3H,EIF4G2,RAC2
IL-13 Signaling Pathway	0.494	0.016	ND	CHI3L1,ROCK1
Th1 Pathway	0.494	0.016	ND	IFNGR1,PSENEN
3-phosphoinositide Biosynthesis	0.494	0.0139	ND	PPP4C,PTPN12,PTPN3
Formation of WDR5-containing histone-modifying complexes	0.492	0.0238	ND	OGT
April Mediated Signaling	0.492	0.0238	ND	IKBKB
Pyrimidine Ribonucleotides Interconversion	0.492	0.0238	ND	AK1
Protein Kinase A Signaling	0.49	0.0123	-1	ADD1,PTPN12,PTPN3,ROCK1,TCF7L2
Dendritic Cell Maturation	0.485	0.0115	2.236	COL1A1,COL1A2,COL3A1,IGHG3,IGHM,IGKC,IKBKB
DAP12 interactions	0.483	0.0233	ND	SHC1
Transport of vitamins, nucleosides, and related molecules	0.483	0.0233	ND	SLC35C1
Smooth Muscle Contraction	0.483	0.0233	ND	TPM4
B Cell Activating Factor Signaling	0.483	0.0233	ND	IKBKB
RHOGDI Signaling	0.477	0.0136	ND	RAC2,ROCK1,WASF2
ERK/MAPK Signaling	0.477	0.0136	ND	PLA2G2A,RAC2,SHC1
ROBO SLIT Signaling Pathway	0.477	0.0155	ND	FLT1,MMP7
Elastic fibre formation	0.475	0.0227	ND	EMILIN1
TAK1-dependent IKK and NF-kappa-B activation	0.475	0.0227	ND	IKBKB
Assembly and cell surface presentation of NMDA receptors	0.475	0.0227	ND	DLG1
Acetone Degradation I (to Methylglyoxal)	0.475	0.0227	ND	DHRS1
BER (Base Excision Repair) Pathway	0.475	0.0227	ND	ARL6IP5
RHO GTPases Activate WASPs and WAVEs	0.467	0.0222	ND	WASF2
Pyrimidine Ribonucleotides De Novo Biosynthesis	0.467	0.0222	ND	AK1
Glycation Signaling Pathway	0.464	0.0133	ND	IKBKB,RAC2,STAB1
Mitotic G1 phase and G1/S transition	0.464	0.0152	ND	PSMB5,PSMC2
Signaling by Retinoic Acid	0.46	0.0217	ND	ADH1C
DNA damage-induced 14-3-3σ Signaling	0.46	0.0217	ND	CASP4
Gα12/13 Signaling	0.455	0.0149	ND	IKBKB,ROCK1
Interleukin-2 family signaling	0.452	0.0213	ND	SHC1
Role of RIG1-like Receptors in Antiviral Innate Immunity	0.452	0.0213	ND	IKBKB
Role of Osteoblasts, Osteoclasts and Chondrocytes in Rheumatoid Arthritis	0.452	0.0131	ND	COL1A1,IKBKB,TCF7L2
CCR3 Signaling in Eosinophils	0.447	0.0147	ND	PLA2G2A,ROCK1
Ferroptosis Signaling Pathway	0.447	0.0147	ND	ABCA1,ACSL4
CGAS-STING Signaling Pathway	0.439	0.0145	ND	ATP6V0D1,IKBKB
RAC Signaling	0.439	0.0145	ND	MCF2L,RAC2
Adipogenesis pathway	0.439	0.0145	ND	NR2F2,SIN3B
Pyruvate metabolism	0.438	0.0204	ND	WDR26
MYC Mediated Apoptosis Signaling	0.431	0.02	ND	IKBKB
Sertoli Cell-Germ Cell Junction Signaling Pathway (Enhanced)	0.428	0.0127	ND	A2M,RAC2,SMAD2
Ephrin A Signaling	0.428	0.0142	ND	PSENEN,ROCK1
Th2 Pathway	0.428	0.0142	ND	PSENEN,SPI1
EIF2 Signaling	0.425	0.0126	ND	EIF3H,EIF4G2,SHC1
Transcriptional regulation by RUNX2	0.424	0.0196	ND	COL1A1
NR1H2 and NR1H3-mediated signaling	0.424	0.0196	ND	ABCA1
Transcriptional regulation of granulopoiesis	0.424	0.0196	ND	SPI1
Amyloid Processing	0.424	0.0196	ND	PSENEN
Signaling by FGFR1	0.418	0.0192	ND	SHC1
TNFR1 Signaling	0.418	0.0192	ND	IKBKB
Retinoate Biosynthesis I	0.418	0.0192	ND	ADH1C
G alpha (s) signalling events	0.413	0.0138	ND	ARRB2,CALCRL
Superpathway of Inositol Phosphate Compounds	0.411	0.0123	ND	PPP4C,PTPN12,PTPN3
Selenoamino acid metabolism	0.409	0.0137	ND	AIMP1,NNMT
PIP3 activates AKT signaling	0.405	0.0136	ND	PDGFRB,RAC2
AMPK Signaling	0.405	0.0122	ND	AK1,BRD7,EEF2
Signaling by ROBO receptors	0.403	0.0122	ND	NRP1,PSMB5,PSMC2
Lymphotoxin β Receptor Signaling	0.399	0.0182	ND	IKBKB
Interleukin-3, Interleukin-5 and GM-CSF signaling	0.393	0.0179	ND	SHC1
CD27 Signaling in Lymphocytes	0.393	0.0179	ND	IKBKB
EGF Signaling	0.393	0.0179	ND	SHC1
KEAP1-NFE2L2 pathway	0.388	0.0132	ND	PSMB5,PSMC2
Neurexins and neuroligins	0.387	0.0175	ND	PDLIM5
Folate Signaling Pathway	0.387	0.0175	ND	OGT
Cell Cycle Control of Chromosomal Replication	0.387	0.0175	ND	CDK9
RUNX1 regulates megakaryocyte differentiation and platelet function	0.381	0.0172	ND	SIN3B
Cytoprotection by HMOX1	0.381	0.0172	ND	SIN3B
Role of IL-17A in Arthritis	0.381	0.0172	ND	MAPKAPK2
Sperm Motility	0.371	0.0116	ND	FLT1,PDGFRB,PLA2G2A
GADD45 Signaling	0.37	0.0167	ND	SMAD2
PCP (Planar Cell Polarity) Pathway	0.37	0.0167	ND	ROCK1
Cardiac Hypertrophy Signaling	0.366	0.0115	ND	MAPKAPK2,RAC2,ROCK1
Ovarian Cancer Signaling	0.365	0.0126	ND	MMP7,TCF7L2
HMGB1 Signaling	0.362	0.0125	ND	IFNGR1,RAC2
NCAM signaling for neurite out-growth	0.354	0.0159	ND	COL3A1
IL-2 Signaling	0.354	0.0159	ND	SHC1
Transcriptional Regulatory Network in Embryonic Stem Cells	0.349	0.0122	ND	IGF2R,SMAD2
Mitochondrial biogenesis	0.349	0.0156	ND	SOD2
Cytosolic sensors of pathogen-associated DNA	0.349	0.0156	ND	IKBKB
Peroxisomal protein import	0.349	0.0156	ND	PEX2
Thrombopoietin Signaling	0.349	0.0156	ND	SHC1
Signaling by Rho Family GTPases	0.347	0.0112	ND	RAC2,ROCK1,VIM
Role of JAK2 in Hormone-like Cytokine Signaling	0.344	0.0154	ND	SHC1
ERB2-ERBB3 Signaling	0.344	0.0154	ND	SHC1
CXCR4 Signaling	0.341	0.012	ND	RAC2,ROCK1
Activation of IRF by Cytosolic Pattern Recognition Receptors	0.34	0.0152	ND	IKBKB
Induction of Apoptosis by HIV1	0.34	0.0152	ND	IKBKB
Macroautophagy	0.335	0.0149	ND	LAMTOR2
NoRC negatively regulates rRNA expression	0.335	0.0149	ND	SIN3B
Agrin Interactions at Neuromuscular Junction	0.33	0.0147	ND	RAC2
IL-17A Signaling in Airway Cells	0.33	0.0147	ND	IKBKB
SPINK1 General Cancer Pathway	0.33	0.0147	ND	SPINK1
Role of JAK1 and JAK3 in γc Cytokine Signaling	0.326	0.0145	ND	SHC1
Phospholipases	0.326	0.0145	ND	PLA2G2A
TP53 Regulates Transcription of DNA Repair Genes	0.321	0.0143	ND	CDK9
GM-CSF Signaling	0.321	0.0143	ND	SHC1
Ribonucleotide Reductase Signaling Pathway	0.321	0.0115	ND	BRD7,SNAI2
Netrin Signaling	0.321	0.0115	ND	FMO3,RAC2
Chronic Myeloid Leukemia Signaling	0.318	0.0107	ND	IKBKB,RAC2,TCF7L2
Basal Cell Carcinoma Signaling	0.317	0.0141	ND	TCF7L2
Remodeling of Epithelial Adherens Junctions	0.317	0.0141	ND	ACTN1
Translocation of SLC2A4 (GLUT4) to the plasma membrane	0.313	0.0139	ND	RAB13
COPII-mediated vesicle transport	0.308	0.0137	ND	CTSC
Signaling by FGFR2	0.308	0.0137	ND	SHC1
ISG15 antiviral mechanism	0.304	0.0135	ND	EIF4G2
Senescence-Associated Secretory Phenotype (SASP)	0.304	0.0135	ND	IGFBP7
Erythropoietin Signaling Pathway	0.302	0.011	ND	RAC2,SHC1
Ion channel transport	0.297	0.0109	ND	ATP6V0D1,FXYD6
GDNF Family Ligand-Receptor Interactions	0.296	0.0132	ND	SHC1
Systemic Lupus Erythematosus in B Cell Signaling Pathway	0.293	0.0096	2.236	IFNGR1,IGHG3,IGHM,IGKC,MAP4K4,RAC2,SHC1
Angiopoietin Signaling	0.292	0.013	ND	IKBKB
Growth Hormone Signaling	0.292	0.013	ND	A2M
PKR-mediated signaling	0.288	0.0128	ND	IKBKB
NF-κB Activation by Viruses	0.288	0.0128	ND	IKBKB
Role of WNT/GSK-3β Signaling in the Pathogenesis of Influenza	0.288	0.0128	ND	TCF7L2
Role of BRCA1 in DNA Damage Response	0.281	0.0125	ND	BRD7
Role of MAPK Signaling in Inhibiting the Pathogenesis of Influenza	0.281	0.0125	ND	PLA2G2A
DDX58/IFIH1-mediated induction of interferon-alpha/beta	0.277	0.0123	ND	IKBKB
IL-3 Signaling	0.277	0.0123	ND	SHC1
FLT3 Signaling in Hematopoietic Progenitor Cells	0.274	0.0122	ND	SHC1
RNA polymerase II transcribes snRNA genes	0.27	0.012	ND	CDK9
JAK/STAT Signaling	0.27	0.012	ND	SHC1
BEX2 Signaling Pathway	0.27	0.012	ND	TCF7L2
B Cell Receptor Signaling	0.269	0.00939	ND	IGHG3,IGHM,IGKC,IKBKB,RAC2,SHC1
Transport of bile salts and organic acids, metal ions and amine compounds	0.267	0.0119	ND	SLC44A1
Activation of anterior HOX genes in hindbrain during early embryogenesis	0.267	0.0119	ND	MAFB
Nicotine Degradation II	0.267	0.0119	ND	FMO3
Acetylcholine Receptor Signaling Pathway	0.265	0.0102	ND	CASP4,PSENEN
Autism Signaling Pathway	0.265	0.00971	ND	IGF2R,PCCA,TCF7L2
Activation of NMDA receptors and postsynaptic events	0.263	0.0118	ND	DLG1
TP53 Regulates Metabolic Genes	0.263	0.0118	ND	LAMTOR2
Role of MAPK Signaling in the Pathogenesis of Influenza	0.263	0.0118	ND	PLA2G2A
FGF Signaling	0.26	0.0116	ND	MAPKAPK2
Mitotic G2-G2/M phases	0.258	0.01	ND	PSMB5,PSMC2
PI3K/AKT Signaling	0.254	0.0099	ND	IKBKB,SHC1
Adrenomedullin signaling pathway	0.254	0.0099	ND	CALCRL,SHC1
Parkinson's Signaling Pathway	0.253	0.00949	ND	ATP6V0D1,NDUFB5,NDUFS6
Regulation of Cellular Mechanics by Calpain Protease	0.25	0.0112	ND	ACTN1
Pulmonary Healing Signaling Pathway	0.25	0.0098	ND	MMP7,TCF7L2
NER (Nucleotide Excision Repair, Enhanced Pathway)	0.241	0.0109	ND	NEDD8
Post-translational modification: synthesis of GPI-anchored proteins	0.238	0.0108	ND	VNN1
Fcγ Receptor-mediated Phagocytosis in Macrophages and Monocytes	0.238	0.0108	ND	RAC2
RANK Signaling in Osteoclasts	0.238	0.0108	ND	IKBKB
ERBB Signaling	0.238	0.0108	ND	SHC1
Apelin Adipocyte Signaling Pathway	0.238	0.0108	ND	RAC2
Coronavirus Pathogenesis Pathway	0.236	0.00948	ND	CTSL,IKBKB
Class B/2 (Secretin family receptors)	0.23	0.0104	ND	CALCRL
Prolactin Signaling	0.23	0.0104	ND	SHC1
IL-1 Signaling	0.227	0.0103	ND	IKBKB
TGF-β Signaling	0.227	0.0103	ND	SMAD2
Interferon gamma signaling	0.224	0.0102	ND	IFNGR1
Mitochondrial protein degradation	0.224	0.0102	ND	SMDT1
Melanocyte Development and Pigmentation Signaling	0.224	0.0102	ND	SHC1
Small Cell Lung Cancer Signaling	0.224	0.0102	ND	IKBKB
p53 Signaling	0.221	0.0101	ND	SNAI2
Salvage Pathways of Pyrimidine Ribonucleotides	0.221	0.0101	ND	AK1
Sumoylation Pathway	0.216	0.0099	ND	RAC2
Pyroptosis Signaling Pathway	0.213	0.0098	ND	CASP4
GPER1 signaling	0.211	0.00971	ND	SHC1
Mouse Embryonic Stem Cell Pluripotency	0.211	0.00971	ND	TCF7L2
Regulation of endogenous retroelements	0.208	0.00962	ND	SS18L1
Telomerase Signaling	0.199	0.00926	ND	SHC1
NAD Signaling Pathway	0	0.00667	ND	SOD2
Neurovascular Coupling Signaling Pathway	0	0.00858	ND	PLA2G2A,ROCK1
Oxytocin in Brain Signaling Pathway	0	0.00495	ND	PLA2G2A
SNARE Signaling Pathway	0	0.0073	ND	SNAP29
MicroRNA Biogenesis Signaling Pathway	0	0.00532	ND	SMAD2
Multiple Sclerosis Signaling Pathway	0	0.00917	ND	IFNGR1,MGAT1
Role of Chondrocytes in Rheumatoid Arthritis Signaling Pathway	0	0.00694	ND	MMP7
Neuregulin Signaling	0	0.0084	ND	SHC1
Circadian Rhythm Signaling	0	0.00733	ND	HSF1,PTGDS
Synaptic Long Term Depression	0	0.00503	ND	PLA2G2A
Chaperone Mediated Autophagy Signaling Pathway	0	0.00782	-0.447	ATP6V0D1,IKBKB,MMP7,PEA15,PSMB5
Adrenergic Receptor Signaling Pathway (Enhanced)	0	0.00508	ND	ATP6V0D1
Glutaminergic Receptor Signaling Pathway (Enhanced)	0	0.00608	ND	IKBKB,PLA2G2A
ISGylation Signaling Pathway	0	0.00917	ND	S100A4
NFKBIE Signaling Pathway	0	0.00223	ND	IKBKB
Orexin Signaling Pathway	0	0.0083	ND	ATP6V0D1,PLA2G2A
NRF2-mediated Oxidative Stress Response	0	0.0037	ND	SOD2
Aryl Hydrocarbon Receptor Signaling	0	0.00546	ND	NEDD8
G alpha (i) signalling events	0	0.00772	ND	CCL19,RGS5
Eukaryotic Translation Elongation	0	0.0082	ND	EEF2
Generic Transcription Pathway	0	0.00233	ND	ZNF664
Mitotic Metaphase and Anaphase	0	0.00847	ND	PSMB5,PSMC2
Class A/1 (Rhodopsin-like receptors)	0	0.003	ND	CCL19
Costimulation by the CD28 family	0	0.00758	ND	TRAC
G alpha (q) signalling events	0	0.00571	ND	RGS5
Cardiac conduction	0	0.00758	ND	FXYD6
Cilium Assembly	0	0.0049	ND	CCT3
HDR through Homologous Recombination (HRR) or Single Strand Annealing (SSA)	0	0.00877	ND	PPP4C
Keratinization	0	0.00463	ND	PCSK6
Cell Cycle Checkpoints	0	0.00735	ND	PSMB5,PSMC2
Eukaryotic Translation Initiation	0	0.00667	ND	EIF3H
Hepatic Cholestasis	0	0.00893	ND	IKBKB,LBP
NAFLD Signaling Pathway	0	0.00444	ND	IKBKB
Pancreatic Secretion Signaling Pathway	0	0.00797	ND	LIPA,ROCK1
BBSome Signaling Pathway	0	0.00606	ND	ARRB2,CALCRL,CCT3
IL-27 Signaling Pathway	0	0.00746	ND	IFNGR1
WNT/SHH Axonal Guidance Signaling Pathway	0	0.00658	ND	TCF7L2
Histone Modification Signaling Pathway	0	0.00667	ND	BRD7,CDK9
Nuclear Cytoskeleton Signaling Pathway	0	0.00446	ND	PLEC
Mitochondrial Division Signaling Pathway	0	0.00602	ND	ROCK1
Chromatin organization	0	0.00392	ND	OGT
Lung Ionic Balance Signaling Pathway	0	0.0038	ND	CALCRL,ROCK1
14-3-3-mediated Signaling	0	0.00752	ND	VIM
Role of NFAT in Regulation of the Immune Response	0	0.00382	ND	IGHG3,IGHM,IGKC,IKBKB
FcγRIIB Signaling in B Lymphocytes	0	0.0075	ND	IGHG3,IGHM,IGKC,SHC1
IL-17 Signaling	0	0.00529	ND	LCN2
fMLP Signaling in Neutrophils	0	0.00752	ND	RAC2
CTLA4 Signaling in Cytotoxic T Lymphocytes	0	0.00326	ND	CLTB,RAC2
T Helper Cell Differentiation	0	0.00211	ND	IFNGR1
CD28 Signaling in T Helper Cells	0	0.00192	ND	IKBKB
IL-15 Signaling	0	0.00759	ND	IGHG3,IGHM,IGKC,SHC1
Cellular Effects of Sildenafil (Viagra)	0	0.00576	ND	CALCRL,CRP,SMAD2,SOD2
Renin-Angiotensin Signaling	0	0.00826	ND	SHC1
Docosahexaenoic Acid (DHA) Signaling	0	0.00794	ND	PLA2G2A,PSENEN
ICOS-ICOSL Signaling in T Helper Cells	0	0.00391	ND	IKBKB,SHC1
Molecular Mechanisms of Cancer	0	0.0081	2.646	CALCRL,MMP7,PSENEN,RAC2,SHC1,SMAD2,TCF7L2
Androgen Signaling	0	0.00571	ND	SHC1
Role of NANOG in Mammalian Embryonic Stem Cell Pluripotency	0	0.00813	ND	SHC1
CREB Signaling in Neurons	0	0.0081	2.236	CALCRL,FLT1,IGF2R,PDGFRB,SHC1
Type I Diabetes Mellitus Signaling	0	0.00586	ND	CPE,IFNGR1,IKBKB
Allograft Rejection Signaling	0	0.00609	ND	IGHG3,IGHM,IGKC
Autoimmune Thyroid Disease Signaling	0	0.00648	ND	IGHG3,IGHM,IGKC
Bladder Cancer Signaling	0	0.0084	ND	MMP7
p70S6K Signaling	0	0.00861	ND	EEF2,IGHG3,IGHM,IGKC,SHC1
Pancreatic Adenocarcinoma Signaling	0	0.008	ND	SMAD2
G Beta Gamma Signaling	0	0.00769	ND	SHC1
Communication between Innate and Adaptive Immune Cells	0	0.00425	2	CCL15,IGHG3,IGHM,IGKC
Systemic Lupus Erythematosus Signaling	0	0.00375	ND	IGHG3,IGHM,IGKC,SNRPC
FAK Signaling	0	0.0077	2.121	CALCRL,COL1A1,COL1A2,FLT1,PDGFRB,PTPN12,SDCBP,TCF7L2
RHOA Signaling	0	0.00813	ND	ROCK1
Phospholipase C Signaling	0	0.00534	ND	IGHG3,IGHM,IGKC,PLA2G2A,RAC2,SHC1
HER-2 Signaling in Breast Cancer	0	0.00437	ND	IKBKB
Altered T Cell and B Cell Signaling in Rheumatoid Arthritis	0	0.00318	ND	IGHG3,IGHM,IGKC
Role of NFAT in Cardiac Hypertrophy	0	0.00439	ND	SHC1
B Cell Development	0	0.00611	ND	IGHG3,IGHM,IGKC
Breast Cancer Regulation by Stathmin1	0	0.00658	1	CALCRL,PPP4C,RAC2,SHC1
Neuroprotective Role of THOP1 in Alzheimer's Disease	0	0.00769	ND	SERPINA3
Regulation of IL-2 Expression in Activated and Anergic T Lymphocytes	0	0.00428	ND	IKBKB,SMAD2
NUR77 Signaling in T Lymphocytes	0	0.00193	ND	SIN3B
PKCθ Signaling in T Lymphocytes	0	0.00357	ND	IKBKB,RAC2
Antiproliferative Role of TOB in T Cell Signaling	0	0.00235	ND	SMAD2
PI3K Signaling in B Lymphocytes	0	0.00845	ND	ATF6B,IGHG3,IGHM,IGKC,IKBKB
Hematopoiesis from Pluripotent Stem Cells	0	0.0067	ND	IGHG3,IGHM,IGKC
eNOS Signaling	0	0.00621	ND	FLT1
Gαi Signaling	0	0.00685	ND	SHC1
Gαs Signaling	0	0.00794	ND	ADD1
TEC Kinase Signaling	0	0.00173	ND	RAC2
SAPK/JNK Signaling	0	0.00598	ND	MAP4K4,RAC2,SHC1
Nitric Oxide Signaling in the Cardiovascular System	0	0.00833	ND	FLT1
Protein Ubiquitination Pathway	0	0.00717	ND	PSMB5,PSMC2
Xenobiotic Metabolism Signaling	0	0.00303	ND	FMO3
IL-4 Signaling	0	0.00521	ND	COL1A1,COL1A2,COL3A1
Insulin Receptor Signaling	0	0.00714	ND	SHC1
NF-κB Signaling	0	0.00876	2.236	FLT1,IGF2R,IKBKB,MAP4K4,PDGFRB
T Cell Receptor Signaling	0	0.00321	ND	IKBKB,TCF7L2
G-Protein Coupled Receptor Signaling	0	0.0084	2.449	ARRB2,CALCRL,IKBKB,RAC2,ROCK1,SHC1
Gustation Pathway	0	0.00474	ND	LIPA
Autophagy	0	0.00455	ND	SNAP29
PD-1, PD-L1 cancer immunotherapy pathway	0	0.00877	ND	IFNGR1
Endocannabinoid Developing Neuron Pathway	0	0.00787	ND	RAC2
Apelin Endothelial Signaling Pathway	0	0.00694	ND	KLF2
Cardiac Hypertrophy Signaling (Enhanced)	0	0.00743	2	DLG1,IKBKB,MAPKAPK2,ROCK1
T Cell Exhaustion Signaling Pathway	0	0.00176	ND	SMAD2
Synaptogenesis Signaling Pathway	0	0.00315	ND	SHC1
Systemic Lupus Erythematosus in T Cell Signaling Pathway	0	0.00465	ND	CASP4,RAC2,ROCK1
Xenobiotic Metabolism CAR Signaling Pathway	0	0.00431	ND	FMO3
Insulin Secretion Signaling Pathway	0	0.00702	ND	CPE,EIF4G2
Coronavirus Replication Pathway	0	0.00599	ND	CTSL
Calcium Signaling	0	0.00459	ND	TPM4
