## Supplemental table 35 for "Deep Spatial Sequencing Revealing Differential Immune Responses in Human Hepatocellular Carcinoma"

### Sheet: Sheet0
Supplemental table 35. Standard sequencing Cluster 13 pathways
Ingenuity Canonical Pathways	-log(p-value)	Ratio	z-score	Molecules
Phase I - Functionalization of compounds	15	0.142	4	AADAC,ADH1A,ADH1B,ADH1C,ADH4,ADH6,ALDH2,ALDH3A1,CES1,CYP1A1,CYP27A1,CYP2E1,CYP3A4,CYP8B1,EPHX1,FMO3
Ethanol Degradation II	12	0.238	2.449	ACSS3,ADH1A,ADH1B,ADH1C,ADH4,ADH6,ALDH2,ALDH3A1,ALDH3A2,ALDH4A1
Noradrenaline and Adrenaline Degradation	10.1	0.2	2.236	ADH1A,ADH1B,ADH1C,ADH4,ADH6,ALDH2,ALDH3A1,ALDH3A2,ALDH4A1
Regulation of Insulin-like Growth Factor (IGF) transport and uptake by IGFBPs	9.43	0.0968	3.464	APOA2,APOA5,APOB,F5,MIA3,NOTUM,PLG,SDC2,SERPIND1,SPARCL1,TGOLN2,VWA1
LXR/RXR Activation	9.15	0.0916	2.828	AGT,APOA2,APOA5,APOB,APOC4,FASN,HADH,HPR,LYZ,MLXIPL,SERPINF1,SERPINF2
Post-translational protein phosphorylation	8.97	0.103	3.317	APOA2,APOA5,APOB,F5,MIA3,NOTUM,SDC2,SERPIND1,SPARCL1,TGOLN2,VWA1
Serotonin Degradation	8.13	0.101	2.236	ADH1A,ADH1B,ADH1C,ADH4,ADH6,ALDH2,ALDH3A1,ALDH3A2,ALDH4A1,UGT1A1
Bile Acid Biosynthesis, Neutral Pathway	8.06	0.3	2	AKR1C4,AMACR,CYP27A1,CYP3A4,CYP8B1,SLC27A5
LPS/IL-1 Mediated Inhibition of RXR Function	7.7	0.0505	ND	ACSL5,ALAS1,ALDH1L1,ALDH2,ALDH3A1,ALDH3A2,ALDH4A1,APOC4,CAT,CYP2E1,CYP3A4,FMO3,MGMT,MGST2,SLC27A5
Aspirin ADME	7.24	0.159	2.646	ACSM5,CES1,CYP2E1,CYP3A4,GLYAT,SLC16A1,UGT1A1
Ethanol Degradation IV	7.2	0.222	2.236	ACSS3,ALDH2,ALDH3A1,ALDH3A2,ALDH4A1,CAT
FXR/RXR Activation	7.2	0.0615	-0.632	ABCB4,APOB,CYP27A1,CYP3A4,CYP8B1,FASN,MGST2,MLXIPL,NQO1,PCK2,PKLR,SLC27A5
Metabolism of Angiotensinogen to Angiotensins	6.74	0.294	2.236	AGT,CES1,CTSZ,ENPEP,MME
Xenobiotic Metabolism AHR Signaling Pathway	6.61	0.0826	2.449	ALDH1L1,ALDH2,ALDH3A1,ALDH3A2,ALDH4A1,CYP1A1,MGST2,NQO1,UGT1A1
Aryl Hydrocarbon Receptor Signaling	6.54	0.0601	ND	ALDH1L1,ALDH2,ALDH3A1,ALDH3A2,ALDH4A1,CCND1,CYP1A1,CYP3A4,MGST2,NFIX,NQO1
Xenobiotic Metabolism Signaling	6.3	0.0424	ND	ALDH1L1,ALDH2,ALDH3A1,ALDH3A2,ALDH4A1,CAT,CES1,CYP1A1,CYP3A4,FMO3,MGMT,MGST2,NQO1,UGT1A1
Regulation of lipid metabolism by PPARalpha	6.29	0.0756	3	ABCB4,AGT,ALAS1,APOA2,APOA5,CYP1A1,G0S2,ME1,PLIN2
Bile acid and bile salt metabolism	5.81	0.133	2.449	AKR1C4,AMACR,CYP27A1,CYP8B1,HSD17B4,SLC27A5
Interferon alpha/beta signaling	5.58	0.0921	2.646	ADAR,IFI27,IFI6,IFIT3,ISG15,MX1,OAS2
Maturity Onset Diabetes of Young (MODY) Signaling	5.5	0.0897	ND	APOA2,APOA5,APOB,APOC4,APOL6,PKLR,SLC2A2
Acute Phase Response Signaling	5.46	0.0524	ND	AGT,APCS,APOA2,C4BPA,C4BPB,HP,PLG,SERPIND1,SERPINF1,SERPINF2
Formation of xylulose-5-phosphate	5.3	0.6	ND	CRYL1,DCXR,SORD
Cargo concentration in the ER	5.14	0.147	2.236	CTSZ,F5,LMAN1,MIA3,PREB
Coagulation System	5.08	0.143	-0.447	F5,PLG,SERPIND1,SERPINF2,TFPI
Fatty Acid β-oxidation I	5.08	0.143	2.236	ACSL5,EHHADH,HADH,HSD17B4,SLC27A5
Interferon Signaling	4.95	0.135	ND	IFI6,IFIT3,IFNGR1,ISG15,MX1
Mitochondrial protein degradation	4.84	0.0714	2.646	ALAS1,ALDH2,ECH1,GLUD1,HADH,NADK2,UQCRQ
Complement System	4.84	0.128	-2	C4BPA,C4BPB,C8A,CD46,CFI
Oxidative Ethanol Degradation III	4.79	0.0896	2	ACSS3,ALDH2,ALDH3A1,ALDH3A2,ALDH4A1,CYP2E1
Xenobiotic Metabolism PXR Signaling Pathway	4.73	0.0433	2.449	ALDH1L1,ALDH2,ALDH3A1,ALDH3A2,ALDH4A1,CAT,CES1,CYP3A4,MGST2,UGT1A1
Xenobiotic Metabolism CAR Signaling Pathway	4.72	0.0431	2.449	ALDH1L1,ALDH2,ALDH3A1,ALDH3A2,ALDH4A1,CYP1A1,CYP3A4,FMO3,MGST2,UGT1A1
Retinoid metabolism and transport	4.58	0.114	2.236	AKR1C4,APOA2,APOB,LRP1,SDC2
Fatty Acid α-oxidation	4.5	0.174	ND	ALDH2,ALDH3A1,ALDH3A2,ALDH4A1
Estrogen Biosynthesis	4.44	0.106	ND	CYP1A1,CYP2E1,CYP3A4,HSD17B4,HSD17B6
Histamine Degradation	4.43	0.167	ND	ALDH2,ALDH3A1,ALDH3A2,ALDH4A1
Putrescine Degradation III	4.35	0.16	ND	ALDH2,ALDH3A1,ALDH3A2,ALDH4A1
Metabolism of water-soluble vitamins and cofactors	4.28	0.0732	2.449	AOX1,FASN,GPHN,MMAB,SLC23A2,SLC5A6
Nicotine Degradation II	4.23	0.0714	ND	AOX1,CYP1A1,CYP2E1,CYP3A4,FMO3,UGT1A1
Retinoate Biosynthesis I	4.22	0.0962	ND	ADH1B,ADH1C,ADH4,AKR1C4,HSD17B6
NRF2-mediated Oxidative Stress Response	4.16	0.037	2	AOX1,CAT,CBR1,CYP1A1,CYP2E1,CYP3A4,EPHX1,GPX2,MGST2,NQO1
Peroxisomal lipid metabolism	4.09	0.138	2	ALDH3A2,AMACR,EHHADH,HSD17B4
Folate Signaling Pathway	4.03	0.0877	2	ALDH1L1,GGH,MTHFD1,OAS2,SHMT1
Tryptophan Degradation X (Mammalian, via Tryptamine)	3.97	0.129	ND	ALDH2,ALDH3A1,ALDH3A2,ALDH4A1
Peroxisomal protein import	3.79	0.0781	2.236	AMACR,CAT,ECH1,EHHADH,HSD17B4
DHCR24 Signaling Pathway	3.78	0.0486	2.646	AGT,APOA2,APOB,APOC4,HPR,SERPINF1,SERPINF2
PXR/RXR Activation	3.69	0.0746	ND	ALAS1,ALDH3A2,CYP3A4,PCK2,UGT1A1
Phenylalanine Degradation IV (Mammalian, via Side Chain)	3.67	0.2	ND	ALDH2,ALDH3A2,HPD
Dopamine Degradation	3.58	0.103	ND	ALDH2,ALDH3A1,ALDH3A2,ALDH4A1
Metabolism of folate and pterines	3.5	0.176	ND	ALDH1L1,MTHFD1,SHMT1
Glutaryl-CoA Degradation	3.5	0.176	ND	EHHADH,HADH,HSD17B4
Nicotine Degradation III	3.46	0.0667	ND	AOX1,CYP1A1,CYP2E1,CYP3A4,UGT1A1
Plasma lipoprotein assembly, remodeling, and clearance	3.44	0.0658	2.236	APOA2,APOA5,APOB,APOC4,PCSK6
Phenylethylamine Degradation I	3.42	0.5	ND	ALDH2,ALDH3A2
Signaling by Retinoic Acid	3.3	0.087	2	ADH1A,ADH1C,ADH4,PDK4
D-glucuronate Degradation I	3.2	0.4	ND	CRYL1,DCXR
Folate Polyglutamylation	3.2	0.4	ND	MTHFD1,SHMT1
Antimicrobial peptides	3.19	0.0816	2	ATOX1,LCN2,LYZ,REG3A
Complement cascade	3.09	0.0441	2.449	C4BPA,C4BPB,C8A,CD46,CFI,CPN2
Role of Hypercytokinemia/hyperchemokinemia in the Pathogenesis of Influenza	3.06	0.0543	ND	CXCL10,IFIT3,ISG15,MX1,OAS2
Tryptophan Degradation III (Eukaryotic)	3.04	0.125	ND	EHHADH,HADH,HSD17B4
Metabolism of porphyrins	2.94	0.115	ND	ALAS1,BLVRB,UGT1A1
Bupropion Degradation	2.94	0.115	ND	CYP1A1,CYP2E1,CYP3A4
Fructose metabolism	2.88	0.286	ND	KHK,SORD
Neutrophil degranulation	2.77	0.0231	3.317	CAT,CHI3L1,CPPED1,CTSH,CTSZ,GGH,HP,LCN2,LYZ,MLEC,MME
Superoxide Radicals Degradation	2.76	0.25	ND	CAT,NQO1
Integration of energy metabolism	2.74	0.0463	2.236	FASN,ITPR2,MLXIPL,PKLR,SLC2A2
Stearate Biosynthesis I (Animals)	2.73	0.0615	2	ACSL5,CYP2E1,FASN,SLC27A5
Phase II - Conjugation of compounds	2.73	0.0459	2.236	ACSM5,BPNT2,GLYAT,MGST2,UGT1A1
Prednisone ADME	2.56	0.2	ND	CYP3A4,HSD11B1
Folate Transformations I	2.56	0.2	ND	MTHFD1,SHMT1
COPII-mediated vesicle transport	2.55	0.0548	2	CTSZ,F5,LMAN1,PREB
Detoxification of Reactive Oxygen Species	2.49	0.0811	ND	ATOX1,CAT,GPX2
Fatty acyl-CoA biosynthesis	2.49	0.0811	ND	ACSL5,FASN,SCD
Formation of Fibrin Clot (Clotting Cascade)	2.43	0.0769	ND	F5,SERPIND1,TFPI
TR/RXR Activation	2.38	0.0382	2	APOA5,CCND1,FASN,HP,ME1
Response to elevated platelet cytosolic Ca2+	2.37	0.0379	2.236	F5,LGALS3BP,PLG,SELENOP,SERPINF2
Docosahexaenoic Acid (DHA) Signaling	2.36	0.0278	1.89	BCL2L1,CAT,CCND1,ITPR2,NOTUM,OSGIN1,SERPINF1
Melatonin Degradation I	2.35	0.0482	ND	CYP1A1,CYP2E1,CYP3A4,UGT1A1
Production of Nitric Oxide and Reactive Oxygen Species in Macrophages	2.34	0.0312	1.342	APOA2,APOB,APOC4,CAT,IFNGR1,LYZ
Activation of gene expression by SREBF (SREBP)	2.34	0.0714	ND	FASN,GPAM,SCD
Transport of bile salts and organic acids, metal ions and amine compounds	2.33	0.0476	2	RHBG,SLC13A3,SLC16A1,SLC30A1
Dissolution of Fibrin Clot	2.33	0.154	ND	PLG,SERPINF2
Atherosclerosis Signaling	2.3	0.0365	2	APOA2,APOB,APOC4,COL18A1,LYZ
Hematoma Resolution Signaling Pathway	2.3	0.027	1.134	C8A,CAT,IFNGR1,LRP1,MERTK,NQO1,PLG
Acetone Degradation I (to Methylglyoxal)	2.28	0.0682	ND	CYP1A1,CYP2E1,CYP3A4
Glutamate and glutamine metabolism	2.26	0.143	ND	GLUD1,GLUL
Superpathway of Melatonin Degradation	2.24	0.0449	ND	CYP1A1,CYP2E1,CYP3A4,UGT1A1
Synthesis of Prostaglandins (PG) and Thromboxanes (TX)	2.2	0.133	ND	CBR1,CYP8B1
Fatty Acid Activation	2.2	0.133	ND	ACSL5,SLC27A5
Extrinsic Prothrombin Activation Pathway	2.15	0.125	ND	F5,TFPI
Pyruvate metabolism	2.15	0.0612	ND	ME1,PDK4,PKLR
Type II Diabetes Mellitus Signaling	2.11	0.0329	ND	ACSL5,ITPR2,PKLR,SLC27A5,SLC2A2
NR1H2 and NR1H3-mediated signaling	2.1	0.0588	ND	APOC4,FASN,SCD
Methylthiopropionate Biosynthesis	2.1	1	ND	ADI1
Glutamine Biosynthesis I	2.1	1	ND	GLUL
Glutamate Removal from Folates	2.1	1	ND	GGH
Sorbitol Degradation I	2.1	1	ND	SORD
Isoleucine Degradation I	2.05	0.111	ND	EHHADH,HSD17B4
NAFLD Signaling Pathway	2.01	0.0267	1.342	APOB,FASN,GPAM,MLXIPL,PKLR,SCD
Glyoxylate metabolism and glycine degradation	2	0.105	ND	ALDH4A1,GRHPR
γ-linolenate Biosynthesis II (Animals)	2	0.105	ND	ACSL5,SLC27A5
Mitochondrial L-carnitine Shuttle Pathway	2	0.105	ND	ACSL5,SLC27A5
Triacylglycerol Biosynthesis	1.97	0.0526	ND	CRLS1,GPAM,PLPP3
Valine Degradation I	1.96	0.1	ND	EHHADH,HSD17B4
Interleukin-4 and Interleukin-13 signaling	1.91	0.036	2	BCL2L1,CCND1,IL13RA1,LCN2
Autism Signaling Pathway	1.9	0.0227	1.633	ALDH1L1,ALDH2,ALDH3A1,ALDH3A2,ALDH4A1,CYP27A1,RELN
Binding and Uptake of Ligands by Scavenger Receptors	1.87	0.0351	2	APOB,HP,HPR,LRP1
Parkinson's Signaling Pathway	1.85	0.0222	2.449	ALDH1L1,ALDH2,ALDH3A1,ALDH3A2,ALDH4A1,ITPR2,NQO1
Triacylglycerol Degradation	1.83	0.0469	ND	AADAC,ALDH2,NOTUM
ESR-mediated signaling	1.82	0.0339	2	CCND1,GPAM,H2AJ,POLR2E
Role of JAK2 in Hormone-like Cytokine Signaling	1.81	0.0462	ND	BCL2L1,CCND1,CYP3A4
Vitamin-C Transport	1.8	0.0833	ND	AKR1C4,SLC23A2
Transport of glycerol from adipocytes to the liver by Aquaporins	1.8	0.5	ND	AQP9
4-hydroxyproline Degradation I	1.8	0.5	ND	ALDH4A1
Thiosulfate Disproportionation III (Rhodanese)	1.8	0.5	ND	TST
Fatty Acid Biosynthesis Initiation II	1.8	0.5	ND	FASN
Glycine Degradation (Creatine Biosynthesis)	1.8	0.5	ND	GATM
Glycine Biosynthesis I	1.8	0.5	ND	SHMT1
Glutamate Biosynthesis II	1.8	0.5	ND	GLUD1
Glutamate Degradation X	1.8	0.5	ND	GLUD1
NoRC negatively regulates rRNA expression	1.78	0.0448	ND	H2AJ,POLR2E,UBTF
Pregnenolone Biosynthesis	1.77	0.08	ND	CYP27A1,CYP2E1
Asparagine N-linked glycosylation	1.74	0.032	2	ASGR1,LMAN1,MAN1A1,MLEC
Sulfur amino acid metabolism	1.68	0.0714	ND	ADI1,TST
CDP-diacylglycerol Biosynthesis I	1.68	0.0714	ND	CRLS1,GPAM
RNA Polymerase I Transcription	1.66	0.0405	ND	H2AJ,POLR2E,UBTF
Cardiac conduction	1.66	0.0303	2	CES1,ITPR2,KCNK1,MME
Paracetamol ADME	1.65	0.069	ND	CYP2E1,UGT1A1
Proline catabolism	1.62	0.333	ND	ALDH4A1
NFE2L2 regulating TCA cycle genes	1.62	0.333	ND	ME1
Uracil Degradation II (Reductive)	1.62	0.333	ND	UPB1
Proline Degradation	1.62	0.333	ND	ALDH4A1
Palmitate Biosynthesis I (Animals)	1.62	0.333	ND	FASN
Thymine Degradation	1.62	0.333	ND	UPB1
Glutathione Redox Reactions I	1.62	0.0667	ND	GPX2,MGST2
Phosphatidylglycerol Biosynthesis II (Non-plastidic)	1.62	0.0667	ND	CRLS1,GPAM
Nicotinate metabolism	1.59	0.0645	ND	CYP8B1,NADK2
GABAergic Receptor Signaling Pathway (Enhanced)	1.58	0.0286	1	GLUD1,GLUL,GPHN,ITPR2
Activation of Matrix Metalloproteinases	1.54	0.0606	ND	COL18A1,PLG
Estrogen-Dependent Breast Cancer Signaling	1.54	0.0361	ND	CCND1,HSD17B4,HSD17B6
Iron homeostasis signaling pathway	1.53	0.0276	ND	HJV,HP,LRP1,STEAP3
Neurotransmitter uptake and metabolism In glial cells	1.5	0.25	ND	GLUL
NGF processing	1.5	0.25	ND	PCSK6
Carnitine synthesis	1.5	0.25	ND	SHMT1
Heme Degradation	1.5	0.25	ND	BLVRB
Taurine Biosynthesis	1.5	0.25	ND	FMO3
Molybdenum Cofactor Biosynthesis	1.5	0.25	ND	GPHN
Nucleotide catabolism	1.5	0.0571	ND	DNPH1,UPB1
Sirtuin Signaling Pathway	1.48	0.0201	2.236	GADD45G,GLUD1,H1-0,H1-10,NQO1,PCK2
Methylglyoxal Degradation III	1.45	0.0541	ND	ADH4,CYP2E1
IL-10 Signaling	1.44	0.0258	1	BCL2L1,BLVRB,CCND1,IFNGR1
Inhibition of Matrix Metalloproteases	1.43	0.0526	ND	LRP1,SDC2
Apelin Adipocyte Signaling Pathway	1.41	0.0323	ND	CAT,GPX2,MGST2
Reelin signalling pathway	1.4	0.2	ND	RELN
Intestinal absorption	1.4	0.2	ND	SLC2A2
Pentose Phosphate Pathway (Oxidative Branch)	1.4	0.2	ND	H6PD
Superpathway of Serine and Glycine Biosynthesis I	1.4	0.2	ND	SHMT1
Tetrahydrofolate Salvage from 5,10-methenyltetrahydrofolate	1.4	0.2	ND	MTHFD1
Tetrapyrrole Biosynthesis II	1.4	0.2	ND	ALAS1
Myo-inositol Biosynthesis	1.4	0.2	ND	BPNT2
Arginine Degradation I (Arginase Pathway)	1.4	0.2	ND	ALDH4A1
dTMP De Novo Biosynthesis	1.4	0.2	ND	SHMT1
Tyrosine Degradation I	1.4	0.2	ND	HPD
Acetate Conversion to Acetyl-CoA	1.4	0.2	ND	ACSS3
Fatty Acid β-oxidation III (Unsaturated, Odd Number)	1.4	0.2	ND	EHHADH
Heparan Sulfate Biosynthesis (Late Stages)	1.39	0.0316	ND	AADAC,ALDH2,NOTUM
Necroptosis Signaling Pathway	1.38	0.0247	1	GLUD1,GLUL,MERTK,SLC25A13
Immunogenic Cell Death Signaling Pathway	1.38	0.0312	ND	CXCL10,IFNGR1,LRP1
RNA Polymerase III Transcription	1.37	0.0488	ND	NFIX,POLR2E
Regulation of beta-cell development	1.35	0.0476	ND	PKLR,SLC2A2
p53 Signaling	1.34	0.0303	ND	BCL2L1,CCND1,GADD45G
IL-12 Signaling and Production in Macrophages	1.34	0.0207	-1	APOA2,APOB,APOC4,IFNGR1,LYZ
Intrinsic Prothrombin Activation Pathway	1.33	0.0465	ND	COL18A1,F5
Arginine Biosynthesis IV	1.33	0.167	ND	GLUD1
UDP-N-acetyl-D-glucosamine Biosynthesis II	1.33	0.167	ND	FMO3
Heparan Sulfate Biosynthesis	1.31	0.0294	ND	AADAC,ALDH2,NOTUM
Gene Silencing by RNA	1.3	0.0291	ND	ANG,H2AJ,POLR2E
Arachidonic acid metabolism	1.3	0.0444	ND	CYP1A1,GPX2
Cyclophilin Signaling Pathway	1.29	0.02	1.342	AGT,BCL2L1,CCND1,CTNNBL1,LRP1
Cargo recognition for clathrin-mediated endocytosis	1.28	0.0286	ND	APOB,GRK3,TGOLN2
TYSND1 cleaves peroxisomal proteins	1.26	0.143	ND	HSD17B4
Signaling by VEGF	1.25	0.0278	ND	ITPR2,NRP1,SHB
Sphingolipid metabolism	1.23	0.0273	ND	ALDH3A2,HEXA,PLPP3
Protein Sorting Signaling Pathway	1.23	0.022	2	LMAN1,MIA3,PLPP3,PREB
DNA Damage Reversal	1.21	0.125	ND	MGMT
Sucrose Degradation V (Mammalian)	1.21	0.125	ND	KHK
Histidine Degradation III	1.21	0.125	ND	MTHFD1
Glutathione-mediated Detoxification	1.2	0.0392	ND	GGH,MGST2
Macrophage Classical Activation Signaling Pathway	1.19	0.0213	ND	CXCL10,IFNGR1,IL13RA1,MERTK
B-WICH complex positively regulates rRNA expression	1.19	0.0385	ND	H2AJ,POLR2E
Amyotrophic Lateral Sclerosis Signaling	1.18	0.0259	ND	BCL2L1,CAT,GLUL
Colorectal Cancer Metastasis Signaling	1.18	0.0185	ND	BCL2L1,CCND1,GRK3,IFNGR1,LRP1
Hepatic Fibrosis / Hepatic Stellate Cell Activation	1.16	0.0208	ND	AGT,COL18A1,CYP2E1,IFNGR1
Retinol Biosynthesis	1.16	0.037	ND	AADAC,CES1
OAS antiviral response	1.16	0.111	ND	OAS2
Lipophagy	1.16	0.111	ND	PLIN2
Atorvastatin ADME	1.16	0.111	ND	CYP3A4
Malate-aspartate shuttle	1.16	0.111	ND	SLC25A13
Pathogenesis of Multiple Sclerosis	1.16	0.111	ND	CXCL10
Heme Biosynthesis II	1.16	0.111	ND	ALAS1
Antioxidant Action of Vitamin C	1.15	0.0252	ND	NOTUM,SLC23A2,SLC2A2
Intrinsic Pathway for Apoptosis	1.14	0.0364	ND	BCL2L1,SEPTIN4
DNA Damage/Telomere Stress Induced Senescence	1.13	0.0357	ND	H1-0,H2AJ
Neurotransmitter clearance	1.11	0.1	ND	ALDH2
Urea cycle	1.11	0.1	ND	NAGS
Creatine metabolism	1.11	0.1	ND	GATM
Ketone body metabolism	1.11	0.1	ND	ACSS3
mRNA Editing	1.11	0.1	ND	ADAR
IL-13 Signaling Pathway	1.1	0.024	ND	BCL2L1,CHI3L1,IL13RA1
Pancreatic Adenocarcinoma Signaling	1.1	0.024	ND	BCL2L1,CCND1,CYP2E1
Iron uptake and transport	1.08	0.0333	ND	LCN2,STEAP3
GADD45 Signaling	1.08	0.0333	ND	CCND1,GADD45G
Glycerophospholipid biosynthesis	1.08	0.0234	ND	CRLS1,GPAM,STARD10
Metallothioneins bind metals	1.07	0.0909	ND	MT1X
Phenylalanine and tyrosine metabolism	1.07	0.0909	ND	HPD
Aspartate and asparagine metabolism	1.07	0.0909	ND	SLC25A13
NFE2L2 regulating tumorigenic genes	1.07	0.0909	ND	BCL2L1
Oleate Biosynthesis II (Animals)	1.07	0.0909	ND	SCD
NAD Phosphorylation and Dephosphorylation	1.07	0.0909	ND	NADK2
Pentose Phosphate Pathway	1.07	0.0909	ND	H6PD
Glycine Betaine Degradation	1.07	0.0909	ND	SHMT1
Neuroprotective Role of THOP1 in Alzheimer's Disease	1.06	0.0231	ND	AGT,MME,PLG
Clathrin-mediated Endocytosis Signaling	1.06	0.0191	ND	APOA2,APOB,APOC4,LYZ
Coronavirus Pathogenesis Pathway	1.04	0.019	ND	AGT,CCND1,EEF1A2,OAS2
Assembly of RNA Polymerase I Complex	1.04	0.0833	ND	UBTF
Mitochondrial biogenesis	1.03	0.0312	ND	ALAS1,GLUD1
Senescence Pathway	1.03	0.0167	0.447	CAT,CCND1,GADD45G,ITPR2,PDK4
Cell surface interactions at the vascular wall	1.02	0.0186	2	APOB,MERTK,SDC2,SLC16A1
Activation of IRF by Cytosolic Pattern Recognition Receptors	1.01	0.0303	ND	ADAR,ISG15
Induction of Apoptosis by HIV1	1.01	0.0303	ND	BCL2L1,SLC25A13
Passive transport by Aquaporins	1	0.0769	ND	AQP9
Hereditary Breast Cancer Signaling	1	0.0217	ND	CCND1,GADD45G,POLR2E
Hepatic Cholestasis	0.974	0.0179	ND	ABCB4,CYP27A1,CYP3A4,CYP8B1
GM-CSF Signaling	0.965	0.0286	ND	BCL2L1,CCND1
ISG15 antiviral mechanism	0.925	0.027	ND	ISG15,MX1
NAD Signaling Pathway	0.922	0.02	ND	H1-0,H1-10,POLR2E
D-myo-inositol (1,4,5)-trisphosphate Degradation	0.918	0.0625	ND	BPNT2
Factors Promoting Cardiogenesis in Vertebrates	0.916	0.0199	ND	CCND1,LRP1,NOTUM
trans-Golgi Network Vesicle Budding	0.916	0.0267	ND	CTSZ,TGOLN2
Granzyme A Signaling	0.916	0.0267	ND	H1-0,H1-10
GPCR-Mediated Integration of Enteroendocrine Signaling Exemplified by an L Cell	0.916	0.0267	ND	ITPR2,NOTUM
Pre-NOTCH Expression and Processing	0.897	0.026	ND	CCND1,H2AJ
Chondroitin Sulfate Degradation (Metazoa)	0.893	0.0588	ND	HEXA
Leukotriene Biosynthesis	0.893	0.0588	ND	MGST2
PKR-mediated signaling	0.888	0.0256	ND	ADAR,ISG15
Hypoxia Signaling in the Cardiovascular System	0.888	0.0256	ND	NQO1,UBE2Q1
Dermatan Sulfate Degradation (Metazoa)	0.87	0.0556	ND	HEXA
Role of JAK family kinases in IL-6-type Cytokine Signaling	0.845	0.0241	ND	BCL2L1,CCND1
Xenobiotic Metabolism General Signaling Pathway	0.844	0.0184	ND	MGST2,NQO1,UGT1A1
Activation of anterior HOX genes in hindbrain during early embryogenesis	0.836	0.0238	ND	H2AJ,POLR2E
PEDF Signaling	0.836	0.0238	ND	BCL2L1,SERPINF1
Class I peroxisomal membrane protein import	0.828	0.05	ND	ALDH3A2
Platelet homeostasis	0.82	0.0233	ND	APOB,ITPR2
Glucose metabolism	0.82	0.0233	ND	PCK2,PKLR
Methionine Degradation I (to Homocysteine)	0.808	0.0476	ND	MGMT
Apelin Liver Signaling Pathway	0.808	0.0476	ND	AGT
Glioblastoma Multiforme Signaling	0.801	0.0175	ND	CCND1,ITPR2,NOTUM
Telomere Maintenance	0.797	0.0225	ND	H2AJ,POLR2E
Amyloid fiber formation	0.797	0.0225	ND	APCS,LYZ
NAP1L1 Transcription Regulation Signaling Pathway	0.797	0.0225	ND	CCND1,DCAF8
Cellular hexose transport	0.79	0.0455	ND	SLC2A2
Insertion of tail-anchored proteins into the endoplasmic reticulum membrane	0.79	0.0455	ND	ALDH3A2
Chaperone Mediated Autophagy	0.79	0.0455	ND	PLIN2
Superpathway of D-myo-inositol (1,4,5)-trisphosphate Metabolism	0.79	0.0455	ND	BPNT2
Androgen Signaling	0.78	0.0171	ND	CCND1,ITPR2,POLR2E
Cell junction organization	0.774	0.0217	ND	ANG,CLDN2
Signaling by NODAL	0.772	0.0435	ND	PCSK6
Regulation of TLR by endogenous ligand	0.772	0.0435	ND	APOB
NFE2L2 regulating anti-oxidant/detoxification enzymes	0.772	0.0435	ND	NQO1
Differential Regulation of Cytokine Production in Intestinal Epithelial Cells by IL-17A and IL-17F	0.772	0.0435	ND	LCN2
Androgen Biosynthesis	0.772	0.0435	ND	HSD17B6
Regulation of RUNX1 Expression and Activity	0.755	0.0417	ND	CCND1
RAS processing	0.755	0.0417	ND	BCL2L1
Cysteine Biosynthesis III (mammalia)	0.755	0.0417	ND	MGMT
Tumor Microenvironment Pathway	0.755	0.0167	ND	CCND1,SLC16A1,SLC2A2
Erythropoietin Signaling Pathway	0.75	0.0166	ND	BCL2L1,CCND1,ITPR2
Non-Small Cell Lung Cancer Signaling	0.746	0.0208	ND	CCND1,ITPR2
Complex III assembly	0.739	0.04	ND	UQCRQ
Interferon gamma signaling	0.732	0.0204	ND	IFNGR1,OAS2
Small Cell Lung Cancer Signaling	0.732	0.0204	ND	BCL2L1,CCND1
UVA-Induced MAPK Signaling	0.732	0.0204	ND	BCL2L1,NOTUM
DNA methylation	0.724	0.0385	ND	H2AJ
IL-17A Signaling in Gastric Cells	0.724	0.0385	ND	CXCL10
Estrogen-mediated S-phase Entry	0.724	0.0385	ND	CCND1
Histidine Degradation VI	0.724	0.0385	ND	CYP2E1
Chronic Myeloid Leukemia Signaling	0.723	0.0142	2	ADAR,BCL2L1,CCND1,NOTUM
Apelin Cardiomyocyte Signaling Pathway	0.719	0.02	ND	CAT,NOTUM
Neuropathic Pain Signaling in Dorsal Horn Neurons	0.712	0.0198	ND	ITPR2,NOTUM
Effects of PIP2 hydrolysis	0.709	0.037	ND	ITPR2
Syndecan interactions	0.709	0.037	ND	SDC2
Role of JAK1, JAK2 and TYK2 in Interferon Signaling	0.709	0.037	ND	IFNGR1
Insulin Secretion Signaling Pathway	0.708	0.014	2	ITPR2,NOTUM,SLC2A2,SSR2
Activated PKN1 stimulates transcription of AR regulated genes KLK2 and KLK3	0.695	0.0357	ND	H2AJ
Glycolysis I	0.695	0.0357	ND	PKLR
SIRT1 negatively regulates rRNA expression	0.682	0.0345	ND	H2AJ
Ubiquinol-10 Biosynthesis (Eukaryotic)	0.682	0.0345	ND	CYP2E1
Gluconeogenesis I	0.682	0.0345	ND	ME1
Role of p14/p19ARF in Tumor Suppression	0.682	0.0345	ND	UBTF
Glucocorticoid Receptor Signaling	0.678	0.0116	ND	AGT,BCL2L1,HP,IL13RA1,PCK2,PDK4,POLR2E
PPARα/RXRα Activation	0.677	0.0152	ND	APOA2,FASN,NOTUM
mRNA Capping	0.669	0.0333	ND	POLR2E
FOXO-mediated transcription of oxidative stress, metabolic and neuronal genes	0.669	0.0333	ND	CAT
ISGylation Signaling Pathway	0.663	0.0183	ND	CCND1,ISG15
PI3K/AKT Signaling	0.656	0.0149	ND	BCL2L1,CCND1,IL13RA1
Signaling by ALK	0.656	0.0323	ND	MDK
Intra-Golgi and retrograde Golgi-to-ER traffic	0.648	0.0147	ND	MAN1A1,RABEPK,TGOLN2
Surfactant metabolism	0.644	0.0312	ND	CTSH
Chromatin modifications during the maternal to zygotic transition (MZT)	0.644	0.0312	ND	H2AJ
Granulocyte Adhesion and Diapedesis	0.64	0.0146	ND	CLDN2,CXCL10,SDC2
PD-1, PD-L1 cancer immunotherapy pathway	0.634	0.0175	ND	BCL2L1,IFNGR1
Airway Inflammation in Asthma	0.632	0.0303	ND	IFNGR1
Inhibition of Angiogenesis by TSP1	0.632	0.0303	ND	SDC2
Signaling by NOTCH2	0.621	0.0294	ND	MDK
Late endosomal microautophagy	0.621	0.0294	ND	PLIN2
GPCR-Mediated Nutrient Sensing in Enteroendocrine Cells	0.613	0.0169	ND	ITPR2,NOTUM
PRC2 methylates histones and DNA	0.61	0.0286	ND	H2AJ
Renin-Angiotensin Signaling	0.597	0.0165	ND	AGT,ITPR2
ERCC6 (CSB) and EHMT2 (G9a) positively regulate rRNA expression	0.589	0.027	ND	H2AJ
Mitochondrial Fatty Acid Beta-Oxidation	0.589	0.027	ND	HADH
Superpathway of Methionine Degradation	0.589	0.027	ND	MGMT
Nucleotide Excision Repair Pathway	0.589	0.027	ND	POLR2E
Metabolism of steroid hormones	0.579	0.0263	ND	HSD11B1
Triglyceride metabolism	0.579	0.0263	ND	GPAM
Cell Cycle Regulation by BTG Family Proteins	0.579	0.0263	ND	CCND1
Pulmonary Fibrosis Idiopathic Signaling Pathway	0.576	0.0123	2	CCND1,COL18A1,IL13RA1,PLG
Glutaminergic Receptor Signaling Pathway (Enhanced)	0.567	0.0122	2	GLUD1,GLUL,ITPR2,NOTUM
Glycosaminoglycan metabolism	0.563	0.0156	ND	HEXA,SDC2
Transcriptional Regulation by VENTX	0.56	0.025	ND	CCND1
Clathrin-mediated endocytosis	0.558	0.0155	ND	APOB,TGOLN2
DAG and IP3 signaling	0.551	0.0244	ND	ITPR2
GABA Receptor Signaling	0.54	0.015	ND	GPHN,ITPR2
Synaptic Long Term Potentiation	0.536	0.0149	ND	ITPR2,NOTUM
IL-27 Signaling Pathway	0.536	0.0149	ND	GADD45G,IFNGR1
Transport of vitamins, nucleosides, and related molecules	0.534	0.0233	ND	SLC5A6
Smooth Muscle Contraction	0.534	0.0233	ND	ALDH2
Oncostatin M Signaling	0.534	0.0233	ND	CHI3L1
Netrin-1 signaling	0.525	0.0227	ND	HJV
TP53 Regulates Transcription of Cell Death Genes	0.525	0.0227	ND	STEAP3
Collagen chain trimerization	0.525	0.0227	ND	COL18A1
Mitochondrial Dysfunction	0.524	0.0116	-2	GPX2,ITPR2,MGST2,UQCRQ
Role of Osteoblasts in Rheumatoid Arthritis Signaling Pathway	0.52	0.0125	ND	CTSH,CTSZ,LRP1
White Adipose Tissue Browning Pathway	0.518	0.0145	ND	ITPR2,SLC16A1
Interleukin-10 signaling	0.517	0.0222	ND	CXCL10
Orexin Signaling Pathway	0.517	0.0124	ND	ITPR2,KCNK1,NOTUM
Reelin Signaling in Neurons	0.51	0.0143	ND	PDK4,RELN
Role of IL-17F in Allergic Inflammatory Airway Diseases	0.509	0.0217	ND	CXCL10
DNA damage-induced 14-3-3σ Signaling	0.509	0.0217	ND	BCL2L1
AMPK Signaling	0.504	0.0122	ND	CCND1,FASN,PCK2
Heme signaling	0.502	0.0213	ND	APOB
Neddylation	0.501	0.0122	ND	DCAF8,FBXO31,KLHL21
XBP1(S) activates chaperone genes	0.494	0.0208	ND	PREB
DNA Damage Bypass	0.494	0.0208	ND	ISG15
Complex IV assembly	0.494	0.0208	ND	PNKD
Nucleosome assembly	0.487	0.0204	ND	H2AJ
iNOS Signaling	0.487	0.0204	ND	IFNGR1
Meiotic recombination	0.48	0.02	ND	H2AJ
Melanoma Signaling	0.48	0.02	ND	CCND1
MYC Mediated Apoptosis Signaling	0.48	0.02	ND	BCL2L1
nNOS Signaling in Skeletal Muscle Cells	0.48	0.02	ND	ITPR2
Endocannabinoid Neuronal Synapse Pathway	0.474	0.0134	ND	ITPR2,NOTUM
Transcriptional regulation by RUNX2	0.473	0.0196	ND	CCND1
Transcriptional regulation of granulopoiesis	0.473	0.0196	ND	H2AJ
Assembly of RNA Polymerase II Complex	0.473	0.0196	ND	POLR2E
Sperm Motility	0.467	0.0116	ND	ITPR2,MERTK,NOTUM
Apoptotic execution phase	0.466	0.0192	ND	H1-0
Transcriptional regulation by RUNX1	0.463	0.0132	ND	GPAM,H2AJ
PTEN Signaling	0.459	0.0131	ND	BCL2L1,CCND1
Signaling by EGFR	0.459	0.0189	ND	LRIG1
Spliceosomal Cycle	0.459	0.0189	ND	CTNNBL1
Meiotic synapsis	0.446	0.0182	ND	H2AJ
Signaling by PTK6	0.446	0.0182	ND	CCND1
Lymphotoxin β Receptor Signaling	0.446	0.0182	ND	BCL2L1
NLR signaling pathways	0.44	0.0179	ND	BCL2L1
CD27 Signaling in Lymphocytes	0.44	0.0179	ND	BCL2L1
EGF Signaling	0.44	0.0179	ND	ITPR2
Pathogen Induced Cytokine Storm Signaling Pathway	0.432	0.0104	ND	COL18A1,CXCL10,IFNGR1,SLC2A2
eNOS Signaling	0.431	0.0124	ND	AQP9,ITPR2
Signaling by PDGF	0.428	0.0172	ND	PLG
RUNX1 regulates megakaryocyte differentiation and platelet function	0.428	0.0172	ND	H2AJ
Cytoprotection by HMOX1	0.428	0.0172	ND	BLVRB
Circadian Rhythm Signaling	0.427	0.011	ND	HLF,ITPR2,NOTUM
Metabolism of polyamines	0.422	0.0169	ND	NQO1
Semaphorin Signaling in Neurons	0.422	0.0169	ND	NRP1
Endometrial Cancer Signaling	0.417	0.0167	ND	CCND1
Thyroid Hormone Metabolism II (via Conjugation and/or Degradation)	0.417	0.0167	ND	UGT1A1
Assembly of collagen fibrils and other multimeric structures	0.411	0.0164	ND	COL18A1
Visual phototransduction	0.411	0.0164	ND	HSD17B6
Aldosterone Signaling in Epithelial Cells	0.399	0.0117	ND	ITPR2,NOTUM
Phagosome Maturation	0.399	0.0117	ND	CTSH,CTSZ
Collagen degradation	0.395	0.0156	ND	COL18A1
Cytosolic sensors of pathogen-associated DNA	0.395	0.0156	ND	POLR2E
Semaphorin interactions	0.395	0.0156	ND	NRP1
UFMylation Signaling Pathway	0.395	0.0156	ND	CCND1
Netrin Signaling	0.39	0.0115	ND	FMO3,ITPR2
WNT/β-catenin Signaling	0.39	0.0115	ND	CCND1,LRP1
Mitochondrial protein import	0.39	0.0154	ND	SLC25A13
Hedgehog ligand biogenesis	0.39	0.0154	ND	NOTUM
ERB2-ERBB3 Signaling	0.39	0.0154	ND	CCND1
WNT/Ca+ pathway	0.385	0.0152	ND	NOTUM
Protein Kinase A Signaling	0.384	0.0098	2	H1-0,H1-10,ITPR2,NOTUM
Collagen biosynthesis and modifying enzymes	0.38	0.0149	ND	COL18A1
Abacavir ADME	0.38	0.0149	ND	ADH1A
Estrogen Receptor Signaling	0.376	0.00971	2	AGT,CCND1,MDK,NOTUM
Agrin Interactions at Neuromuscular Junction	0.375	0.0147	ND	PKLR
Glutamate Receptor Signaling	0.375	0.0147	ND	GLUL
SPINK1 General Cancer Pathway	0.375	0.0147	ND	MT1X
Phospholipases	0.37	0.0145	ND	NOTUM
Cell Cycle: G1/S Checkpoint Regulation	0.37	0.0145	ND	CCND1
TP53 Regulates Transcription of DNA Repair Genes	0.366	0.0143	ND	POLR2E
Glioma Invasiveness Signaling	0.361	0.0141	ND	PLG
Translocation of SLC2A4 (GLUT4) to the plasma membrane	0.357	0.0139	ND	ASPSCR1
Dopamine-DARPP32 Feedback in cAMP Signaling	0.354	0.0107	ND	ITPR2,NOTUM
Signaling by FGFR2	0.352	0.0137	ND	POLR2E
MicroRNA Biogenesis Signaling Pathway	0.351	0.0106	ND	ADAR,POLR2E
Senescence-Associated Secretory Phenotype (SASP)	0.348	0.0135	ND	H2AJ
Melatonin Signaling	0.348	0.0135	ND	NOTUM
Extra-nuclear estrogen signaling	0.343	0.0133	ND	CCND1
Leptin Signaling in Obesity	0.339	0.0132	ND	NOTUM
GDNF Family Ligand-Receptor Interactions	0.339	0.0132	ND	ITPR2
RAR Activation	0.338	0.00922	ND	ADH1B,ADH1C,ADH4,HSD17B6
Endothelin-1 Signaling	0.336	0.0103	ND	ITPR2,NOTUM
VDR/RXR Activation	0.331	0.0128	ND	CXCL10
Acetylcholine Receptor Signaling Pathway	0.328	0.0102	ND	ITPR2,NOTUM
Adrenergic Receptor Signaling Pathway (Enhanced)	0.328	0.0102	ND	ITPR2,NOTUM
Signaling by MET	0.327	0.0127	ND	LRIG1
Thyroid Cancer Signaling	0.327	0.0127	ND	CCND1
TCF dependent signaling in response to WNT	0.326	0.0101	ND	H2AJ,ZNRF3
Synaptic Long Term Depression	0.324	0.0101	ND	ITPR2,NOTUM
IL-17A Signaling in Fibroblasts	0.323	0.0125	ND	LCN2
IL-7 Signaling Pathway	0.323	0.0125	ND	CCND1
Role of MAPK Signaling in Inhibiting the Pathogenesis of Influenza	0.323	0.0125	ND	CXCL10
Degradation of the extracellular matrix	0.319	0.0123	ND	PLG
DDX58/IFIH1-mediated induction of interferon-alpha/beta	0.319	0.0123	ND	ISG15
Adrenomedullin signaling pathway	0.317	0.0099	ND	ITPR2,NOTUM
RNA polymerase II transcribes snRNA genes	0.312	0.012	ND	POLR2E
JAK/STAT Signaling	0.312	0.012	ND	BCL2L1
BEX2 Signaling Pathway	0.312	0.012	ND	CCND1
ID1 Signaling Pathway	0.312	0.0098	ND	BCL2L1,CCND1
Integrin cell surface interactions	0.305	0.0118	ND	COL18A1
TP53 Regulates Metabolic Genes	0.305	0.0118	ND	GPX2
Role of MAPK Signaling in the Pathogenesis of Influenza	0.305	0.0118	ND	CXCL10
IL-8 Signaling	0.303	0.00962	ND	BCL2L1,CCND1
Neuroinflammation Signaling Pathway	0.303	0.00904	ND	CXCL10,GLUL,IFNGR1
Cyclins and Cell Cycle Regulation	0.301	0.0116	ND	CCND1
VEGF Family Ligand-Receptor Interactions	0.301	0.0116	ND	NRP1
Role of Tissue Factor in Cancer	0.301	0.00957	ND	BCL2L1,TFPI
Gap Junction Signaling	0.299	0.00898	ND	CCND1,ITPR2,NOTUM
Gustation Pathway	0.296	0.00948	ND	ITPR2,NOTUM
Oxidative Stress Induced Senescence	0.294	0.0114	ND	H2AJ
Respiratory electron transport	0.294	0.0114	ND	UQCRQ
Role of Macrophages, Fibroblasts and Endothelial Cells in Rheumatoid Arthritis	0.294	0.0089	ND	CCND1,LRP1,NOTUM
Regulation of Cellular Mechanics by Calpain Protease	0.291	0.0112	ND	CCND1
Opioid Signalling	0.288	0.0111	ND	ITPR2
Multiple Sclerosis Signaling Pathway	0.282	0.00917	ND	C8A,IFNGR1
Acute Myeloid Leukemia Signaling	0.281	0.0109	ND	CCND1
NER (Nucleotide Excision Repair, Enhanced Pathway)	0.281	0.0109	ND	POLR2E
EPH-Ephrin signaling	0.278	0.0108	ND	SDC2
Thrombin Signaling	0.274	0.00901	ND	ITPR2,NOTUM
MITF-M-dependent gene expression	0.272	0.0105	ND	CCND1
Transcriptional regulation by RUNX3	0.269	0.0104	ND	CCND1
Agranulocyte Adhesion and Diapedesis	0.266	0.00885	ND	CLDN2,CXCL10
VEGF Signaling	0.266	0.0103	ND	BCL2L1
DNA Methylation and Transcriptional Repression Signaling	0.263	0.0102	ND	GADD45G
Role of NFAT in Cardiac Hypertrophy	0.262	0.00877	ND	ITPR2,NOTUM
S Phase	0.257	0.01	ND	CCND1
ATM Signaling	0.257	0.01	ND	GADD45G
Neurovascular Coupling Signaling Pathway	0.253	0.00858	ND	ITPR2,SLC16A1
Potassium Channels	0.249	0.00971	ND	KCNK1
ABC-family proteins mediated transport	0.249	0.00971	ND	ABCB4
Cachexia Signaling Pathway	0.246	0.00815	ND	AGT,IFNGR1,LCN2
Mitotic Prophase	0.246	0.00962	ND	H2AJ
DNA Replication Pre-Initiation	0.246	0.00962	ND	H2AJ
Regulation of endogenous retroelements	0.246	0.00962	ND	H2AJ
Apoptosis Signaling	0.243	0.00952	ND	BCL2L1
WNK Renal Signaling Pathway	0.238	0.00935	ND	AGT
Extracellular matrix organization	0.238	0.00935	ND	COL18A1
Nucleotide Excision Repair	0.233	0.00917	ND	POLR2E
Oxidative Phosphorylation	0.233	0.00917	ND	UQCRQ
α-Adrenergic Signaling	0.231	0.00909	ND	ITPR2
mRNA 3 Prime End Processing Signaling Pathway	0.226	0.00893	ND	CFI
O-linked glycosylation	0.223	0.00885	ND	SPON2
Airway Pathology in Chronic Obstructive Pulmonary Disease	0.221	0.00877	ND	LCN2
Prostate Cancer Signaling	0.217	0.00862	ND	CCND1
Cholecystokinin/Gastrin-mediated Signaling	0.214	0.00855	ND	ITPR2
Sphingosine-1-phosphate Signaling	0.212	0.00847	ND	NOTUM
Bladder Cancer Signaling	0.21	0.0084	ND	CCND1
Nitric Oxide Signaling in the Cardiovascular System	0.208	0.00833	ND	ITPR2
MSP-RON Signaling in Macrophages Pathway	0.208	0.00833	ND	IFNGR1
Eukaryotic Translation Elongation	0.203	0.0082	ND	EEF1A2
IL-15 Production	0.203	0.0082	ND	MERTK
RHOA Signaling	0.201	0.00813	ND	SEPTIN4
L1CAM interactions	0.199	0.00806	ND	NRP1
Dilated Cardiomyopathy Signaling Pathway	0	0.00667	ND	ITPR2
Oxytocin in Brain Signaling Pathway	0	0.00495	ND	ITPR2
Oxytocin Signaling Pathway	0	0.00351	ND	ITPR2
Pulmonary Healing Signaling Pathway	0	0.0049	ND	CCND1
Wound Healing Signaling Pathway	0	0.00791	ND	COL18A1,IFNGR1
CLEAR Signaling Pathway	0	0.00699	ND	HEXA,ITPR2
CDX Gastrointestinal Cancer Signaling Pathway	0	0.00508	ND	CCND1
Role of Chondrocytes in Rheumatoid Arthritis Signaling Pathway	0	0.00694	ND	LRP1
Role of Osteoclasts in Rheumatoid Arthritis Signaling Pathway	0	0.00629	ND	CCND1,COL18A1
Ribonucleotide Reductase Signaling Pathway	0	0.00575	ND	CCND1
Natural Killer Cell Signaling	0	0.0049	ND	COL18A1
Macrophage Alternative Activation Signaling Pathway	0	0.00521	ND	IL13RA1
Neutrophil Extracellular Trap Signaling Pathway	0	0.00726	ND	COL18A1,ITPR2,NOTUM
S100 Family Signaling Pathway	0	0.00635	0.447	ITPR2,NOTUM,PLG,SERPINF1,SERPINF2
Leukocyte Extravasation Signaling	0	0.00515	ND	CLDN2
Axonal Guidance Signaling	0	0.00579	ND	NOTUM,NRP1,SDC2
Huntington's Disease Signaling	0	0.00697	ND	BCL2L1,POLR2E
Chaperone Mediated Autophagy Signaling Pathway	0	0.00626	-1	CCND1,EEF1A2,PLIN2,SLC2A2
IL-33 Signaling Pathway	0	0.0051	ND	BCL2L1
Myelination Signaling Pathway	0	0.00606	ND	FASN,SLC16A1
Microautophagy Signaling Pathway	0	0.00629	ND	COL18A1
Sertoli Cell-Germ Cell Junction Signaling Pathway (Enhanced)	0	0.00422	ND	CLDN2
G alpha (i) signalling events	0	0.00772	ND	AGT,CXCL10
SRP-dependent cotranslational protein targeting to membrane	0	0.00704	ND	SSR2
Fcgamma receptor (FCGR) dependent phagocytosis	0	0.00602	ND	ITPR2
RNA Polymerase II Transcription	0	0.00667	ND	POLR2E
MHC class II antigen presentation	0	0.00781	ND	CTSH
Fc epsilon receptor (FCERI) signaling	0	0.00485	ND	ITPR2
Class A/1 (Rhodopsin-like receptors)	0	0.00601	ND	AGT,CXCL10
Signaling by ROBO receptors	0	0.00407	ND	NRP1
Beta-catenin independent WNT signaling	0	0.00488	ND	ITPR2
G alpha (q) signalling events	0	0.00571	ND	AGT
G alpha (s) signalling events	0	0.0069	ND	GRK3
Mitotic G1 phase and G1/S transition	0	0.00758	ND	CCND1
C-type lectin receptors (CLRs)	0	0.0069	ND	ITPR2
Major pathway of rRNA processing in the nucleolus and cytosol	0	0.00538	ND	EBNA1BP2
Keratinization	0	0.00463	ND	PCSK6
Processing of Capped Intron-Containing Pre-mRNA	0	0.00694	ND	CTNNBL1,POLR2E
RHO GTPase cycle	0	0.00667	ND	ALDH3A2,LMAN1,STEAP3
Class I MHC mediated antigen processing and presentation	0	0.00787	ND	FBXO31,KLHL21,UBE2Q1
Signaling by the B Cell Receptor (BCR)	0	0.00588	ND	ITPR2
Pancreatic Secretion Signaling Pathway	0	0.00797	ND	ITPR2,NOTUM
HEY1 Signaling Pathway	0	0.00621	ND	BPNT2
WNT/SHH Axonal Guidance Signaling Pathway	0	0.00658	ND	ITPR2
Cohesin Chromatin Regulation Pathway	0	0.00379	ND	POLR2E
Histone Modification Signaling Pathway	0	0.00667	ND	H1-0,H1-10
Glycation Signaling Pathway	0	0.00444	ND	CYP2E1
Mitochondrial Division Signaling Pathway	0	0.00602	ND	ITPR2
Sheddase Signaling Pathway	0	0.00488	ND	PLG
Chromatin organization	0	0.00784	ND	CCND1,H2AJ
Hepatitis B Chronic Liver Pathogenesis Signaling Pathway	0	0.00532	ND	CXCL10
Irritable Bowel Syndrome Signaling Pathway	0	0.0069	ND	IFNGR1,IL13RA1
Lung Ionic Balance Signaling Pathway	0	0.0019	ND	NOTUM
TRIM21 Intracellular Antibody Signaling Pathway	0	0.00176	ND	IFNGR1
Tight Junction Signaling	0	0.00552	ND	CLDN2
14-3-3-mediated Signaling	0	0.00752	ND	NOTUM
Role of Pattern Recognition Receptors in Recognition of Bacteria and Viruses	0	0.00649	ND	OAS2
Role of PKR in Interferon Induction and Antiviral Response	0	0.00719	ND	IFNGR1
Role of NFAT in Regulation of the Immune Response	0	0.000954	ND	ITPR2
FcγRIIB Signaling in B Lymphocytes	0	0.00188	ND	ITPR2
CCR5 Signaling in Macrophages	0	0.002	ND	ITPR2
Calcium-induced T Lymphocyte Apoptosis	0	0.00215	ND	ITPR2
IL-17 Signaling	0	0.00529	ND	LCN2
fMLP Signaling in Neutrophils	0	0.00752	ND	ITPR2
CXCR4 Signaling	0	0.00599	ND	ITPR2
CTLA4 Signaling in Cytotoxic T Lymphocytes	0	0.00163	ND	BCL2L1
T Helper Cell Differentiation	0	0.00211	ND	IFNGR1
CCR3 Signaling in Eosinophils	0	0.00735	ND	ITPR2
CD28 Signaling in T Helper Cells	0	0.00192	ND	ITPR2
IL-15 Signaling	0	0.0019	ND	BCL2L1
Dendritic Cell Maturation	0	0.00329	ND	COL18A1,NOTUM
HIF1α Signaling	0	0.00472	ND	SLC2A2
Cardiac Hypertrophy Signaling	0	0.00385	ND	NOTUM
ICOS-ICOSL Signaling in T Helper Cells	0	0.00195	ND	ITPR2
Molecular Mechanisms of Cancer	0	0.00463	2	BCL2L1,CCND1,IL13RA1,LRP1
Corticotropin Releasing Hormone Signaling	0	0.00649	ND	ITPR2
HGF Signaling	0	0.00758	ND	CCND1
HMGB1 Signaling	0	0.00625	ND	IFNGR1
GNRH Signaling	0	0.00521	ND	ITPR2
CREB Signaling in Neurons	0	0.00486	ND	ITPR2,NOTUM,POLR2E
Type I Diabetes Mellitus Signaling	0	0.00195	ND	IFNGR1
Glioma Signaling	0	0.00781	ND	CCND1
p70S6K Signaling	0	0.00344	ND	AGT,NOTUM
G Beta Gamma Signaling	0	0.00769	ND	ITPR2
G Protein Signaling Mediated by Tubby	0	0.00213	ND	MERTK
Communication between Innate and Adaptive Immune Cells	0	0.00106	ND	CXCL10
Systemic Lupus Erythematosus Signaling	0	0.000937	ND	C8A
ILK Signaling	0	0.00505	ND	CCND1
FAK Signaling	0	0.00385	2	CCND1,IL13RA1,SHB,SPARCL1
EIF2 Signaling	0	0.0042	ND	CCND1
Role of Osteoblasts, Osteoclasts and Chondrocytes in Rheumatoid Arthritis	0	0.00437	ND	LRP1
Phospholipase C Signaling	0	0.00089	ND	ITPR2
Ovarian Cancer Signaling	0	0.00629	ND	CCND1
HER-2 Signaling in Breast Cancer	0	0.00437	ND	CCND1
Breast Cancer Regulation by Stathmin1	0	0.00164	ND	CCND1
PKCθ Signaling in T Lymphocytes	0	0.00179	ND	ITPR2
OX40 Signaling Pathway	0	0.00207	ND	BCL2L1
PI3K Signaling in B Lymphocytes	0	0.00338	ND	ITPR2,NOTUM
P2Y Purinergic Receptor Signaling Pathway	0	0.00752	ND	NOTUM
Signaling by Rho Family GTPases	0	0.00373	ND	SEPTIN4
Sertoli Cell-Sertoli Cell Junction Signaling	0	0.00405	ND	CLDN2
D-myo-inositol-5-phosphate Metabolism	0	0.00485	ND	DUSP23
D-myo-inositol (1,4,5,6)-Tetrakisphosphate Biosynthesis	0	0.00526	ND	DUSP23
Superpathway of Inositol Phosphate Compounds	0	0.00412	ND	DUSP23
D-myo-inositol (3,4,5,6)-tetrakisphosphate Biosynthesis	0	0.00526	ND	DUSP23
3-phosphoinositide Degradation	0	0.00498	ND	DUSP23
3-phosphoinositide Biosynthesis	0	0.00463	ND	DUSP23
Gαq Signaling	0	0.00592	ND	ITPR2
STAT3 Pathway	0	0.00719	ND	IL13RA1
Cardiac β-adrenergic Signaling	0	0.00556	ND	GRK3
Protein Ubiquitination Pathway	0	0.00358	ND	UBE2Q1
IL-4 Signaling	0	0.00521	ND	BCL2L1,COL18A1,IL13RA1
B Cell Receptor Signaling	0	0.00156	ND	BCL2L1
Serotonin Receptor Signaling	0	0.00212	ND	NOTUM
G-Protein Coupled Receptor Signaling	0	0.0028	ND	CCND1,GRK3
Phagosome Formation	0	0.00141	ND	ITPR2
Th1 and Th2 Activation Pathway	0	0.00568	ND	IFNGR1
Th1 Pathway	0	0.008	ND	IFNGR1
Osteoarthritis Pathway	0	0.00417	ND	LRP1
GP6 Signaling Pathway	0	0.00775	ND	COL18A1
Opioid Signaling Pathway	0	0.00709	ND	GRK3,ITPR2
Endocannabinoid Developing Neuron Pathway	0	0.00787	ND	CCND1
Endocannabinoid Cancer Inhibition Pathway	0	0.00685	ND	CCND1
Cardiac Hypertrophy Signaling (Enhanced)	0	0.00743	2	AGT,IL13RA1,ITPR2,NOTUM
Synaptogenesis Signaling Pathway	0	0.00631	ND	LRP1,RELN
Systemic Lupus Erythematosus in B Cell Signaling Pathway	0	0.00686	2	BCL2L1,CCND1,IFIT3,IFNGR1,ISG15
Hepatic Fibrosis Signaling Pathway	0	0.00719	ND	AGT,CCND1,LRP1
Semaphorin Neuronal Repulsive Signaling Pathway	0	0.00676	ND	NRP1
MSP-RON Signaling in Cancer Cells Pathway	0	0.00699	ND	CCND1
Calcium Signaling	0	0.00459	ND	ITPR2
Eicosanoid Signaling	0	0.00707	ND	CCND1,NOTUM
Ephrin Receptor Signaling	0	0.00493	ND	SDC2
Ferroptosis Signaling Pathway	0	0.00735	ND	STEAP3
