## Supplemental table 38 for "Deep Spatial Sequencing Revealing Differential Immune Responses in Human Hepatocellular Carcinoma"

### Sheet: NextSeq.DE.adj_surround.vs.adj_
Table 38. Differential pathways between benign liver cells adjacent to or away from immune spots in standard sequencing
Ingenuity Canonical Pathways	-log(p-value)	Ratio	z-score	Molecules
LXR/RXR Activation	9.84	0.114	-3.464	AMBP,APOA2,APOC2,APOE,APOH,C3,CLU,FGA,HMGCR,LPL,ORM1,RBP4,SERPINA1,VTN
Acute Phase Response Signaling	8.42	0.0811	-1.508	AMBP,APOA2,APOH,C3,CRP,FGA,FGB,FGG,FN1,FTL,HAMP,HRG,ORM1,RBP4,SERPINA1
DHCR24 Signaling Pathway	8.2	0.0949	-3.606	AMBP,APOA2,APOC2,APOE,APOH,C3,CLU,FGA,HMGCR,ORM1,RBP4,SERPINA1,VTN
Regulation of Insulin-like Growth Factor (IGF) transport and uptake by IGFBPs	7.71	0.0968	-2.887	APOA2,APOE,C3,FGA,FGG,FN1,IGFBP7,PAPPA2,PRKCSH,SERPINA1,SERPINC1,SPP1
Post-translational protein phosphorylation	7.38	0.103	-2.714	APOA2,APOE,C3,FGA,FGG,FN1,IGFBP7,PRKCSH,SERPINA1,SERPINC1,SPP1
Retinoid metabolism and transport	4.99	0.136	-2.449	APOA2,APOC2,APOE,LPL,LRP10,RBP4
IL-12 Signaling and Production in Macrophages	4.88	0.0526	1.732	APOA2,APOC2,APOE,C3,CLU,FUT7,IFNA7,IGKC,JCHAIN,ORM1,RBP4,SERPINA1
Response to elevated platelet cytosolic Ca2+	4.67	0.0682	-3	APOH,CLU,FGA,FGB,FGG,FN1,HRG,ORM1,SERPINA1
Atherosclerosis Signaling	4.64	0.0677	-3	APOA2,APOC2,APOE,CLU,LPL,ORM1,PLA2G6,RBP4,SERPINA1
Pathogen Induced Cytokine Storm Signaling Pathway	4.58	0.0404	-2.84	C3,CCL19,CRP,FGA,FGB,FGG,FTH1,FTL,GSDME,GZMB,HMGCR,IFNA7,IL23R,IL31,RIPK3
Extrinsic Prothrombin Activation Pathway	4.57	0.25	NaN	FGA,FGB,FGG,SERPINC1
Coagulation System	4.34	0.143	-0.447	FGA,FGB,FGG,SERPINA1,SERPINC1
Regulation of TLR by endogenous ligand	4.07	0.19	-2	FGA,FGB,FGG,GSDME
Mitotic G2-G2/M phases	3.99	0.0503	-3.162	CENPF,CEP43,CEP78,FKBPL,HAUS4,LIN54,PSMA1,PSMA4,PSMC6,TPX2
Hematoma Resolution Signaling Pathway	3.7	0.0426	-0.302	C3,C7,FGA,FGB,FGG,FTH1,FTL,IL31,MT-ND2,MT-ND4,MT-ND4L
Integrin signaling	3.63	0.148	-2	FGA,FGB,FGG,FN1
Binding and Uptake of Ligands by Scavenger Receptors	3.52	0.0625	-0.378	AMBP,APOE,FTH1,FTL,IGHA1,IGKC,JCHAIN
Production of Nitric Oxide and Reactive Oxygen Species in Macrophages	3.44	0.0471	-2.333	APOA2,APOC2,APOE,CLU,ORM1,PPP1R3A,RBP4,RHOC,SERPINA1
NRF2-mediated Oxidative Stress Response	3.38	0.0422	-2.646	CYP2E1,EPHX1,FTH1,FTL,GCLM,GSR,GSTO1,MGST1,SQSTM1,TXNRD1
Integrin cell surface interactions	3.37	0.0706	-2.449	FGA,FGB,FGG,FN1,SPP1,VTN
rRNA processing	3.33	0.125	NaN	MT-CO2,MT-ND2,MT-ND4,MT-ND4L
Complement cascade	3.03	0.0519	-1.633	C3,C7,CFP,CLU,CRP,IGKC,VTN
Formation of Fibrin Clot (Clotting Cascade)	3	0.103	-2	FGA,FGB,FGG,SERPINC1
NFE2L2 regulating anti-oxidant/detoxification enzymes	2.91	0.158	NaN	GCLM,GSR,TXNRD1
Stearate Biosynthesis I (Animals)	2.88	0.0704	NaN	ACOT4,CYP2E1,PLA2G6,PTGR1,PTGR2
Intrinsic Prothrombin Activation Pathway	2.88	0.0952	-1	FGA,FGB,FGG,SERPINC1
FXR/RXR Activation	2.84	0.0428	-2.121	APOC2,APOE,BAAT,GCLM,GSTO1,IL31,LPL,MGST1
Oxidative Phosphorylation	2.74	0.0536	0.816	ATPAF2,COX6B2,MT-CO2,MT-ND2,MT-ND4,MT-ND4L
Maturity Onset Diabetes of Young (MODY) Signaling	2.67	0.0633	NaN	APOA2,APOC2,APOE,APOH,CACNB3
Airway Pathology in Chronic Obstructive Pulmonary Disease	2.62	0.0508	-1.342	AMBP,GZMB,IL31,ORM1,PTGDS,RBP4
RAF/MAP kinase cascade	2.48	0.0344	-3	FGA,FGB,FGG,FN1,KL,PSMA1,PSMA4,PSMC6,SPTBN4
Cachexia Signaling Pathway	2.45	0.0299	-2.714	CRP,FGA,FGB,FGG,GDF15,IL31,LPL,PSMA1,PSMA4,PSMC6,SERPINA1
Ferroptosis Signaling Pathway	2.4	0.0458	0	CTSB,FTH1,FTL,HMGCR,SQSTM1,TXNRD1
FAT10 Signaling Pathway	2.39	0.0702	NaN	PSMA1,PSMA4,PSMC6,SQSTM1
Class I MHC mediated antigen processing and presentation	2.39	0.0293	-3.317	CBLL2,FBXO10,FBXW9,FGA,FGB,FGG,KLHL21,PSMA1,PSMA4,PSMC6,UFL1
RHO GTPases Activate Rhotekin and Rhophilins	2.35	0.222	NaN	RHOC,RTKN
Metabolism of polyamines	2.34	0.0678	-2	PAOX,PSMA1,PSMA4,PSMC6
Methylglyoxal Degradation III	2.28	0.0968	NaN	CYP2E1,PTGR1,PTGR2
Neddylation	2.12	0.0325	-2.828	FBXO10,FBXW9,FEM1A,KLHL21,PSMA1,PSMA4,PSMC6,SQSTM1
Dissolution of Fibrin Clot	2.03	0.154	NaN	HRG,SERPINB8
Hedgehog 'off' state	2.02	0.0442	-2.236	FUZ,GLI2,PSMA1,PSMA4,PSMC6
Clathrin-mediated Endocytosis Signaling	1.99	0.0337	NaN	APOA2,APOC2,APOE,CLU,ORM1,RBP4,SERPINA1
Granzyme A Signaling	1.99	0.0541	-1	FN1,MT-ND2,MT-ND4,MT-ND4L
Aspirin ADME	1.97	0.143	NaN	CES1,CYP2E1
Acyl-CoA Hydrolysis	1.97	0.143	NaN	ACOT4,PLA2G6
Plasma lipoprotein assembly, remodeling, and clearance	1.95	0.0526	-2	APOA2,APOC2,APOE,LPL
MyD88:MAL(TIRAP) cascade initiated on plasma membrane	1.92	0.0714	NaN	FGA,FGB,FGG
Acetone Degradation I (to Methylglyoxal)	1.92	0.0714	NaN	CYP2E1,PTGR1,PTGR2
Synthesis of Prostaglandins (PG) and Thromboxanes (TX)	1.91	0.133	NaN	PTGDS,PTGR2
Retinoate Biosynthesis I	1.89	0.0698	NaN	ALDH1A1,HSD17B6,SDR9C7
Cell Cycle Checkpoints	1.88	0.0294	-2.828	CENPF,CENPS/CENPS-CORT,NUDC,PSMA1,PSMA4,PSMC6,RAD9B,TOP3A
BAG2 Signaling Pathway	1.79	0.0471	NaN	CTSB,PSMA1,PSMA4,PSMC6
Hedgehog 'on' state	1.77	0.0465	-2	GLI2,PSMA1,PSMA4,PSMC6
Mitochondrial Dysfunction	1.75	0.0262	0	ATPAF2,CACNB3,COX6B2,GSR,MGST1,MT-CO2,MT-ND2,MT-ND4,MT-ND4L
KEAP1-NFE2L2 pathway	1.69	0.044	-2	PSMA1,PSMA4,PSMC6,SQSTM1
Iron homeostasis signaling pathway	1.67	0.0362	NaN	FTH1,FTL,GDF15,HAMP,SLC40A1
Neutrophil degranulation	1.67	0.0231	-3.317	C3,CFP,CTSB,FTH1,FTL,LRG1,MGST1,ORM1,PGAM1,SERPINA1,TMEM179B
Regulation of Apoptosis	1.64	0.0566	NaN	PSMA1,PSMA4,PSMC6
Transcriptional regulation by RUNX3	1.61	0.0417	-2	PSMA1,PSMA4,PSMC6,SPP1
C-type lectin receptors (CLRs)	1.59	0.0345	NaN	MUC13,MUC6,PSMA1,PSMA4,PSMC6
Interconversion of nucleotide di- and triphosphates	1.59	0.0909	NaN	GSR,TXNRD1
S Phase	1.56	0.04	-1	LIN54,PSMA1,PSMA4,PSMC6
Vitamin-C Transport	1.55	0.087	NaN	GSTO1,TXNRD1
Iron uptake and transport	1.54	0.0517	NaN	FTH1,FTL,SLC40A1
Mitotic Prometaphase	1.53	0.0296	-2.449	CENPF,CENPS/CENPS-CORT,CEP43,CEP78,HAUS4,NUDC
Phase I - Functionalization of compounds	1.53	0.0392	-1	ALDH1A1,CES1,CYP2E1,PAOX
Visual phototransduction	1.51	0.05	NaN	HSD17B6,RBP4,SDR9C7
NIK-->noncanonical NF-kB signaling	1.51	0.05	NaN	PSMA1,PSMA4,PSMC6
Primary Immunodeficiency Signaling	1.49	0.0492	NaN	IGHA1,IGKC,JCHAIN
Extracellular matrix organization	1.48	0.0377	0	BGN,DCN,FN1,VTN
Glutathione Biosynthesis	1.47	0.333	NaN	GCLM
Ascorbate Recycling (Cytosolic)	1.47	0.333	NaN	GSTO1
Peroxisomal protein import	1.45	0.0476	NaN	ACOT4,BAAT,PAOX
Syndecan interactions	1.42	0.0741	NaN	FN1,VTN
Pyroptosis	1.42	0.0741	NaN	GSDME,GZMB
Hedgehog ligand biogenesis	1.42	0.0462	NaN	PSMA1,PSMA4,PSMC6
Degradation of the extracellular matrix	1.4	0.0455	NaN	DCN,FN1,SPP1
Glutathione Redox Reactions I	1.39	0.0714	NaN	GSR,MGST1
Neutrophil Extracellular Trap Signaling Pathway	1.39	0.0225	1	IFNA7,IGHA1,IGKC,JCHAIN,MT-ND2,MT-ND4,MT-ND4L,PLA2G6,RIPK3
TNFR2 non-canonical NF-kB pathway	1.37	0.0441	NaN	PSMA1,PSMA4,PSMC6
Spermine and Spermidine Degradation I	1.35	0.25	NaN	PAOX
Glutathione Redox Reactions II	1.35	0.25	NaN	GSR
Rapoport-Luebering Glycolytic Shunt	1.35	0.25	NaN	PGAM1
Interferon alpha/beta signaling	1.32	0.0423	NaN	IFI27,IFITM3,IFNA7
Regulation of RUNX2 expression and activity	1.29	0.0411	NaN	PSMA1,PSMA4,PSMC6
Toll Like Receptor 3 (TLR3) Cascade	1.29	0.0625	NaN	RIPK3,SARM1
Mitotic Metaphase and Anaphase	1.27	0.0255	-2.449	CENPF,CENPS/CENPS-CORT,NUDC,PSMA1,PSMA4,PSMC6
Cellular response to hypoxia	1.26	0.04	NaN	PSMA1,PSMA4,PSMC6
Arsenate Detoxification I (Glutaredoxin)	1.25	0.2	NaN	GSTO1
Phagosome Formation	1.24	0.0187	-2.714	ADGRG2,C3,FN1,GPR151,GPR173,GPR18,IGHA1,IGKC,JCHAIN,MYH7,NMUR1,PLA2G6,VTN
Interleukin-1 family signaling	1.22	0.031	-2	PSMA1,PSMA4,PSMC6,SQSTM1
Parkinson's Signaling Pathway	1.2	0.0228	-1.89	ALDH1A1,CACNB3,IL31,MT-ND2,MT-ND4,MT-ND4L,SLC40A1
Mitotic G1 phase and G1/S transition	1.2	0.0305	NaN	LIN54,PSMA1,PSMA4,PSMC6
Striated Muscle Contraction	1.2	0.0556	NaN	ACTN3,VIM
IL-17A Signaling in Fibroblasts	1.2	0.0375	NaN	FN1,IGF2BP2,P4HA3
Synthesis of Lipoxins (LX)	1.18	0.167	NaN	PTGR1
Fructose metabolism	1.18	0.167	NaN	ALDH1A1
MyD88-independent TLR4 cascade	1.18	0.0541	NaN	RIPK3,SARM1
Detoxification of Reactive Oxygen Species	1.18	0.0541	NaN	GSR,TXNRD1
Complement System	1.18	0.0541	NaN	C3,C7
Signaling by NOTCH4	1.16	0.0361	NaN	PSMA1,PSMA4,PSMC6
Glutathione-mediated Detoxification	1.16	0.0526	NaN	GSTO1,MGST1
SNARE Signaling Pathway	1.15	0.0294	-2	CACNB3,MYH7,STX1B,SYT4
Transcriptional regulation of white adipocyte differentiation	1.15	0.0357	NaN	ADIRF,EBF1,LPL
Xenobiotic Metabolism PXR Signaling Pathway	1.13	0.0256	-2.236	ALDH1A1,CES1,GSTO1,MGST1,PPP1R3A
LPS/IL-1 Mediated Inhibition of RXR Function	1.12	0.0233	NaN	ALDH1A1,APOC2,APOE,CYP2E1,GSTO1,MGST1
RHO GTPases Activate Formins	1.12	0.0288	-2	CENPF,CENPS/CENPS-CORT,NUDC,RHOC
G alpha (i) signalling events	1.12	0.0233	-1.633	C3,CCL19,GNAI1,GPR18,NMUR1,PYY
Thioredoxin Pathway	1.11	0.143	NaN	TXNRD1
Xenobiotic Metabolism AHR Signaling Pathway	1.11	0.0345	NaN	ALDH1A1,GSTO1,MGST1
Regulation of mitotic cell cycle	1.1	0.0341	NaN	PSMA1,PSMA4,PSMC6
TP53 Regulates Metabolic Genes	1.1	0.0341	NaN	GSR,MT-CO2,TXNRD1
ILK Signaling	1.09	0.0249	-2	ACTN3,FN1,MYH7,RHOC,VIM
Cilium Assembly	1.07	0.0245	-2	CCT6A,CEP43,CEP78,HAUS4,RP2
Degradation of beta-catenin by the destruction complex	1.05	0.0326	NaN	PSMA1,PSMA4,PSMC6
MAPK6/MAPK4 signaling	1.05	0.0326	NaN	PSMA1,PSMA4,PSMC6
Elastic fibre formation	1.05	0.0455	NaN	FN1,VTN
Serotonin Receptor Signaling	1.04	0.0192	-2.333	CACNB3,CAV2,FGA,FGB,FGG,GNAI1,PLA2G6,RHOC,SQSTM1
Regulation of TP53 Activity through Phosphorylation	1.04	0.0323	NaN	RAD9B,TOP3A,TPX2
PTEN Regulation	1.03	0.0267	-2	PSMA1,PSMA4,PSMC6,USP13
GPER1 signaling	1.03	0.0444	NaN	FN1,GNAI1
Role of RIG1-like Receptors in Antiviral Innate Immunity	1.01	0.0435	NaN	IFNA7,TRIM25
tRNA Splicing	1.01	0.0435	NaN	PDE4D,TSEN2
Estrogen Biosynthesis	1.01	0.0435	NaN	CYP2E1,HSD17B6
DNA Damage Bypass	0.983	0.0417	NaN	PCLAF,TRIM25
Meiotic recombination	0.983	0.0417	NaN	PSMC3IP,TOP3A
Retinol Biosynthesis	0.968	0.0408	NaN	CES1,LPL
Prostanoid Biosynthesis	0.965	0.1	NaN	PTGDS
ABC-family proteins mediated transport	0.963	0.0297	NaN	PSMA1,PSMA4,PSMC6
Microautophagy Signaling Pathway	0.954	0.025	-2	PSMA1,PSMA4,PSMC6,SQSTM1
NR1H2 and NR1H3-mediated signaling	0.953	0.04	NaN	APOC2,APOE
DNA Replication Pre-Initiation	0.934	0.0288	NaN	PSMA1,PSMA4,PSMC6
Inhibition of ARE-Mediated mRNA Degradation Pathway	0.932	0.0245	NaN	CNOT1,PSMA1,PSMA4,PSMC6
Pexophagy	0.926	0.0909	NaN	SQSTM1
Dolichyl-diphosphooligosaccharide Biosynthesis	0.926	0.0909	NaN	ALG6
Selenoamino acid metabolism	0.907	0.028	NaN	GSR,SECISBP2,TXNRD1
ISGylation Signaling Pathway	0.899	0.0278	NaN	IFNA7,SQSTM1,TRIM25
Presynaptic depolarization and calcium channel opening	0.89	0.0833	NaN	CACNB3
Œ≥-glutamyl Cycle	0.89	0.0833	NaN	GCLM
Intrinsic Pathway for Apoptosis	0.885	0.0364	NaN	GSDME,GZMB
Signaling by the B Cell Receptor (BCR)	0.884	0.0235	-1	IGKC,PSMA1,PSMA4,PSMC6
Interleukin-4 and Interleukin-13 signaling	0.881	0.0273	NaN	FN1,IL23R,VIM
O-linked glycosylation	0.873	0.027	NaN	CFP,MUC13,MUC6
Osteoarthritis Pathway	0.873	0.0212	NaN	DCN,FN1,GLI2,RBP4,SPP1
CSDE1 Signaling Pathway	0.873	0.0357	NaN	FN1,VIM
Oxidative Ethanol Degradation III	0.873	0.0357	NaN	ALDH1A1,CYP2E1
HDR through Homologous Recombination (HRR) or Single Strand Annealing (SSA)	0.865	0.0268	NaN	RAD9B,TOP3A,XRCC2
Trafficking and processing of endosomal TLR	0.858	0.0769	NaN	CTSB
Advanced glycosylation endproduct receptor signaling	0.858	0.0769	NaN	PRKCSH
Transcriptional regulation of testis differentiation	0.858	0.0769	NaN	PTGDS
Antioxidant Action of Vitamin C	0.848	0.0263	NaN	GSTO1,PLA2G6,TXNRD1
Signaling by ROBO receptors	0.832	0.0259	NaN	PSMA1,PSMA4,PSMC6
LGI-ADAM interactions	0.828	0.0714	NaN	STX1B
Mevalonate Pathway I	0.828	0.0714	NaN	HMGCR
Triacylglycerol Degradation	0.825	0.0333	NaN	CES1,LPL
SPINK1 Pancreatic Cancer Pathway	0.825	0.0333	NaN	CTSB,SPINK1
Cardiac Œ≤-adrenergic Signaling	0.821	0.0222	NaN	CACNB3,GNAI1,PDE4D,PPP1R3A
GPCR-Mediated Nutrient Sensing in Enteroendocrine Cells	0.817	0.0254	NaN	CACNB3,GNAI1,PYY
NCAM signaling for neurite out-growth	0.813	0.0328	NaN	CACNB3,SPTBN4
Regulation of lipid metabolism by PPARalpha	0.809	0.0252	NaN	APOA2,HMGCR,TXNRD1
Synthesis of DNA	0.809	0.0252	NaN	PSMA1,PSMA4,PSMC6
Semaphorin interactions	0.781	0.0312	NaN	RHOC,SEMA4A
Granzyme B Signaling	0.775	0.0625	NaN	GZMB
Bile Acid Biosynthesis, Neutral Pathway	0.775	0.0625	NaN	BAAT
Glutaminergic Receptor Signaling Pathway (Enhanced)	0.772	0.0185	-1.633	CACNB3,GNAI1,KCNK2,PLA2G6,SCN3A,STX1B
Role of PI3K/AKT Signaling in the Pathogenesis of Influenza	0.76	0.0303	NaN	GNAI1,IFNA7
TCR signaling	0.758	0.0238	NaN	PSMA1,PSMA4,PSMC6
GP6 Signaling Pathway	0.751	0.0236	NaN	FGA,FGB,FGG
Electron transport, ATP synthesis, and heat production by uncoupling proteins	0.744	0.0234	NaN	MT-CO2,MT-ND2,MT-ND4
Deubiquitination	0.737	0.019	-2.236	PSMA1,PSMA4,PSMC6,TRIM25,USP13
G Beta Gamma Signaling	0.737	0.0233	NaN	CACNB3,CAV2,GNAI1
Cardiac conduction	0.731	0.0231	NaN	CES1,KCNK2,SCN3A
Phospholipases	0.73	0.029	NaN	LPL,PLA2G6
Metabolism of Angiotensinogen to Angiotensins	0.729	0.0556	NaN	CES1
Superpathway of Geranylgeranyldiphosphate Biosynthesis I (via Mevalonate)	0.729	0.0556	NaN	HMGCR
RHO GTPases activate CIT	0.708	0.0526	NaN	RHOC
RHO GTPases Activate ROCKs	0.708	0.0526	NaN	RHOC
ID1 Signaling Pathway	0.703	0.0199	-1	FN1,GLI2,RHOC,VIM
Hepatic Fibrosis Signaling Pathway	0.697	0.0168	-2.449	CACNB3,FTH1,FTL,GLI2,GNAI1,RHOC,SPP1
Extra-nuclear estrogen signaling	0.693	0.0274	NaN	CAV2,GNAI1
Amyloid fiber formation	0.693	0.0274	NaN	APOE,FGA
Glioma Invasiveness Signaling	0.693	0.0274	NaN	RHOC,VTN
Interleukin-12 family signaling	0.688	0.05	NaN	IL23R
Androgen Biosynthesis	0.688	0.05	NaN	HSD17B6
Inflammasome pathway	0.688	0.05	NaN	CTSB
trans-Golgi Network Vesicle Budding	0.684	0.027	NaN	FTH1,FTL
Fc epsilon receptor (FCERI) signaling	0.678	0.0194	-1	IGKC,PSMA1,PSMA4,PSMC6
GPCR-Mediated Integration of Enteroendocrine Signaling Exemplified by an L Cell	0.676	0.0267	NaN	GNAI1,PYY
GABAergic Receptor Signaling Pathway (Enhanced)	0.673	0.0216	NaN	CACNB3,GNAI1,NLGN3
Histamine Degradation	0.669	0.0476	NaN	ALDH1A1
Fatty Acid Œ±-oxidation	0.669	0.0476	NaN	ALDH1A1
Agranulocyte Adhesion and Diapedesis	0.659	0.019	NaN	CCL19,FN1,GNAI1,MYH7
RAR Activation	0.657	0.0163	-1.89	ALDH1A1,HSD17B6,IL31,PDE4D,RBP4,RHOC,SDR9C7
Oxytocin Signaling Pathway	0.656	0.0177	-2.236	CACNB3,GNAI1,LPL,MYH7,PLA2G6
Activin Inhibin Signaling Pathway	0.654	0.019	2	HAMP,IGKC,JCHAIN,KL
Cell surface interactions at the vascular wall	0.654	0.019	1	FN1,IGHA1,IGKC,JCHAIN
Chaperone Mediated Autophagy	0.651	0.0455	NaN	VIM
Pregnenolone Biosynthesis	0.651	0.0455	NaN	CYP2E1
Putrescine Degradation III	0.651	0.0455	NaN	ALDH1A1
Xenobiotic Metabolism General Signaling Pathway	0.65	0.021	NaN	FTL,GSTO1,MGST1
DDX58/IFIH1-mediated induction of interferon-alpha/beta	0.642	0.0253	NaN	IFNA7,TRIM25
Role of JAK family kinases in IL-6-type Cytokine Signaling	0.642	0.0253	NaN	CRP,SERPINA1
Glycosaminoglycan metabolism	0.634	0.025	NaN	BGN,DCN
G alpha (12/13) signalling events	0.634	0.025	NaN	ARHGEF18,RHOC
Nephrin family interactions	0.634	0.0435	NaN	ACTN3
Role of Lipids/Lipid Rafts in the Pathogenesis of Influenza	0.634	0.0435	NaN	IFNA7
Histidine Degradation VI	0.634	0.0435	NaN	CYP2E1
Interleukin-6 family signaling	0.618	0.0417	NaN	IL31
Tumoricidal Function of Hepatic Natural Killer Cells	0.618	0.0417	NaN	GZMB
RHOGDI Signaling	0.613	0.0182	NaN	ARHGEF18,GNAI1,MYH7,RHOC
Xenobiotic Metabolism Signaling	0.609	0.017	NaN	ALDH1A1,CES1,FTL,GSTO1,MGST1
Cholesterol biosynthesis	0.603	0.04	NaN	HMGCR
Bupropion Degradation	0.603	0.04	NaN	CYP2E1
Ethanol Degradation IV	0.603	0.04	NaN	ALDH1A1
Transcriptional regulation by RUNX1	0.6	0.0197	NaN	PSMA1,PSMA4,PSMC6
Corticotropin Releasing Hormone Signaling	0.6	0.0197	NaN	CACNB3,GLI2,GNAI1
RHO GTPase cycle	0.592	0.0156	-1.89	ARHGEF18,CCT6A,MUC13,NUDC,RHOC,RTKN,VIM
WNT ligand biogenesis and trafficking	0.588	0.0385	NaN	TMED5
Ubiquinol-10 Biosynthesis (Eukaryotic)	0.588	0.0385	NaN	CYP2E1
Cellular Effects of Sildenafil (Viagra)	0.581	0.0145	1.265	ADGRG2,CACNB3,CRP,GNAI1,GPR151,GPR173,GPR18,MYH7,NMUR1,PPP1R3A
BMAL1:CLOCK,NPAS2 activates circadian gene expression	0.574	0.037	NaN	BMAL2
Fatty acyl-CoA biosynthesis	0.574	0.037	NaN	HACD2
Cardiomyocyte Differentiation via BMP Receptors	0.574	0.037	NaN	MYH7
Tryptophan Degradation X (Mammalian, via Tryptamine)	0.574	0.037	NaN	ALDH1A1
Glycolysis I	0.574	0.037	NaN	PGAM1
Gluconeogenesis I	0.574	0.037	NaN	PGAM1
S100 Family Signaling Pathway	0.571	0.0142	-1.508	ADGRG2,CACNB3,CRYGA,GPR151,GPR173,GPR18,IGKC,JCHAIN,NMUR1,PLA2G6,RTKN
Aryl Hydrocarbon Receptor Signaling	0.564	0.0189	NaN	ALDH1A1,GSTO1,MGST1
Immunogenic Cell Death Signaling Pathway	0.562	0.0222	NaN	GZMB,RIPK3
Opioid Signalling	0.562	0.0222	NaN	GNAI1,PDE4D
RHO GTPases activate PKNs	0.561	0.0357	NaN	RHOC
Autism Signaling Pathway	0.559	0.0162	-1.342	ALDH1A1,CACNB3,GLI2,IL31,NLGN3
Apelin Adipocyte Signaling Pathway	0.555	0.022	NaN	GNAI1,MGST1
Cell junction organization	0.549	0.0217	NaN	ANG,SDK1
EGR2 and SOX10-mediated initiation of Schwann cell myelination	0.548	0.0345	NaN	HMGCR
Superpathway of Cholesterol Biosynthesis	0.548	0.0345	NaN	HMGCR
HOTAIR Regulatory Pathway	0.545	0.0184	NaN	RHOC,SPP1,VIM
Phagosome Maturation	0.54	0.0183	NaN	CTSB,RILP,STX1B
Mitophagy	0.535	0.0333	NaN	SQSTM1
Protein ubiquitination	0.535	0.0333	NaN	OTULIN
Synaptogenesis Signaling Pathway	0.535	0.0159	-2	APOE,CACNB3,NLGN3,STX1B,SYT4
Class A/1 (Rhodopsin-like receptors)	0.529	0.0158	-1.342	C3,CCL19,GPR18,NMUR1,PYY
Sonic Hedgehog Signaling	0.524	0.0323	NaN	GLI2
RIPK1-mediated regulated necrosis	0.512	0.0312	NaN	RIPK3
Dopamine Degradation	0.512	0.0312	NaN	ALDH1A1
Protein folding	0.511	0.0204	NaN	CCT6A,FBXW9
Pancreatic Secretion Signaling Pathway	0.503	0.0161	-2	ARHGEF18,LPL,PPP1R3A,STX1B
Signal amplification	0.501	0.0303	NaN	GNAI1
p75 NTR receptor-mediated signalling	0.5	0.02	NaN	ARHGEF18,SQSTM1
Signaling by NOTCH2	0.49	0.0294	NaN	GZMB
Cargo concentration in the ER	0.49	0.0294	NaN	SERPINA1
Late endosomal microautophagy	0.49	0.0294	NaN	VIM
Wound Healing Signaling Pathway	0.489	0.0159	-1	FN1,IL31,KRT16,VIM
BBSome Signaling Pathway	0.487	0.0143	-2.646	ADGRG2,CCT6A,GLI2,GPR151,GPR173,GPR18,NMUR1
Integration of energy metabolism	0.483	0.0194	NaN	CACNB3,GNAI1
Ethanol Degradation II	0.48	0.0286	NaN	ALDH1A1
Sperm Motility	0.472	0.0156	NaN	GNAI1,PDE4D,PLA2G6,SLC16A10
Transcriptional regulation by the AP-2 (TFAP2) family of transcription factors	0.47	0.0278	NaN	APOE
MIF-mediated Glucocorticoid Regulation	0.47	0.0278	NaN	PLA2G6
Interferon Signaling	0.47	0.0278	NaN	IFITM3
Gene and protein expression by JAK-STAT signaling after IL-12 stimulation	0.461	0.027	NaN	GSTO1
Noradrenaline and Adrenaline Degradation	0.461	0.027	NaN	ALDH1A1
Ion channel transport	0.459	0.0164	NaN	ANO9,ATP10A,RIPK3
D-myo-inositol (1,4,5,6)-Tetrakisphosphate Biosynthesis	0.459	0.0164	NaN	HACD2,NUDT11,PPP1R3A
D-myo-inositol (3,4,5,6)-tetrakisphosphate Biosynthesis	0.459	0.0164	NaN	HACD2,NUDT11,PPP1R3A
Fanconi Anemia Pathway	0.451	0.0263	NaN	CENPS/CENPS-CORT
Cell Cycle Regulation by BTG Family Proteins	0.451	0.0263	NaN	HOXB9
Dopamine-DARPP32 Feedback in cAMP Signaling	0.448	0.0161	NaN	CACNB3,GNAI1,PPP1R3A
Signaling by Rho Family GTPases	0.44	0.015	NaN	ARHGEF18,GNAI1,RHOC,VIM
Macrophage Alternative Activation Signaling Pathway	0.433	0.0158	NaN	IGKC,JCHAIN,LPL
Activation of gene expression by SREBF (SREBP)	0.425	0.0244	NaN	HMGCR
Protein Ubiquitination Pathway	0.421	0.0147	-2	PSMA1,PSMA4,PSMC6,USP13
Hepatic Fibrosis / Hepatic Stellate Cell Activation	0.418	0.0155	NaN	CYP2E1,FN1,MYH7
3-phosphoinositide Degradation	0.418	0.0155	NaN	HACD2,NUDT11,PPP1R3A
Xenobiotic Metabolism CAR Signaling Pathway	0.418	0.0155	NaN	ALDH1A1,GSTO1,MGST1
Defensins	0.409	0.0233	NaN	DEFB118
Aggrephagy	0.409	0.0233	NaN	VIM
Synaptic Long Term Depression	0.405	0.0152	NaN	CACNB3,GNAI1,PLA2G6
PI3K Cascade	0.401	0.0227	NaN	KL
Signaling by Retinoic Acid	0.401	0.0227	NaN	ALDH1A1
MIF Regulation of Innate Immunity	0.401	0.0227	NaN	PLA2G6
Oxytocin in Brain Signaling Pathway	0.401	0.0151	NaN	CACNB3,GNAI1,PLA2G6
TCF dependent signaling in response to WNT	0.401	0.0151	NaN	PSMA1,PSMA4,PSMC6
D-myo-inositol-5-phosphate Metabolism	0.401	0.0151	NaN	HACD2,NUDT11,PPP1R3A
Sphingosine-1-phosphate Signaling	0.399	0.0167	NaN	GNAI1,RHOC
Adrenergic Receptor Signaling Pathway (Enhanced)	0.398	0.015	NaN	CACNB3,GNAI1,IL31
Arachidonic acid metabolism	0.394	0.0222	NaN	PTGR1
Interleukin-10 signaling	0.394	0.0222	NaN	CCL19
Coronavirus Replication Pathway	0.394	0.0222	NaN	IFITM3
Neuroprotective Role of THOP1 in Alzheimer's Disease	0.391	0.0164	NaN	GZMB,TMPRSS11E
Huntington's Disease Signaling	0.39	0.0141	NaN	PSMA1,PSMA4,PSMC6,STX1B
Gustation Pathway	0.388	0.0148	NaN	CACNB3,LPL,SCN3A
Cytosolic sensors of pathogen-associated DNA	0.387	0.0217	NaN	RIPK3
Role of OCT4 in Mammalian Embryonic Stem Cell Pluripotency	0.387	0.0217	NaN	SPP1
IL-23 Signaling Pathway	0.387	0.0217	NaN	IL23R
Sensory perception of taste	0.38	0.0213	NaN	SCN3A
L1CAM interactions	0.378	0.016	NaN	SCN3A,SPTBN4
Role of Tissue Factor in Cancer	0.375	0.0145	NaN	FGA,FGB,FGG
MHC class II antigen presentation	0.374	0.0159	NaN	CTSB,RILP
G alpha (z) signalling events	0.373	0.0208	NaN	GNAI1
nNOS Signaling in Skeletal Muscle Cells	0.373	0.0208	NaN	CACNB3
Apelin Muscle Signaling Pathway	0.373	0.0208	NaN	GNAI1
Sirtuin Signaling Pathway	0.371	0.0137	-2	MT-ND2,MT-ND4,MT-ND4L,PGAM1
3-phosphoinositide Biosynthesis	0.369	0.0144	NaN	HACD2,NUDT11,PPP1R3A
TR/RXR Activation	0.366	0.0156	NaN	FGA,MYH7
TP53 Regulates Transcription of Cell Cycle Genes	0.366	0.0204	NaN	CNOT1
Nucleosome assembly	0.366	0.0204	NaN	CENPS/CENPS-CORT
Signaling by FGFR1	0.36	0.02	NaN	KL
FAT10 Cancer Signaling Pathway	0.36	0.02	NaN	HOXB9
Transcriptional regulation by RUNX2	0.353	0.0196	NaN	GLI2
GABA Receptor Signaling	0.351	0.0152	NaN	CACNB3,GNAI1
Apoptotic execution phase	0.347	0.0192	NaN	VIM
CCR3 Signaling in Eosinophils	0.344	0.0149	NaN	GNAI1,PLA2G6
Signaling by TGF-beta Receptor Complex	0.341	0.0189	NaN	ARHGEF18
Spliceosomal Cycle	0.341	0.0189	NaN	YJU2
Role of Cytokines in Mediating Communication between Immune Cells	0.335	0.0185	NaN	IFNA7
Multiple Sclerosis Signaling Pathway	0.331	0.0135	NaN	C3,C7,IL31
Deadenylation-dependent mRNA decay	0.329	0.0182	NaN	CNOT1
Sensory processing of sound by outer hair cells of the cochlea	0.329	0.0182	NaN	EPS8
Reelin Signaling in Neurons	0.329	0.0145	NaN	APOE,ARHGEF18
Adipogenesis pathway	0.326	0.0144	NaN	EBF1,LPL
NLR signaling pathways	0.324	0.0179	NaN	PSTPIP1
Thrombin Signaling	0.323	0.0133	NaN	ARHGEF18,GNAI1,RHOC
NAFLD Signaling Pathway	0.321	0.0133	NaN	CTSB,HMGCR,IL31
Role of Chondrocytes in Rheumatoid Arthritis Signaling Pathway	0.319	0.0142	NaN	FN1,RIPK3
Neurexins and neuroligins	0.318	0.0175	NaN	NLGN3
TNF signaling	0.318	0.0175	NaN	OTULIN
Signaling by PDGF	0.313	0.0172	NaN	SPP1
Signaling by ERBB4	0.308	0.0169	NaN	APOE
Metabolism of water-soluble vitamins and cofactors	0.308	0.0169	NaN	GSTO1
G alpha (s) signalling events	0.306	0.0138	NaN	GNAI1,PDE4D
Neurovascular Coupling Signaling Pathway	0.305	0.0129	NaN	CACNB3,PLA2G6,PTGR2
Glucocorticoid Receptor Signaling	0.303	0.012	NaN	FGG,IFNA7,KRT16,MT-ND2,MT-ND4,MT-ND4L,PLA2G6
GABA receptor activation	0.303	0.0167	NaN	GNAI1
Retinoic acid Mediated Apoptosis Signaling	0.303	0.0167	NaN	IFNA7
Nicotine Degradation III	0.303	0.0167	NaN	CYP2E1
Estrogen Receptor Signaling	0.3	0.0122	NaN	CACNB3,GNAI1,MT-ND2,MT-ND4,MT-ND4L
Endocannabinoid Cancer Inhibition Pathway	0.3	0.0136	NaN	GNAI1,VIM
Collagen degradation	0.298	0.0164	NaN	CTSB
Assembly of collagen fibrils and other multimeric structures	0.298	0.0164	NaN	CTSB
Semaphorin Signaling in Neurons	0.298	0.0164	NaN	RHOC
Endocannabinoid Neuronal Synapse Pathway	0.293	0.0134	NaN	CACNB3,GNAI1
Superpathway of Inositol Phosphate Compounds	0.293	0.0127	NaN	HACD2,NUDT11,PPP1R3A
Cytoprotection by HMOX1	0.293	0.0161	NaN	MT-CO2
UFMylation Signaling Pathway	0.293	0.0161	NaN	UFL1
Dilated Cardiomyopathy Signaling Pathway	0.29	0.0133	NaN	CACNB3,MYH7
Breast Cancer Regulation by Stathmin1	0.285	0.0118	-2.646	ADGRG2,ARHGEF18,GPR151,GPR173,GPR18,NMUR1,PPP1R3A
Melatonin Degradation I	0.283	0.0156	NaN	CYP2E1
RAB geranylgeranylation	0.279	0.0154	NaN	RAB17
PXR/RXR Activation	0.279	0.0154	NaN	ALDH1A1
Activation of IRF by Cytosolic Pattern Recognition Receptors	0.279	0.0154	NaN	IFNA7
Actin Cytoskeleton Signaling	0.277	0.0123	NaN	ACTN3,FN1,MYH7
Relaxin Signaling	0.276	0.0129	NaN	GNAI1,PDE4D
Necroptosis Signaling Pathway	0.276	0.0129	NaN	PLA2G6,RIPK3
Role of Pattern Recognition Receptors in Recognition of Bacteria and Viruses	0.273	0.0128	NaN	C3,IL31
Fcgamma receptor (FCGR) dependent phagocytosis	0.27	0.0127	NaN	IGKC,PLA2G6
Collagen biosynthesis and modifying enzymes	0.27	0.0149	NaN	P4HA3
Cohesin Chromatin Regulation Pathway	0.27	0.0121	NaN	CDHR5,PCDHA8,PCDHGA8
CREB Signaling in Neurons	0.266	0.0115	-1.89	ADGRG2,CACNB3,GNAI1,GPR151,GPR173,GPR18,NMUR1
Nicotine Degradation II	0.266	0.0147	NaN	CYP2E1
Remodeling of Epithelial Adherens Junctions	0.266	0.0147	NaN	ACTN3
Docosahexaenoic Acid (DHA) Signaling	0.263	0.012	NaN	PLA2G6,SPTBN4,SYT4
Sensory processing of sound by inner hair cells of the cochlea	0.262	0.0145	NaN	EPS8
Superpathway of Melatonin Degradation	0.262	0.0145	NaN	CYP2E1
SPINK1 General Cancer Pathway	0.262	0.0145	NaN	SPINK1
ISG15 antiviral mechanism	0.253	0.0141	NaN	TRIM25
Translocation of SLC2A4 (GLUT4) to the plasma membrane	0.253	0.0141	NaN	TBC1D4
COPII-mediated vesicle transport	0.25	0.0139	NaN	SERPINA1
Melatonin Signaling	0.25	0.0139	NaN	GNAI1
Basal Cell Carcinoma Signaling	0.25	0.0139	NaN	GLI2
Ephrin B Signaling	0.25	0.0139	NaN	GNAI1
Senescence-Associated Secretory Phenotype (SASP)	0.246	0.0137	NaN	IGFBP7
Serotonin Degradation	0.246	0.0137	NaN	ALDH1A1
HMGB1 Signaling	0.244	0.012	NaN	IL31,RHOC
CXCR4 Signaling	0.241	0.0119	NaN	GNAI1,RHOC
Cardiac Hypertrophy Signaling	0.241	0.0115	NaN	CACNB3,GNAI1,RHOC
Androgen Signaling	0.239	0.0118	NaN	CACNB3,GNAI1
Germ Cell-Sertoli Cell Junction Signaling	0.237	0.0118	NaN	ACTN3,RHOC
GŒ±q Signaling	0.237	0.0118	NaN	GNAI1,RHOC
Netrin Signaling	0.23	0.0116	NaN	CACNB3,STX1B
VDR/RXR Activation	0.228	0.0128	NaN	SPP1
Role of WNT/GSK-3Œ≤ Signaling in the Pathogenesis of Influenza	0.228	0.0128	NaN	IFNA7
Neurotrophin/TRK Signaling	0.228	0.0128	NaN	CRYGA
IL-7 Signaling Pathway	0.228	0.0128	NaN	EBF1
Signaling by MET	0.224	0.0127	NaN	FN1
Thyroid Cancer Signaling	0.224	0.0127	NaN	CRYGA
Role of MAPK Signaling in Inhibiting the Pathogenesis of Influenza	0.224	0.0127	NaN	PLA2G6
Dopamine Receptor Signaling	0.221	0.0125	NaN	PPP1R3A
Chemokine Signaling	0.218	0.0123	NaN	GNAI1
Estrogen-Dependent Breast Cancer Signaling	0.214	0.0122	NaN	HSD17B6
BEX2 Signaling Pathway	0.214	0.0122	NaN	SPP1
Transport of bile salts and organic acids, metal ions and amine compounds	0.211	0.012	NaN	SLC40A1
RNA polymerase II transcribes snRNA genes	0.211	0.012	NaN	INTS1
Role of MAPK Signaling in the Pathogenesis of Influenza	0.208	0.0119	NaN	PLA2G6
VEGF Family Ligand-Receptor Interactions	0.208	0.0119	NaN	PLA2G6
Role of Hypercytokinemia/hyperchemokinemia in the Pathogenesis of Influenza	0.202	0.0116	NaN	IFNA7
Cyclins and Cell Cycle Regulation	0.202	0.0116	NaN	MYT1
Sphingolipid metabolism	0.199	0.0115	NaN	CERS5
HIPPO signaling	0.199	0.0115	NaN	PPP1R3A
Regulation of the Epithelial Mesenchymal Transition in Development Pathway	0.199	0.0115	NaN	GLI2
Pulmonary Fibrosis Idiopathic Signaling Pathway	0	0.0092	NaN	FN1,GLI2,VIM
Pyroptosis Signaling Pathway	0	0.0106	NaN	GSDME
CLEAR Signaling Pathway	0	0.00351	NaN	CTSB
IL-13 Signaling Pathway	0	0.00862	NaN	DEFB118
CDX Gastrointestinal Cancer Signaling Pathway	0	0.0099	NaN	CDHR5,IL31
Macrophage Classical Activation Signaling Pathway	0	0.0106	NaN	IFNA7,IL31
Role of Osteoblasts in Rheumatoid Arthritis Signaling Pathway	0	0.0082	NaN	CTSB,IL31
Role of Osteoclasts in Rheumatoid Arthritis Signaling Pathway	0	0.00649	NaN	RHOC,SPP1
Neuregulin Signaling	0	0.00855	NaN	DCN
Circadian Rhythm Signaling	0	0.0112	NaN	CACNB3,GNAI1,PTGDS
Leukocyte Extravasation Signaling	0	0.0104	NaN	ACTN3,GNAI1
Synaptic Long Term Potentiation	0	0.00758	NaN	PPP1R3A
Axonal Guidance Signaling	0	0.00784	NaN	GLI2,GNAI1,PAPPA2,SEMA4A
Amyotrophic Lateral Sclerosis Signaling	0	0.00862	NaN	CACNB3
Fc Epsilon RI Signaling	0	0.00847	NaN	PLA2G6
Chaperone Mediated Autophagy Signaling Pathway	0	0.0063	1	EPS8,PSMA1,PSMA4,RILP
Myelination Signaling Pathway	0	0.00917	NaN	GLI2,HMGCR,ZNF24
NOD1/2 Signaling Pathway	0	0.0106	NaN	IFNA7,IL31
Acetylcholine Receptor Signaling Pathway	0	0.0103	NaN	CACNB3,GNAI1
Orexin Signaling Pathway	0	0.0084	NaN	CACNB3,PLA2G6
Sertoli Cell-Germ Cell Junction Signaling Pathway (Enhanced)	0	0.00424	NaN	EPS8
PPARŒ±/RXRŒ± Activation	0	0.0103	NaN	APOA2,LPL
PIP3 activates AKT signaling	0	0.00714	NaN	KL
Potassium Channels	0	0.00971	NaN	KCNK2
Glycerophospholipid biosynthesis	0	0.0101	NaN	PLA2G6
Immunoregulatory interactions between a Lymphoid and a non-Lymphoid cell	0	0.0099	NaN	C3,IGKC
Generic Transcription Pathway	0	0.00701	NaN	ZKSCAN8,ZNF43,ZNF560
RNA Polymerase II Transcription	0	0.00671	NaN	POLDIP3
Gene Silencing by RNA	0	0.0105	NaN	TDRD12
G alpha (q) signalling events	0	0.00575	NaN	NMUR1
Transport of inorganic cations/anions and amino acids/oligopeptides	0	0.00962	NaN	SLC16A10
Major pathway of rRNA processing in the nucleolus and cytosol	0	0.00538	NaN	RPP25
Keratinization	0	0.00467	NaN	KRT16
COPI-mediated anterograde transport	0	0.0098	NaN	SPTBN4
Intra-Golgi and retrograde Golgi-to-ER traffic	0	0.00493	NaN	PLA2G6
Processing of Capped Intron-Containing Pre-mRNA	0	0.00697	NaN	POLDIP3,YJU2
Interferon gamma signaling	0	0.0106	NaN	TRIM25
Expression and translocation of olfactory receptors	0	0.01	-2	EBF1,OR6C6,OR7C2,OR8J1
Factors involved in megakaryocyte development and platelet production	0	0.011	NaN	IFNA7
Hepatic Cholestasis	0	0.00448	NaN	IL31
CGAS-STING Signaling Pathway	0	0.00714	NaN	IL31
Protein Sorting Signaling Pathway	0	0.00562	NaN	TMED5
IL-27 Signaling Pathway	0	0.00781	NaN	GZMB
Sleep NREM Signaling Pathway	0	0.0087	NaN	GNAI1
Sleep REM Signaling Pathway	0	0.00901	NaN	IL31
WNT/SHH Axonal Guidance Signaling Pathway	0	0.00671	NaN	GLI2
Histone Modification Signaling Pathway	0	0.00339	NaN	KDM4D
Nuclear Cytoskeleton Signaling Pathway	0	0.00455	NaN	FN1
Tight Junction Signaling	0	0.0111	NaN	MYH7,STX1B
Regulation of Actin-based Motility by Rho	0	0.0087	NaN	RHOC
Erythropoietin Signaling Pathway	0	0.00568	NaN	IL31
14-3-3-mediated Signaling	0	0.00787	NaN	VIM
Œ±-Adrenergic Signaling	0	0.00917	NaN	GNAI1
FcŒ≥ Receptor-mediated Phagocytosis in Macrophages and Monocytes	0	0.0106	NaN	PLA2G6
IL-8 Signaling	0	0.00952	NaN	GNAI1,RHOC
Role of NFAT in Regulation of the Immune Response	0	0.0029	NaN	GNAI1,IGHA1,IGKC
FcŒ≥RIIB Signaling in B Lymphocytes	0	0.00565	NaN	CACNB3,IGHA1,IGKC
CCR5 Signaling in Macrophages	0	0.00401	NaN	CACNB3,GNAI1
Cytotoxic T Lymphocyte-mediated Apoptosis of Target Cells	0	0.00235	NaN	GZMB
IL-17 Signaling	0	0.0107	NaN	DEFB118,IL31
fMLP Signaling in Neutrophils	0	0.00763	NaN	GNAI1
T Helper Cell Differentiation	0	0.00212	NaN	IL23R
IL-15 Signaling	0	0.0057	NaN	GZMB,IGHA1,IGKC
Dendritic Cell Maturation	0	0.00336	NaN	IGKC,JCHAIN
HIF1Œ± Signaling	0	0.00478	NaN	VIM
Endothelin-1 Signaling	0	0.0103	NaN	GNAI1,PLA2G6
Factors Promoting Cardiogenesis in Vertebrates	0	0.00654	NaN	MYH7
CDK5 Signaling	0	0.0087	NaN	PPP1R3A
Molecular Mechanisms of Cancer	0	0.00935	-2.828	ADGRG2,ARHGEF18,GNAI1,GPR151,GPR173,GPR18,NMUR1,RHOC
GNRH Signaling	0	0.0105	NaN	CACNB3,GNAI1
Cholecystokinin/Gastrin-mediated Signaling	0	0.0084	NaN	RHOC
Human Embryonic Stem Cell Pluripotency	0	0.00498	NaN	CRYGA
Type I Diabetes Mellitus Signaling	0	0.00196	NaN	GZMB
Allograft Rejection Signaling	0	0.00615	NaN	GZMB,IGKC,JCHAIN
Autoimmune Thyroid Disease Signaling	0	0.00654	NaN	GZMB,IGKC,JCHAIN
Graft-versus-Host Disease Signaling	0	0.00224	NaN	GZMB
Type II Diabetes Mellitus Signaling	0	0.00654	NaN	CACNB3
Chronic Myeloid Leukemia Signaling	0	0.00719	NaN	GLI2,SPP1
p70S6K Signaling	0	0.00518	NaN	GNAI1,IGHA1,IGKC
Colorectal Cancer Metastasis Signaling	0	0.00738	NaN	GNAI1,RHOC
mTOR Signaling	0	0.00467	NaN	RHOC
Pancreatic Adenocarcinoma Signaling	0	0.00794	NaN	CYP2E1
G Protein Signaling Mediated by Tubby	0	0.00214	NaN	GNAI1
Communication between Innate and Adaptive Immune Cells	0	0.00322	NaN	IGHA1,IGKC,JCHAIN
Systemic Lupus Erythematosus Signaling	0	0.00469	NaN	C7,IFNA7,IGHA1,IGKC,JCHAIN
FAK Signaling	0	0.00484	-2.236	ADGRG2,GPR151,GPR173,GPR18,NMUR1
AMPK Signaling	0	0.00826	NaN	GNAI1,HMGCR
Hereditary Breast Cancer Signaling	0	0.00725	NaN	XRCC2
RHOA Signaling	0	0.00806	NaN	RTKN
Role of Osteoblasts, Osteoclasts and Chondrocytes in Rheumatoid Arthritis	0	0.00439	NaN	SPP1
Phospholipase C Signaling	0	0.00536	NaN	ARHGEF18,IGHA1,IGKC,JCHAIN,PLA2G6,RHOC
HER-2 Signaling in Breast Cancer	0	0.00881	NaN	COX6B2,MT-CO2
Altered T Cell and B Cell Signaling in Rheumatoid Arthritis	0	0.0032	NaN	IGHA1,IGKC,SPP1
Protein Kinase A Signaling	0	0.0073	NaN	GNAI1,PDE4D,PPP1R3A
Role of Macrophages, Fibroblasts and Endothelial Cells in Rheumatoid Arthritis	0	0.00901	NaN	FN1,IGKC,JCHAIN
Role of NFAT in Cardiac Hypertrophy	0	0.00893	NaN	CACNB3,GNAI1
B Cell Development	0	0.0041	NaN	IGHA1,IGKC
IL-1 Signaling	0	0.0104	NaN	GNAI1
Glioblastoma Multiforme Signaling	0	0.00585	NaN	RHOC
PKCŒ∏ Signaling in T Lymphocytes	0	0.00179	NaN	CACNB3
PI3K Signaling in B Lymphocytes	0	0.00509	NaN	C3,IGHA1,IGKC
P2Y Purinergic Receptor Signaling Pathway	0	0.00752	NaN	GNAI1
Actin Nucleation by ARP-WASP Complex	0	0.0108	NaN	RHOC
Paxillin Signaling	0	0.00935	NaN	ACTN3
Sertoli Cell-Sertoli Cell Junction Signaling	0	0.00412	NaN	ACTN3
Gap Junction Signaling	0	0.00923	NaN	GNAI1,GZMB,PLA2G6
Hematopoiesis from Pluripotent Stem Cells	0	0.00671	NaN	IGHA1,IGKC,JCHAIN
GŒ±i Signaling	0	0.00714	NaN	GNAI1
GŒ±s Signaling	0	0.00794	NaN	GNAI1
Regulation of Cellular Mechanics by Calpain Protease	0	0.0111	NaN	ACTN3
Granulocyte Adhesion and Diapedesis	0	0.0106	NaN	CCL19,GNAI1
TEC Kinase Signaling	0	0.00346	NaN	GNAI1,RHOC
ERK/MAPK Signaling	0	0.0093	NaN	PLA2G6,PPP1R3A
PI3K/AKT Signaling	0	0.005	NaN	GDF15
Nitric Oxide Signaling in the Cardiovascular System	0	0.00833	NaN	CACNB3
IL-4 Signaling	0	0.00173	NaN	GNAI1
B Cell Receptor Signaling	0	0.00631	NaN	EBF1,IGHA1,IGKC,JCHAIN
Insulin Receptor Signaling	0	0.00714	NaN	PPP1R3A
Integrin Signaling	0	0.00943	NaN	ACTN3,RHOC
IGF-1 Signaling	0	0.00952	NaN	IGFBP7
cAMP-mediated signaling	0	0.00847	NaN	GNAI1,PDE4D
p38 MAPK Signaling	0	0.00833	NaN	PLA2G6
VEGF Signaling	0	0.0101	NaN	ACTN3
G-Protein Coupled Receptor Signaling	0	0.00996	-1.89	ADGRG2,GNAI1,GPR151,GPR173,GPR18,NMUR1,PDE4D
IL-6 Signaling	0	0.00775	NaN	CRP
Autophagy	0	0.00461	NaN	SQSTM1
Sumoylation Pathway	0	0.00971	NaN	RHOC
Th1 and Th2 Activation Pathway	0	0.00581	NaN	IL31
Th2 Pathway	0	0.0073	NaN	IL31
Neuroinflammation Signaling Pathway	0	0.00946	NaN	CRP,IFNA7,PLA2G6
Opioid Signaling Pathway	0	0.00714	NaN	CACNB3,GNAI1
Adrenomedullin signaling pathway	0	0.00503	NaN	C3
Th17 Activation Pathway	0	0.00413	NaN	DEFB118,IL23R
Endocannabinoid Developing Neuron Pathway	0	0.00787	NaN	GNAI1
Apelin Cardiomyocyte Signaling Pathway	0	0.0101	NaN	GNAI1
Apelin Endothelial Signaling Pathway	0	0.00709	NaN	GNAI1
Cardiac Hypertrophy Signaling (Enhanced)	0	0.00738	NaN	CACNB3,GNAI1,IL31,PDE4D
T Cell Exhaustion Signaling Pathway	0	0.00353	NaN	GZMB,IFNA7
Systemic Lupus Erythematosus in T Cell Signaling Pathway	0	0.00311	NaN	GNAI1,RHOC
Systemic Lupus Erythematosus in B Cell Signaling Pathway	0	0.00553	NaN	IFNA7,IGHA1,IGKC,IL31
Senescence Pathway	0	0.00669	NaN	CACNB3,SQSTM1
White Adipose Tissue Browning Pathway	0	0.00725	NaN	CACNB3
Insulin Secretion Signaling Pathway	0	0.00727	NaN	CACNB3,STX1B
Semaphorin Neuronal Repulsive Signaling Pathway	0	0.00667	NaN	PDE4D
Regulation of the Epithelial Mesenchymal Transition by Growth Factors Pathway	0	0.00521	NaN	VIM
Kinetochore Metaphase Signaling Pathway	0	0.00909	NaN	PPP1R3A
Coronavirus Pathogenesis Pathway	0	0.0098	NaN	RIPK3,TRIM25
Tumor Microenvironment Pathway	0	0.0112	NaN	FN1,SPP1
MSP-RON Signaling in Cancer Cells Pathway	0	0.00714	NaN	VIM
Calcium Signaling	0	0.00909	NaN	CACNB3,MYH7
Eicosanoid Signaling	0	0.0107	NaN	GNAI1,PLA2G6,PTGDS
Ephrin Receptor Signaling	0	0.00495	NaN	GNAI1
Role of MAPK Signaling in Promoting the Pathogenesis of Influenza	0	0.00877	NaN	PLA2G6
